# Systematic assessment of long-read RNA-seq methods for transcript identification and quantification

## Abstract

The Long-read RNA-Seq Genome Annotation Assessment Project (LRGASP) Consortium was formed to evaluate the effectiveness of long-read approaches for transcriptome analysis. The consortium generated over 427 million long-read sequences from cDNA and direct RNA datasets, encompassing human, mouse, and manatee species, using different protocols and sequencing platforms. These data were utilized by developers to address challenges in transcript isoform detection and quantification, as well as *de novo* transcript isoform identification. The study revealed that libraries with longer, more accurate sequences produce more accurate transcripts than those with increased read depth, whereas greater read depth improved quantification accuracy. In well-annotated genomes, tools based on reference sequences demonstrated the best performance. When aiming to detect rare and novel transcripts or when using reference-free approaches, incorporating additional orthogonal data and replicate samples are advised. This collaborative study offers a benchmark for current practices and provides direction for future method development in transcriptome analysis.
