## Extended Tables for "Systematic assessment of long-read RNA-seq methods for transcript identification and quantification": Extended Data Table 1: RNA-Seq Data Matrix.xlsx

### Sheet: Supplementary_Table1_rnaseq-dat
challenges	species	sample	library_prep	platform	run_acc	replicate	biosample	sizes	file_contents	file_type	file_acc	paired_acc	file_url	paired_url	file_s3_uri	paired_s3_uri
1,2	human	WTC11	CapTrap	PacBio	ENCSR309IKK	1	ENCBS944CBA		reads	fastq	ENCFF105WIJ		https://www.encodeproject.org/files/ENCFF105WIJ/@@download/ENCFF105WIJ.fastq.gz		s3://encode-public/2021/03/26/a1d757f6-63c4-4af0-9333-387a9bbc6707/ENCFF105WIJ.fastq.gz
1,2	human	WTC11	CapTrap	PacBio	ENCSR309IKK	1	ENCBS944CBA		subreads	bam	ENCFF028FCL		https://www.encodeproject.org/files/ENCFF028FCL/@@download/ENCFF028FCL.bam		s3://encode-public/2021/03/26/88f35ea1-5d40-4fd7-8313-89cb0b9d8f35/ENCFF028FCL.bam
1,2	human	WTC11	CapTrap	PacBio	ENCSR309IKK	2	ENCBS593PKA		reads	fastq	ENCFF212HLP		https://www.encodeproject.org/files/ENCFF212HLP/@@download/ENCFF212HLP.fastq.gz		s3://encode-public/2021/03/26/beb999e2-691f-4f35-97c1-872a3ffb4c94/ENCFF212HLP.fastq.gz
1,2	human	WTC11	CapTrap	PacBio	ENCSR309IKK	2	ENCBS593PKA		subreads	bam	ENCFF950ANU		https://www.encodeproject.org/files/ENCFF950ANU/@@download/ENCFF950ANU.bam		s3://encode-public/2021/03/26/f59bab56-3097-47ac-93d0-1d4cf3fdcf61/ENCFF950ANU.bam
1,2	human	WTC11	CapTrap	PacBio	ENCSR309IKK	3	ENCBS474NOC		reads	fastq	ENCFF003QZT		https://www.encodeproject.org/files/ENCFF003QZT/@@download/ENCFF003QZT.fastq.gz		s3://encode-public/2021/03/26/0aae3633-b2d3-424b-8f4e-70828b77bbb9/ENCFF003QZT.fastq.gz
1,2	human	WTC11	CapTrap	PacBio	ENCSR309IKK	3	ENCBS474NOC		subreads	bam	ENCFF508XUP		https://www.encodeproject.org/files/ENCFF508XUP/@@download/ENCFF508XUP.bam		s3://encode-public/2021/03/26/4d62d683-f374-4ea5-b888-c2a8efdc37fa/ENCFF508XUP.bam
1,2	human	WTC11	CapTrap	ONT	ENCSR054ABL	1	ENCBS944CBA		reads	fastq	ENCFF654SNK		https://www.encodeproject.org/files/ENCFF654SNK/@@download/ENCFF654SNK.fastq.gz		s3://encode-public/2021/04/10/043dc82e-5c4a-471f-a879-6114cdb12b4f/ENCFF654SNK.fastq.gz
1,2	human	WTC11	CapTrap	ONT	ENCSR054ABL	1	ENCBS944CBA		nanopore_signal	tar	ENCFF970AUV		https://www.encodeproject.org/files/ENCFF970AUV/@@download/ENCFF970AUV.tar.gz		s3://encode-public/2021/04/09/390b3600-6f60-483a-8fe8-15a96496e873/ENCFF970AUV.tar.gz
1,2	human	WTC11	CapTrap	ONT	ENCSR054ABL	2	ENCBS593PKA		reads	fastq	ENCFF934KDM		https://www.encodeproject.org/files/ENCFF934KDM/@@download/ENCFF934KDM.fastq.gz		s3://encode-public/2021/04/10/bf3ccd70-7fe0-4c58-850c-e5333f344e33/ENCFF934KDM.fastq.gz
1,2	human	WTC11	CapTrap	ONT	ENCSR054ABL	2	ENCBS593PKA		nanopore_signal	tar	ENCFF902FSA		https://www.encodeproject.org/files/ENCFF902FSA/@@download/ENCFF902FSA.tar.gz		s3://encode-public/2021/04/09/de97b48b-2797-4d78-b186-2f858952959c/ENCFF902FSA.tar.gz
1,2	human	WTC11	CapTrap	ONT	ENCSR054ABL	3	ENCBS474NOC		reads	fastq	ENCFF104BNW		https://www.encodeproject.org/files/ENCFF104BNW/@@download/ENCFF104BNW.fastq.gz		s3://encode-public/2021/04/10/a83f5e2f-43e6-4e1e-aedc-2f17224d7229/ENCFF104BNW.fastq.gz
1,2	human	WTC11	CapTrap	ONT	ENCSR054ABL	3	ENCBS474NOC		nanopore_signal	tar	ENCFF053QEQ		https://www.encodeproject.org/files/ENCFF053QEQ/@@download/ENCFF053QEQ.tar.gz		s3://encode-public/2021/04/10/dddc75de-7603-4627-9764-7cc9f1b69579/ENCFF053QEQ.tar.gz
1,2	human	WTC11	dRNA	ONT	ENCSR392BGY	1	ENCBS944CBA		reads	fastq	ENCFF155CFF		https://www.encodeproject.org/files/ENCFF155CFF/@@download/ENCFF155CFF.fastq.gz		s3://encode-public/2021/04/07/6b54b9f1-6612-447c-8421-c7ad431063c6/ENCFF155CFF.fastq.gz
1,2	human	WTC11	dRNA	ONT	ENCSR392BGY	1	ENCBS944CBA		nanopore_signal	tar	ENCFF146MTW		https://www.encodeproject.org/files/ENCFF146MTW/@@download/ENCFF146MTW.tar.gz		s3://encode-public/2021/04/07/7e19cd87-1199-4efd-94da-21349ad7b30b/ENCFF146MTW.tar.gz
1,2	human	WTC11	dRNA	ONT	ENCSR392BGY	2	ENCBS593PKA		reads	fastq	ENCFF771DIX		https://www.encodeproject.org/files/ENCFF771DIX/@@download/ENCFF771DIX.fastq.gz		s3://encode-public/2021/05/06/15245caa-8521-4821-ab0a-541f4ac51069/ENCFF771DIX.fastq.gz
1,2	human	WTC11	dRNA	ONT	ENCSR392BGY	2	ENCBS593PKA		nanopore_signal	tar	ENCFF389XGB		https://www.encodeproject.org/files/ENCFF389XGB/@@download/ENCFF389XGB.tar.gz		s3://encode-public/2021/05/06/498793b0-c258-41b7-b134-4a1626937b40/ENCFF389XGB.tar.gz
1,2	human	WTC11	dRNA	ONT	ENCSR392BGY	3	ENCBS474NOC		reads	fastq	ENCFF600LIU		https://www.encodeproject.org/files/ENCFF600LIU/@@download/ENCFF600LIU.fastq.gz		s3://encode-public/2021/04/07/e81c19d1-77be-4e89-a2c8-853c6aad3d3d/ENCFF600LIU.fastq.gz
1,2	human	WTC11	dRNA	ONT	ENCSR392BGY	3	ENCBS474NOC		nanopore_signal	tar	ENCFF591QYR		https://www.encodeproject.org/files/ENCFF591QYR/@@download/ENCFF591QYR.tar.gz		s3://encode-public/2021/04/07/a4092f54-9463-4256-afb4-9cccf1d7bb29/ENCFF591QYR.tar.gz
1,2	human	WTC11	R2C2	ONT	ENCSR259DBL	1	ENCBS944CBA	2000-10000	reads	fasta	ENCFF153SIE		https://www.encodeproject.org/files/ENCFF153SIE/@@download/ENCFF153SIE.fasta.gz		s3://encode-public/2021/04/14/62fa8c03-d99a-4112-b4ae-bfb570e27d94/ENCFF153SIE.fasta.gz
1,2	human	WTC11	R2C2	ONT	ENCSR259DBL	1	ENCBS944CBA	2000-10000	R2C2_subreads	fastq	ENCFF178BYM		https://www.encodeproject.org/files/ENCFF178BYM/@@download/ENCFF178BYM.fastq.gz		s3://encode-public/2021/04/14/f8d533c7-87b9-4452-95ed-7d82328b742c/ENCFF178BYM.fastq.gz
1,2	human	WTC11	R2C2	ONT	ENCSR259DBL	2	ENCBS593PKA	2000-10000	reads	fasta	ENCFF377IEH		https://www.encodeproject.org/files/ENCFF377IEH/@@download/ENCFF377IEH.fasta.gz		s3://encode-public/2021/04/14/67c63f81-b5a5-448f-bba7-7bda76c55106/ENCFF377IEH.fasta.gz
1,2	human	WTC11	R2C2	ONT	ENCSR259DBL	2	ENCBS593PKA	2000-10000	R2C2_subreads	fastq	ENCFF063ASB		https://www.encodeproject.org/files/ENCFF063ASB/@@download/ENCFF063ASB.fastq.gz		s3://encode-public/2021/04/14/5b00f40e-ce35-427b-af01-2f7e715be54c/ENCFF063ASB.fastq.gz
1,2	human	WTC11	R2C2	ONT	ENCSR259DBL	3	ENCBS474NOC	2000-10000	reads	fasta	ENCFF489PQQ		https://www.encodeproject.org/files/ENCFF489PQQ/@@download/ENCFF489PQQ.fasta.gz		s3://encode-public/2021/04/14/f9976350-5735-422a-8c08-50ca1a110cff/ENCFF489PQQ.fasta.gz
1,2	human	WTC11	R2C2	ONT	ENCSR259DBL	3	ENCBS474NOC	2000-10000	R2C2_subreads	fastq	ENCFF408XXR		https://www.encodeproject.org/files/ENCFF408XXR/@@download/ENCFF408XXR.fastq.gz		s3://encode-public/2021/04/14/762c2d80-99d1-4a22-99d5-9f6b83dee500/ENCFF408XXR.fastq.gz
1,2	human	WTC11	R2C2	ONT	ENCSR925UQZ	1	ENCBS944CBA		reads	fasta	ENCFF089IVT		https://www.encodeproject.org/files/ENCFF089IVT/@@download/ENCFF089IVT.fasta.gz		s3://encode-public/2021/04/14/6b9a3d06-19af-43a5-8182-06abb039580c/ENCFF089IVT.fasta.gz
1,2	human	WTC11	R2C2	ONT	ENCSR925UQZ	1	ENCBS944CBA		R2C2_subreads	fastq	ENCFF542VPN		https://www.encodeproject.org/files/ENCFF542VPN/@@download/ENCFF542VPN.fastq.gz		s3://encode-public/2021/04/14/bd282e3b-b23e-4762-8e9f-63858b71f65f/ENCFF542VPN.fastq.gz
1,2	human	WTC11	R2C2	ONT	ENCSR925UQZ	2	ENCBS593PKA		reads	fasta	ENCFF548RZB		https://www.encodeproject.org/files/ENCFF548RZB/@@download/ENCFF548RZB.fasta.gz		s3://encode-public/2021/04/14/bb8c7fe3-af2d-4bfd-98d1-6d2b3c4989d0/ENCFF548RZB.fasta.gz
1,2	human	WTC11	R2C2	ONT	ENCSR925UQZ	2	ENCBS593PKA		R2C2_subreads	fastq	ENCFF679LUJ		https://www.encodeproject.org/files/ENCFF679LUJ/@@download/ENCFF679LUJ.fastq.gz		s3://encode-public/2021/04/14/180f8f55-734f-4742-be81-007603d600b9/ENCFF679LUJ.fastq.gz
1,2	human	WTC11	R2C2	ONT	ENCSR925UQZ	3	ENCBS474NOC		reads	fasta	ENCFF997UNC		https://www.encodeproject.org/files/ENCFF997UNC/@@download/ENCFF997UNC.fasta.gz		s3://encode-public/2021/04/14/1f03d2e3-e435-4b6b-8c3d-d1cd7644c69e/ENCFF997UNC.fasta.gz
1,2	human	WTC11	R2C2	ONT	ENCSR925UQZ	3	ENCBS474NOC		R2C2_subreads	fastq	ENCFF357UQD		https://www.encodeproject.org/files/ENCFF357UQD/@@download/ENCFF357UQD.fastq.gz		s3://encode-public/2021/04/14/fc38a8ad-f821-4af0-afd6-201448f70cd2/ENCFF357UQD.fastq.gz
1,2	human	WTC11	cDNA	Illumina	ENCSR673UKZ	1	ENCBS944CBA		reads	fastq	ENCFF766OAK	ENCFF644AQW	https://www.encodeproject.org/files/ENCFF766OAK/@@download/ENCFF766OAK.fastq.gz	https://www.encodeproject.org/files/ENCFF644AQW/@@download/ENCFF644AQW.fastq.gz	s3://encode-public/2021/04/02/96324426-1cc6-45d0-8256-250c8a7db572/ENCFF766OAK.fastq.gz	s3://encode-public/2021/04/02/c5b529b2-9868-4021-8e73-1368483620de/ENCFF644AQW.fastq.gz
1,2	human	WTC11	cDNA	Illumina	ENCSR673UKZ	2	ENCBS593PKA		reads	fastq	ENCFF198RQU	ENCFF620HBM	https://www.encodeproject.org/files/ENCFF198RQU/@@download/ENCFF198RQU.fastq.gz	https://www.encodeproject.org/files/ENCFF620HBM/@@download/ENCFF620HBM.fastq.gz	s3://encode-public/2021/04/02/8e791e2d-1748-459d-b018-146ebcabdd20/ENCFF198RQU.fastq.gz	s3://encode-public/2021/04/02/14a84858-0dab-4ba8-a264-20620e803e68/ENCFF620HBM.fastq.gz
1,2	human	WTC11	cDNA	Illumina	ENCSR673UKZ	3	ENCBS474NOC		reads	fastq	ENCFF247XJT	ENCFF785SWH	https://www.encodeproject.org/files/ENCFF247XJT/@@download/ENCFF247XJT.fastq.gz	https://www.encodeproject.org/files/ENCFF785SWH/@@download/ENCFF785SWH.fastq.gz	s3://encode-public/2021/04/02/e2ec877d-331f-4cc8-b666-9ad9ced037ea/ENCFF247XJT.fastq.gz	s3://encode-public/2021/04/02/ffa0415f-a66d-48cc-b89d-92e317a14641/ENCFF785SWH.fastq.gz
1,2	human	WTC11	cDNA	PacBio	ENCSR507JOF	1	ENCBS944CBA		reads	fastq	ENCFF563QZR		https://www.encodeproject.org/files/ENCFF563QZR/@@download/ENCFF563QZR.fastq.gz		s3://encode-public/2021/02/05/2382755e-9ad8-4c1c-ba9d-00d0ff9fe05d/ENCFF563QZR.fastq.gz
1,2	human	WTC11	cDNA	PacBio	ENCSR507JOF	1	ENCBS944CBA		subreads	bam	ENCFF112MRR		https://www.encodeproject.org/files/ENCFF112MRR/@@download/ENCFF112MRR.bam		s3://encode-public/2021/02/11/50c35336-9b9b-49a4-a146-b3fae4780cbb/ENCFF112MRR.bam
1,2	human	WTC11	cDNA	PacBio	ENCSR507JOF	1	ENCBS944CBA		subreads	bam	ENCFF338WQL		https://www.encodeproject.org/files/ENCFF338WQL/@@download/ENCFF338WQL.bam		s3://encode-public/2021/02/11/66e7327e-e88c-4035-867e-07f535c91c28/ENCFF338WQL.bam
1,2	human	WTC11	cDNA	PacBio	ENCSR507JOF	1	ENCBS944CBA		subreads	bam	ENCFF992WSK		https://www.encodeproject.org/files/ENCFF992WSK/@@download/ENCFF992WSK.bam		s3://encode-public/2021/02/11/fa2fd026-023a-4237-848f-f42039918637/ENCFF992WSK.bam
1,2	human	WTC11	cDNA	PacBio	ENCSR507JOF	2	ENCBS593PKA		reads	fastq	ENCFF370NFS		https://www.encodeproject.org/files/ENCFF370NFS/@@download/ENCFF370NFS.fastq.gz		s3://encode-public/2021/02/05/7edc41f6-db7d-4ed9-b9dc-66c2be57e5f7/ENCFF370NFS.fastq.gz
1,2	human	WTC11	cDNA	PacBio	ENCSR507JOF	2	ENCBS593PKA		subreads	bam	ENCFF122GKS		https://www.encodeproject.org/files/ENCFF122GKS/@@download/ENCFF122GKS.bam		s3://encode-public/2021/02/12/4df8bfff-3b4e-4dbc-a270-d7c2043b50d5/ENCFF122GKS.bam
1,2	human	WTC11	cDNA	PacBio	ENCSR507JOF	2	ENCBS593PKA		subreads	bam	ENCFF455RXJ		https://www.encodeproject.org/files/ENCFF455RXJ/@@download/ENCFF455RXJ.bam		s3://encode-public/2021/02/12/d80cac3a-5d49-4d01-9b7a-6621f2cae130/ENCFF455RXJ.bam
1,2	human	WTC11	cDNA	PacBio	ENCSR507JOF	2	ENCBS593PKA		subreads	bam	ENCFF875XMU		https://www.encodeproject.org/files/ENCFF875XMU/@@download/ENCFF875XMU.bam		s3://encode-public/2021/02/12/1b0b2673-3b21-4fd5-bd9d-8c726c84c833/ENCFF875XMU.bam
1,2	human	WTC11	cDNA	PacBio	ENCSR507JOF	3	ENCBS474NOC		reads	fastq	ENCFF245IPA		https://www.encodeproject.org/files/ENCFF245IPA/@@download/ENCFF245IPA.fastq.gz		s3://encode-public/2021/02/05/3e7cc8e0-5df9-4502-9482-c5cad4e5b502/ENCFF245IPA.fastq.gz
1,2	human	WTC11	cDNA	PacBio	ENCSR507JOF	3	ENCBS474NOC		subreads	bam	ENCFF434SWA		https://www.encodeproject.org/files/ENCFF434SWA/@@download/ENCFF434SWA.bam		s3://encode-public/2021/02/12/16c48deb-6698-4566-aa7f-130053637c94/ENCFF434SWA.bam
1,2	human	WTC11	cDNA	PacBio	ENCSR507JOF	3	ENCBS474NOC		subreads	bam	ENCFF620NFT		https://www.encodeproject.org/files/ENCFF620NFT/@@download/ENCFF620NFT.bam		s3://encode-public/2021/02/12/08a43517-c0ff-4c32-a459-b63ab07bcff6/ENCFF620NFT.bam
1,2	human	WTC11	cDNA	PacBio	ENCSR507JOF	3	ENCBS474NOC		subreads	bam	ENCFF962OWJ		https://www.encodeproject.org/files/ENCFF962OWJ/@@download/ENCFF962OWJ.bam		s3://encode-public/2021/02/12/01c06c2e-392a-4ba7-a874-226b9c276bfd/ENCFF962OWJ.bam
1,2	human	WTC11	cDNA	ONT	ENCSR539ZXJ	1	ENCBS944CBA	600-5000	reads	fastq	ENCFF263YFG		https://www.encodeproject.org/files/ENCFF263YFG/@@download/ENCFF263YFG.fastq.gz		s3://encode-public/2021/04/12/e0758800-e18e-4828-af1f-68aa7abfcd3d/ENCFF263YFG.fastq.gz
1,2	human	WTC11	cDNA	ONT	ENCSR539ZXJ	1	ENCBS944CBA	600-5000	nanopore_signal	tar	ENCFF585AMS		https://www.encodeproject.org/files/ENCFF585AMS/@@download/ENCFF585AMS.tar.gz		s3://encode-public/2021/04/12/0a844e70-49bf-492b-a759-349a3427730b/ENCFF585AMS.tar.gz
1,2	human	WTC11	cDNA	ONT	ENCSR539ZXJ	2	ENCBS593PKA	600-5000	reads	fastq	ENCFF023EXJ		https://www.encodeproject.org/files/ENCFF023EXJ/@@download/ENCFF023EXJ.fastq.gz		s3://encode-public/2021/04/12/65b28dfd-d906-4c29-8087-48cf4afd6c24/ENCFF023EXJ.fastq.gz
1,2	human	WTC11	cDNA	ONT	ENCSR539ZXJ	2	ENCBS593PKA	600-5000	nanopore_signal	tar	ENCFF737GVV		https://www.encodeproject.org/files/ENCFF737GVV/@@download/ENCFF737GVV.tar.gz		s3://encode-public/2021/04/12/c9bc2e9e-f1a4-4fc6-b8c1-5293ea6ab9e5/ENCFF737GVV.tar.gz
1,2	human	WTC11	cDNA	ONT	ENCSR539ZXJ	3	ENCBS474NOC	600-5000	reads	fastq	ENCFF961HLO		https://www.encodeproject.org/files/ENCFF961HLO/@@download/ENCFF961HLO.fastq.gz		s3://encode-public/2021/04/12/d6b066bf-53c5-4646-b4e7-6e8574ecb078/ENCFF961HLO.fastq.gz
1,2	human	WTC11	cDNA	ONT	ENCSR539ZXJ	3	ENCBS474NOC	600-5000	nanopore_signal	tar	ENCFF510ABH		https://www.encodeproject.org/files/ENCFF510ABH/@@download/ENCFF510ABH.tar.gz		s3://encode-public/2021/04/12/ddc8a29f-9087-41f8-8ac6-a3c7471e7003/ENCFF510ABH.tar.gz
1,2	human	H1_mix	CapTrap	PacBio	ENCSR743SKO	1	ENCBS464AKI,ENCBS664DSZ		reads	fastq	ENCFF705IEA		https://www.encodeproject.org/files/ENCFF705IEA/@@download/ENCFF705IEA.fastq.gz		s3://encode-public/2021/03/26/40d8d6e8-01b4-46c6-8bde-e93c6e317e48/ENCFF705IEA.fastq.gz
1,2	human	H1_mix	CapTrap	PacBio	ENCSR743SKO	1	ENCBS464AKI,ENCBS664DSZ		subreads	bam	ENCFF073YYF		https://www.encodeproject.org/files/ENCFF073YYF/@@download/ENCFF073YYF.bam		s3://encode-public/2021/03/26/9327ed2b-0269-465d-838b-fafb6bddc7e8/ENCFF073YYF.bam
1,2	human	H1_mix	CapTrap	PacBio	ENCSR743SKO	2	ENCBS012DYC,ENCBS872CFG		reads	fastq	ENCFF885YGF		https://www.encodeproject.org/files/ENCFF885YGF/@@download/ENCFF885YGF.fastq.gz		s3://encode-public/2021/03/26/9f12b549-d45e-45c2-8d8b-9ac446f53eaf/ENCFF885YGF.fastq.gz
1,2	human	H1_mix	CapTrap	PacBio	ENCSR743SKO	2	ENCBS012DYC,ENCBS872CFG		subreads	bam	ENCFF509GUL		https://www.encodeproject.org/files/ENCFF509GUL/@@download/ENCFF509GUL.bam		s3://encode-public/2021/03/26/1478332f-6ffa-4638-8c1a-a6b8614484c5/ENCFF509GUL.bam
1,2	human	H1_mix	CapTrap	PacBio	ENCSR743SKO	3	ENCBS667PZC,ENCBS971DDS		reads	fastq	ENCFF822IZD		https://www.encodeproject.org/files/ENCFF822IZD/@@download/ENCFF822IZD.fastq.gz		s3://encode-public/2021/03/26/7b174c5d-183b-4ac2-9583-948e7032869d/ENCFF822IZD.fastq.gz
1,2	human	H1_mix	CapTrap	PacBio	ENCSR743SKO	3	ENCBS667PZC,ENCBS971DDS		subreads	bam	ENCFF499AVA		https://www.encodeproject.org/files/ENCFF499AVA/@@download/ENCFF499AVA.bam		s3://encode-public/2021/03/26/2be1b421-c6f1-433f-b07f-226bdec93ce4/ENCFF499AVA.bam
1,2	human	H1_mix	CapTrap	ONT	ENCSR364OLS	1	ENCBS464AKI,ENCBS664DSZ		reads	fastq	ENCFF716HXZ		https://www.encodeproject.org/files/ENCFF716HXZ/@@download/ENCFF716HXZ.fastq.gz		s3://encode-public/2021/04/10/05181e4d-0c1e-4043-a1ec-df972fad611f/ENCFF716HXZ.fastq.gz
1,2	human	H1_mix	CapTrap	ONT	ENCSR364OLS	1	ENCBS464AKI,ENCBS664DSZ		nanopore_signal	tar	ENCFF797VHT		https://www.encodeproject.org/files/ENCFF797VHT/@@download/ENCFF797VHT.tar.gz		s3://encode-public/2021/04/10/c8942280-faa5-48b9-861d-2bd8d7c545be/ENCFF797VHT.tar.gz
1,2	human	H1_mix	CapTrap	ONT	ENCSR364OLS	2	ENCBS012DYC,ENCBS872CFG		reads	fastq	ENCFF595GFC		https://www.encodeproject.org/files/ENCFF595GFC/@@download/ENCFF595GFC.fastq.gz		s3://encode-public/2021/04/10/edb0ef3e-1457-4ef3-b9ac-e7488b232b3c/ENCFF595GFC.fastq.gz
1,2	human	H1_mix	CapTrap	ONT	ENCSR364OLS	2	ENCBS012DYC,ENCBS872CFG		nanopore_signal	tar	ENCFF571LYR		https://www.encodeproject.org/files/ENCFF571LYR/@@download/ENCFF571LYR.tar.gz		s3://encode-public/2021/04/10/e812105b-6418-4896-b2ab-b1b4b74d9a9e/ENCFF571LYR.tar.gz
1,2	human	H1_mix	CapTrap	ONT	ENCSR364OLS	3	ENCBS667PZC,ENCBS971DDS		reads	fastq	ENCFF072FJA		https://www.encodeproject.org/files/ENCFF072FJA/@@download/ENCFF072FJA.fastq.gz		s3://encode-public/2021/04/10/e67578ff-d3e4-4cba-898c-b2636e9b95cd/ENCFF072FJA.fastq.gz
1,2	human	H1_mix	CapTrap	ONT	ENCSR364OLS	3	ENCBS667PZC,ENCBS971DDS		nanopore_signal	tar	ENCFF317BHX		https://www.encodeproject.org/files/ENCFF317BHX/@@download/ENCFF317BHX.tar.gz		s3://encode-public/2021/04/10/a58fc44d-de18-4233-9cdd-47ed9a84e0b2/ENCFF317BHX.tar.gz
1,2	human	H1_mix	dRNA	ONT	ENCSR967FTZ	1	ENCBS464AKI,ENCBS664DSZ		reads	fastq	ENCFF854BEI		https://www.encodeproject.org/files/ENCFF854BEI/@@download/ENCFF854BEI.fastq.gz		s3://encode-public/2021/04/07/6a2e84c0-99b0-44b7-aa4a-81a2b39421a7/ENCFF854BEI.fastq.gz
1,2	human	H1_mix	dRNA	ONT	ENCSR967FTZ	1	ENCBS464AKI,ENCBS664DSZ		nanopore_signal	tar	ENCFF120DLZ		https://www.encodeproject.org/files/ENCFF120DLZ/@@download/ENCFF120DLZ.tar.gz		s3://encode-public/2021/04/07/9a910072-d72f-4e3f-8b29-3dbe4ecf7359/ENCFF120DLZ.tar.gz
1,2	human	H1_mix	dRNA	ONT	ENCSR967FTZ	2	ENCBS012DYC,ENCBS872CFG		reads	fastq	ENCFF804BPC		https://www.encodeproject.org/files/ENCFF804BPC/@@download/ENCFF804BPC.fastq.gz		s3://encode-public/2021/04/07/a9fa6d20-a2c4-4014-8156-e7ec5194b03f/ENCFF804BPC.fastq.gz
1,2	human	H1_mix	dRNA	ONT	ENCSR967FTZ	2	ENCBS012DYC,ENCBS872CFG		nanopore_signal	tar	ENCFF336WGD		https://www.encodeproject.org/files/ENCFF336WGD/@@download/ENCFF336WGD.tar.gz		s3://encode-public/2021/04/07/5999524f-9f4b-4009-a14b-a4c2fd4ae07a/ENCFF336WGD.tar.gz
1,2	human	H1_mix	dRNA	ONT	ENCSR967FTZ	3	ENCBS667PZC,ENCBS971DDS		reads	fastq	ENCFF557WRQ		https://www.encodeproject.org/files/ENCFF557WRQ/@@download/ENCFF557WRQ.fastq.gz		s3://encode-public/2021/04/07/f08ab20a-a369-4309-9fc9-5d16a2fa035a/ENCFF557WRQ.fastq.gz
1,2	human	H1_mix	dRNA	ONT	ENCSR967FTZ	3	ENCBS667PZC,ENCBS971DDS		nanopore_signal	tar	ENCFF316TNM		https://www.encodeproject.org/files/ENCFF316TNM/@@download/ENCFF316TNM.tar.gz		s3://encode-public/2021/04/07/87b1fc5b-1bef-4cf3-b309-372e353888af/ENCFF316TNM.tar.gz
1,2	human	H1_mix	R2C2	ONT	ENCSR096PNA	1	ENCBS464AKI,ENCBS664DSZ	2000-10000	reads	fasta	ENCFF947MTX		https://www.encodeproject.org/files/ENCFF947MTX/@@download/ENCFF947MTX.fasta.gz		s3://encode-public/2021/04/14/a299480a-97ec-4676-aece-7574054ab20f/ENCFF947MTX.fasta.gz
1,2	human	H1_mix	R2C2	ONT	ENCSR096PNA	1	ENCBS464AKI,ENCBS664DSZ	2000-10000	R2C2_subreads	fastq	ENCFF438GQV		https://www.encodeproject.org/files/ENCFF438GQV/@@download/ENCFF438GQV.fastq.gz		s3://encode-public/2021/04/14/319251cb-c3e5-4945-afe0-f601402a52f5/ENCFF438GQV.fastq.gz
1,2	human	H1_mix	R2C2	ONT	ENCSR096PNA	2	ENCBS012DYC,ENCBS872CFG	2000-10000	reads	fasta	ENCFF979MUK		https://www.encodeproject.org/files/ENCFF979MUK/@@download/ENCFF979MUK.fasta.gz		s3://encode-public/2021/04/14/c6b62489-597c-4678-b58a-ea077e5fe2e5/ENCFF979MUK.fasta.gz
1,2	human	H1_mix	R2C2	ONT	ENCSR096PNA	2	ENCBS012DYC,ENCBS872CFG	2000-10000	R2C2_subreads	fastq	ENCFF433QSW		https://www.encodeproject.org/files/ENCFF433QSW/@@download/ENCFF433QSW.fastq.gz		s3://encode-public/2021/04/14/7abefe0d-4888-48ef-b310-99313c75a64f/ENCFF433QSW.fastq.gz
1,2	human	H1_mix	R2C2	ONT	ENCSR096PNA	3	ENCBS667PZC,ENCBS971DDS	2000-10000	reads	fasta	ENCFF379KHH		https://www.encodeproject.org/files/ENCFF379KHH/@@download/ENCFF379KHH.fasta.gz		s3://encode-public/2021/04/14/3813ca84-f62e-463a-85e5-f8655f2f8e93/ENCFF379KHH.fasta.gz
1,2	human	H1_mix	R2C2	ONT	ENCSR096PNA	3	ENCBS667PZC,ENCBS971DDS	2000-10000	R2C2_subreads	fastq	ENCFF348EXF		https://www.encodeproject.org/files/ENCFF348EXF/@@download/ENCFF348EXF.fastq.gz		s3://encode-public/2021/04/14/0ef69ba1-2ecf-4d89-bfed-fb1ab2159535/ENCFF348EXF.fastq.gz
1,2	human	H1_mix	R2C2	ONT	ENCSR472FCO	1	ENCBS464AKI,ENCBS664DSZ		reads	fasta	ENCFF672BIU		https://www.encodeproject.org/files/ENCFF672BIU/@@download/ENCFF672BIU.fasta.gz		s3://encode-public/2021/04/14/b464bfa0-f51b-4762-9d3a-aadfd1c9c7bf/ENCFF672BIU.fasta.gz
1,2	human	H1_mix	R2C2	ONT	ENCSR472FCO	1	ENCBS464AKI,ENCBS664DSZ		R2C2_subreads	fastq	ENCFF918TKZ		https://www.encodeproject.org/files/ENCFF918TKZ/@@download/ENCFF918TKZ.fastq.gz		s3://encode-public/2021/04/14/d78dfc7e-f6be-4700-9a46-9c0946a8eb53/ENCFF918TKZ.fastq.gz
1,2	human	H1_mix	R2C2	ONT	ENCSR472FCO	2	ENCBS012DYC,ENCBS872CFG		reads	fasta	ENCFF092GJH		https://www.encodeproject.org/files/ENCFF092GJH/@@download/ENCFF092GJH.fasta.gz		s3://encode-public/2021/04/14/ce38c0a2-a60a-4522-a2ea-faf3dcaefd0d/ENCFF092GJH.fasta.gz
1,2	human	H1_mix	R2C2	ONT	ENCSR472FCO	2	ENCBS012DYC,ENCBS872CFG		R2C2_subreads	fastq	ENCFF923NYH		https://www.encodeproject.org/files/ENCFF923NYH/@@download/ENCFF923NYH.fastq.gz		s3://encode-public/2021/04/14/384791e5-f160-4f56-ac43-1ba227f81bfe/ENCFF923NYH.fastq.gz
1,2	human	H1_mix	R2C2	ONT	ENCSR472FCO	3	ENCBS667PZC,ENCBS971DDS		reads	fasta	ENCFF694JLN		https://www.encodeproject.org/files/ENCFF694JLN/@@download/ENCFF694JLN.fasta.gz		s3://encode-public/2021/04/14/65f3ec26-5a5e-4270-9a1d-923de2913fde/ENCFF694JLN.fasta.gz
1,2	human	H1_mix	R2C2	ONT	ENCSR472FCO	3	ENCBS667PZC,ENCBS971DDS		R2C2_subreads	fastq	ENCFF894DPZ		https://www.encodeproject.org/files/ENCFF894DPZ/@@download/ENCFF894DPZ.fastq.gz		s3://encode-public/2021/04/14/15d78fac-f57d-48a5-bfb4-c10746f53d65/ENCFF894DPZ.fastq.gz
1,2	human	H1_mix	cDNA	Illumina	ENCSR154RVC	1	ENCBS464AKI,ENCBS664DSZ		reads	fastq	ENCFF201EVI	ENCFF591ISP	https://www.encodeproject.org/files/ENCFF201EVI/@@download/ENCFF201EVI.fastq.gz	https://www.encodeproject.org/files/ENCFF591ISP/@@download/ENCFF591ISP.fastq.gz	s3://encode-public/2021/04/02/e765404d-fcc3-43bc-9fb9-543b6c208432/ENCFF201EVI.fastq.gz	s3://encode-public/2021/04/02/65072c9b-e6d0-4974-bb5e-a4f167289077/ENCFF591ISP.fastq.gz
1,2	human	H1_mix	cDNA	Illumina	ENCSR154RVC	2	ENCBS012DYC,ENCBS872CFG		reads	fastq	ENCFF221SLD	ENCFF223VFL	https://www.encodeproject.org/files/ENCFF221SLD/@@download/ENCFF221SLD.fastq.gz	https://www.encodeproject.org/files/ENCFF223VFL/@@download/ENCFF223VFL.fastq.gz	s3://encode-public/2021/04/02/a77ba83b-8e49-4e7a-9e2e-9082c97ef312/ENCFF221SLD.fastq.gz	s3://encode-public/2021/04/02/c56753d7-ab44-415b-81b8-ce1f9a9542bf/ENCFF223VFL.fastq.gz
1,2	human	H1_mix	cDNA	Illumina	ENCSR154RVC	3	ENCBS667PZC,ENCBS971DDS		reads	fastq	ENCFF145IIO	ENCFF597GZT	https://www.encodeproject.org/files/ENCFF145IIO/@@download/ENCFF145IIO.fastq.gz	https://www.encodeproject.org/files/ENCFF597GZT/@@download/ENCFF597GZT.fastq.gz	s3://encode-public/2021/04/02/3f3f3321-2712-4c7d-9b9b-eda9e889a8dc/ENCFF145IIO.fastq.gz	s3://encode-public/2021/04/02/7f811e21-ee54-4a4d-85f2-09abe5fb635f/ENCFF597GZT.fastq.gz
1,2	human	H1_mix	cDNA	Illumina	ENCSR154RVC	3	ENCBS667PZC,ENCBS971DDS		reads	fastq	ENCFF701OIK	ENCFF139HIY	https://www.encodeproject.org/files/ENCFF701OIK/@@download/ENCFF701OIK.fastq.gz	https://www.encodeproject.org/files/ENCFF139HIY/@@download/ENCFF139HIY.fastq.gz	s3://encode-public/2021/04/02/e9ef5569-8df9-47ba-a918-1e4f62b25b75/ENCFF701OIK.fastq.gz	s3://encode-public/2021/04/02/6491318a-d886-4a52-847a-7c7cbe4dc94a/ENCFF139HIY.fastq.gz
1,2	human	H1_mix	cDNA	PacBio	ENCSR731MFY	1	ENCBS464AKI,ENCBS664DSZ		reads	fastq	ENCFF525JUC		https://www.encodeproject.org/files/ENCFF525JUC/@@download/ENCFF525JUC.fastq.gz		s3://encode-public/2021/03/26/ee3966cd-4c03-45fb-ac2b-cd2b9f7ce7dc/ENCFF525JUC.fastq.gz
1,2	human	H1_mix	cDNA	PacBio	ENCSR731MFY	1	ENCBS464AKI,ENCBS664DSZ		subreads	bam	ENCFF413ZWA		https://www.encodeproject.org/files/ENCFF413ZWA/@@download/ENCFF413ZWA.bam		s3://encode-public/2021/03/26/493f0a9e-f642-4fe7-b2cc-5683b4398fa4/ENCFF413ZWA.bam
1,2	human	H1_mix	cDNA	PacBio	ENCSR731MFY	1	ENCBS464AKI,ENCBS664DSZ		subreads	bam	ENCFF735HPE		https://www.encodeproject.org/files/ENCFF735HPE/@@download/ENCFF735HPE.bam		s3://encode-public/2021/03/26/bf2726f7-8e26-4216-a5c9-1f71a6377215/ENCFF735HPE.bam
1,2	human	H1_mix	cDNA	PacBio	ENCSR731MFY	2	ENCBS012DYC,ENCBS872CFG		reads	fastq	ENCFF743MYM		https://www.encodeproject.org/files/ENCFF743MYM/@@download/ENCFF743MYM.fastq.gz		s3://encode-public/2021/03/26/cfb1a94b-7152-4de7-89cf-73c9abe094f7/ENCFF743MYM.fastq.gz
1,2	human	H1_mix	cDNA	PacBio	ENCSR731MFY	2	ENCBS012DYC,ENCBS872CFG		subreads	bam	ENCFF205WPS		https://www.encodeproject.org/files/ENCFF205WPS/@@download/ENCFF205WPS.bam		s3://encode-public/2021/03/26/2f1d1f3d-b3bd-4a2c-a51b-885123d08005/ENCFF205WPS.bam
1,2	human	H1_mix	cDNA	PacBio	ENCSR731MFY	2	ENCBS012DYC,ENCBS872CFG		subreads	bam	ENCFF945KEK		https://www.encodeproject.org/files/ENCFF945KEK/@@download/ENCFF945KEK.bam		s3://encode-public/2021/03/26/6821474f-f1f0-44be-a16e-93770a985b69/ENCFF945KEK.bam
1,2	human	H1_mix	cDNA	PacBio	ENCSR731MFY	3	ENCBS667PZC,ENCBS971DDS		reads	fastq	ENCFF372YUA		https://www.encodeproject.org/files/ENCFF372YUA/@@download/ENCFF372YUA.fastq.gz		s3://encode-public/2021/03/26/b27b4712-f1c0-45e7-a273-e68b349a077f/ENCFF372YUA.fastq.gz
1,2	human	H1_mix	cDNA	PacBio	ENCSR731MFY	3	ENCBS667PZC,ENCBS971DDS		subreads	bam	ENCFF539DBI		https://www.encodeproject.org/files/ENCFF539DBI/@@download/ENCFF539DBI.bam		s3://encode-public/2021/03/26/df55301a-294c-45e7-ae3f-85fec55d8abc/ENCFF539DBI.bam
1,2	human	H1_mix	cDNA	PacBio	ENCSR731MFY	3	ENCBS667PZC,ENCBS971DDS		subreads	bam	ENCFF736JMP		https://www.encodeproject.org/files/ENCFF736JMP/@@download/ENCFF736JMP.bam		s3://encode-public/2021/03/26/c8a2e3ed-d5cb-46cb-bb42-9965c89e828a/ENCFF736JMP.bam
1,2	human	H1_mix	cDNA	ONT	ENCSR957QYS	1	ENCBS464AKI,ENCBS664DSZ	600-5000	reads	fastq	ENCFF082OHO		https://www.encodeproject.org/files/ENCFF082OHO/@@download/ENCFF082OHO.fastq.gz		s3://encode-public/2021/04/12/24cfb9d9-eec4-4bc8-a2f1-c500daa1d2da/ENCFF082OHO.fastq.gz
1,2	human	H1_mix	cDNA	ONT	ENCSR957QYS	1	ENCBS464AKI,ENCBS664DSZ	600-5000	nanopore_signal	tar	ENCFF741ZFV		https://www.encodeproject.org/files/ENCFF741ZFV/@@download/ENCFF741ZFV.tar.gz		s3://encode-public/2021/04/12/9e03be94-8fe0-4c07-beb3-3fcfbff952d0/ENCFF741ZFV.tar.gz
1,2	human	H1_mix	cDNA	ONT	ENCSR957QYS	2	ENCBS012DYC,ENCBS872CFG	600-5000	reads	fastq	ENCFF304JRO		https://www.encodeproject.org/files/ENCFF304JRO/@@download/ENCFF304JRO.fastq.gz		s3://encode-public/2021/04/12/7a3bf14a-8cea-4574-91eb-bab545de22d6/ENCFF304JRO.fastq.gz
1,2	human	H1_mix	cDNA	ONT	ENCSR957QYS	2	ENCBS012DYC,ENCBS872CFG	600-5000	nanopore_signal	tar	ENCFF506RNI		https://www.encodeproject.org/files/ENCFF506RNI/@@download/ENCFF506RNI.tar.gz		s3://encode-public/2021/04/12/71287031-a5c5-469a-a788-989a7081c227/ENCFF506RNI.tar.gz
1,2	human	H1_mix	cDNA	ONT	ENCSR957QYS	3	ENCBS667PZC,ENCBS971DDS	600-5000	reads	fastq	ENCFF389YOZ		https://www.encodeproject.org/files/ENCFF389YOZ/@@download/ENCFF389YOZ.fastq.gz		s3://encode-public/2021/04/12/d0b8eb8b-d15d-4d9e-b455-189b5cfd4443/ENCFF389YOZ.fastq.gz
1,2	human	H1_mix	cDNA	ONT	ENCSR957QYS	3	ENCBS667PZC,ENCBS971DDS	600-5000	nanopore_signal	tar	ENCFF013SGT		https://www.encodeproject.org/files/ENCFF013SGT/@@download/ENCFF013SGT.tar.gz		s3://encode-public/2021/04/12/5304bc94-d3da-496b-888a-1c7dc17f2a9a/ENCFF013SGT.tar.gz
1,2	human	human_simulation	cDNA	Illumina	syn25591443	1	hs_illumina_sim		reads	fastq	syn25591675	syn25591686
1,2	human	human_simulation	cDNA	PacBio	syn25591693	1	hs_pb_sim		reads	fasta	syn25591693
1,2	human	human_simulation	cDNA	ONT	syn25604221	1	hs_ont_sim		reads	fastq	syn25604221
1,3	mouse	ES	CapTrap	PacBio	ENCSR879GEQ	1	ENCBS648HXY		reads	fastq	ENCFF535DQA		https://www.encodeproject.org/files/ENCFF535DQA/@@download/ENCFF535DQA.fastq.gz		s3://encode-public/2021/03/26/adc861f9-c19b-43a0-b7a4-a312e0abbc17/ENCFF535DQA.fastq.gz
1,3	mouse	ES	CapTrap	PacBio	ENCSR879GEQ	1	ENCBS648HXY		subreads	bam	ENCFF710FCJ		https://www.encodeproject.org/files/ENCFF710FCJ/@@download/ENCFF710FCJ.bam		s3://encode-public/2021/03/26/34e7c8eb-a050-4abd-a070-a3fafe5b05fe/ENCFF710FCJ.bam
1,3	mouse	ES	CapTrap	PacBio	ENCSR879GEQ	2	ENCBS951CRC		reads	fastq	ENCFF310IPO		https://www.encodeproject.org/files/ENCFF310IPO/@@download/ENCFF310IPO.fastq.gz		s3://encode-public/2021/03/26/98c25d09-c48e-4e53-bc5b-a4b0c6b86fbd/ENCFF310IPO.fastq.gz
1,3	mouse	ES	CapTrap	PacBio	ENCSR879GEQ	2	ENCBS951CRC		subreads	bam	ENCFF062QXB		https://www.encodeproject.org/files/ENCFF062QXB/@@download/ENCFF062QXB.bam		s3://encode-public/2021/03/26/bc6f3735-4d03-409c-bf50-e01b3caad65b/ENCFF062QXB.bam
1,3	mouse	ES	CapTrap	PacBio	ENCSR879GEQ	3	ENCBS418RDP		reads	fastq	ENCFF654JHQ		https://www.encodeproject.org/files/ENCFF654JHQ/@@download/ENCFF654JHQ.fastq.gz		s3://encode-public/2021/03/26/ed1c52ce-6104-4e0e-8587-28931987c58b/ENCFF654JHQ.fastq.gz
1,3	mouse	ES	CapTrap	PacBio	ENCSR879GEQ	3	ENCBS418RDP		subreads	bam	ENCFF110VBJ		https://www.encodeproject.org/files/ENCFF110VBJ/@@download/ENCFF110VBJ.bam		s3://encode-public/2021/03/26/21e10435-b7a1-423f-85fb-95683531d2f1/ENCFF110VBJ.bam
1,3	mouse	ES	CapTrap	ONT	ENCSR065QKS	1	ENCBS648HXY		reads	fastq	ENCFF356OJC		https://www.encodeproject.org/files/ENCFF356OJC/@@download/ENCFF356OJC.fastq.gz		s3://encode-public/2021/04/10/8895e694-46fb-4a84-af75-adf47e7cb775/ENCFF356OJC.fastq.gz
1,3	mouse	ES	CapTrap	ONT	ENCSR065QKS	1	ENCBS648HXY		nanopore_signal	tar	ENCFF670UEC		https://www.encodeproject.org/files/ENCFF670UEC/@@download/ENCFF670UEC.tar.gz		s3://encode-public/2021/04/09/febfcb0d-53ab-479e-9c6f-4729715f2a9b/ENCFF670UEC.tar.gz
1,3	mouse	ES	CapTrap	ONT	ENCSR065QKS	2	ENCBS951CRC		reads	fastq	ENCFF275RMO		https://www.encodeproject.org/files/ENCFF275RMO/@@download/ENCFF275RMO.fastq.gz		s3://encode-public/2021/04/10/cc4f5a8a-fe1a-46f6-b70a-82e509a0352c/ENCFF275RMO.fastq.gz
1,3	mouse	ES	CapTrap	ONT	ENCSR065QKS	2	ENCBS951CRC		nanopore_signal	tar	ENCFF942RPL		https://www.encodeproject.org/files/ENCFF942RPL/@@download/ENCFF942RPL.tar.gz		s3://encode-public/2021/04/09/69f3f964-75da-4bf9-a6fe-3c8a22fe2538/ENCFF942RPL.tar.gz
1,3	mouse	ES	CapTrap	ONT	ENCSR065QKS	3	ENCBS418RDP		reads	fastq	ENCFF056EOI		https://www.encodeproject.org/files/ENCFF056EOI/@@download/ENCFF056EOI.fastq.gz		s3://encode-public/2021/04/10/7fa5b7de-f573-4aa3-810d-8137a364b1a8/ENCFF056EOI.fastq.gz
1,3	mouse	ES	CapTrap	ONT	ENCSR065QKS	3	ENCBS418RDP		nanopore_signal	tar	ENCFF861WOA		https://www.encodeproject.org/files/ENCFF861WOA/@@download/ENCFF861WOA.tar.gz		s3://encode-public/2021/04/09/66f7036f-e899-4911-b0a0-a8bf482c3d02/ENCFF861WOA.tar.gz
1,3	mouse	ES	dRNA	ONT	ENCSR369OLY	1	ENCBS648HXY		reads	fastq	ENCFF765AEC		https://www.encodeproject.org/files/ENCFF765AEC/@@download/ENCFF765AEC.fastq.gz		s3://encode-public/2021/04/07/8b970935-b98c-4328-85bd-8c809d7af383/ENCFF765AEC.fastq.gz
1,3	mouse	ES	dRNA	ONT	ENCSR369OLY	1	ENCBS648HXY		nanopore_signal	tar	ENCFF914OBQ		https://www.encodeproject.org/files/ENCFF914OBQ/@@download/ENCFF914OBQ.tar.gz		s3://encode-public/2021/04/07/3c9d32af-5d7e-4f15-af7a-419679d651a4/ENCFF914OBQ.tar.gz
1,3	mouse	ES	dRNA	ONT	ENCSR369OLY	2	ENCBS951CRC		reads	fastq	ENCFF349BIN		https://www.encodeproject.org/files/ENCFF349BIN/@@download/ENCFF349BIN.fastq.gz		s3://encode-public/2021/05/06/57f48674-eba1-4561-bee5-83c0ec146b49/ENCFF349BIN.fastq.gz
1,3	mouse	ES	dRNA	ONT	ENCSR369OLY	2	ENCBS951CRC		nanopore_signal	tar	ENCFF793LSF		https://www.encodeproject.org/files/ENCFF793LSF/@@download/ENCFF793LSF.tar.gz		s3://encode-public/2021/05/06/67cae41b-cdc8-4002-9ac7-aab63805913d/ENCFF793LSF.tar.gz
1,3	mouse	ES	dRNA	ONT	ENCSR369OLY	3	ENCBS418RDP		reads	fastq	ENCFF412NKJ		https://www.encodeproject.org/files/ENCFF412NKJ/@@download/ENCFF412NKJ.fastq.gz		s3://encode-public/2021/04/07/9c305104-c1e0-497b-88be-c0466fbc7e22/ENCFF412NKJ.fastq.gz
1,3	mouse	ES	dRNA	ONT	ENCSR369OLY	3	ENCBS418RDP		nanopore_signal	tar	ENCFF464USM		https://www.encodeproject.org/files/ENCFF464USM/@@download/ENCFF464USM.tar.gz		s3://encode-public/2021/04/07/44377850-cfd8-46fc-8e14-3ff839b44133/ENCFF464USM.tar.gz
1,3	mouse	ES	R2C2	ONT	ENCSR602SAJ	1	ENCBS648HXY		reads	fasta	ENCFF824JVI		https://www.encodeproject.org/files/ENCFF824JVI/@@download/ENCFF824JVI.fasta.gz		s3://encode-public/2021/04/14/540749b9-e6dd-4b82-8556-f038402ecbbb/ENCFF824JVI.fasta.gz
1,3	mouse	ES	R2C2	ONT	ENCSR602SAJ	1	ENCBS648HXY		R2C2_subreads	fastq	ENCFF055REA		https://www.encodeproject.org/files/ENCFF055REA/@@download/ENCFF055REA.fastq.gz		s3://encode-public/2021/04/14/8a652a1c-76bd-4d89-b62f-9ce45191ad05/ENCFF055REA.fastq.gz
1,3	mouse	ES	R2C2	ONT	ENCSR602SAJ	2	ENCBS951CRC		reads	fasta	ENCFF104DMI		https://www.encodeproject.org/files/ENCFF104DMI/@@download/ENCFF104DMI.fasta.gz		s3://encode-public/2021/04/14/5e42263f-860c-4973-9810-0e93a723747e/ENCFF104DMI.fasta.gz
1,3	mouse	ES	R2C2	ONT	ENCSR602SAJ	2	ENCBS951CRC		R2C2_subreads	fastq	ENCFF598YQO		https://www.encodeproject.org/files/ENCFF598YQO/@@download/ENCFF598YQO.fastq.gz		s3://encode-public/2021/04/14/3a76456a-38d0-42b8-a0fc-672b991235f4/ENCFF598YQO.fastq.gz
1,3	mouse	ES	R2C2	ONT	ENCSR602SAJ	3	ENCBS418RDP		reads	fasta	ENCFF412UHU		https://www.encodeproject.org/files/ENCFF412UHU/@@download/ENCFF412UHU.fasta.gz		s3://encode-public/2021/04/14/18adcb4f-99a2-4288-84cf-a4efb9ab17b0/ENCFF412UHU.fasta.gz
1,3	mouse	ES	R2C2	ONT	ENCSR602SAJ	3	ENCBS418RDP		R2C2_subreads	fastq	ENCFF335WMC		https://www.encodeproject.org/files/ENCFF335WMC/@@download/ENCFF335WMC.fastq.gz		s3://encode-public/2021/04/14/e5da5d4c-3564-4a10-97ce-4579a6afbf63/ENCFF335WMC.fastq.gz
1,3	mouse	ES	R2C2	ONT	ENCSR710TDI	1	ENCBS648HXY	2000-10000	reads	fasta	ENCFF513AEK		https://www.encodeproject.org/files/ENCFF513AEK/@@download/ENCFF513AEK.fasta.gz		s3://encode-public/2021/04/14/3b6e2892-5673-438a-9629-9266acb91fd9/ENCFF513AEK.fasta.gz
1,3	mouse	ES	R2C2	ONT	ENCSR710TDI	1	ENCBS648HXY	2000-10000	R2C2_subreads	fastq	ENCFF797PJV		https://www.encodeproject.org/files/ENCFF797PJV/@@download/ENCFF797PJV.fastq.gz		s3://encode-public/2021/04/14/63ea07a3-6217-434c-aa21-fbe0de68d9c8/ENCFF797PJV.fastq.gz
1,3	mouse	ES	R2C2	ONT	ENCSR710TDI	2	ENCBS951CRC	2000-10000	reads	fasta	ENCFF850MIB		https://www.encodeproject.org/files/ENCFF850MIB/@@download/ENCFF850MIB.fasta.gz		s3://encode-public/2021/04/14/f7a80d03-aa10-4385-8670-34195bde6dcf/ENCFF850MIB.fasta.gz
1,3	mouse	ES	R2C2	ONT	ENCSR710TDI	2	ENCBS951CRC	2000-10000	R2C2_subreads	fastq	ENCFF742GCO		https://www.encodeproject.org/files/ENCFF742GCO/@@download/ENCFF742GCO.fastq.gz		s3://encode-public/2021/04/14/e485b457-d141-455b-a791-a04a35c3cc4a/ENCFF742GCO.fastq.gz
1,3	mouse	ES	R2C2	ONT	ENCSR710TDI	3	ENCBS418RDP	2000-10000	reads	fasta	ENCFF595TIH		https://www.encodeproject.org/files/ENCFF595TIH/@@download/ENCFF595TIH.fasta.gz		s3://encode-public/2021/04/14/c03f6ed3-238b-47e2-94e9-25b62b052c01/ENCFF595TIH.fasta.gz
1,3	mouse	ES	R2C2	ONT	ENCSR710TDI	3	ENCBS418RDP	2000-10000	R2C2_subreads	fastq	ENCFF717LLT		https://www.encodeproject.org/files/ENCFF717LLT/@@download/ENCFF717LLT.fastq.gz		s3://encode-public/2021/04/14/5247507c-81a5-494d-b579-5c3ddd7d92da/ENCFF717LLT.fastq.gz
1,3	mouse	ES	cDNA	Illumina	ENCSR982PLD	1	ENCBS648HXY		reads	fastq	ENCFF521IDK	ENCFF006WNS	https://www.encodeproject.org/files/ENCFF521IDK/@@download/ENCFF521IDK.fastq.gz	https://www.encodeproject.org/files/ENCFF006WNS/@@download/ENCFF006WNS.fastq.gz	s3://encode-public/2021/04/02/4ed8e190-3734-447e-b024-07dfd2f573f6/ENCFF521IDK.fastq.gz	s3://encode-public/2021/04/02/a09bf424-6e8c-42b8-975d-7e94d3a27601/ENCFF006WNS.fastq.gz
1,3	mouse	ES	cDNA	Illumina	ENCSR982PLD	2	ENCBS951CRC		reads	fastq	ENCFF089PFT	ENCFF914YPT	https://www.encodeproject.org/files/ENCFF089PFT/@@download/ENCFF089PFT.fastq.gz	https://www.encodeproject.org/files/ENCFF914YPT/@@download/ENCFF914YPT.fastq.gz	s3://encode-public/2021/04/02/9a72e66c-cece-4d83-acc1-479dc260ec86/ENCFF089PFT.fastq.gz	s3://encode-public/2021/04/02/ddacf57c-0fb3-4ff0-870a-ea1b5e17c7fb/ENCFF914YPT.fastq.gz
1,3	mouse	ES	cDNA	Illumina	ENCSR982PLD	3	ENCBS418RDP		reads	fastq	ENCFF696TCH	ENCFF751FTE	https://www.encodeproject.org/files/ENCFF696TCH/@@download/ENCFF696TCH.fastq.gz	https://www.encodeproject.org/files/ENCFF751FTE/@@download/ENCFF751FTE.fastq.gz	s3://encode-public/2021/04/02/ac264bad-3dfb-4f7e-a2c6-5c8a1ae21c70/ENCFF696TCH.fastq.gz	s3://encode-public/2021/04/02/950df2d8-6839-4885-86d6-b12f17715c42/ENCFF751FTE.fastq.gz
1,3	mouse	ES	cDNA	PacBio	ENCSR172GXL	1	ENCBS648HXY		reads	fastq	ENCFF874VSI		https://www.encodeproject.org/files/ENCFF874VSI/@@download/ENCFF874VSI.fastq.gz		s3://encode-public/2021/02/05/8031a810-3691-4add-889f-b9b40f132576/ENCFF874VSI.fastq.gz
1,3	mouse	ES	cDNA	PacBio	ENCSR172GXL	1	ENCBS648HXY		subreads	bam	ENCFF005VJA		https://www.encodeproject.org/files/ENCFF005VJA/@@download/ENCFF005VJA.bam		s3://encode-public/2021/06/24/ffd9b501-8740-42f3-a3ac-939e6ffa5723/ENCFF005VJA.bam
1,3	mouse	ES	cDNA	PacBio	ENCSR172GXL	1	ENCBS648HXY		subreads	bam	ENCFF564NGV		https://www.encodeproject.org/files/ENCFF564NGV/@@download/ENCFF564NGV.bam		s3://encode-public/2021/02/12/119ad2eb-479e-4679-bee1-347ddcd2575f/ENCFF564NGV.bam
1,3	mouse	ES	cDNA	PacBio	ENCSR172GXL	1	ENCBS648HXY		subreads	bam	ENCFF714ZJR		https://www.encodeproject.org/files/ENCFF714ZJR/@@download/ENCFF714ZJR.bam		s3://encode-public/2021/02/12/8508e2eb-4f89-4375-8c94-49c115b1fbe7/ENCFF714ZJR.bam
1,3	mouse	ES	cDNA	PacBio	ENCSR172GXL	2	ENCBS951CRC		reads	fastq	ENCFF667VXS		https://www.encodeproject.org/files/ENCFF667VXS/@@download/ENCFF667VXS.fastq.gz		s3://encode-public/2021/02/05/1195494f-5857-4cec-9c06-26d92c4ff37e/ENCFF667VXS.fastq.gz
1,3	mouse	ES	cDNA	PacBio	ENCSR172GXL	2	ENCBS951CRC		subreads	bam	ENCFF493CBP		https://www.encodeproject.org/files/ENCFF493CBP/@@download/ENCFF493CBP.bam		s3://encode-public/2021/02/13/6fd5c4fe-ea70-418d-9f26-5807a52b2b14/ENCFF493CBP.bam
1,3	mouse	ES	cDNA	PacBio	ENCSR172GXL	2	ENCBS951CRC		subreads	bam	ENCFF783PVA		https://www.encodeproject.org/files/ENCFF783PVA/@@download/ENCFF783PVA.bam		s3://encode-public/2021/06/25/ae345be3-4d85-4931-8f94-7bd0afabca4b/ENCFF783PVA.bam
1,3	mouse	ES	cDNA	PacBio	ENCSR172GXL	2	ENCBS951CRC		subreads	bam	ENCFF993JVA		https://www.encodeproject.org/files/ENCFF993JVA/@@download/ENCFF993JVA.bam		s3://encode-public/2021/02/13/d2ca889a-0ab8-4df3-9cb8-9b0078e3d893/ENCFF993JVA.bam
1,3	mouse	ES	cDNA	PacBio	ENCSR172GXL	3	ENCBS418RDP		reads	fastq	ENCFF313VYZ		https://www.encodeproject.org/files/ENCFF313VYZ/@@download/ENCFF313VYZ.fastq.gz		s3://encode-public/2021/02/05/4b36e8f6-9960-4c46-9981-00d2170368ed/ENCFF313VYZ.fastq.gz
1,3	mouse	ES	cDNA	PacBio	ENCSR172GXL	3	ENCBS418RDP		subreads	bam	ENCFF078IYM		https://www.encodeproject.org/files/ENCFF078IYM/@@download/ENCFF078IYM.bam		s3://encode-public/2021/06/25/011f24a1-66a0-48cc-bfb0-31d1b2739a8e/ENCFF078IYM.bam
1,3	mouse	ES	cDNA	PacBio	ENCSR172GXL	3	ENCBS418RDP		subreads	bam	ENCFF094NZA		https://www.encodeproject.org/files/ENCFF094NZA/@@download/ENCFF094NZA.bam		s3://encode-public/2021/04/05/cb263833-80c8-4e75-b833-9af26a3dc12a/ENCFF094NZA.bam
1,3	mouse	ES	cDNA	PacBio	ENCSR172GXL	3	ENCBS418RDP		subreads	bam	ENCFF280DWZ		https://www.encodeproject.org/files/ENCFF280DWZ/@@download/ENCFF280DWZ.bam		s3://encode-public/2021/04/05/8863fb53-be5c-47bf-8785-7df65a1ae1bb/ENCFF280DWZ.bam
1,3	mouse	ES	cDNA	ONT	ENCSR198UZE	1	ENCBS648HXY	500-5000	reads	fastq	ENCFF683TBO		https://www.encodeproject.org/files/ENCFF683TBO/@@download/ENCFF683TBO.fastq.gz		s3://encode-public/2021/04/12/8cb91303-ea0b-4155-a77a-724eafe58254/ENCFF683TBO.fastq.gz
1,3	mouse	ES	cDNA	ONT	ENCSR198UZE	1	ENCBS648HXY	500-5000	nanopore_signal	tar	ENCFF429FDN		https://www.encodeproject.org/files/ENCFF429FDN/@@download/ENCFF429FDN.tar.gz		s3://encode-public/2021/04/12/79346aba-f48c-4f6e-af9f-161d67e8d436/ENCFF429FDN.tar.gz
1,3	mouse	ES	cDNA	ONT	ENCSR198UZE	2	ENCBS951CRC	500-5000	reads	fastq	ENCFF232YSU		https://www.encodeproject.org/files/ENCFF232YSU/@@download/ENCFF232YSU.fastq.gz		s3://encode-public/2021/04/12/6db28225-6e7c-47d8-9994-a52f69e62960/ENCFF232YSU.fastq.gz
1,3	mouse	ES	cDNA	ONT	ENCSR198UZE	2	ENCBS951CRC	500-5000	nanopore_signal	tar	ENCFF209ZZU		https://www.encodeproject.org/files/ENCFF209ZZU/@@download/ENCFF209ZZU.tar.gz		s3://encode-public/2021/04/12/61998b95-d130-43d6-922e-fe95bda4b289/ENCFF209ZZU.tar.gz
1,3	mouse	ES	cDNA	ONT	ENCSR198UZE	3	ENCBS418RDP	500-5000	reads	fastq	ENCFF288PBL		https://www.encodeproject.org/files/ENCFF288PBL/@@download/ENCFF288PBL.fastq.gz		s3://encode-public/2021/04/12/802c147f-f2dc-4de2-99f4-0bcc28dff7b4/ENCFF288PBL.fastq.gz
1,3	mouse	ES	cDNA	ONT	ENCSR198UZE	3	ENCBS418RDP	500-5000	nanopore_signal	tar	ENCFF931ICQ		https://www.encodeproject.org/files/ENCFF931ICQ/@@download/ENCFF931ICQ.tar.gz		s3://encode-public/2021/04/12/edb604c2-ff2d-4d4d-a1fb-90ab251cf950/ENCFF931ICQ.tar.gz
1,2	mouse	mouse_simulation	dRNA	ONT	syn25591653	1	mm_ont_sim		reads	fastq	syn25591653
1,2	mouse	mouse_simulation	cDNA	Illumina	syn25591436	1	mm_illumina_sim		reads	fastq	syn25591503	syn25591548
1,2	mouse	mouse_simulation	cDNA	PacBio	syn25591622	1	mm_pb_sim		reads	fasta	syn25591622
3	manatee	blood	cDNA	Illumina	ENCSR513JKI	1	ENCBS538IUC	300-350	reads	fastq	ENCFF646MEJ	ENCFF402UPZ	https://www.encodeproject.org/files/ENCFF646MEJ/@@download/ENCFF646MEJ.fastq.gz	https://www.encodeproject.org/files/ENCFF402UPZ/@@download/ENCFF402UPZ.fastq.gz	s3://encode-public/2021/04/29/046a80b4-55dd-4b47-bd3e-e2ec4f082721/ENCFF646MEJ.fastq.gz	s3://encode-public/2021/04/29/74046633-ac72-4715-a87a-f2714ccd4808/ENCFF402UPZ.fastq.gz
3	manatee	blood	cDNA	Illumina	ENCSR513JKI	2	ENCBS797CKD	300-350	reads	fastq	ENCFF380MWG	ENCFF293HYT	https://www.encodeproject.org/files/ENCFF380MWG/@@download/ENCFF380MWG.fastq.gz	https://www.encodeproject.org/files/ENCFF293HYT/@@download/ENCFF293HYT.fastq.gz	s3://encode-public/2021/04/29/68d73494-610f-4f96-a9cd-29cb4a2d2ce0/ENCFF380MWG.fastq.gz	s3://encode-public/2021/04/29/dc8aff09-7bae-465f-bec8-f5ed40dbe680/ENCFF293HYT.fastq.gz
3	manatee	blood	cDNA	Illumina	ENCSR513JKI	3	ENCBS193IGY	300-350	reads	fastq	ENCFF195QJY	ENCFF704YKH	https://www.encodeproject.org/files/ENCFF195QJY/@@download/ENCFF195QJY.fastq.gz	https://www.encodeproject.org/files/ENCFF704YKH/@@download/ENCFF704YKH.fastq.gz	s3://encode-public/2021/04/29/464e63ad-15ae-4405-9e94-0850b8872373/ENCFF195QJY.fastq.gz	s3://encode-public/2021/04/29/642217a8-555c-47c6-9e1b-505844061a79/ENCFF704YKH.fastq.gz
3	manatee	blood	cDNA	Illumina	ENCSR513JKI	4	ENCBS621PNS	300-350	reads	fastq	ENCFF447NFQ	ENCFF031QKC	https://www.encodeproject.org/files/ENCFF447NFQ/@@download/ENCFF447NFQ.fastq.gz	https://www.encodeproject.org/files/ENCFF031QKC/@@download/ENCFF031QKC.fastq.gz	s3://encode-public/2021/04/29/9fa7a633-5def-4881-8a3d-c67bd46de7d5/ENCFF447NFQ.fastq.gz	s3://encode-public/2021/04/29/0e962f8b-1671-4abb-841b-535ff6c3980f/ENCFF031QKC.fastq.gz
3	manatee	blood	cDNA	Illumina	ENCSR513JKI	5	ENCBS416GXR	300-350	reads	fastq	ENCFF968KOV	ENCFF803GHI	https://www.encodeproject.org/files/ENCFF968KOV/@@download/ENCFF968KOV.fastq.gz	https://www.encodeproject.org/files/ENCFF803GHI/@@download/ENCFF803GHI.fastq.gz	s3://encode-public/2021/04/29/bf11827d-448a-4cd4-bd39-8c0d2f637316/ENCFF968KOV.fastq.gz	s3://encode-public/2021/04/29/db466e08-cefb-47a5-87f3-03f64b8faf66/ENCFF803GHI.fastq.gz
3	manatee	blood	cDNA	Illumina	ENCSR513JKI	6	ENCBS689ZOI	300-350	reads	fastq	ENCFF112OQR	ENCFF530SHH	https://www.encodeproject.org/files/ENCFF112OQR/@@download/ENCFF112OQR.fastq.gz	https://www.encodeproject.org/files/ENCFF530SHH/@@download/ENCFF530SHH.fastq.gz	s3://encode-public/2021/04/29/1634a16d-e993-4910-8566-01ea8b1db80d/ENCFF112OQR.fastq.gz	s3://encode-public/2021/04/29/a06902c0-5a21-4c13-90a9-081b00b69ddd/ENCFF530SHH.fastq.gz
3	manatee	blood	cDNA	Illumina	ENCSR513JKI	7	ENCBS235LIE	300-350	reads	fastq	ENCFF411RUT	ENCFF029FVJ	https://www.encodeproject.org/files/ENCFF411RUT/@@download/ENCFF411RUT.fastq.gz	https://www.encodeproject.org/files/ENCFF029FVJ/@@download/ENCFF029FVJ.fastq.gz	s3://encode-public/2021/04/29/1f06062c-ade9-4d89-acb1-43d08954ca9e/ENCFF411RUT.fastq.gz	s3://encode-public/2021/04/29/0add0ba0-4e72-46c0-b969-d75b13eba518/ENCFF029FVJ.fastq.gz
3	manatee	blood	cDNA	Illumina	ENCSR513JKI	8	ENCBS014III	300-350	reads	fastq	ENCFF970WAY	ENCFF940ZOB	https://www.encodeproject.org/files/ENCFF970WAY/@@download/ENCFF970WAY.fastq.gz	https://www.encodeproject.org/files/ENCFF940ZOB/@@download/ENCFF940ZOB.fastq.gz	s3://encode-public/2021/04/29/c62a714c-9c2a-4ee3-9091-35ee6991632c/ENCFF970WAY.fastq.gz	s3://encode-public/2021/04/29/d70ee7da-281c-4aa7-8403-b2d876ce74df/ENCFF940ZOB.fastq.gz
3	manatee	blood	cDNA	Illumina	ENCSR513JKI	9	ENCBS169YJA	300-350	reads	fastq	ENCFF382JPM	ENCFF028TCU	https://www.encodeproject.org/files/ENCFF382JPM/@@download/ENCFF382JPM.fastq.gz	https://www.encodeproject.org/files/ENCFF028TCU/@@download/ENCFF028TCU.fastq.gz	s3://encode-public/2021/04/29/51fc28e7-5d4e-4663-b8d9-8a434859ca9a/ENCFF382JPM.fastq.gz	s3://encode-public/2021/04/29/c8652af7-3dff-405c-a879-c87297b77037/ENCFF028TCU.fastq.gz
3	manatee	blood	cDNA	PacBio	ENCSR272BQI	1	ENCBS028XVY		reads	fastq	ENCFF835YMN		https://www.encodeproject.org/files/ENCFF835YMN/@@download/ENCFF835YMN.fastq.gz		s3://encode-public/2021/04/30/3ca60c6d-ec13-42f6-a283-8ea6d82af206/ENCFF835YMN.fastq.gz
3	manatee	blood	cDNA	PacBio	ENCSR272BQI	1	ENCBS028XVY		subreads	bam	ENCFF058GPT		https://www.encodeproject.org/files/ENCFF058GPT/@@download/ENCFF058GPT.bam		s3://encode-public/2021/04/30/6fb61a1e-0ff7-4bc7-8432-b801528cd061/ENCFF058GPT.bam
3	manatee	blood	cDNA	PacBio	ENCSR272BQI	1	ENCBS028XVY		subreads	bam	ENCFF123MVQ		https://www.encodeproject.org/files/ENCFF123MVQ/@@download/ENCFF123MVQ.bam		s3://encode-public/2021/04/30/4438c259-a9f0-4616-8e1c-859a02b98248/ENCFF123MVQ.bam
3	manatee	blood	cDNA	PacBio	ENCSR272BQI	1	ENCBS028XVY		subreads	bam	ENCFF529XIE		https://www.encodeproject.org/files/ENCFF529XIE/@@download/ENCFF529XIE.bam		s3://encode-public/2021/04/30/74e71399-2860-4910-95aa-ee5dce3649d5/ENCFF529XIE.bam
3	manatee	blood	cDNA	PacBio	ENCSR583MLP	1	ENCBS028XVY		reads	fastq	ENCFF589LDN		https://www.encodeproject.org/files/ENCFF589LDN/@@download/ENCFF589LDN.fastq.gz		s3://encode-public/2021/04/29/ab77bb35-68a3-4c2a-99d6-990178ecde36/ENCFF589LDN.fastq.gz
3	manatee	blood	cDNA	PacBio	ENCSR583MLP	1	ENCBS028XVY		subreads	bam	ENCFF973PES		https://www.encodeproject.org/files/ENCFF973PES/@@download/ENCFF973PES.bam		s3://encode-public/2021/04/29/4d789137-ea70-4690-8f85-7d7df2bbbf3c/ENCFF973PES.bam
3	manatee	blood	cDNA	ONT	ENCSR703ZIY	1	ENCBS028XVY		reads	fastq	ENCFF629AWL		https://www.encodeproject.org/files/ENCFF629AWL/@@download/ENCFF629AWL.fastq.gz		s3://encode-public/2021/04/30/ba717efa-ff37-4e78-876e-ffaafc6202f5/ENCFF629AWL.fastq.gz
3	manatee	blood	cDNA	ONT	ENCSR703ZIY	1	ENCBS028XVY		nanopore_signal	tar	ENCFF527WMT		https://www.encodeproject.org/files/ENCFF527WMT/@@download/ENCFF527WMT.tar.gz		s3://encode-public/2021/04/30/84e04752-0a5d-4ff7-8d62-9c8c3322b7fa/ENCFF527WMT.tar.gz
3	manatee	blood	cDNA	ONT	ENCSR941VON	1	ENCBS028XVY		reads	fastq	ENCFF090GGQ		https://www.encodeproject.org/files/ENCFF090GGQ/@@download/ENCFF090GGQ.fastq.gz		s3://encode-public/2021/04/30/038e18c1-1747-4738-860a-eb591dcaabf0/ENCFF090GGQ.fastq.gz
3	manatee	blood	cDNA	ONT	ENCSR941VON	1	ENCBS028XVY		reads	fastq	ENCFF620ASK		https://www.encodeproject.org/files/ENCFF620ASK/@@download/ENCFF620ASK.fastq.gz		s3://encode-public/2021/04/30/36e175e3-dd91-4a39-958c-a5e912a118c3/ENCFF620ASK.fastq.gz
3	manatee	blood	cDNA	ONT	ENCSR941VON	1	ENCBS028XVY		nanopore_signal	tar	ENCFF268XPT		https://www.encodeproject.org/files/ENCFF268XPT/@@download/ENCFF268XPT.tar.gz		s3://encode-public/2021/04/30/53c3dca3-c35e-45c1-9da1-b1d79e4651eb/ENCFF268XPT.tar.gz
3	manatee	blood	cDNA	ONT	ENCSR941VON	1	ENCBS028XVY		nanopore_signal	tar	ENCFF691IHT		https://www.encodeproject.org/files/ENCFF691IHT/@@download/ENCFF691IHT.tar.gz		s3://encode-public/2021/04/29/fdc6467c-e6c7-4627-9720-dc4fe64a3dc6/ENCFF691IHT.tar.gz
