## Extended Tables for "Systematic assessment of long-read RNA-seq methods for transcript identification and quantification": Extended Data Table 2: Participation Summary.xlsx

### Sheet: Submitters
Tool	Submitter	Challenge Participation			Library Preparation				Sequencing Platforms
		1	2	3	Cap Trap	R2C2	cDNA	dRNA	ONT	PB	ONT+ short	PB+ short	ONT+ PB	cDNA llumina
Bambu	Göke, Genome Institute of Singapore	✔️	✔️	✔️	✔️	✔️	✔️	✔️	✔️	✔️
FLAIR	Brooks Lab, University of California, Santa Cruz	✔️	✔️				✔️	✔️	✔️	✔️	✔️	✔️
LyRiC	Guigó Lab, Centre de Regulació Genòmica	✔️			✔️	✔️	✔️	✔️	✔️	✔️
IsoTools	Herwig Lab, Max Planck Institute for Molecular Genetics	✔️	✔️				✔️			✔️
StringTie2	Pertea Lab, Johns Hopkins University	✔️						✔️			✔️
Spectra	Hideya Kawaji, Tokyo Metropolitan Institute of Medical Science	✔️					✔️			✔️
TALON	Mortazavi Lab, University of California, Irvine	✔️	✔️		✔️	✔️	✔️	✔️	✔️	✔️	✔️	✔️
ISO_IB	Integrative Bioinformatics, National Institute of Environmental Health Sciences	✔️					✔️			✔️
FLAMES	Ritchie Lab, The Walter and Eliza Hall Institute	✔️	✔️		✔️		✔️	✔️	✔️	✔️
IsoQuant	Center for Algorithmic Biotechnology, Saint Petersburg State University	✔️	✔️	✔️	✔️	✔️	✔️	✔️	✔️	✔️
Mandalorion	Vollmers Lab, University of California, Santa Cruz	✔️				✔️	✔️		✔️	✔️			✔️
NanoSim	Birol Lab, University of British Columbia, Vancouver		✔️				✔️	✔️	✔️
RNA-Bloom	Birol Lab, University of British Columbia, Vancouver			✔️			✔️		✔️		✔️
rnaSPAdes	Pevzner Lab, St. Petersburg Academic University			✔️			✔️	✔️			✔️	✔️		✔️
