## Extended Tables for "Systematic assessment of long-read RNA-seq methods for transcript identification and quantification": Extended Data Table 3: Challenge 2 Spearman Correlation of TPM Values.xlsx

### Sheet: WTC11_SCC
	Bambu-CapTrap-ONT	Bambu-CapTrap-PacBio	Bambu-cDNA-ONT	Bambu-cDNA-PacBio	Bambu-dRNA-ONT	Bambu-R2C2-ONT	FLAIR-cDNA-ONT	FLAIR-cDNA-PacBio	FLAIR-dRNA-ONT	FLAMES-CapTrap-ONT	FLAMES-CapTrap-PacBio	FLAMES-cDNA-ONT	FLAMES-dRNA-ONT	IsoQuant-CapTrap-ONT	IsoQuant-CapTrap-PacBio	IsoQuant-cDNA-ONT	IsoQuant-cDNA-PacBio	IsoQuant-dRNA-ONT	IsoQuant-R2C2-ONT	IsoTools-cDNA-PacBio	TALON-CapTrap-ONT	TALON-CapTrap-PacBio	TALON-cDNA-ONT	TALON-cDNA-PacBio	TALON-dRNA-ONT	TALON-R2C2-ONT	NanoSim-dRNA-ONT	RSEM-cDNA-Illumina
Bambu-CapTrap-ONT	1	0.83995	0.81668	0.612451	0.649696	0.588007	0.657178	0.469841	0.57208	0.625493	0.737272	0.589608	0.602687	0.782515	0.767031	0.701008	0.579393	0.612411	0.560501	0.664235	0.581509	0.680348	0.422483	0.571	0.59081	0.447384	0.645654	0.589926
Bambu-CapTrap-PacBio	0.83995	1	0.783864	0.663548	0.661712	0.635246	0.661878	0.494856	0.591847	0.510584	0.674478	0.536787	0.536332	0.715183	0.783595	0.683332	0.621804	0.626045	0.588851	0.679275	0.617881	0.754671	0.45853	0.6409	0.614152	0.453422	0.654493	0.622382
Bambu-cDNA-ONT	0.81668	0.783864	1	0.72079	0.758732	0.673834	0.682789	0.594895	0.652786	0.480128	0.617142	0.546983	0.543642	0.701117	0.720527	0.787754	0.723758	0.75556	0.646285	0.779709	0.560863	0.634073	0.547681	0.689116	0.654356	0.548975	0.667773	0.638949
Bambu-cDNA-PacBio	0.612451	0.663548	0.72079	1	0.726679	0.783	0.49472	0.732318	0.560151	0.248429	0.365087	0.30412	0.266857	0.47611	0.536092	0.612347	0.812128	0.69762	0.654824	0.853219	0.531396	0.54577	0.530667	0.811105	0.556306	0.639014	0.610445	0.671323
Bambu-dRNA-ONT	0.649696	0.661712	0.758732	0.726679	1	0.672467	0.519201	0.63458	0.694485	0.381178	0.503569	0.41823	0.491083	0.565727	0.604676	0.707699	0.778053	0.833672	0.656003	0.796668	0.466047	0.513289	0.423049	0.746363	0.730501	0.526293	0.709183	0.641521
Bambu-R2C2-ONT	0.588007	0.635246	0.673834	0.783	0.672467	1	0.477321	0.63187	0.536684	0.248713	0.363975	0.293475	0.27592	0.466144	0.532497	0.570801	0.72462	0.638511	0.749002	0.741914	0.45917	0.505441	0.46908	0.730337	0.534936	0.721451	0.578594	0.6193
FLAIR-cDNA-ONT	0.657178	0.661878	0.682789	0.49472	0.519201	0.477321	1	0.522105	0.58334	0.562761	0.721261	0.67275	0.598719	0.628267	0.677775	0.639908	0.516563	0.502982	0.529317	0.560078	0.498468	0.621434	0.419167	0.521652	0.565688	0.398555	0.606725	0.557615
FLAIR-cDNA-PacBio	0.469841	0.494856	0.594895	0.732318	0.63458	0.63187	0.522105	1	0.562186	0.300076	0.422537	0.386046	0.385144	0.421643	0.482123	0.540478	0.790946	0.620526	0.65139	0.802698	0.430722	0.435742	0.429107	0.817592	0.589153	0.5856	0.608883	0.658143
FLAIR-dRNA-ONT	0.57208	0.591847	0.652786	0.560151	0.694485	0.536684	0.58334	0.562186	1	0.485722	0.612673	0.514654	0.73022	0.53026	0.589725	0.607411	0.607021	0.691489	0.577234	0.680307	0.34256	0.470492	0.244711	0.609225	0.7992	0.331584	0.728011	0.60165
FLAMES-CapTrap-ONT	0.625493	0.510584	0.480128	0.248429	0.381178	0.248713	0.562761	0.300076	0.485722	1	0.736021	0.699201	0.699746	0.693672	0.591689	0.545546	0.332263	0.417992	0.361705	0.448468	0.286403	0.431134	0.078899	0.280302	0.455655	0.15544	0.54353	0.453614
FLAMES-CapTrap-PacBio	0.737272	0.674478	0.617142	0.365087	0.503569	0.363975	0.721261	0.422537	0.612673	0.736021	1	0.720871	0.759679	0.753781	0.754979	0.634352	0.421829	0.511983	0.485483	0.52522	0.328457	0.533811	0.0585652	0.382048	0.578177	0.201131	0.64813	0.586518
FLAMES-cDNA-ONT	0.589608	0.536787	0.546983	0.30412	0.41823	0.293475	0.67275	0.386046	0.514654	0.699201	0.720871	1	0.725065	0.668307	0.64884	0.623319	0.410284	0.474041	0.450124	0.495468	0.38343	0.51273	0.245246	0.352832	0.51076	0.293652	0.573974	0.491393
FLAMES-dRNA-ONT	0.602687	0.536332	0.543642	0.266857	0.491083	0.27592	0.598719	0.385144	0.73022	0.699746	0.759679	0.725065	1	0.670722	0.646116	0.618472	0.381983	0.581072	0.45872	0.511057	0.217572	0.391087	0.0944445	0.332585	0.663897	0.215232	0.708219	0.60147
IsoQuant-CapTrap-ONT	0.782515	0.715183	0.701117	0.47611	0.565727	0.466144	0.628267	0.421643	0.53026	0.693672	0.753781	0.668307	0.670722	1	0.852146	0.861108	0.600508	0.679743	0.593593	0.670761	0.574922	0.657583	0.373853	0.525972	0.628885	0.411929	0.631406	0.630633
IsoQuant-CapTrap-PacBio	0.767031	0.783595	0.720527	0.536092	0.604676	0.532497	0.677775	0.482123	0.589725	0.591689	0.754979	0.64884	0.646116	0.852146	1	0.798371	0.674214	0.66895	0.681096	0.661671	0.6162	0.765072	0.393372	0.585203	0.668608	0.428758	0.663478	0.639976
IsoQuant-cDNA-ONT	0.701008	0.683332	0.787754	0.612347	0.707699	0.570801	0.639908	0.540478	0.607411	0.545546	0.634352	0.623319	0.618472	0.861108	0.798371	1	0.752179	0.844262	0.676893	0.790572	0.536384	0.605989	0.494492	0.643902	0.677719	0.49602	0.651675	0.659484
IsoQuant-cDNA-PacBio	0.579393	0.621804	0.723758	0.812128	0.778053	0.72462	0.516563	0.790946	0.607021	0.332263	0.421829	0.410284	0.381983	0.600508	0.674214	0.752179	1	0.815008	0.796358	0.916003	0.540931	0.556471	0.520447	0.866503	0.68146	0.660201	0.660031	0.700869
IsoQuant-dRNA-ONT	0.612411	0.626045	0.75556	0.69762	0.833672	0.638511	0.502982	0.620526	0.691489	0.417992	0.511983	0.474041	0.581072	0.679743	0.66895	0.844262	0.815008	1	0.698654	0.835623	0.450048	0.492694	0.381318	0.734797	0.746277	0.510302	0.73179	0.679681
IsoQuant-R2C2-ONT	0.560501	0.588851	0.646285	0.654824	0.656003	0.749002	0.529317	0.65139	0.577234	0.361705	0.485483	0.450124	0.45872	0.593593	0.681096	0.676893	0.796358	0.698654	1	0.75175	0.472394	0.534407	0.434816	0.722491	0.653244	0.742772	0.630785	0.632837
IsoTools-cDNA-PacBio	0.664235	0.679275	0.779709	0.853219	0.796668	0.741914	0.560078	0.802698	0.680307	0.448468	0.52522	0.495468	0.511057	0.670761	0.661671	0.790572	0.916003	0.835623	0.75175	1	0.537124	0.575459	0.512902	0.964057	0.782074	0.660088	0.751665	0.808076
TALON-CapTrap-ONT	0.581509	0.617881	0.560863	0.531396	0.466047	0.45917	0.498468	0.430722	0.34256	0.286403	0.328457	0.38343	0.217572	0.574922	0.6162	0.536384	0.540931	0.450048	0.472394	0.537124	1	0.765152	0.510419	0.602266	0.520491	0.48705	0.491906	0.48814
TALON-CapTrap-PacBio	0.680348	0.754671	0.634073	0.54577	0.513289	0.505441	0.621434	0.435742	0.470492	0.431134	0.533811	0.51273	0.391087	0.657583	0.765072	0.605989	0.556471	0.492694	0.534407	0.575459	0.765152	1	0.494291	0.62178	0.575787	0.448266	0.559119	0.552574
TALON-cDNA-ONT	0.422483	0.45853	0.547681	0.530667	0.423049	0.46908	0.419167	0.429107	0.244711	0.078899	0.0585652	0.245246	0.0944445	0.373853	0.393372	0.494492	0.520447	0.381318	0.434816	0.512902	0.510419	0.494291	1	0.600763	0.425964	0.527757	0.424863	0.46405
TALON-cDNA-PacBio	0.571	0.6409	0.689116	0.811105	0.746363	0.730337	0.521652	0.817592	0.609225	0.280302	0.382048	0.352832	0.332585	0.525972	0.585203	0.643902	0.866503	0.734797	0.722491	0.964057	0.602266	0.62178	0.600763	1	0.675734	0.719825	0.632965	0.676847
TALON-dRNA-ONT	0.59081	0.614152	0.654356	0.556306	0.730501	0.534936	0.565688	0.589153	0.7992	0.455655	0.578177	0.51076	0.663897	0.628885	0.668608	0.677719	0.68146	0.746277	0.653244	0.782074	0.520491	0.575787	0.425964	0.675734	1	0.517816	0.698185	0.55867
TALON-R2C2-ONT	0.447384	0.453422	0.548975	0.639014	0.526293	0.721451	0.398555	0.5856	0.331584	0.15544	0.201131	0.293652	0.215232	0.411929	0.428758	0.49602	0.660201	0.510302	0.742772	0.660088	0.48705	0.448266	0.527757	0.719825	0.517816	1	0.536255	0.568663
NanoSim-dRNA-ONT	0.645654	0.654493	0.667773	0.610445	0.709183	0.578594	0.606725	0.608883	0.728011	0.54353	0.64813	0.573974	0.708219	0.631406	0.663478	0.651675	0.660031	0.73179	0.630785	0.751665	0.491906	0.559119	0.424863	0.632965	0.698185	0.536255	1	0.617601
RSEM-cDNA-Illumina	0.589926	0.622382	0.638949	0.671323	0.641521	0.6193	0.557615	0.658143	0.60165	0.453614	0.586518	0.491393	0.60147	0.630633	0.639976	0.659484	0.700869	0.679681	0.632837	0.808076	0.48814	0.552574	0.46405	0.676847	0.55867	0.568663	0.617601	1

### Sheet: H1-DE_SCC
	Bambu-CapTrap-ONT	Bambu-CapTrap-PacBio	Bambu-cDNA-ONT	Bambu-cDNA-PacBio	Bambu-dRNA-ONT	Bambu-R2C2-ONT	FLAIR-cDNA-ONT	FLAIR-cDNA-PacBio	FLAIR-dRNA-ONT	FLAMES-CapTrap-ONT	FLAMES-CapTrap-PacBio	FLAMES-cDNA-ONT	FLAMES-dRNA-ONT	IsoQuant-CapTrap-ONT	IsoQuant-CapTrap-PacBio	IsoQuant-cDNA-ONT	IsoQuant-cDNA-PacBio	IsoQuant-dRNA-ONT	IsoQuant-R2C2-ONT	IsoTools-cDNA-PacBio	TALON-CapTrap-ONT	TALON-CapTrap-PacBio	TALON-cDNA-ONT	TALON-cDNA-PacBio	TALON-dRNA-ONT	TALON-R2C2-ONT	NanoSim-dRNA-ONT	RSEM-cDNA-Illumina
Bambu-CapTrap-ONT	1	0.813023	0.776478	0.635385	0.638225	0.729432	0.621166	0.489141	0.473725	0.586721	0.698271	0.551535	0.570362	0.745567	0.711489	0.66302	0.52983	0.506152	0.591248	0.625675	0.577056	0.677908	0.499676	0.553891	0.49525	0.621482	0.559539	0.476761
Bambu-CapTrap-PacBio	0.813023	1	0.745649	0.685483	0.649416	0.744524	0.60223	0.491846	0.467723	0.500138	0.665751	0.511221	0.517765	0.646431	0.718946	0.59641	0.520064	0.476219	0.569945	0.612285	0.633626	0.754155	0.529628	0.567859	0.496092	0.625925	0.548299	0.480523
Bambu-cDNA-ONT	0.776478	0.745649	1	0.707428	0.692999	0.734316	0.65788	0.589381	0.560592	0.515271	0.639271	0.578652	0.635378	0.698121	0.688413	0.760466	0.65478	0.633819	0.643721	0.745625	0.55128	0.637671	0.596593	0.658373	0.566384	0.648938	0.588846	0.519113
Bambu-cDNA-PacBio	0.635385	0.685483	0.707428	1	0.668343	0.739549	0.491918	0.68528	0.473729	0.333191	0.399948	0.355661	0.3317	0.497101	0.545794	0.559349	0.736542	0.58167	0.568489	0.826349	0.530534	0.573766	0.603758	0.77674	0.507991	0.600814	0.52807	0.522688
Bambu-dRNA-ONT	0.638225	0.649416	0.692999	0.668343	1	0.646622	0.490498	0.568137	0.609241	0.443231	0.519899	0.447707	0.522732	0.521563	0.575613	0.604886	0.658111	0.771008	0.580234	0.718912	0.467154	0.533014	0.489601	0.640638	0.692572	0.561283	0.642723	0.486107
Bambu-R2C2-ONT	0.729432	0.744524	0.734316	0.739549	0.646622	1	0.592503	0.594413	0.527944	0.443841	0.555551	0.473631	0.512907	0.592187	0.628842	0.605394	0.632308	0.542569	0.736174	0.725274	0.585159	0.635835	0.553918	0.676718	0.537333	0.792895	0.567588	0.501262
FLAIR-cDNA-ONT	0.621166	0.60223	0.65788	0.491918	0.490498	0.592503	1	0.529262	0.568986	0.643297	0.790231	0.727454	0.7446	0.607604	0.646099	0.628982	0.472292	0.386015	0.615818	0.515042	0.503866	0.610677	0.484593	0.461063	0.473317	0.659017	0.569107	0.478257
FLAIR-cDNA-PacBio	0.489141	0.491846	0.589381	0.68528	0.568137	0.594413	0.529262	1	0.528302	0.38748	0.475974	0.439241	0.413515	0.468026	0.526015	0.555827	0.785332	0.530453	0.568409	0.804385	0.420308	0.454787	0.519439	0.788859	0.496321	0.529856	0.562553	0.575806
FLAIR-dRNA-ONT	0.473725	0.467723	0.560592	0.473729	0.609241	0.527944	0.568986	0.528302	1	0.569998	0.655579	0.595442	0.729388	0.512405	0.573697	0.589306	0.557461	0.650588	0.581398	0.595104	0.310511	0.451138	0.282092	0.527087	0.779563	0.550678	0.688257	0.458649
FLAMES-CapTrap-ONT	0.586721	0.500138	0.515271	0.333191	0.443231	0.443841	0.643297	0.38748	0.569998	1	0.609276	0.589782	0.643738	0.65274	0.620308	0.598722	0.417729	0.505352	0.519024	0.506504	0.282948	0.506045	0.0653578	0.369779	0.495762	0.588131	0.593647	0.486662
FLAMES-CapTrap-PacBio	0.698271	0.665751	0.639271	0.399948	0.519899	0.555551	0.790231	0.475974	0.655579	0.609276	1	0.671138	0.749343	0.756444	0.778024	0.711411	0.484107	0.552959	0.641554	0.555996	0.27764	0.57205	0.0643878	0.410073	0.579211	0.645247	0.651912	0.550082
FLAMES-cDNA-ONT	0.551535	0.511221	0.578652	0.355661	0.447707	0.473631	0.727454	0.439241	0.595442	0.589782	0.671138	1	0.68115	0.619943	0.630289	0.653476	0.433529	0.507932	0.568577	0.52485	0.32106	0.521012	0.198922	0.385968	0.529209	0.613023	0.608168	0.480168
FLAMES-dRNA-ONT	0.570362	0.517765	0.635378	0.3317	0.522732	0.512907	0.7446	0.413515	0.729388	0.643738	0.749343	0.68115	1	0.662097	0.671562	0.737938	0.430943	0.620692	0.61423	0.562634	0.0666748	0.371447	-0.00230416	0.347004	0.634381	0.597151	0.753306	0.574128
IsoQuant-CapTrap-ONT	0.745567	0.646431	0.698121	0.497101	0.521563	0.592187	0.607604	0.468026	0.512405	0.65274	0.756444	0.619943	0.662097	1	0.838859	0.88178	0.614833	0.653603	0.714145	0.683331	0.560289	0.659189	0.443622	0.554003	0.60389	0.647853	0.61233	0.594594
IsoQuant-CapTrap-PacBio	0.711489	0.718946	0.688413	0.545794	0.575613	0.628842	0.646099	0.526015	0.573697	0.620308	0.778024	0.630289	0.671562	0.838859	1	0.809258	0.70529	0.627953	0.789412	0.672157	0.607191	0.764869	0.438328	0.593199	0.6229	0.707859	0.639889	0.586552
IsoQuant-cDNA-ONT	0.66302	0.59641	0.760466	0.559349	0.604886	0.605394	0.628982	0.555827	0.589306	0.598722	0.711411	0.653476	0.737938	0.88178	0.809258	1	0.71842	0.762633	0.742407	0.77192	0.527367	0.62905	0.553262	0.633638	0.654869	0.621461	0.65262	0.618121
IsoQuant-cDNA-PacBio	0.52983	0.520064	0.65478	0.736542	0.658111	0.632308	0.472292	0.785332	0.557461	0.417729	0.484107	0.433529	0.430943	0.614833	0.70529	0.71842	1	0.702162	0.713033	0.891145	0.508426	0.553607	0.594231	0.83921	0.600151	0.597226	0.610599	0.633282
IsoQuant-dRNA-ONT	0.506152	0.476219	0.633819	0.58167	0.771008	0.542569	0.386015	0.530453	0.650588	0.505352	0.552959	0.507932	0.620692	0.653603	0.627953	0.762633	0.702162	1	0.608782	0.759921	0.339576	0.438844	0.373495	0.649595	0.749699	0.499509	0.730449	0.536154
IsoQuant-R2C2-ONT	0.591248	0.569945	0.643721	0.568489	0.580234	0.736174	0.615818	0.568409	0.581398	0.519024	0.641554	0.568577	0.61423	0.714145	0.789412	0.742407	0.713033	0.608782	1	0.690451	0.582972	0.634397	0.489171	0.636264	0.625241	0.861577	0.641417	0.56312
IsoTools-cDNA-PacBio	0.625675	0.612285	0.745625	0.826349	0.718912	0.725274	0.515042	0.804385	0.595104	0.506504	0.555996	0.52485	0.562634	0.683331	0.672157	0.77192	0.891145	0.759921	0.690451	1	0.523929	0.58789	0.621708	0.93466	0.685235	0.662087	0.694616	0.69739
TALON-CapTrap-ONT	0.577056	0.633626	0.55128	0.530534	0.467154	0.585159	0.503866	0.420308	0.310511	0.282948	0.27764	0.32106	0.0666748	0.560289	0.607191	0.527367	0.508426	0.339576	0.582972	0.523929	1	0.791966	0.586188	0.563206	0.418728	0.710888	0.454038	0.428067
TALON-CapTrap-PacBio	0.677908	0.754155	0.637671	0.573766	0.533014	0.635835	0.610677	0.454787	0.451138	0.506045	0.57205	0.521012	0.371447	0.659189	0.764869	0.62905	0.553607	0.438844	0.634397	0.58789	0.791966	1	0.525066	0.590023	0.513807	0.742388	0.550058	0.49634
TALON-cDNA-ONT	0.499676	0.529628	0.596593	0.603758	0.489601	0.553918	0.484593	0.519439	0.282092	0.0653578	0.0643878	0.198922	-0.00230416	0.443622	0.438328	0.553262	0.594231	0.373495	0.489171	0.621708	0.586188	0.525066	1	0.664057	0.395836	0.571996	0.470526	0.472163
TALON-cDNA-PacBio	0.553891	0.567859	0.658373	0.77674	0.640638	0.676718	0.461063	0.788859	0.527087	0.369779	0.410073	0.385968	0.347004	0.554003	0.593199	0.633638	0.83921	0.649595	0.636264	0.93466	0.563206	0.590023	0.664057	1	0.585624	0.661279	0.603367	0.619863
TALON-dRNA-ONT	0.49525	0.496092	0.566384	0.507991	0.692572	0.537333	0.473317	0.496321	0.779563	0.495762	0.579211	0.529209	0.634381	0.60389	0.6229	0.654869	0.600151	0.749699	0.625241	0.685235	0.418728	0.513807	0.395836	0.585624	1	0.617898	0.691924	0.439913
TALON-R2C2-ONT	0.621482	0.625925	0.648938	0.600814	0.561283	0.792895	0.659017	0.529856	0.550678	0.588131	0.645247	0.613023	0.597151	0.647853	0.707859	0.621461	0.597226	0.499509	0.861577	0.662087	0.710888	0.742388	0.571996	0.661279	0.617898	1	0.628048	0.535724
NanoSim-dRNA-ONT	0.559539	0.548299	0.588846	0.52807	0.642723	0.567588	0.569107	0.562553	0.688257	0.593647	0.651912	0.608168	0.753306	0.61233	0.639889	0.65262	0.610599	0.730449	0.641417	0.694616	0.454038	0.550058	0.470526	0.603367	0.691924	0.628048	1	0.531609
RSEM-cDNA-Illumina	0.476761	0.480523	0.519113	0.522688	0.486107	0.501262	0.478257	0.575806	0.458649	0.486662	0.550082	0.480168	0.574128	0.594594	0.586552	0.618121	0.633282	0.536154	0.56312	0.69739	0.428067	0.49634	0.472163	0.619863	0.439913	0.535724	0.531609	1

### Sheet: H1-hESC_SCC
	Bambu-CapTrap-ONT	Bambu-CapTrap-PacBio	Bambu-cDNA-ONT	Bambu-cDNA-PacBio	Bambu-dRNA-ONT	Bambu-R2C2-ONT	FLAIR-cDNA-ONT	FLAIR-cDNA-PacBio	FLAIR-dRNA-ONT	FLAMES-CapTrap-ONT	FLAMES-CapTrap-PacBio	FLAMES-cDNA-ONT	FLAMES-dRNA-ONT	IsoQuant-CapTrap-ONT	IsoQuant-CapTrap-PacBio	IsoQuant-cDNA-ONT	IsoQuant-cDNA-PacBio	IsoQuant-dRNA-ONT	IsoQuant-R2C2-ONT	IsoTools-cDNA-PacBio	TALON-CapTrap-ONT	TALON-CapTrap-PacBio	TALON-cDNA-ONT	TALON-cDNA-PacBio	TALON-dRNA-ONT	TALON-R2C2-ONT	NanoSim-dRNA-ONT	RSEM-cDNA-Illumina
Bambu-CapTrap-ONT	1	0.802137	0.773963	0.615472	0.681987	0.719285	0.592178	0.481204	0.499391	0.594753	0.717751	0.547668	0.524338	0.750283	0.712177	0.673515	0.508258	0.535682	0.576886	0.611856	0.572166	0.639414	0.52358	0.55114	0.515051	0.587564	0.578828	0.508307
Bambu-CapTrap-PacBio	0.802137	1	0.730583	0.667423	0.686832	0.72058	0.559951	0.478082	0.49007	0.521239	0.657637	0.492001	0.484666	0.649169	0.711508	0.596352	0.497634	0.502636	0.54978	0.596732	0.614633	0.694259	0.539341	0.566734	0.522902	0.579992	0.56544	0.505297
Bambu-cDNA-ONT	0.773963	0.730583	1	0.677627	0.735386	0.732886	0.641118	0.580581	0.598412	0.536045	0.658688	0.588864	0.613042	0.709323	0.685255	0.767568	0.616653	0.657648	0.648323	0.723187	0.538515	0.599261	0.607416	0.648213	0.587623	0.650237	0.627707	0.554263
Bambu-cDNA-PacBio	0.615472	0.667423	0.677627	1	0.701628	0.724963	0.427623	0.681394	0.491498	0.334049	0.37264	0.336916	0.32824	0.487163	0.514874	0.530419	0.723072	0.602085	0.561918	0.816186	0.512788	0.529299	0.590149	0.804648	0.521109	0.603055	0.554482	0.560907
Bambu-dRNA-ONT	0.681987	0.686832	0.735386	0.701628	1	0.682967	0.507691	0.607228	0.635125	0.462048	0.539036	0.47416	0.540758	0.593017	0.614275	0.65333	0.672044	0.77844	0.619342	0.748611	0.496087	0.546763	0.540677	0.679143	0.662011	0.594127	0.656221	0.538018
Bambu-R2C2-ONT	0.719285	0.72058	0.732886	0.724963	0.682967	1	0.559135	0.585746	0.569127	0.445207	0.540132	0.46496	0.505436	0.59385	0.610736	0.608927	0.611063	0.584289	0.737079	0.707165	0.554364	0.57678	0.570673	0.676916	0.555332	0.792509	0.594508	0.543328
FLAIR-cDNA-ONT	0.592178	0.559951	0.641118	0.427623	0.507691	0.559135	1	0.47102	0.612346	0.651358	0.787628	0.738661	0.70207	0.59045	0.625722	0.62849	0.421787	0.4195	0.594944	0.476515	0.473964	0.553063	0.486049	0.426214	0.523182	0.623439	0.590748	0.519658
FLAIR-cDNA-PacBio	0.481204	0.478082	0.580581	0.681394	0.607228	0.585746	0.47102	1	0.550844	0.384693	0.436896	0.416959	0.416218	0.491211	0.538564	0.556798	0.798791	0.579396	0.571618	0.812906	0.422086	0.454108	0.518418	0.824813	0.555784	0.5456	0.599914	0.664581
FLAIR-dRNA-ONT	0.499391	0.49007	0.598412	0.491498	0.635125	0.569127	0.612346	0.550844	1	0.589388	0.662727	0.609305	0.731865	0.517748	0.591892	0.60881	0.558297	0.660413	0.608171	0.608827	0.323192	0.464713	0.344334	0.551586	0.781664	0.566225	0.722836	0.570041
FLAMES-CapTrap-ONT	0.594753	0.521239	0.536045	0.334049	0.462048	0.445207	0.651358	0.384693	0.589388	1	0.60395	0.578068	0.632093	0.66195	0.641729	0.621192	0.402987	0.529913	0.515321	0.505849	0.269343	0.511743	0.122089	0.353872	0.52058	0.509777	0.622823	0.552054
FLAMES-CapTrap-PacBio	0.717751	0.657637	0.658688	0.37264	0.539036	0.540132	0.787628	0.436896	0.662727	0.60395	1	0.669067	0.754645	0.780246	0.783201	0.74428	0.450646	0.576089	0.622425	0.556758	0.270878	0.541464	0.13751	0.382639	0.603404	0.57814	0.678718	0.614896
FLAMES-cDNA-ONT	0.547668	0.492001	0.588864	0.336916	0.47416	0.46496	0.738661	0.416959	0.609305	0.578068	0.669067	1	0.685669	0.629021	0.638733	0.683117	0.42304	0.533845	0.564905	0.531234	0.306431	0.492687	0.234556	0.372122	0.549524	0.572044	0.609995	0.549662
FLAMES-dRNA-ONT	0.524338	0.484666	0.613042	0.32824	0.540758	0.505436	0.70207	0.416218	0.731865	0.632093	0.754645	0.685669	1	0.619503	0.649086	0.704641	0.426377	0.619868	0.598199	0.553362	0.157913	0.384495	0.122532	0.365517	0.645224	0.513594	0.728577	0.648668
IsoQuant-CapTrap-ONT	0.750283	0.649169	0.709323	0.487163	0.593017	0.59385	0.59045	0.491211	0.517748	0.66195	0.780246	0.629021	0.619503	1	0.848823	0.88872	0.595939	0.708869	0.707898	0.680206	0.554982	0.629999	0.472387	0.556317	0.63717	0.605126	0.63615	0.639373
IsoQuant-CapTrap-PacBio	0.712177	0.711508	0.685255	0.514874	0.614275	0.610736	0.625722	0.538564	0.591892	0.641729	0.783201	0.638733	0.649086	0.848823	1	0.816839	0.679493	0.687615	0.762634	0.664599	0.577323	0.704429	0.474102	0.582311	0.667379	0.657605	0.661466	0.631052
IsoQuant-cDNA-ONT	0.673515	0.596352	0.767568	0.530419	0.65333	0.608927	0.62849	0.556798	0.60881	0.621192	0.74428	0.683117	0.704641	0.88872	0.816839	1	0.68067	0.800631	0.746057	0.755026	0.51723	0.606055	0.561812	0.624434	0.6973	0.616487	0.689929	0.658319
IsoQuant-cDNA-PacBio	0.508258	0.497634	0.616653	0.723072	0.672044	0.611063	0.421787	0.798791	0.558297	0.402987	0.450646	0.42304	0.426377	0.595939	0.679493	0.68067	1	0.721459	0.68521	0.881519	0.483067	0.51645	0.578096	0.858445	0.631957	0.594163	0.627451	0.673061
IsoQuant-dRNA-ONT	0.535682	0.502636	0.657648	0.602085	0.77844	0.584289	0.4195	0.579396	0.660413	0.529913	0.576089	0.533845	0.619868	0.708869	0.687615	0.800631	0.721459	1	0.651447	0.771477	0.372866	0.476335	0.420936	0.682375	0.745603	0.518018	0.749423	0.625795
IsoQuant-R2C2-ONT	0.576886	0.54978	0.648323	0.561918	0.619342	0.737079	0.594944	0.571618	0.608171	0.515321	0.622425	0.564905	0.598199	0.707898	0.762634	0.746057	0.68521	0.651447	1	0.678922	0.541679	0.582309	0.512609	0.632378	0.684183	0.862122	0.66312	0.620521
IsoTools-cDNA-PacBio	0.611856	0.596732	0.723187	0.816186	0.748611	0.707165	0.476515	0.812906	0.608827	0.505849	0.556758	0.531234	0.553362	0.680206	0.664599	0.755026	0.881519	0.771477	0.678922	1	0.508775	0.555718	0.607132	0.964566	0.716692	0.653367	0.721427	0.75422
TALON-CapTrap-ONT	0.572166	0.614633	0.538515	0.512788	0.496087	0.554364	0.473964	0.422086	0.323192	0.269343	0.270878	0.306431	0.157913	0.554982	0.577323	0.51723	0.483067	0.372866	0.541679	0.508775	1	0.715137	0.610681	0.573898	0.463234	0.667179	0.464519	0.456548
TALON-CapTrap-PacBio	0.639414	0.694259	0.599261	0.529299	0.546763	0.57678	0.553063	0.454108	0.464713	0.511743	0.541464	0.492687	0.384495	0.629999	0.704429	0.606055	0.51645	0.476335	0.582309	0.555718	0.715137	1	0.509299	0.584036	0.557461	0.630636	0.550932	0.505731
TALON-cDNA-ONT	0.52358	0.539341	0.607416	0.590149	0.540677	0.570673	0.486049	0.518418	0.344334	0.122089	0.13751	0.234556	0.122532	0.472387	0.474102	0.561812	0.578096	0.420936	0.512609	0.607132	0.610681	0.509299	1	0.680528	0.480811	0.615721	0.521126	0.515938
TALON-cDNA-PacBio	0.55114	0.566734	0.648213	0.804648	0.679143	0.676916	0.426214	0.824813	0.551586	0.353872	0.382639	0.372122	0.365517	0.556317	0.582311	0.624434	0.858445	0.682375	0.632378	0.964566	0.573898	0.584036	0.680528	1	0.625738	0.673656	0.636336	0.663877
TALON-dRNA-ONT	0.515051	0.522902	0.587623	0.521109	0.662011	0.555332	0.523182	0.555784	0.781664	0.52058	0.603404	0.549524	0.645224	0.63717	0.667379	0.6973	0.631957	0.745603	0.684183	0.716692	0.463234	0.557461	0.480811	0.625738	1	0.651836	0.691007	0.506426
TALON-R2C2-ONT	0.587564	0.579992	0.650237	0.603055	0.594127	0.792509	0.623439	0.5456	0.566225	0.509777	0.57814	0.572044	0.513594	0.605126	0.657605	0.616487	0.594163	0.518018	0.862122	0.653367	0.667179	0.630636	0.615721	0.673656	0.651836	1	0.637779	0.591398
NanoSim-dRNA-ONT	0.578828	0.56544	0.627707	0.554482	0.656221	0.594508	0.590748	0.599914	0.722836	0.622823	0.678718	0.609995	0.728577	0.63615	0.661466	0.689929	0.627451	0.749423	0.66312	0.721427	0.464519	0.550932	0.521126	0.636336	0.691007	0.637779	1	0.594249
RSEM-cDNA-Illumina	0.508307	0.505297	0.554263	0.560907	0.538018	0.543328	0.519658	0.664581	0.570041	0.552054	0.614896	0.549662	0.648668	0.639373	0.631052	0.658319	0.673061	0.625795	0.620521	0.75422	0.456548	0.505731	0.515938	0.663877	0.506426	0.591398	0.594249	1

### Sheet: H1_mix_SCC
	Bambu-CapTrap-ONT	Bambu-CapTrap-PacBio	Bambu-cDNA-ONT	Bambu-cDNA-PacBio	Bambu-dRNA-ONT	Bambu-R2C2-ONT	FLAIR-cDNA-ONT	FLAIR-cDNA-PacBio	FLAIR-dRNA-ONT	FLAMES-CapTrap-ONT	FLAMES-CapTrap-PacBio	FLAMES-cDNA-ONT	FLAMES-dRNA-ONT	IsoQuant-CapTrap-ONT	IsoQuant-CapTrap-PacBio	IsoQuant-cDNA-ONT	IsoQuant-cDNA-PacBio	IsoQuant-dRNA-ONT	IsoQuant-R2C2-ONT	IsoTools-cDNA-PacBio	TALON-CapTrap-ONT	TALON-CapTrap-PacBio	TALON-cDNA-ONT	TALON-cDNA-PacBio	TALON-dRNA-ONT	TALON-R2C2-ONT	NanoSim-dRNA-ONT	RSEM-cDNA-Illumina
Bambu-CapTrap-ONT	1	0.838416	0.42854	0.134909	0.342054	0.188662	0.637534	0.485282	0.563463	0.581374	0.710288	0.544597	0.564253	0.775621	0.749551	0.724255	0.599964	0.658754	0.563697	0.685991	0.5771	0.660257	0.469457	0.592082	0.608724	0.44167	0.647505	0.579839
Bambu-CapTrap-PacBio	0.838416	1	0.313801	0.102295	0.245044	0.204218	0.622405	0.522558	0.585134	0.47153	0.660857	0.490837	0.499837	0.707345	0.775438	0.682726	0.645571	0.655623	0.592655	0.696787	0.642229	0.740221	0.512614	0.661805	0.62877	0.465925	0.659682	0.611616
Bambu-cDNA-ONT	0.42854	0.313801	1	0.663927	0.837838	0.700596	0.189301	0.19621	0.148793	0.110488	0.284967	0.169593	0.37384	0.508207	0.465181	0.554478	0.343837	0.481019	0.317264	0.433555	0.226242	0.280581	0.159383	0.175655	0.292616	0.0675169	0.235506	0.122767
Bambu-cDNA-PacBio	0.134909	0.102295	0.663927	1	0.740489	0.740664	0.0490988	0.126924	0.194001	0.105	0.171993	0.102922	0.165112	0.154104	0.141161	0.211534	0.288166	0.318413	0.156409	0.333328	0.0705655	0.0695607	0.0704346	0.124763	0.155042	0.0249083	0.0678111	0.0136512
Bambu-dRNA-ONT	0.342054	0.245044	0.837838	0.740489	1	0.719477	-0.0024386	0.187712	0.179912	0.119633	0.271711	0.1435	0.382547	0.402703	0.365646	0.450887	0.320298	0.578227	0.314156	0.353169	0.15295	0.172943	0.0797226	0.0904917	0.274184	0.0222013	0.118043	-0.0139908
Bambu-R2C2-ONT	0.188662	0.204218	0.700596	0.740664	0.719477	1	0.0706872	0.119115	0.172534	0.0754152	0.173593	0.133582	0.181837	0.254581	0.300742	0.272832	0.264517	0.382815	0.354327	0.292643	0.140687	0.146024	0.110793	0.0708982	0.15262	0.164013	0.105856	0.0233616
FLAIR-cDNA-ONT	0.637534	0.622405	0.189301	0.0490988	-0.0024386	0.0706872	1	0.496383	0.638226	0.591633	0.76786	0.685723	0.694622	0.610095	0.648577	0.650981	0.492737	0.510152	0.528187	0.553891	0.48719	0.583795	0.39797	0.501981	0.588703	0.400269	0.645952	0.57026
FLAIR-cDNA-PacBio	0.485282	0.522558	0.19621	0.126924	0.187712	0.119115	0.496383	1	0.601391	0.294621	0.417927	0.361543	0.38117	0.438211	0.497609	0.530848	0.791258	0.626834	0.576454	0.800092	0.394128	0.423412	0.509491	0.817695	0.606213	0.538158	0.604353	0.630033
FLAIR-dRNA-ONT	0.563463	0.585134	0.148793	0.194001	0.179912	0.172534	0.638226	0.601391	1	0.471165	0.635026	0.520698	0.707517	0.512734	0.582466	0.613881	0.620331	0.68356	0.581486	0.689324	0.354353	0.463317	0.317637	0.624459	0.782086	0.37716	0.720934	0.599571
FLAMES-CapTrap-ONT	0.581374	0.47153	0.110488	0.105	0.119633	0.0754152	0.591633	0.294621	0.471165	1	0.745	0.738251	0.721997	0.651179	0.550853	0.585786	0.334092	0.443147	0.387642	0.470051	0.304816	0.427586	0.0883978	0.281685	0.46292	0.202589	0.551038	0.455376
FLAMES-CapTrap-PacBio	0.710288	0.660857	0.284967	0.171993	0.271711	0.173593	0.76786	0.417927	0.635026	0.745	1	0.749176	0.780162	0.73644	0.743406	0.692142	0.449334	0.546142	0.530065	0.545164	0.385692	0.574012	0.0916048	0.395512	0.600552	0.267052	0.682384	0.599178
FLAMES-cDNA-ONT	0.544597	0.490837	0.169593	0.102922	0.1435	0.133582	0.685723	0.361543	0.520698	0.738251	0.749176	1	0.767791	0.609518	0.592745	0.630903	0.384932	0.469623	0.43406	0.498446	0.373516	0.475104	0.234597	0.3356	0.515203	0.284819	0.58817	0.49005
FLAMES-dRNA-ONT	0.564253	0.499837	0.37384	0.165112	0.382547	0.181837	0.694622	0.38117	0.707517	0.721997	0.780162	0.767791	1	0.640345	0.620807	0.688909	0.391632	0.573899	0.487781	0.534697	0.25077	0.403243	0.119242	0.334025	0.638853	0.240491	0.701405	0.596147
IsoQuant-CapTrap-ONT	0.775621	0.707345	0.508207	0.154104	0.402703	0.254581	0.610095	0.438211	0.512734	0.651179	0.73644	0.609518	0.640345	1	0.836808	0.8855	0.611486	0.742199	0.602545	0.698762	0.569286	0.639696	0.420003	0.554896	0.642808	0.422613	0.649757	0.636659
IsoQuant-CapTrap-PacBio	0.749551	0.775438	0.465181	0.141161	0.365646	0.300742	0.648577	0.497609	0.582466	0.550853	0.743406	0.592745	0.620807	0.836808	1	0.803032	0.696863	0.70622	0.699018	0.677478	0.626367	0.755731	0.444864	0.602005	0.677953	0.462136	0.66756	0.63558
IsoQuant-cDNA-ONT	0.724255	0.682726	0.554478	0.211534	0.450887	0.272832	0.650981	0.530848	0.613881	0.585786	0.692142	0.630903	0.688909	0.8855	0.803032	1	0.708384	0.849755	0.64962	0.786287	0.531799	0.605993	0.532176	0.632898	0.701127	0.463759	0.691808	0.658918
IsoQuant-cDNA-PacBio	0.599964	0.645571	0.343837	0.288166	0.320298	0.264517	0.492737	0.791258	0.620331	0.334092	0.449334	0.384932	0.391632	0.611486	0.696863	0.708384	1	0.784745	0.73787	0.886835	0.499323	0.545908	0.592185	0.865296	0.687442	0.605383	0.649265	0.668811
IsoQuant-dRNA-ONT	0.658754	0.655623	0.481019	0.318413	0.578227	0.382815	0.510152	0.626834	0.68356	0.443147	0.546142	0.469623	0.573899	0.742199	0.70622	0.849755	0.784745	1	0.671132	0.834986	0.445991	0.509037	0.467752	0.735932	0.764168	0.49017	0.739212	0.664869
IsoQuant-R2C2-ONT	0.563697	0.592655	0.317264	0.156409	0.314156	0.354327	0.528187	0.576454	0.581486	0.387642	0.530065	0.43406	0.487781	0.602545	0.699018	0.64962	0.73787	0.671132	1	0.684029	0.44739	0.5265	0.453411	0.652436	0.644768	0.740335	0.623035	0.591727
IsoTools-cDNA-PacBio	0.685991	0.696787	0.433555	0.333328	0.353169	0.292643	0.553891	0.800092	0.689324	0.470051	0.545164	0.498446	0.534697	0.698762	0.677478	0.786287	0.886835	0.834986	0.684029	1	0.502623	0.567976	0.597981	0.94976	0.803103	0.589802	0.758432	0.777874
TALON-CapTrap-ONT	0.5771	0.642229	0.226242	0.0705655	0.15295	0.140687	0.48719	0.394128	0.354353	0.304816	0.385692	0.373516	0.25077	0.569286	0.626367	0.531799	0.499323	0.445991	0.44739	0.502623	1	0.796399	0.549275	0.570606	0.523316	0.472731	0.486504	0.471829
TALON-CapTrap-PacBio	0.660257	0.740221	0.280581	0.0695607	0.172943	0.146024	0.583795	0.423412	0.463317	0.427586	0.574012	0.475104	0.403243	0.639696	0.755731	0.605993	0.545908	0.509037	0.5265	0.567976	0.796399	1	0.523745	0.609486	0.582135	0.447448	0.550368	0.536633
TALON-cDNA-ONT	0.469457	0.512614	0.159383	0.0704346	0.0797226	0.110793	0.39797	0.509491	0.317637	0.0883978	0.0916048	0.234597	0.119242	0.420003	0.444864	0.532176	0.592185	0.467752	0.453411	0.597981	0.549275	0.523745	1	0.695343	0.528881	0.584676	0.507672	0.527443
TALON-cDNA-PacBio	0.592082	0.661805	0.175655	0.124763	0.0904917	0.0708982	0.501981	0.817695	0.624459	0.281685	0.395512	0.3356	0.334025	0.554896	0.602005	0.632898	0.865296	0.735932	0.652436	0.94976	0.570606	0.609486	0.695343	1	0.699242	0.654872	0.633215	0.654557
TALON-dRNA-ONT	0.608724	0.62877	0.292616	0.155042	0.274184	0.15262	0.588703	0.606213	0.782086	0.46292	0.600552	0.515203	0.638853	0.642808	0.677953	0.701127	0.687442	0.764168	0.644768	0.803103	0.523316	0.582135	0.528881	0.699242	1	0.520615	0.701434	0.564984
TALON-R2C2-ONT	0.44167	0.465925	0.0675169	0.0249083	0.0222013	0.164013	0.400269	0.538158	0.37716	0.202589	0.267052	0.284819	0.240491	0.422613	0.462136	0.463759	0.605383	0.49017	0.740335	0.589802	0.472731	0.447448	0.584676	0.654872	0.520615	1	0.520867	0.522629
NanoSim-dRNA-ONT	0.647505	0.659682	0.235506	0.0678111	0.118043	0.105856	0.645952	0.604353	0.720934	0.551038	0.682384	0.58817	0.701405	0.649757	0.66756	0.691808	0.649265	0.739212	0.623035	0.758432	0.486504	0.550368	0.507672	0.633215	0.701434	0.520867	1	0.609332
RSEM-cDNA-Illumina	0.579839	0.611616	0.122767	0.0136512	-0.0139908	0.0233616	0.57026	0.630033	0.599571	0.455376	0.599178	0.49005	0.596147	0.636659	0.63558	0.658918	0.668811	0.664869	0.591727	0.777874	0.471829	0.536633	0.527443	0.654557	0.564984	0.522629	0.609332	1
