## Extended Tables for "Systematic assessment of long-read RNA-seq methods for transcript identification and quantification": Extended Data Table 4: Challenge 1 WTC11 Metrics.xlsx

### Sheet: WTC11.Structural_categories
WTC11 metrics
Tool	Bambu						FLAIR						LyRic						IsoTools	Mandalorion			Iso IB	FLAMES				IsoQuant						Spectra	TALON												StringTie2
Platform	ONT	PacBio	ONT	PacBio	ONT	ONT	ONT	ONT	PacBio	PacBio	ONT	ONT	ONT	PacBio	ONT	PacBio	ONT	ONT	PacBio	PacBio	PacBio+ONT	ONT	PacBio	ONT	PacBio	ONT	ONT	ONT	PacBio	ONT	PacBio	ONT	ONT	PacBio	ONT	ONT	PacBio	PacBio	ONT	ONT	PacBio	PacBio	ONT	ONT	ONT	ONT	ONT
Library Preparation	CapTrap	CapTrap	cDNA	cDNA	dRNA	R2C2	cDNA	cDNA	cDNA	cDNA	dRNA	dRNA	CapTrap	CapTrap	cDNA	cDNA	dRNA	R2C2	cDNA	cDNA	cDNA+R2C2	R2C2	cDNA	CapTrap	CapTrap	cDNA	dRNA	CapTrap	CapTrap	cDNA	cDNA	dRNA	R2C2	cDNA	CapTrap	CapTrap	CapTrap	CapTrap	cDNA	cDNA	cDNA	cDNA	dRNA	dRNA	R2C2	R2C2	dRNA
Data category	Long Only	Long Only	Long Only	Long Only	Long Only	Long Only	Long Only	Long+Short	Long Only	Long+Short	Long Only	Long+Short	Long Only	Long Only	Long Only	Long Only	Long Only	Long Only	Long Only	Long Only	Long Only	Long Only	Long Only	Long Only	Long Only	Long Only	Long Only	Long Only	Long Only	Long Only	Long Only	Long Only	Long Only	Long Only	Long Only	Long+Short	Long Only	Long+Short	Long Only	Long+Short	Long Only	Long+Short	Long Only	Long+Short	Long Only	Long+Short	Long+Short
Pipeline Code	pipeline1	pipeline2	pipeline3	pipeline4	pipeline5	pipeline6	pipeline7	pipeline8	pipeline9	pipeline10	pipeline11	pipeline12	pipeline13	pipeline14	pipeline15	pipeline16	pipeline17	pipeline18	pipeline19	pipeline20	pipeline21	pipeline22	pipeline23	pipeline24	pipeline25	pipeline26	pipeline27	pipeline28	pipeline29	pipeline30	pipeline31	pipeline32	pipeline33	pipeline34	pipeline35	pipeline36	pipeline37	pipeline38	pipeline39	pipeline40	pipeline41	pipeline42	pipeline43	pipeline44	pipeline45	pipeline46	pipeline47
Total	39699	29383	46590	46134	29817	38872	45147	49192	46140	43871	14542	14464	8753	4244	6911	9979	514	5669	63071	55860	67551	41193	329131	28515	15616	33508	11678	38267	29146	39656	46549	22669	41187	174531	26362	22074	34734	34614	30856	33900	94486	94279	49518	49412	37638	35256	44128
FSM	38229	27262	44560	42547	27123	35804	26679	26707	31057	28731	11617	12880	2086	2121	1485	7089	319	3438	25691	31845	36561	25290	56129	14906	12615	22758	10519	29663	22532	32791	34260	21500	31519	46665	18771	16907	24505	24409	21203	22395	46690	46530	32647	32573	27314	27031	31086
ISM	632	925	780	874	1474	971	2680	2589	720	585	2234	458	1498	869	388	383	36	339	17251	3037	4407	3517	20152	1571	703	1409	294	2270	1623	1008	1298	139	3504	18903	3214	2180	4425	4408	4280	5089	20528	20505	12676	12659	3270	2951	1512
NIC	167	467	401	1442	652	832	9350	9226	11332	8837	584	691	1382	677	1008	1502	21	904	13003	12635	15874	8911	85513	4328	1450	3668	343	2386	2844	2338	7260	718	4217	43153	1904	1226	3639	3611	2125	2594	17019	16928	2819	2808	5277	3912	4989
NNC	333	348	311	654	242	883	131	3607	136	2721	55	304	3000	395	2818	577	131	814	1729	3027	4079	2000	109540	6347	835	4772	520	3148	1872	2859	3292	263	1788	50673	650	440	1862	1883	739	928	6807	6867	403	398	1568	1105	4252
Antisense	142	134	207	221	110	136	877	1179	514	634	17	46	142	23	403	92	2	42	994	1230	1500	304	14485	51	0	43	0	395	160	356	176	28	88	5985	1555	1135	84	84	1718	1963	870	870	133	134	75	85	274
Fusion	15	23	19	83	23	41	77	161	54	86	5	6	28	8	31	12	0	5	278	172	199	74	5659	351	13	225	2	188	77	124	185	17	50	2184	21	10	33	33	26	29	260	262	16	16	33	32	234
GenicGenomic	17	29	36	55	22	36	318	351	302	270	30	41	356	89	263	49	2	31	544	346	640	341	5369	954	0	627	0	139	26	139	54	4	19	1777	109	80	62	62	129	159	458	460	519	519	31	37	264
GenicIntron	0	0	0	0	0	0	2	1	0	1	0	0	0	0	0	0	0	0	0	1	1	0	1	0	0	0	0	0	0	0	0	0	0	1	1	0	0	0	1	1	20	20	0	0	0	0	0
Intergenic	164	195	276	258	171	169	5033	5371	2025	2006	0	38	261	62	515	275	3	96	3581	3567	4290	756	32283	7	0	6	0	78	12	41	24	0	2	5190	137	96	124	124	635	742	1834	1837	305	305	70	103	1517

### Sheet: FSM.metrics
WTC11 metrics
Tool	Bambu						FLAIR						LyRic						IsoTools	Mandalorion			Iso IB	FLAMES				IsoQuant						Spectra	TALON												StringTie2
Platform	ONT	PacBio	ONT	PacBio	ONT	ONT	ONT	ONT	PacBio	PacBio	ONT	ONT	ONT	PacBio	ONT	PacBio	ONT	ONT	PacBio	PacBio	PacBio+ONT	ONT	PacBio	ONT	PacBio	ONT	ONT	ONT	PacBio	ONT	PacBio	ONT	ONT	PacBio	ONT	ONT	PacBio	PacBio	ONT	ONT	PacBio	PacBio	ONT	ONT	ONT	ONT	ONT
Library Preparation	CapTrap	CapTrap	cDNA	cDNA	dRNA	R2C2	cDNA	cDNA	cDNA	cDNA	dRNA	dRNA	CapTrap	CapTrap	cDNA	cDNA	dRNA	R2C2	cDNA	cDNA	cDNA+R2C2	R2C2	cDNA	CapTrap	CapTrap	cDNA	dRNA	CapTrap	CapTrap	cDNA	cDNA	dRNA	R2C2	cDNA	CapTrap	CapTrap	CapTrap	CapTrap	cDNA	cDNA	cDNA	cDNA	dRNA	dRNA	R2C2	R2C2	dRNA
Data category	Long Only	Long Only	Long Only	Long Only	Long Only	Long Only	Long Only	Long+Short	Long Only	Long+Short	Long Only	Long+Short	Long Only	Long Only	Long Only	Long Only	Long Only	Long Only	Long Only	Long Only	Long Only	Long Only	Long Only	Long Only	Long Only	Long Only	Long Only	Long Only	Long Only	Long Only	Long Only	Long Only	Long Only	Long Only	Long Only	Long+Short	Long Only	Long+Short	Long Only	Long+Short	Long Only	Long+Short	Long Only	Long+Short	Long Only	Long+Short	Long+Short
Pipeline Code	pipeline1	pipeline2	pipeline3	pipeline4	pipeline5	pipeline6	pipeline7	pipeline8	pipeline9	pipeline10	pipeline11	pipeline12	pipeline13	pipeline14	pipeline15	pipeline16	pipeline17	pipeline18	pipeline19	pipeline20	pipeline21	pipeline22	pipeline23	pipeline24	pipeline25	pipeline26	pipeline27	pipeline28	pipeline29	pipeline30	pipeline31	pipeline32	pipeline33	pipeline34	pipeline35	pipeline36	pipeline37	pipeline38	pipeline39	pipeline40	pipeline41	pipeline42	pipeline43	pipeline44	pipeline45	pipeline46	pipeline47
Number of isoforms	38078	27114	44420	42403	27009	35669	26556	26584	30929	28606	11526	12789	2056	2069	1464	7014	286	3385	25561	31713	36423	25147	55889	14844	12553	22692	10453	29515	22396	32657	34120	21405	31376	46521	18716	16852	24422	24326	21155	22347	46569	46409	32556	32482	27278	26982	30980
Reference Match	37565	26682	43884	41877	26670	35214	19798	19901	24451	22726	9593	9679	937	1085	780	3976	156	1730	10233	12896	14381	10041	10361	11383	7007	14560	6793	28927	21965	32114	33570	21123	30934	14254	5648	5139	7465	7421	5672	5917	14125	14061	10105	10079	8271	8216	22104
5' reference supported (transcript)	37774	26847	44102	42073	26783	35385	24091	24161	29061	26941	10970	12045	1508	1652	1122	5567	237	2639	18027	22998	25980	18677	34098	13685	11055	20276	9396	29150	22130	32320	33768	21215	31097	26794	11812	10772	15590	15528	12103	12676	26181	26080	18025	17979	16717	16750	25174
3' reference supported (transcript)	37770	26863	44099	42085	26822	35397	20599	20694	24839	23063	9818	9933	1280	1364	983	5014	193	2225	14263	17729	20128	13628	17991	11907	7682	15604	7305	29188	22149	32361	33790	21255	31108	23714	8796	7965	11597	11537	9195	9649	23631	23537	17581	17542	12993	12730	25286
5' reference supported (gene)	37934	26998	44265	42236	26893	35532	25361	25419	30279	28009	11301	12557	1768	1916	1299	6473	274	3124	21777	27898	31787	22487	43383	14533	12262	22136	10255	29340	22287	32507	33962	21312	31254	34792	15155	13734	20293	20211	15804	16545	35060	34924	23288	23223	22132	21928	26583
3' reference supported (gene)	37869	26946	44209	42196	26876	35479	23800	23877	28288	26191	10776	11562	1703	1830	1249	6290	260	2896	20472	24962	28539	19734	29784	13605	10468	19255	9233	29314	22251	32482	33937	21306	31210	37530	13998	12607	18730	18644	14764	15556	37263	37123	25988	25926	20279	19897	26681
5' CAGE supported	23036	18786	25717	27082	17743	24271	18141	18192	22512	20911	8432	9787	1546	1784	1105	6300	249	2912	20834	28009	31711	22289	41424	11663	10826	18062	8759	20693	17165	22505	25392	16689	23714	31597	13897	12659	18609	18544	14367	15043	31951	31855	20007	19960	20691	20491	17072
3' QuantSeq supported	19108	15992	22645	25167	17988	20887	19044	19076	23706	21921	9640	10823	1645	1801	1200	6319	265	2824	20454	26832	29865	20716	35247	11669	10873	18024	9567	17255	14246	19471	22068	15494	19659	36053	14102	12815	18264	18189	15259	16028	35723	35596	25636	25577	19407	19029	17846
3' polyA supported	28954	22204	33706	34400	23219	28561	23574	23608	28360	26295	10856	12116	2019	2046	1409	6979	283	3302	24861	31043	35115	23618	52100	13985	12215	21169	10318	24541	19087	27164	29064	19370	26092	44884	17702	15957	23208	23113	19192	20244	45100	44942	31230	31156	25675	25400	23918
Supported Reference Transcript Model (SRTM)	37848	26932	44184	42176	26860	35476	25492	25553	30505	28193	11283	12630	1813	1970	1333	6824	277	3230	22527	29624	33618	23062	43707	14496	12246	21749	10292	29263	22241	32439	33932	21293	31208	36114	15356	13912	20571	20486	15562	16293	36689	36543	23883	23817	22567	22358	25263
Intra-priming	1133	663	1368	1140	516	1053	536	537	602	573	152	152	4	3	2	1	0	6	1488	845	1724	2238	1678	305	163	276	61	857	562	795	805	331	916	3324	360	308	505	505	137	150	654	654	407	405	341	370	719
Reference redundancy Level	1	1	1	1	1	1	1.1	1.1	1.1	1.09	1.04	1.07	1	1	1	1	1	1	1	1.51	1.55	1.42	1.82	1.12	1.27	1.29	1.18	1	1	1	1	1	1	1.05	1	1	1	1	1	1	1	1	1	1	1	1	1.01

### Sheet: ISM.metrics
WTC11 metrics
Tool	Bambu						FLAIR						LyRic						IsoTools	Mandalorion			Iso IB	FLAMES				IsoQuant						Spectra	TALON												StringTie2
Platform	ONT	PacBio	ONT	PacBio	ONT	ONT	ONT	ONT	PacBio	PacBio	ONT	ONT	ONT	PacBio	ONT	PacBio	ONT	ONT	PacBio	PacBio	PacBio+ONT	ONT	PacBio	ONT	PacBio	ONT	ONT	ONT	PacBio	ONT	PacBio	ONT	ONT	PacBio	ONT	ONT	PacBio	PacBio	ONT	ONT	PacBio	PacBio	ONT	ONT	ONT	ONT	ONT
Library Preparation	CapTrap	CapTrap	cDNA	cDNA	dRNA	R2C2	cDNA	cDNA	cDNA	cDNA	dRNA	dRNA	CapTrap	CapTrap	cDNA	cDNA	dRNA	R2C2	cDNA	cDNA	cDNA+R2C2	R2C2	cDNA	CapTrap	CapTrap	cDNA	dRNA	CapTrap	CapTrap	cDNA	cDNA	dRNA	R2C2	cDNA	CapTrap	CapTrap	CapTrap	CapTrap	cDNA	cDNA	cDNA	cDNA	dRNA	dRNA	R2C2	R2C2	dRNA
Data category	Long Only	Long Only	Long Only	Long Only	Long Only	Long Only	Long Only	Long+Short	Long Only	Long+Short	Long Only	Long+Short	Long Only	Long Only	Long Only	Long Only	Long Only	Long Only	Long Only	Long Only	Long Only	Long Only	Long Only	Long Only	Long Only	Long Only	Long Only	Long Only	Long Only	Long Only	Long Only	Long Only	Long Only	Long Only	Long Only	Long+Short	Long Only	Long+Short	Long Only	Long+Short	Long Only	Long+Short	Long Only	Long+Short	Long Only	Long+Short	Long+Short
Pipeline Code	pipeline1	pipeline2	pipeline3	pipeline4	pipeline5	pipeline6	pipeline7	pipeline8	pipeline9	pipeline10	pipeline11	pipeline12	pipeline13	pipeline14	pipeline15	pipeline16	pipeline17	pipeline18	pipeline19	pipeline20	pipeline21	pipeline22	pipeline23	pipeline24	pipeline25	pipeline26	pipeline27	pipeline28	pipeline29	pipeline30	pipeline31	pipeline32	pipeline33	pipeline34	pipeline35	pipeline36	pipeline37	pipeline38	pipeline39	pipeline40	pipeline41	pipeline42	pipeline43	pipeline44	pipeline45	pipeline46	pipeline47
Number of isoforms	631	924	780	874	1474	971	2680	2589	720	585	2234	458	1493	868	387	382	34	339	17248	3036	4406	3516	20140	1569	703	1409	294	2270	1623	1008	1298	139	3502	18864	3187	2153	4399	4382	4269	5077	20433	20410	12605	12588	3270	2946	1512
5' reference supported (transcript)	167	244	193	175	125	404	365	358	162	139	25	31	166	90	84	125	1	218	1401	1216	1939	1782	6198	729	316	624	30	1053	876	381	560	43	1600	3105	492	330	818	817	776	880	1420	1415	488	488	1067	1163	382
3' reference supported (transcript)	261	419	345	466	945	303	1278	1233	313	237	1154	249	826	512	203	191	23	84	10243	1372	1655	985	5578	460	226	422	169	221	183	214	298	50	194	9619	1697	1155	2198	2190	1954	2334	12649	12637	7936	7922	1494	1079	575
5' and 3' reference supported (gene)	97	203	139	220	273	235	270	262	199	182	265	76	132	92	73	139	10	115	1567	1023	1312	979	3145	436	257	382	90	417	359	249	401	49	632	2926	832	560	1228	1220	670	808	3542	3536	2137	2128	932	823	426
5' reference supported (gene)	267	421	346	353	376	608	588	574	311	271	329	107	257	148	126	192	12	269	2686	1790	2753	2450	8859	1031	478	925	114	1591	1237	623	828	84	2388	5254	1229	835	1877	1868	1430	1682	4470	4461	2528	2518	1807	1820	697
3' reference supported (gene)	379	609	477	644	1222	487	1644	1591	477	374	1693	332	1122	709	290	274	31	164	13166	2045	2616	1760	9213	863	431	751	245	719	566	474	654	92	917	13553	2441	1631	3309	3294	2834	3406	17223	17206	10727	10717	2112	1719	951
5' CAGE supported	343	530	380	440	345	667	613	596	347	299	227	100	252	180	120	200	3	263	2819	1980	3026	2657	8623	1043	513	938	120	1359	1155	546	805	89	2070	5332	1152	792	1733	1724	1490	1724	4338	4327	2225	2224	1580	1701	562
3' QuantSeq supported	440	692	511	639	1262	569	1872	1793	517	410	1982	370	1234	753	294	315	29	171	13698	2185	2691	1850	9978	871	493	804	262	736	699	527	760	110	1250	14429	2627	1771	3549	3534	3111	3735	18217	18198	11451	11435	2223	1795	885
3' polyA supported	556	858	660	822	1428	855	2485	2399	661	519	2164	435	1466	846	361	352	34	299	16712	2757	3631	2519	17521	1346	659	1131	286	1854	1355	934	1181	135	2816	18395	2984	2006	4109	4092	3600	4317	20165	20142	12259	12242	2937	2565	1220
Supported Reference Transcript Model (SRTM)	332	549	370	492	487	634	659	638	378	322	452	137	287	195	127	221	14	255	3403	1925	2642	1995	8327	998	542	836	153	1457	1142	679	912	102	2109	6484	1536	1038	2212	2203	1453	1723	6495	6485	3719	3708	1746	1739	665
Intra-priming	23	42	6	11	5	33	26	25	11	14	15	3	1	2	0	0	0	10	1059	231	836	1245	1274	126	42	15	1	237	255	9	45	0	335	738	44	27	82	82	11	17	96	96	35	35	51	59	25
Reference redundancy Level	1.01	1.03	1.04	1.03	1.05	1.02	1.11	1.11	1.04	1.03	1.01	1.03	1.02	1.02	1.02	1.03	1.03	1.02	1.39	1.3	1.33	1.22	1.49	1.12	1.11	1.15	1.11	1.19	1.21	1.1	1.16	1.01	1.47	1.53	1.36	1.34	1.34	1.34	1.64	1.69	2.23	2.24	1.81	1.81	1.39	1.32	1.08

### Sheet: NIC.metrics
WTC11 metrics
Tool	Bambu						FLAIR						LyRic						IsoTools	Mandalorion			Iso IB	FLAMES				IsoQuant						Spectra	TALON												StringTie2
Platform	ONT	PacBio	ONT	PacBio	ONT	ONT	ONT	ONT	PacBio	PacBio	ONT	ONT	ONT	PacBio	ONT	PacBio	ONT	ONT	PacBio	PacBio	PacBio+ONT	ONT	PacBio	ONT	PacBio	ONT	ONT	ONT	PacBio	ONT	PacBio	ONT	ONT	PacBio	ONT	ONT	PacBio	PacBio	ONT	ONT	PacBio	PacBio	ONT	ONT	ONT	ONT	ONT
Library Preparation	CapTrap	CapTrap	cDNA	cDNA	dRNA	R2C2	cDNA	cDNA	cDNA	cDNA	dRNA	dRNA	CapTrap	CapTrap	cDNA	cDNA	dRNA	R2C2	cDNA	cDNA	cDNA+R2C2	R2C2	cDNA	CapTrap	CapTrap	cDNA	dRNA	CapTrap	CapTrap	cDNA	cDNA	dRNA	R2C2	cDNA	CapTrap	CapTrap	CapTrap	CapTrap	cDNA	cDNA	cDNA	cDNA	dRNA	dRNA	R2C2	R2C2	dRNA
Data category	Long Only	Long Only	Long Only	Long Only	Long Only	Long Only	Long Only	Long+Short	Long Only	Long+Short	Long Only	Long+Short	Long Only	Long Only	Long Only	Long Only	Long Only	Long Only	Long Only	Long Only	Long Only	Long Only	Long Only	Long Only	Long Only	Long Only	Long Only	Long Only	Long Only	Long Only	Long Only	Long Only	Long Only	Long Only	Long Only	Long+Short	Long Only	Long+Short	Long Only	Long+Short	Long Only	Long+Short	Long Only	Long+Short	Long Only	Long+Short	Long+Short
Pipeline Code	pipeline1	pipeline2	pipeline3	pipeline4	pipeline5	pipeline6	pipeline7	pipeline8	pipeline9	pipeline10	pipeline11	pipeline12	pipeline13	pipeline14	pipeline15	pipeline16	pipeline17	pipeline18	pipeline19	pipeline20	pipeline21	pipeline22	pipeline23	pipeline24	pipeline25	pipeline26	pipeline27	pipeline28	pipeline29	pipeline30	pipeline31	pipeline32	pipeline33	pipeline34	pipeline35	pipeline36	pipeline37	pipeline38	pipeline39	pipeline40	pipeline41	pipeline42	pipeline43	pipeline44	pipeline45	pipeline46	pipeline47
Number of isoforms	167	467	401	1442	651	832	9331	9208	11332	8837	582	689	1366	676	990	1501	21	903	13003	12635	15874	8911	85510	4323	1449	3667	342	2385	2844	2337	7260	717	4216	43152	1896	1218	3631	3603	2121	2590	17008	16917	2802	2791	5276	3910	4975
5' and 3' reference supported (gene)	108	340	279	1065	490	594	7342	7286	8896	6867	343	539	823	516	539	1256	16	750	8418	9935	12029	6636	48167	2082	1278	2299	303	1558	2122	1563	4676	526	2656	30476	1473	937	2956	2934	1488	1817	12638	12561	1383	1373	4257	3140	3469
5' reference supported (gene)	147	422	361	1255	553	715	8612	8524	10477	8109	401	624	903	549	580	1380	19	859	10474	11566	14464	8287	64643	2419	1415	2737	327	1874	2509	1835	5442	604	3213	36341	1700	1088	3343	3318	1850	2250	14211	14133	1531	1521	4847	3623	4050
3' reference supported (gene)	123	373	310	1224	573	683	7817	7737	9472	7352	471	581	1211	621	903	1359	18	786	10226	10764	13102	7112	61642	2206	1309	2400	315	1977	2397	1978	6177	619	3444	35778	1633	1043	3194	3169	1692	2079	15041	14955	2464	2453	4620	3375	4189
5' CAGE supported	149	414	354	1267	552	713	8231	8149	10135	7869	346	577	856	529	560	1336	18	806	10345	11547	14354	8102	62461	2203	1333	2503	285	1473	2136	1421	4644	544	2529	35151	1536	981	3110	3092	1728	2123	13094	13036	1285	1279	4311	3245	3513
3' QuantSeq supported	135	377	305	1189	553	674	8161	8054	9998	7750	531	634	1225	612	916	1341	20	739	10192	10990	13079	6988	65437	2112	1308	2381	325	1715	2329	1859	6230	621	3455	36736	1695	1082	3216	3190	1755	2162	15187	15106	2573	2562	4538	3322	3998
3' polyA supported	166	459	388	1428	644	813	9186	9070	11119	8626	573	678	1362	671	987	1486	21	861	12365	12318	14941	7899	81012	2519	1438	2764	342	2319	2778	2312	7196	715	4074	42445	1853	1191	3580	3552	1996	2449	16852	16762	2756	2745	5130	3770	4666
Supported Novel Transcript Model (SNTM)	140	409	303	1244	512	695	6821	6777	9570	7343	333	528	786	524	476	1307	19	773	9486	10878	12940	6917	50559	2088	1333	2450	298	1700	2372	1730	5441	578	3132	29506	1522	970	3101	3097	1603	1974	13533	13516	1422	1421	4415	3258	3696
Intra-priming	1	4	2	9	4	4	46	47	114	67	1	3	1	0	0	1	0	4	1105	419	1270	1429	3022	41	13	23	2	69	81	11	50	3	158	1535	6	4	34	34	7	6	64	64	10	10	35	26	58
Intron retention incidence	16	50	42	303	126	215	1169	1168	3029	2488	64	87	151	90	97	431	2	278	3205	3447	4053	2226	37856	522	181	462	39	229	335	261	1816	115	1001	18628	478	295	742	739	612	762	6126	6101	909	907	1869	1231	982

### Sheet: NNC.metrics
WTC11 metrics
Tool	Bambu						FLAIR						LyRic						IsoTools	Mandalorion			Iso IB	FLAMES				IsoQuant						Spectra	TALON												StringTie2
Platform	ONT	PacBio	ONT	PacBio	ONT	ONT	ONT	ONT	PacBio	PacBio	ONT	ONT	ONT	PacBio	ONT	PacBio	ONT	ONT	PacBio	PacBio	PacBio+ONT	ONT	PacBio	ONT	PacBio	ONT	ONT	ONT	PacBio	ONT	PacBio	ONT	ONT	PacBio	ONT	ONT	PacBio	PacBio	ONT	ONT	PacBio	PacBio	ONT	ONT	ONT	ONT	ONT
Library Preparation	CapTrap	CapTrap	cDNA	cDNA	dRNA	R2C2	cDNA	cDNA	cDNA	cDNA	dRNA	dRNA	CapTrap	CapTrap	cDNA	cDNA	dRNA	R2C2	cDNA	cDNA	cDNA+R2C2	R2C2	cDNA	CapTrap	CapTrap	cDNA	dRNA	CapTrap	CapTrap	cDNA	cDNA	dRNA	R2C2	cDNA	CapTrap	CapTrap	CapTrap	CapTrap	cDNA	cDNA	cDNA	cDNA	dRNA	dRNA	R2C2	R2C2	dRNA
Data category	Long Only	Long Only	Long Only	Long Only	Long Only	Long Only	Long Only	Long+Short	Long Only	Long+Short	Long Only	Long+Short	Long Only	Long Only	Long Only	Long Only	Long Only	Long Only	Long Only	Long Only	Long Only	Long Only	Long Only	Long Only	Long Only	Long Only	Long Only	Long Only	Long Only	Long Only	Long Only	Long Only	Long Only	Long Only	Long Only	Long+Short	Long Only	Long+Short	Long Only	Long+Short	Long Only	Long+Short	Long Only	Long+Short	Long Only	Long+Short	Long+Short
Pipeline Code	pipeline1	pipeline2	pipeline3	pipeline4	pipeline5	pipeline6	pipeline7	pipeline8	pipeline9	pipeline10	pipeline11	pipeline12	pipeline13	pipeline14	pipeline15	pipeline16	pipeline17	pipeline18	pipeline19	pipeline20	pipeline21	pipeline22	pipeline23	pipeline24	pipeline25	pipeline26	pipeline27	pipeline28	pipeline29	pipeline30	pipeline31	pipeline32	pipeline33	pipeline34	pipeline35	pipeline36	pipeline37	pipeline38	pipeline39	pipeline40	pipeline41	pipeline42	pipeline43	pipeline44	pipeline45	pipeline46	pipeline47
Number of isoforms	332	348	310	654	242	878	130	3605	136	2721	55	304	2774	379	2556	571	108	787	1729	3027	4079	2000	109507	6334	835	4768	516	3148	1872	2859	3292	262	1787	50646	649	439	1857	1878	736	925	6800	6860	403	398	1568	1105	4252
5' and 3' reference supported (gene)	131	111	79	268	77	468	64	1838	59	1572	25	151	2179	258	2072	402	92	593	799	1587	1996	993	52595	4259	524	2740	389	692	654	969	1395	106	771	28075	340	228	1207	1222	392	483	4184	4229	171	170	1036	712	1234
5' reference supported (gene)	237	201	180	384	136	656	86	2704	78	2132	31	237	2484	315	2301	473	98	703	1186	2189	2894	1469	76683	5270	682	3611	452	1601	1139	1600	1982	146	1113	37957	477	320	1531	1549	561	701	5358	5420	242	239	1276	919	2884
3' reference supported (gene)	175	188	136	418	133	588	100	2399	104	1954	45	197	2389	313	2208	462	101	658	1121	2167	2818	1347	72910	4730	642	3138	443	1503	1105	1695	2307	177	1213	36110	418	278	1419	1439	492	615	5240	5283	276	273	1245	834	1952
5' CAGE supported	270	271	238	503	183	715	83	3044	70	2319	31	234	2476	340	2257	514	82	701	1436	2591	3402	1690	78998	5145	716	3520	432	1633	1232	1607	2150	174	1127	39173	438	294	1473	1495	535	690	5217	5263	241	238	1222	866	2766
3' QuantSeq supported	241	247	190	457	169	675	107	2999	115	2350	51	278	2487	341	2307	524	102	675	1300	2475	3158	1521	81893	5142	739	3459	480	1679	1312	1965	2601	219	1355	39628	506	331	1600	1618	591	737	5824	5866	347	340	1317	895	2087
3' polyA supported	318	338	294	638	240	849	122	3575	127	2685	54	302	2747	379	2509	568	108	768	1667	2966	3942	1842	104867	5809	826	4002	514	3005	1818	2822	3252	257	1702	49586	586	391	1822	1843	669	849	6720	6779	394	389	1525	1069	3169
Supported Novel Transcript Model (SNTM)	147	239	201	439	171	299	2	2890	3	2192	1	227	781	295	602	468	32	272	1071	2335	2948	1269	27296	1562	550	1230	121	1226	1015	1078	1853	153	867	16572	378	253	1344	1361	356	467	5022	5085	238	239	1098	771	1684
Non-canonical SJ incidence	17	19	24	40	12	32	122	139	132	135	53	52	0	0	0	0	0	0	363	334	490	293	29021	1184	125	1778	142	237	279	598	511	43	361	9886	39	21	16	10	22	13	58	24	9	1	20	8	1585
Full Illumina SJ support	181	296	252	529	199	373	2	3224	3	2371	1	246	871	311	671	503	32	300	1254	2587	3352	1515	34800	1777	579	1347	128	2034	1360	1590	2431	205	1186	19750	449	298	1545	1563	456	581	5883	5959	350	351	1252	883	2481
Intra-priming	3	3	1	9	2	12	3	15	7	23	2	3	3	0	0	0	0	5	138	109	221	252	4303	85	8	18	0	112	50	12	25	3	64	2031	2	1	14	14	1	2	30	30	2	2	15	15	172
RT-switching incidence	20	18	12	58	20	102	67	193	76	182	41	51	124	21	101	37	12	82	120	228	276	155	5353	210	54	257	47	147	111	160	281	28	166	2784	30	21	49	50	31	43	240	245	13	10	79	55	380

### Sheet: SIRVs.metrics
WTC11 metrics
Tool	Bambu						FLAIR						LyRic						IsoTools	Mandalorion			Iso IB	FLAMES				IsoQuant						Spectra	TALON												StringTie2
Platform	ONT	PacBio	ONT	PacBio	ONT	ONT	ONT	ONT	PacBio	PacBio	ONT	ONT	ONT	PacBio	ONT	PacBio	ONT	ONT	PacBio	PacBio	PacBio+ONT	ONT	PacBio	ONT	PacBio	ONT	ONT	ONT	PacBio	ONT	PacBio	ONT	ONT	PacBio	ONT	ONT	PacBio	PacBio	ONT	ONT	PacBio	PacBio	ONT	ONT	ONT	ONT	ONT
Library Preparation	CapTrap	CapTrap	cDNA	cDNA	dRNA	R2C2	cDNA	cDNA	cDNA	cDNA	dRNA	dRNA	CapTrap	CapTrap	cDNA	cDNA	dRNA	R2C2	cDNA	cDNA	cDNA+R2C2	R2C2	cDNA	CapTrap	CapTrap	cDNA	dRNA	CapTrap	CapTrap	cDNA	cDNA	dRNA	R2C2	cDNA	CapTrap	CapTrap	CapTrap	CapTrap	cDNA	cDNA	cDNA	cDNA	dRNA	dRNA	R2C2	R2C2	dRNA
Data category	Long Only	Long Only	Long Only	Long Only	Long Only	Long Only	Long Only	Long+Short	Long Only	Long+Short	Long Only	Long+Short	Long Only	Long Only	Long Only	Long Only	Long Only	Long Only	Long Only	Long Only	Long Only	Long Only	Long Only	Long Only	Long Only	Long Only	Long Only	Long Only	Long Only	Long Only	Long Only	Long Only	Long Only	Long Only	Long Only	Long+Short	Long Only	Long+Short	Long Only	Long+Short	Long Only	Long+Short	Long Only	Long+Short	Long Only	Long+Short	Long+Short
Pipeline Code	pipeline1	pipeline2	pipeline3	pipeline4	pipeline5	pipeline6	pipeline7	pipeline8	pipeline9	pipeline10	pipeline11	pipeline12	pipeline13	pipeline14	pipeline15	pipeline16	pipeline17	pipeline18	pipeline19	pipeline20	pipeline21	pipeline22	pipeline23	pipeline24	pipeline25	pipeline26	pipeline27	pipeline28	pipeline29	pipeline30	pipeline31	pipeline32	pipeline33	pipeline34	pipeline35	pipeline36	pipeline37	pipeline38	pipeline39	pipeline40	pipeline41	pipeline42	pipeline43	pipeline44	pipeline45	pipeline46	pipeline47
SIRV transcripts	73	82	80	81	79	72	105	105	84	84	77	77	287	73	312	84	58	82	79	85	85	95	324	119	63	103	71	78	70	82	81	77	82	277	93	93	97	97	91	92	195	195	165	165	35	51	88
True Positive detections (TP)	69	81	79	81	78	67	76	76	84	84	75	75	26	47	20	74	32	45	68	81	82	70	79	62	62	64	66	75	70	80	81	75	78	80	24	24	32	32	22	22	52	52	46	46	18	25	73
SIRV transcripts associated to TP (Reference Match)	69	81	79	81	78	67	76	76	84	84	75	75	26	47	20	74	32	45	68	81	82	70	79	62	62	64	66	75	70	80	81	75	78	80	24	24	32	32	22	22	52	52	46	46	18	25	73
Partial True Positive detections (PTP)	0	1	0	0	0	0	4	4	0	0	0	0	6	6	2	2	2	8	6	1	1	9	2	0	0	0	0	0	0	0	0	0	0	1	14	14	23	23	14	14	26	26	29	29	12	13	1
SIRV transcripts associated to PTP	1	1	0	0	0	0	5	5	0	0	0	0	9	6	2	2	3	8	11	2	2	25	118	2	0	2	0	0	0	0	0	0	2	40	42	42	52	52	37	38	122	122	100	100	16	24	1
False Negative (FN)	15	2	5	3	6	17	4	4	0	0	9	9	52	31	62	8	50	31	10	2	1	5	3	22	22	20	18	9	14	4	3	9	6	3	46	46	29	29	48	48	6	6	9	9	54	46	10
False Positive (FP)	3	0	1	0	1	5	24	24	0	0	2	2	252	20	290	8	23	29	0	2	1	0	127	55	1	37	5	3	0	2	0	2	2	157	27	27	13	13	32	32	20	20	19	19	1	2	14
Sensitivity	0.82	0.96	0.94	0.96	0.93	0.8	0.9	0.9	1	1	0.89	0.89	0.31	0.56	0.24	0.88	0.38	0.54	0.81	0.96	0.98	0.83	0.94	0.74	0.74	0.76	0.79	0.89	0.83	0.95	0.96	0.89	0.93	0.95	0.29	0.29	0.38	0.38	0.26	0.26	0.62	0.62	0.55	0.55	0.21	0.3	0.87
Precision	0.95	0.99	0.99	1	0.99	0.93	0.72	0.72	1	1	0.97	0.97	0.09	0.64	0.06	0.88	0.55	0.55	0.86	0.95	0.96	0.74	0.24	0.52	0.98	0.62	0.93	0.96	1	0.98	1	0.97	0.95	0.29	0.26	0.26	0.33	0.33	0.24	0.24	0.27	0.27	0.28	0.28	0.51	0.49	0.83
Non Redundant Precision	0.95	0.99	0.99	1	0.99	0.93	0.72	0.72	1	1	0.97	0.97	0.09	0.64	0.06	0.88	0.55	0.55	0.86	0.95	0.96	0.74	0.24	0.52	0.98	0.62	0.93	0.96	1	0.98	1	0.97	0.95	0.29	0.26	0.26	0.33	0.33	0.24	0.24	0.27	0.27	0.28	0.28	0.51	0.49	0.83
Positive Detection Rate	0.82	0.98	0.94	0.96	0.93	0.8	0.95	0.95	1	1	0.89	0.89	0.38	0.63	0.26	0.9	0.4	0.63	0.88	0.98	0.99	0.94	0.96	0.74	0.74	0.76	0.79	0.89	0.83	0.95	0.96	0.89	0.93	0.96	0.45	0.45	0.65	0.65	0.43	0.43	0.93	0.93	0.89	0.89	0.36	0.45	0.88
False Discovery Rate	0.04	0.01	0.01	0	0.01	0.07	0.27	0.27	0	0	0.03	0.03	0.9	0.36	0.94	0.12	0.43	0.45	0.08	0.04	0.02	0.09	0.4	0.46	0.02	0.36	0.07	0.04	0	0.02	0	0.03	0.02	0.57	0.44	0.44	0.37	0.37	0.51	0.5	0.24	0.24	0.29	0.29	0.37	0.29	0.17
False Detection Rate	0.04	0	0.01	0	0.01	0.07	0.23	0.23	0	0	0.03	0.03	0.88	0.27	0.93	0.1	0.4	0.35	0	0.02	0.01	0	0.39	0.46	0.02	0.36	0.07	0.04	0	0.02	0	0.03	0.02	0.57	0.29	0.29	0.13	0.13	0.35	0.35	0.1	0.1	0.12	0.12	0.03	0.04	0.16
Redundancy	1.01	1	1	1	1	1	1.01	1.01	1	1	1	1	1.09	1	1	1	1.03	1	1.07	1.01	1.01	1.2	2.43	1.03	1	1.03	1	1	1	1	1	1	1.03	1.48	1.74	1.74	1.53	1.53	1.64	1.67	2.24	2.24	1.95	1.95	1.13	1.29	1
Tool	Bambu						FLAIR						LyRic						IsoTools	Mandalorion			Iso IB	FLAMES				IsoQuant						Spectra	TALON												StringTie2
Platform	ONT	PacBio	ONT	PacBio	ONT	ONT	ONT	ONT	PacBio	PacBio	ONT	ONT	ONT	PacBio	ONT	PacBio	ONT	ONT	PacBio	PacBio	PacBio+ONT	ONT	PacBio	ONT	PacBio	ONT	ONT	ONT	PacBio	ONT	PacBio	ONT	ONT	PacBio	ONT	ONT	PacBio	PacBio	ONT	ONT	PacBio	PacBio	ONT	ONT	ONT	ONT	ONT
Library Preparation	CapTrap	CapTrap	cDNA	cDNA	dRNA	R2C2	cDNA	cDNA	cDNA	cDNA	dRNA	dRNA	CapTrap	CapTrap	cDNA	cDNA	dRNA	R2C2	cDNA	cDNA	cDNA+R2C2	R2C2	cDNA	CapTrap	CapTrap	cDNA	dRNA	CapTrap	CapTrap	cDNA	cDNA	dRNA	R2C2	cDNA	CapTrap	CapTrap	CapTrap	CapTrap	cDNA	cDNA	cDNA	cDNA	dRNA	dRNA	R2C2	R2C2	dRNA
Data category	Long Only	Long Only	Long Only	Long Only	Long Only	Long Only	Long Only	Long+Short	Long Only	Long+Short	Long Only	Long+Short	Long Only	Long Only	Long Only	Long Only	Long Only	Long Only	Long Only	Long Only	Long Only	Long Only	Long Only	Long Only	Long Only	Long Only	Long Only	Long Only	Long Only	Long Only	Long Only	Long Only	Long Only	Long Only	Long Only	Long+Short	Long Only	Long+Short	Long Only	Long+Short	Long Only	Long+Short	Long Only	Long+Short	Long Only	Long+Short	Long+Short
Pipeline Code	pipeline1	pipeline2	pipeline3	pipeline4	pipeline5	pipeline6	pipeline7	pipeline8	pipeline9	pipeline10	pipeline11	pipeline12	pipeline13	pipeline14	pipeline15	pipeline16	pipeline17	pipeline18	pipeline19	pipeline20	pipeline21	pipeline22	pipeline23	pipeline24	pipeline25	pipeline26	pipeline27	pipeline28	pipeline29	pipeline30	pipeline31	pipeline32	pipeline33	pipeline34	pipeline35	pipeline36	pipeline37	pipeline38	pipeline39	pipeline40	pipeline41	pipeline42	pipeline43	pipeline44	pipeline45	pipeline46	pipeline47
Spliced SIRV transcripts	58	67	65	66	64	57	89	89	69	69	71	71	279	67	306	68	58	69	62	67	68	64	113	119	63	103	71	68	66	67	66	66	69	133	74	74	81	81	43	44	175	175	155	155	16	31	74
True Positive detections (TP)	54	66	64	66	63	52	69	69	69	69	69	69	24	46	15	59	32	39	59	66	67	63	64	62	62	64	66	66	66	65	66	64	65	65	23	23	30	30	16	16	37	37	37	37	12	19	59
Spliced SIRV transcripts associated to TP (Reference Match)	54	66	64	66	63	52	69	69	69	69	69	69	24	46	15	59	32	39	59	66	67	63	64	62	62	64	66	66	66	65	66	64	65	65	23	23	30	30	16	16	37	37	37	37	12	19	59
Partial True Positive detections (PTP)	0	1	0	0	0	0	0	0	0	0	0	0	2	2	1	2	2	1	0	1	1	1	2	0	0	0	0	0	0	0	0	0	0	1	8	8	12	12	6	6	26	26	28	28	3	5	1
Spliced SIRV transcripts associated to PTP	1	1	0	0	0	0	0	0	0	0	0	0	5	2	1	2	3	1	3	1	1	1	13	2	0	2	0	0	0	0	0	0	2	40	35	35	38	38	17	18	119	119	99	99	3	10	1
False Negative (FN)	15	2	5	3	6	17	0	0	0	0	0	0	43	21	53	8	35	29	10	2	1	5	3	7	7	5	3	3	3	4	3	5	4	3	38	38	27	27	47	47	6	6	4	4	54	45	9
False Positive (FP)	3	0	1	0	1	5	20	20	0	0	2	2	250	19	290	7	23	29	0	0	0	0	36	55	1	37	5	2	0	2	0	2	2	28	16	16	13	13	10	10	18	18	19	19	1	2	14
Sensitivity	0.78	0.96	0.93	0.96	0.91	0.75	1	1	1	1	1	1	0.35	0.67	0.22	0.86	0.46	0.57	0.86	0.96	0.97	0.91	0.93	0.9	0.9	0.93	0.96	0.96	0.96	0.94	0.96	0.93	0.94	0.94	0.33	0.33	0.43	0.43	0.23	0.23	0.54	0.54	0.54	0.54	0.17	0.28	0.86
Precision	0.93	0.99	0.98	1	0.98	0.91	0.78	0.78	1	1	0.97	0.97	0.09	0.69	0.05	0.87	0.55	0.57	0.95	0.99	0.99	0.98	0.57	0.52	0.98	0.62	0.93	0.97	1	0.97	1	0.97	0.94	0.49	0.31	0.31	0.37	0.37	0.37	0.36	0.21	0.21	0.24	0.24	0.75	0.61	0.8
Non Redundant Precision	0.93	0.99	0.98	1	0.98	0.91	0.78	0.78	1	1	0.97	0.97	0.09	0.69	0.05	0.87	0.55	0.57	0.95	0.99	0.99	0.98	0.57	0.52	0.98	0.62	0.93	0.97	1	0.97	1	0.97	0.94	0.49	0.31	0.31	0.37	0.37	0.37	0.36	0.21	0.21	0.24	0.24	0.75	0.61	0.8
Positive Detection Rate	0.78	0.97	0.93	0.96	0.91	0.75	1	1	1	1	1	1	0.38	0.7	0.23	0.88	0.49	0.58	0.86	0.97	0.99	0.93	0.96	0.9	0.9	0.93	0.96	0.96	0.96	0.94	0.96	0.93	0.94	0.96	0.45	0.45	0.61	0.61	0.32	0.32	0.91	0.91	0.94	0.94	0.22	0.35	0.87
False Discovery Rate	0.05	0.01	0.02	0	0.02	0.09	0.22	0.22	0	0	0.03	0.03	0.9	0.31	0.95	0.13	0.43	0.43	0	0.01	0.01	0.02	0.34	0.46	0.02	0.36	0.07	0.03	0	0.03	0	0.03	0.03	0.22	0.32	0.32	0.31	0.31	0.37	0.36	0.25	0.25	0.3	0.3	0.25	0.23	0.2
False Detection Rate	0.05	0	0.02	0	0.02	0.09	0.22	0.22	0	0	0.03	0.03	0.9	0.28	0.95	0.1	0.4	0.42	0	0	0	0	0.32	0.46	0.02	0.36	0.07	0.03	0	0.03	0	0.03	0.03	0.21	0.22	0.22	0.16	0.16	0.23	0.23	0.1	0.1	0.12	0.12	0.06	0.06	0.19
Redundancy	1.02	1	1	1	1	1	1	1	1	1	1	1	1.12	1	1	1	1.03	1	1.05	1	1	1	1.17	1.03	1	1.03	1	1	1	1	1	1	1.03	1.59	1.87	1.87	1.62	1.62	1.5	1.55	2.49	2.49	2.09	2.09	1	1.21	1
Tool	Bambu						FLAIR						LyRic						IsoTools	Mandalorion			Iso IB	FLAMES				IsoQuant						Spectra	TALON												StringTie2
Platform	ONT	PacBio	ONT	PacBio	ONT	ONT	ONT	ONT	PacBio	PacBio	ONT	ONT	ONT	PacBio	ONT	PacBio	ONT	ONT	PacBio	PacBio	PacBio+ONT	ONT	PacBio	ONT	PacBio	ONT	ONT	ONT	PacBio	ONT	PacBio	ONT	ONT	PacBio	ONT	ONT	PacBio	PacBio	ONT	ONT	PacBio	PacBio	ONT	ONT	ONT	ONT	ONT
Library Preparation	CapTrap	CapTrap	cDNA	cDNA	dRNA	R2C2	cDNA	cDNA	cDNA	cDNA	dRNA	dRNA	CapTrap	CapTrap	cDNA	cDNA	dRNA	R2C2	cDNA	cDNA	cDNA+R2C2	R2C2	cDNA	CapTrap	CapTrap	cDNA	dRNA	CapTrap	CapTrap	cDNA	cDNA	dRNA	R2C2	cDNA	CapTrap	CapTrap	CapTrap	CapTrap	cDNA	cDNA	cDNA	cDNA	dRNA	dRNA	R2C2	R2C2	dRNA
Data category	Long Only	Long Only	Long Only	Long Only	Long Only	Long Only	Long Only	Long+Short	Long Only	Long+Short	Long Only	Long+Short	Long Only	Long Only	Long Only	Long Only	Long Only	Long Only	Long Only	Long Only	Long Only	Long Only	Long Only	Long Only	Long Only	Long Only	Long Only	Long Only	Long Only	Long Only	Long Only	Long Only	Long Only	Long Only	Long Only	Long+Short	Long Only	Long+Short	Long Only	Long+Short	Long Only	Long+Short	Long Only	Long+Short	Long Only	Long+Short	Long+Short
Pipeline Code	pipeline1	pipeline2	pipeline3	pipeline4	pipeline5	pipeline6	pipeline7	pipeline8	pipeline9	pipeline10	pipeline11	pipeline12	pipeline13	pipeline14	pipeline15	pipeline16	pipeline17	pipeline18	pipeline19	pipeline20	pipeline21	pipeline22	pipeline23	pipeline24	pipeline25	pipeline26	pipeline27	pipeline28	pipeline29	pipeline30	pipeline31	pipeline32	pipeline33	pipeline34	pipeline35	pipeline36	pipeline37	pipeline38	pipeline39	pipeline40	pipeline41	pipeline42	pipeline43	pipeline44	pipeline45	pipeline46	pipeline47
Unspliced SIRV transcripts	15	15	15	15	15	15	16	16	15	15	6	6	8	6	6	16	0	13	17	18	17	31	211	0	0	0	0	10	4	15	15	11	13	144	19	19	16	16	48	48	20	20	10	10	19	20	14
True Positive detections (TP)	15	15	15	15	15	15	7	7	15	15	6	6	2	1	5	15	0	6	9	15	15	7	15	0	0	0	0	9	4	15	15	11	13	15	1	1	2	2	6	6	15	15	9	9	6	6	14
Unspliced SIRV transcripts associated to TP (Reference Match)	15	15	15	15	15	15	7	7	15	15	6	6	2	1	5	15	0	6	9	15	15	7	15	0	0	0	0	9	4	15	15	11	13	15	1	1	2	2	6	6	15	15	9	9	6	6	14
Partial True Positive detections (PTP)	0	0	0	0	0	0	4	4	0	0	0	0	4	4	1	0	0	7	6	0	0	8	0	0	0	0	0	0	0	0	0	0	0	0	6	6	11	11	8	8	0	0	1	1	9	8	0
Unspliced SIRV transcripts associated to PTP	0	0	0	0	0	0	5	5	0	0	0	0	4	4	1	0	0	7	8	1	1	24	105	0	0	0	0	0	0	0	0	0	0	0	7	7	14	14	20	20	3	3	1	1	13	14	0
False Negative (FN)	0	0	0	0	0	0	4	4	0	0	9	9	9	10	9	0	15	2	0	0	0	0	0	15	15	15	15	6	11	0	0	4	2	0	8	8	2	2	1	1	0	0	5	5	0	1	1
False Positive (FP)	0	0	0	0	0	0	4	4	0	0	0	0	2	1	0	1	0	0	0	2	1	0	91	0	0	0	0	1	0	0	0	0	0	129	11	11	0	0	22	22	2	2	0	0	0	0	0
Sensitivity	1	1	1	1	1	1	0.47	0.47	1	1	0.4	0.4	0.13	0.07	0.33	1	0	0.4	0.6	1	1	0.47	1	0	0	0	0	0.6	0.27	1	1	0.73	0.87	1	0.07	0.07	0.13	0.13	0.4	0.4	1	1	0.6	0.6	0.4	0.4	0.93
Precision	1	1	1	1	1	1	0.44	0.44	1	1	1	1	0.25	0.17	0.83	0.94	NaN	0.46	0.53	0.83	0.88	0.23	0.07	NaN	NaN	NaN	NaN	0.9	1	1	1	1	1	0.1	0.05	0.05	0.12	0.12	0.12	0.12	0.75	0.75	0.9	0.9	0.32	0.3	1
Non Redundant Precision	1	1	1	1	1	1	0.44	0.44	1	1	1	1	0.25	0.17	0.83	0.94	NaN	0.46	0.53	0.83	0.88	0.23	0.07	NaN	NaN	NaN	NaN	0.9	1	1	1	1	1	0.1	0.05	0.05	0.12	0.12	0.12	0.12	0.75	0.75	0.9	0.9	0.32	0.3	1
Positive Detection Rate	1	1	1	1	1	1	0.73	0.73	1	1	0.4	0.4	0.4	0.33	0.4	1	0	0.87	1	1	1	1	1	0	0	0	0	0.6	0.27	1	1	0.73	0.87	1	0.47	0.47	0.87	0.87	0.93	0.93	1	1	0.67	0.67	1	0.93	0.93
False Discovery Rate	0	0	0	0	0	0	0.5	0.5	0	0	0	0	0.75	0.83	0.17	0.06	NaN	0.54	0.35	0.11	0.06	0.26	0.43	NaN	NaN	NaN	NaN	0.1	0	0	0	0	0	0.9	0.89	0.89	0.69	0.69	0.62	0.62	0.1	0.1	0.1	0.1	0.47	0.4	0
False Detection Rate	0	0	0	0	0	0	0.25	0.25	0	0	0	0	0.25	0.17	0	0.06	NaN	0	0	0.11	0.06	0	0.43	NaN	NaN	NaN	NaN	0.1	0	0	0	0	0	0.9	0.58	0.58	0	0	0.46	0.46	0.1	0.1	0	0	0	0	0
Redundancy	1	1	1	1	1	1	1.09	1.09	1	1	1	1	1	1	1	1	NaN	1	1.13	1.07	1.07	2.07	8	NaN	NaN	NaN	NaN	1	1	1	1	1	1	1	1.14	1.14	1.23	1.23	1.86	1.86	1.2	1.2	1	1	1.27	1.43	1

### Sheet: Num. Genes and SJ
WTC11 metrics
Tool	Bambu						FLAIR						LyRic						IsoTools	Mandalorion			Iso IB	FLAMES				IsoQuant						Spectra	TALON												StringTie2
Platform	ONT	PacBio	ONT	PacBio	ONT	ONT	ONT	ONT	PacBio	PacBio	ONT	ONT	ONT	PacBio	ONT	PacBio	ONT	ONT	PacBio	PacBio	PacBio+ONT	ONT	PacBio	ONT	PacBio	ONT	ONT	ONT	PacBio	ONT	PacBio	ONT	ONT	PacBio	ONT	ONT	PacBio	PacBio	ONT	ONT	PacBio	PacBio	ONT	ONT	ONT	ONT	ONT
Library Preparation	CapTrap	CapTrap	cDNA	cDNA	dRNA	R2C2	cDNA	cDNA	cDNA	cDNA	dRNA	dRNA	CapTrap	CapTrap	cDNA	cDNA	dRNA	R2C2	cDNA	cDNA	cDNA+R2C2	R2C2	cDNA	CapTrap	CapTrap	cDNA	dRNA	CapTrap	CapTrap	cDNA	cDNA	dRNA	R2C2	cDNA	CapTrap	CapTrap	CapTrap	CapTrap	cDNA	cDNA	cDNA	cDNA	dRNA	dRNA	R2C2	R2C2	dRNA
Data category	Long Only	Long Only	Long Only	Long Only	Long Only	Long Only	Long Only	Long+Short	Long Only	Long+Short	Long Only	Long+Short	Long Only	Long Only	Long Only	Long Only	Long Only	Long Only	Long Only	Long Only	Long Only	Long Only	Long Only	Long Only	Long Only	Long Only	Long Only	Long Only	Long Only	Long Only	Long Only	Long Only	Long Only	Long Only	Long Only	Long+Short	Long Only	Long+Short	Long Only	Long+Short	Long Only	Long+Short	Long Only	Long+Short	Long Only	Long+Short	Long+Short
Pipeline Code	pipeline1	pipeline2	pipeline3	pipeline4	pipeline5	pipeline6	pipeline7	pipeline8	pipeline9	pipeline10	pipeline11	pipeline12	pipeline13	pipeline14	pipeline15	pipeline16	pipeline17	pipeline18	pipeline19	pipeline20	pipeline21	pipeline22	pipeline23	pipeline24	pipeline25	pipeline26	pipeline27	pipeline28	pipeline29	pipeline30	pipeline31	pipeline32	pipeline33	pipeline34	pipeline35	pipeline36	pipeline37	pipeline38	pipeline39	pipeline40	pipeline41	pipeline42	pipeline43	pipeline44	pipeline45	pipeline46	pipeline47
Num. Known Genes	15471	12062	17734	16552	13866	15451	13091	13298	14190	13976	8713	8503	4312	2887	2811	6231	399	3782	16818	13945	15282	12681	22843	8120	5810	9159	6062	14081	10988	14883	15306	12410	14248	21412	9844	9099	11410	11395	11363	11805	18536	18515	15525	15516	13549	13611	15879
Num. SJ	95886	88461	123090	161069	121053	135078	87783	92744	143496	142846	59021	60335	19412	15015	15215	57259	2171	32813	158195	141042	150614	112696	352916	70010	47461	86970	54236	116038	94299	130433	165673	123135	143853	282684	75701	69514	91537	91180	95994	99084	178827	178319	129271	128829	128838	124231	140976
Num. Canonical SJ	95833	88389	122959	160959	120985	135002	87472	92430	143150	142518	58880	60195	19412	15015	15215	57259	2171	32813	157347	140621	150067	112369	311052	57660	47269	75903	54043	115642	93942	129680	165090	122990	143371	262683	75341	69301	91436	91167	95751	98900	178665	178285	129191	128821	128734	124219	139277
Num. Non-Canonical SJ	53	72	131	110	68	76	311	314	346	328	141	140	0	0	0	0	0	0	848	421	547	327	41864	12350	192	11067	193	396	357	753	583	145	482	20001	360	213	101	13	243	184	162	34	80	8	104	12	1699
Num. Known SJ	95032	87451	121946	159298	120212	133468	83715	84309	140523	137785	58793	59758	15600	14339	11430	56254	2017	31741	153214	135607	143432	108928	197490	62560	46304	81149	53672	110994	91323	126015	160531	122629	141222	200852	74200	68515	88655	88282	94571	97306	168310	167733	128342	127906	126309	122345	134128
Num. Novel SJ	854	1010	1144	1771	841	1610	4068	8435	2973	5061	228	577	3812	676	3785	1005	154	1072	4981	5435	7182	3768	155426	7450	1157	5821	564	5044	2976	4418	5142	506	2631	81832	1501	999	2882	2898	1423	1778	10517	10586	929	923	2529	1886	6848
RT-Switching SJ	1696	1550	2232	2961	2239	2465	1631	1756	2686	2705	1122	1134	360	262	288	1059	45	606	2934	2660	2868	2110	11360	1220	846	1578	980	2160	1701	2426	3157	2237	2699	7317	1355	1236	1584	1574	1680	1743	3290	3286	2379	2368	2357	2314	2862
Num. SJ with coverage	90954	86182	117425	156315	120017	131598	84073	88881	141662	140345	58198	59484	17207	14904	12686	57300	2074	32423	155951	141328	150065	112498	231641	53358	46954	72949	53568	109072	91609	123040	161332	121957	140171	217108	74027	68280	89396	89099	94209	97056	173218	172822	128180	127776	126561	122445	138534
