## Extended Tables for "Systematic assessment of long-read RNA-seq methods for transcript identification and quantification": Extended Data Table 5: Challenge 1 H1-mix Metrics.xlsx

### Sheet: H1_mix.Structural_categories
H1-mix metrics
Tool	Bambu						FLAIR						LyRic						IsoTools	Mandalorion			Iso IB	FLAMES				IsoQuant						Spectra	TALON												StringTie2
Platform	ONT	PacBio	ONT	PacBio	ONT	ONT	ONT	ONT	PacBio	PacBio	ONT	ONT	ONT	PacBio	ONT	PacBio	ONT	ONT	PacBio	PacBio	PacBio+ONT	ONT	PacBio	ONT	PacBio	ONT	ONT	ONT	PacBio	ONT	PacBio	ONT	ONT	PacBio	ONT	ONT	PacBio	PacBio	ONT	ONT	PacBio	PacBio	ONT	ONT	ONT	ONT	ONT
Library Preparation	CapTrap	CapTrap	cDNA	cDNA	dRNA	R2C2	cDNA	cDNA	cDNA	cDNA	dRNA	dRNA	CapTrap	CapTrap	cDNA	cDNA	dRNA	R2C2	cDNA	cDNA	cDNA+R2C2	R2C2	cDNA	CapTrap	CapTrap	cDNA	dRNA	CapTrap	CapTrap	cDNA	cDNA	dRNA	R2C2	cDNA	CapTrap	CapTrap	CapTrap	CapTrap	cDNA	cDNA	cDNA	cDNA	dRNA	dRNA	R2C2	R2C2	dRNA
Data category	Long Only	Long Only	Long Only	Long Only	Long Only	Long Only	Long Only	Long+Short	Long Only	Long+Short	Long Only	Long+Short	Long Only	Long Only	Long Only	Long Only	Long Only	Long Only	Long Only	Long Only	Long Only	Long Only	Long Only	Long Only	Long Only	Long Only	Long Only	Long Only	Long Only	Long Only	Long Only	Long Only	Long Only	Long Only	Long Only	Long+Short	Long Only	Long+Short	Long Only	Long+Short	Long Only	Long+Short	Long Only	Long+Short	Long Only	Long+Short	Long+Short
Pipeline Code	pipeline1	pipeline2	pipeline3	pipeline4	pipeline5	pipeline6	pipeline7	pipeline8	pipeline9	pipeline10	pipeline11	pipeline12	pipeline13	pipeline14	pipeline15	pipeline16	pipeline17	pipeline18	pipeline19	pipeline20	pipeline21	pipeline22	pipeline23	pipeline24	pipeline25	pipeline26	pipeline27	pipeline28	pipeline29	pipeline30	pipeline31	pipeline32	pipeline33	pipeline34	pipeline35	pipeline36	pipeline37	pipeline38	pipeline39	pipeline40	pipeline41	pipeline42	pipeline43	pipeline44	pipeline45	pipeline46	pipeline47
Total	41915	30369	9156	4859	4709	4825	48716	52612	37881	43871	17619	17834	8566	4437	7760	8712	670	6681	60471	54985	68055	40035	211673	25668	16109	36692	15263	40257	30792	45434	46122	25489	38643	169541	34292	34193	39055	38919	36612	36509	80164	79961	60378	60228	36455	37205	46866
FSM	40531	28247	9127	4748	4653	4653	30112	30131	28067	28731	14087	15624	1940	2130	2023	5724	385	3904	25241	31329	36423	24147	33467	13303	12922	23536	13441	31542	23420	37253	33613	23851	30363	46670	21463	21396	26318	26223	25429	25343	44123	43978	36562	36479	26447	26739	32826
ISM	747	1082	24	62	20	107	2339	2250	505	585	2530	540	1647	1115	428	401	39	418	15273	2701	4365	3650	12726	1091	1001	1279	497	2653	2228	1195	1324	198	2766	17653	5354	5336	6451	6421	4268	4265	14184	14159	17666	17632	2918	3081	1676
NIC	114	429	5	6	2	5	10249	10122	7059	8837	865	1110	1308	623	1114	1585	43	1150	13224	12464	16217	8787	55600	4227	1430	4469	540	2341	3013	2947	7618	1063	3850	42395	2565	2546	4052	4025	3085	3074	13548	13478	4291	4265	5251	5415	5551
NNC	240	257	0	3	0	11	129	3426	118	2721	61	375	2788	335	3054	520	192	1039	1597	2781	3884	1816	62424	5297	742	5963	777	2876	1834	3201	3158	318	1507	47205	876	878	1777	1791	960	955	4900	4940	654	647	1573	1678	4253
Antisense	116	126	0	19	29	26	828	1093	419	634	21	68	142	21	375	112	5	40	1050	1458	1769	345	13293	40	0	64	0	408	128	404	148	20	61	6628	3370	3371	94	94	2128	2130	905	907	179	179	84	90	241
Fusion	11	27	0	0	0	1	115	203	39	86	9	20	60	8	27	18	0	5	263	188	224	84	3473	425	12	368	8	209	113	192	199	24	68	2156	40	40	47	48	23	23	198	198	29	29	52	57	285
GenicGenomic	12	25	0	2	2	1	372	395	197	270	44	52	430	130	241	52	1	35	514	381	728	425	4235	1276	2	1009	0	133	28	181	45	10	18	1739	191	193	96	96	156	157	319	320	590	590	26	32	284
GenicIntron	0	0	0	0	0	0	2	2	0	1	0	0	0	0	0	0	0	0	1	0	0	1	2	0	0	0	0	0	0	0	0	0	0	0	1	1	0	0	0	0	26	26	0	0	0	0	0
Intergenic	144	176	0	19	3	21	4570	4990	1477	2006	2	45	251	75	498	300	5	90	3308	3683	4445	780	26453	9	0	4	0	95	28	61	17	5	10	5095	432	432	220	221	563	562	1961	1955	407	407	104	113	1750

### Sheet: FSM.metrics
H1-mix metrics
Tool	Bambu						FLAIR						LyRic						IsoTools	Mandalorion			Iso IB	FLAMES				IsoQuant						Spectra	TALON												StringTie2
Platform	ONT	PacBio	ONT	PacBio	ONT	ONT	ONT	ONT	PacBio	PacBio	ONT	ONT	ONT	PacBio	ONT	PacBio	ONT	ONT	PacBio	PacBio	PacBio+ONT	ONT	PacBio	ONT	PacBio	ONT	ONT	ONT	PacBio	ONT	PacBio	ONT	ONT	PacBio	ONT	ONT	PacBio	PacBio	ONT	ONT	PacBio	PacBio	ONT	ONT	ONT	ONT	ONT
Library Preparation	CapTrap	CapTrap	cDNA	cDNA	dRNA	R2C2	cDNA	cDNA	cDNA	cDNA	dRNA	dRNA	CapTrap	CapTrap	cDNA	cDNA	dRNA	R2C2	cDNA	cDNA	cDNA+R2C2	R2C2	cDNA	CapTrap	CapTrap	cDNA	dRNA	CapTrap	CapTrap	cDNA	cDNA	dRNA	R2C2	cDNA	CapTrap	CapTrap	CapTrap	CapTrap	cDNA	cDNA	cDNA	cDNA	dRNA	dRNA	R2C2	R2C2	dRNA
Data category	Long Only	Long Only	Long Only	Long Only	Long Only	Long Only	Long Only	Long+Short	Long Only	Long+Short	Long Only	Long+Short	Long Only	Long Only	Long Only	Long Only	Long Only	Long Only	Long Only	Long Only	Long Only	Long Only	Long Only	Long Only	Long Only	Long Only	Long Only	Long Only	Long Only	Long Only	Long Only	Long Only	Long Only	Long Only	Long Only	Long+Short	Long Only	Long+Short	Long Only	Long+Short	Long Only	Long+Short	Long Only	Long+Short	Long Only	Long+Short	Long+Short
Pipeline Code	pipeline1	pipeline2	pipeline3	pipeline4	pipeline5	pipeline6	pipeline7	pipeline8	pipeline9	pipeline10	pipeline11	pipeline12	pipeline13	pipeline14	pipeline15	pipeline16	pipeline17	pipeline18	pipeline19	pipeline20	pipeline21	pipeline22	pipeline23	pipeline24	pipeline25	pipeline26	pipeline27	pipeline28	pipeline29	pipeline30	pipeline31	pipeline32	pipeline33	pipeline34	pipeline35	pipeline36	pipeline37	pipeline38	pipeline39	pipeline40	pipeline41	pipeline42	pipeline43	pipeline44	pipeline45	pipeline46	pipeline47
Number of isoforms	40386	28107	9040	4659	4595	4562	29990	30009	27942	28606	14001	15538	1922	2080	2003	5649	362	3851	25111	31200	36287	24009	33370	13241	12859	23469	13373	31397	23286	37122	33471	23764	30225	46525	21410	21343	26237	26142	25387	25301	44003	43858	36475	36392	26403	26695	32728
Reference Match	39867	27693	8979	4622	4562	4521	22586	22690	22668	22726	11730	11802	859	1050	1040	3184	238	2009	9996	12688	14311	9639	5254	11683	7246	16667	8662	30838	22840	36550	32932	23440	29818	14353	5903	5878	7511	7484	7346	7319	13497	13439	10662	10633	8228	8258	23429
5' reference supported (transcript)	40081	27863	9005	4633	4576	4536	27585	27641	26493	26941	13311	14544	1374	1615	1554	4413	311	3013	17691	22514	25783	17733	19297	12660	11297	21437	11909	31051	23034	36761	33144	23553	29973	27004	12797	12755	16014	15963	15156	15114	24902	24823	19625	19580	16312	16447	26592
3' reference supported (transcript)	40075	27852	9000	4637	4575	4534	23344	23447	22958	23063	11999	12149	1208	1362	1335	4035	274	2571	13938	17545	20101	13133	9769	11952	7927	17587	9385	31077	23016	36804	33126	23582	29988	23700	9620	9587	12231	12183	11510	11465	22404	22313	19290	19246	12837	12912	26686
5' reference supported (gene)	40238	27990	9013	4640	4579	4544	28951	28994	27438	28009	13728	15197	1632	1881	1801	5160	355	3574	21448	27399	31588	21405	24772	13049	12521	23025	13081	31240	23179	36957	33320	23670	30111	34953	16579	16520	21158	21085	19542	19471	33356	33238	25873	25799	21388	21595	27943
3' reference supported (gene)	40173	27936	9005	4640	4579	4537	26934	27004	25782	26191	13094	14058	1640	1827	1698	5079	331	3337	20111	24743	28564	19009	16347	12722	10740	20733	11808	31197	23134	36937	33273	23655	30083	37557	15537	15478	19767	19686	18141	18067	35200	35069	28904	28829	19880	20052	28159
5' CAGE supported	23021	18509	1430	1125	971	1117	20017	20045	20300	20838	9785	11444	1358	1644	1492	4544	251	3031	20142	26334	30058	20200	21685	9320	10666	17667	10507	20830	16897	24947	24506	17838	22207	29873	14016	13974	17521	17454	16884	16829	27762	27667	17340	17279	17929	18186	16175
3' QuantSeq supported	20575	17073	1893	1467	1411	1333	22266	22293	22161	22693	11815	13271	1585	1807	1672	5123	342	3282	20943	27404	30933	20322	20577	10471	11244	19393	12348	18737	15256	23203	22429	17334	19794	37070	16069	16011	19791	19711	19077	19012	34857	34740	28879	28811	19502	19677	18821
3' polyA supported	30507	22975	4888	2890	2775	2686	26733	26762	25716	26353	13132	14665	1891	2038	1950	5610	362	3739	24460	30724	35112	22528	30929	12236	12461	22022	13199	25999	19792	31151	28633	21330	25266	44738	19944	19877	24602	24512	23069	22985	42581	42439	34585	34504	24861	25139	25061
Supported Reference Transcript Model (SRTM)	40140	27920	9000	4635	4578	4539	29039	29086	27599	28182	13688	15340	1666	1905	1846	5379	357	3639	22043	28835	32908	21558	24774	13007	12498	22704	13126	31162	23118	36882	33277	23635	30064	35623	16446	16385	20990	20916	19014	18940	34429	34303	25788	25718	21560	21768	26580
Intra-priming	1291	787	567	231	207	219	532	529	556	573	196	199	6	9	3	1	0	7	1434	824	1709	2213	229	325	226	268	77	1054	673	841	787	379	878	3612	584	584	882	880	190	190	429	429	428	428	408	417	899
Reference redundancy Level	1	1	1	1	1	1	1.1	1.1	1.08	1.09	1.05	1.08	1	1	1	1	1	1	1	1.51	1.54	1.4	1.72	1.05	1.28	1.22	1.21	1	1	1	1	1	1	1.06	1	1	1	1	1	1	1	1	1	1	1	1	1.02

### Sheet: ISM.metrics
H1-mix metrics
Tool	Bambu						FLAIR						LyRic						IsoTools	Mandalorion			Iso IB	FLAMES				IsoQuant						Spectra	TALON												StringTie2
Platform	ONT	PacBio	ONT	PacBio	ONT	ONT	ONT	ONT	PacBio	PacBio	ONT	ONT	ONT	PacBio	ONT	PacBio	ONT	ONT	PacBio	PacBio	PacBio+ONT	ONT	PacBio	ONT	PacBio	ONT	ONT	ONT	PacBio	ONT	PacBio	ONT	ONT	PacBio	ONT	ONT	PacBio	PacBio	ONT	ONT	PacBio	PacBio	ONT	ONT	ONT	ONT	ONT
Library Preparation	CapTrap	CapTrap	cDNA	cDNA	dRNA	R2C2	cDNA	cDNA	cDNA	cDNA	dRNA	dRNA	CapTrap	CapTrap	cDNA	cDNA	dRNA	R2C2	cDNA	cDNA	cDNA+R2C2	R2C2	cDNA	CapTrap	CapTrap	cDNA	dRNA	CapTrap	CapTrap	cDNA	cDNA	dRNA	R2C2	cDNA	CapTrap	CapTrap	CapTrap	CapTrap	cDNA	cDNA	cDNA	cDNA	dRNA	dRNA	R2C2	R2C2	dRNA
Data category	Long Only	Long Only	Long Only	Long Only	Long Only	Long Only	Long Only	Long+Short	Long Only	Long+Short	Long Only	Long+Short	Long Only	Long Only	Long Only	Long Only	Long Only	Long Only	Long Only	Long Only	Long Only	Long Only	Long Only	Long Only	Long Only	Long Only	Long Only	Long Only	Long Only	Long Only	Long Only	Long Only	Long Only	Long Only	Long Only	Long+Short	Long Only	Long+Short	Long Only	Long+Short	Long Only	Long+Short	Long Only	Long+Short	Long Only	Long+Short	Long+Short
Pipeline Code	pipeline1	pipeline2	pipeline3	pipeline4	pipeline5	pipeline6	pipeline7	pipeline8	pipeline9	pipeline10	pipeline11	pipeline12	pipeline13	pipeline14	pipeline15	pipeline16	pipeline17	pipeline18	pipeline19	pipeline20	pipeline21	pipeline22	pipeline23	pipeline24	pipeline25	pipeline26	pipeline27	pipeline28	pipeline29	pipeline30	pipeline31	pipeline32	pipeline33	pipeline34	pipeline35	pipeline36	pipeline37	pipeline38	pipeline39	pipeline40	pipeline41	pipeline42	pipeline43	pipeline44	pipeline45	pipeline46	pipeline47
Number of isoforms	747	1080	24	62	20	107	2338	2249	505	585	2530	540	1644	1114	425	399	38	418	15267	2700	4364	3649	12726	1090	1001	1279	497	2653	2228	1194	1324	198	2764	17610	5332	5314	6420	6390	4260	4257	14130	14105	17547	17513	2915	3078	1674
5' reference supported (transcript)	159	235	2	8	1	16	377	372	117	139	32	50	193	123	113	132	3	244	1428	1124	1985	1832	4118	421	411	641	70	1141	1150	449	615	64	1300	2964	828	825	1210	1207	970	971	1219	1220	985	984	863	909	399
3' reference supported (transcript)	311	469	8	30	10	33	1056	1015	209	237	1257	289	896	677	210	194	25	135	8925	1264	1636	1068	3271	392	328	358	278	272	237	227	291	66	173	8972	2725	2716	3140	3131	1887	1886	8783	8776	10750	10724	1486	1566	623
5' and 3' reference supported (gene)	100	191	1	3	0	4	279	275	156	182	294	93	123	108	88	148	15	148	1471	967	1366	996	1823	229	293	338	130	409	473	275	410	77	540	2806	1257	1253	1594	1580	803	798	2640	2630	3012	2992	872	913	487
5' reference supported (gene)	269	417	3	13	1	22	596	586	228	271	367	146	279	181	163	206	15	319	2638	1635	2827	2532	5716	617	599	903	187	1766	1645	736	895	123	1921	5019	1992	1985	2626	2609	1753	1749	3350	3339	3860	3838	1518	1589	765
3' reference supported (gene)	462	695	12	37	13	49	1378	1325	331	374	1877	392	1216	887	308	270	34	227	11459	1850	2586	1853	5379	592	599	632	395	779	737	538	649	124	768	12636	3966	3952	4694	4671	2726	2723	11902	11886	14578	14552	2063	2178	1037
5' CAGE supported	247	381	1	6	1	19	571	550	229	256	115	234	251	191	162	176	6	304	2346	1621	2767	2505	5135	522	555	883	144	1017	1093	394	626	99	1132	4093	1091	1090	1470	1466	1185	1181	1820	1816	1396	1391	1014	1084	482
3' QuantSeq supported	557	836	10	31	13	48	1667	1598	388	444	2233	466	1336	968	335	301	34	238	12447	2112	2766	1944	6046	618	700	730	443	863	971	669	837	155	1092	13894	4305	4291	5105	5080	2944	2943	12602	12585	15580	15554	2097	2204	1029
3' polyA supported	666	1005	15	46	16	69	2172	2089	455	524	2443	512	1585	1089	390	347	38	349	14699	2522	3520	2511	10769	908	926	1002	473	2074	1750	1104	1190	192	2245	17197	4972	4954	5948	5918	3423	3420	13896	13871	16743	16708	2629	2769	1363
Supported Reference Transcript Model (SRTM)	264	413	1	6	0	10	637	625	256	294	402	279	274	207	160	213	18	276	2900	1683	2452	1808	4962	495	591	743	197	1441	1310	728	881	130	1645	5478	1912	1903	2430	2411	1273	1267	3660	3650	3918	3895	1393	1439	706
Intra-priming	24	49	0	0	0	3	31	31	9	14	19	3	6	6	0	1	0	4	1070	246	1036	1482	296	118	74	18	2	376	466	11	61	3	287	719	93	93	164	164	20	20	113	113	59	59	46	49	27
Reference redundancy Level	1.02	1.03	1	1.02	1	1.01	1.11	1.11	1.03	1.03	1.01	1.02	1.02	1.02	1	1.02	1	1.02	1.36	1.3	1.32	1.24	1.4	1.06	1.14	1.14	1.15	1.22	1.3	1.1	1.16	1.02	1.39	1.51	1.45	1.45	1.41	1.41	1.49	1.49	2.03	2.03	1.97	1.97	1.37	1.39	1.07

### Sheet: NIC.metrics
H1-mix metrics
Tool	Bambu						FLAIR						LyRic						IsoTools	Mandalorion			Iso IB	FLAMES				IsoQuant						Spectra	TALON												StringTie2
Platform	ONT	PacBio	ONT	PacBio	ONT	ONT	ONT	ONT	PacBio	PacBio	ONT	ONT	ONT	PacBio	ONT	PacBio	ONT	ONT	PacBio	PacBio	PacBio+ONT	ONT	PacBio	ONT	PacBio	ONT	ONT	ONT	PacBio	ONT	PacBio	ONT	ONT	PacBio	ONT	ONT	PacBio	PacBio	ONT	ONT	PacBio	PacBio	ONT	ONT	ONT	ONT	ONT
Library Preparation	CapTrap	CapTrap	cDNA	cDNA	dRNA	R2C2	cDNA	cDNA	cDNA	cDNA	dRNA	dRNA	CapTrap	CapTrap	cDNA	cDNA	dRNA	R2C2	cDNA	cDNA	cDNA+R2C2	R2C2	cDNA	CapTrap	CapTrap	cDNA	dRNA	CapTrap	CapTrap	cDNA	cDNA	dRNA	R2C2	cDNA	CapTrap	CapTrap	CapTrap	CapTrap	cDNA	cDNA	cDNA	cDNA	dRNA	dRNA	R2C2	R2C2	dRNA
Data category	Long Only	Long Only	Long Only	Long Only	Long Only	Long Only	Long Only	Long+Short	Long Only	Long+Short	Long Only	Long+Short	Long Only	Long Only	Long Only	Long Only	Long Only	Long Only	Long Only	Long Only	Long Only	Long Only	Long Only	Long Only	Long Only	Long Only	Long Only	Long Only	Long Only	Long Only	Long Only	Long Only	Long Only	Long Only	Long Only	Long+Short	Long Only	Long+Short	Long Only	Long+Short	Long Only	Long+Short	Long Only	Long+Short	Long Only	Long+Short	Long+Short
Pipeline Code	pipeline1	pipeline2	pipeline3	pipeline4	pipeline5	pipeline6	pipeline7	pipeline8	pipeline9	pipeline10	pipeline11	pipeline12	pipeline13	pipeline14	pipeline15	pipeline16	pipeline17	pipeline18	pipeline19	pipeline20	pipeline21	pipeline22	pipeline23	pipeline24	pipeline25	pipeline26	pipeline27	pipeline28	pipeline29	pipeline30	pipeline31	pipeline32	pipeline33	pipeline34	pipeline35	pipeline36	pipeline37	pipeline38	pipeline39	pipeline40	pipeline41	pipeline42	pipeline43	pipeline44	pipeline45	pipeline46	pipeline47
Number of isoforms	114	429	5	6	2	5	10228	10101	7059	8837	863	1108	1301	623	1106	1585	42	1150	13224	12464	16217	8787	55599	4221	1430	4465	539	2340	3013	2946	7618	1062	3849	42391	2557	2538	4045	4018	3080	3069	13538	13468	4272	4246	5250	5414	5535
5' and 3' reference supported (gene)	75	311	0	0	0	0	8027	7961	5488	6867	538	841	736	457	649	1338	32	955	8624	9878	12192	6390	29432	1121	1252	2321	475	1437	2177	1930	4917	750	2503	30077	1895	1875	3246	3222	2312	2303	10258	10193	2332	2313	4377	4514	3823
5' reference supported (gene)	100	391	0	1	0	0	9436	9345	6491	8109	623	1000	821	493	712	1464	35	1098	10682	11424	14758	8126	40549	1404	1401	2738	512	1791	2647	2235	5817	862	2979	35687	2210	2191	3689	3664	2739	2728	11526	11458	2570	2550	4813	4957	4498
3' reference supported (gene)	87	340	2	1	1	3	8571	8485	5871	7352	706	916	1131	565	989	1435	37	995	10433	10678	13280	6875	38554	1254	1277	2425	501	1855	2477	2536	6383	917	3211	35280	2161	2141	3555	3529	2560	2551	11984	11919	3816	3793	4759	4909	4626
5' CAGE supported	86	344	0	0	0	0	8330	8230	6083	7575	432	828	760	468	655	1378	23	1011	9976	10917	13925	7596	36327	1155	1274	2396	387	943	1664	1110	3768	620	1709	31788	1653	1643	2777	2758	2207	2201	9081	9017	1588	1573	3532	3650	3205
3' QuantSeq supported	94	359	3	4	2	3	9060	8943	6334	7900	786	1018	1171	587	1017	1430	41	980	10805	11110	13538	6807	41822	1184	1311	2438	518	1750	2517	2460	6774	923	3232	36727	2276	2257	3616	3590	2655	2644	12295	12231	3923	3898	4692	4829	4440
3' polyA supported	112	419	3	4	2	3	10095	9970	6908	8640	848	1095	1292	619	1100	1566	42	1106	12529	12167	15048	7537	52059	1512	1412	2784	538	2253	2900	2919	7549	1052	3718	41771	2485	2466	3964	3938	2918	2907	13431	13362	4192	4166	5093	5252	5113
Supported Novel Transcript Model (SNTM)	85	366	0	0	0	0	7358	7321	5996	7455	528	874	723	481	585	1394	30	982	9543	10675	12913	6499	31931	1080	1313	2348	463	1523	2421	2046	5628	831	2769	29051	1924	1922	3401	3397	2400	2396	10826	10816	2298	2293	4389	4528	3943
Intra-priming	0	4	1	0	0	0	83	81	58	67	4	5	0	2	0	1	0	2	1093	449	1517	1676	591	55	19	18	1	77	133	13	55	6	132	1499	24	24	67	67	9	9	68	68	12	12	45	50	59
Intron retention incidence	16	60	0	1	0	1	1332	1318	1938	2488	106	146	144	134	135	515	4	400	3608	3687	4393	2326	25947	583	201	656	78	263	421	357	2114	185	988	18817	707	705	954	951	923	921	4928	4910	1435	1429	2109	2158	1155

### Sheet: NNC.metrics
H1-mix metrics
Tool	Bambu						FLAIR						LyRic						IsoTools	Mandalorion			Iso IB	FLAMES				IsoQuant						Spectra	TALON												StringTie2
Platform	ONT	PacBio	ONT	PacBio	ONT	ONT	ONT	ONT	PacBio	PacBio	ONT	ONT	ONT	PacBio	ONT	PacBio	ONT	ONT	PacBio	PacBio	PacBio+ONT	ONT	PacBio	ONT	PacBio	ONT	ONT	ONT	PacBio	ONT	PacBio	ONT	ONT	PacBio	ONT	ONT	PacBio	PacBio	ONT	ONT	PacBio	PacBio	ONT	ONT	ONT	ONT	ONT
Library Preparation	CapTrap	CapTrap	cDNA	cDNA	dRNA	R2C2	cDNA	cDNA	cDNA	cDNA	dRNA	dRNA	CapTrap	CapTrap	cDNA	cDNA	dRNA	R2C2	cDNA	cDNA	cDNA+R2C2	R2C2	cDNA	CapTrap	CapTrap	cDNA	dRNA	CapTrap	CapTrap	cDNA	cDNA	dRNA	R2C2	cDNA	CapTrap	CapTrap	CapTrap	CapTrap	cDNA	cDNA	cDNA	cDNA	dRNA	dRNA	R2C2	R2C2	dRNA
Data category	Long Only	Long Only	Long Only	Long Only	Long Only	Long Only	Long Only	Long+Short	Long Only	Long+Short	Long Only	Long+Short	Long Only	Long Only	Long Only	Long Only	Long Only	Long Only	Long Only	Long Only	Long Only	Long Only	Long Only	Long Only	Long Only	Long Only	Long Only	Long Only	Long Only	Long Only	Long Only	Long Only	Long Only	Long Only	Long Only	Long+Short	Long Only	Long+Short	Long Only	Long+Short	Long Only	Long+Short	Long Only	Long+Short	Long Only	Long+Short	Long+Short
Pipeline Code	pipeline1	pipeline2	pipeline3	pipeline4	pipeline5	pipeline6	pipeline7	pipeline8	pipeline9	pipeline10	pipeline11	pipeline12	pipeline13	pipeline14	pipeline15	pipeline16	pipeline17	pipeline18	pipeline19	pipeline20	pipeline21	pipeline22	pipeline23	pipeline24	pipeline25	pipeline26	pipeline27	pipeline28	pipeline29	pipeline30	pipeline31	pipeline32	pipeline33	pipeline34	pipeline35	pipeline36	pipeline37	pipeline38	pipeline39	pipeline40	pipeline41	pipeline42	pipeline43	pipeline44	pipeline45	pipeline46	pipeline47
Number of isoforms	240	257	0	3	0	11	128	3425	118	2721	61	375	2612	334	2787	516	154	1015	1597	2781	3884	1816	62423	5287	742	5958	770	2876	1834	3201	3158	318	1507	47187	875	877	1776	1790	958	953	4897	4937	654	647	1573	1678	4252
5' and 3' reference supported (gene)	116	69	0	0	0	0	60	1794	51	1572	27	195	1935	212	2258	328	131	809	734	1429	1870	865	28477	3494	451	3751	568	588	641	997	1353	127	644	25966	410	413	1087	1094	521	522	3117	3141	312	308	1075	1135	1278
5' reference supported (gene)	173	136	0	0	0	1	81	2538	68	2132	35	291	2224	258	2521	395	138	921	1079	1947	2632	1245	42338	4137	583	4629	647	1355	1093	1730	1924	177	914	34955	577	580	1417	1427	716	714	3867	3899	403	398	1258	1341	2861
3' reference supported (gene)	148	135	0	1	0	3	96	2389	87	1954	49	266	2215	260	2430	406	142	876	1037	2000	2728	1249	40496	3921	574	4168	673	1410	1106	1855	2201	221	1033	33668	558	560	1308	1316	659	657	3869	3897	499	494	1301	1380	2028
5' CAGE supported	172	135	0	0	0	0	60	2332	49	2112	26	280	2130	258	2344	378	68	880	1155	2057	2741	1234	39864	3829	559	4330	492	804	800	966	1414	151	586	32129	463	464	1036	1041	531	528	3166	3177	278	277	921	968	2182
3' QuantSeq supported	202	187	0	0	0	3	112	3010	99	2435	57	348	2339	298	2539	463	145	880	1282	2359	3146	1401	46331	4174	658	4576	717	1661	1344	2257	2614	272	1188	37563	679	679	1540	1550	771	765	4297	4332	587	582	1336	1430	2249
3' polyA supported	237	252	0	1	0	7	120	3381	110	2687	60	372	2585	331	2736	507	152	997	1535	2727	3709	1636	59478	4592	731	5068	765	2714	1750	3137	3100	315	1431	46171	769	772	1734	1747	880	875	4840	4878	645	638	1517	1615	3221
Supported Novel Transcript Model (SNTM)	62	133	0	0	0	0	1	2460	1	2182	0	296	674	242	612	390	32	371	849	1910	2387	926	13797	784	394	1171	162	914	826	986	1544	167	631	14323	436	442	1238	1249	441	448	3549	3588	364	367	1009	1085	1591
Non-canonical SJ incidence	13	22	0	0	0	4	123	145	116	135	59	60	0	0	0	0	0	0	369	346	564	308	18342	1312	130	2035	197	225	287	644	515	41	272	10314	53	46	18	12	29	14	42	22	11	0	19	6	1417
Full Illumina SJ support	105	217	0	2	0	4	1	2990	1	2489	0	307	833	281	716	460	37	413	1131	2354	3107	1342	19100	950	473	1374	187	1913	1361	1872	2352	261	1048	17892	590	596	1524	1539	611	618	4301	4348	584	587	1230	1325	2648
Intra-priming	3	4	0	0	0	0	4	25	8	23	3	5	1	0	0	1	0	1	129	86	237	257	695	94	6	29	0	123	82	12	27	5	61	1954	7	7	15	17	2	2	29	30	6	6	15	16	147
RT-switching incidence	15	18	0	0	0	2	67	183	69	182	44	61	100	22	126	47	12	91	139	210	279	163	3688	215	52	310	82	148	130	196	283	34	149	2807	38	39	50	51	38	34	200	198	19	16	67	75	406

### Sheet: SIRVs.metrics
H1-mix metrics
Tool	Bambu						FLAIR						LyRic						IsoTools	Mandalorion			Iso IB	FLAMES				IsoQuant						Spectra	TALON												StringTie2
Platform	ONT	PacBio	ONT	PacBio	ONT	ONT	ONT	ONT	PacBio	PacBio	ONT	ONT	ONT	PacBio	ONT	PacBio	ONT	ONT	PacBio	PacBio	PacBio+ONT	ONT	PacBio	ONT	PacBio	ONT	ONT	ONT	PacBio	ONT	PacBio	ONT	ONT	PacBio	ONT	ONT	PacBio	PacBio	ONT	ONT	PacBio	PacBio	ONT	ONT	ONT	ONT	ONT
Library Preparation	CapTrap	CapTrap	cDNA	cDNA	dRNA	R2C2	cDNA	cDNA	cDNA	cDNA	dRNA	dRNA	CapTrap	CapTrap	cDNA	cDNA	dRNA	R2C2	cDNA	cDNA	cDNA+R2C2	R2C2	cDNA	CapTrap	CapTrap	cDNA	dRNA	CapTrap	CapTrap	cDNA	cDNA	dRNA	R2C2	cDNA	CapTrap	CapTrap	CapTrap	CapTrap	cDNA	cDNA	cDNA	cDNA	dRNA	dRNA	R2C2	R2C2	dRNA
Data category	Long Only	Long Only	Long Only	Long Only	Long Only	Long Only	Long Only	Long+Short	Long Only	Long+Short	Long Only	Long+Short	Long Only	Long Only	Long Only	Long Only	Long Only	Long Only	Long Only	Long Only	Long Only	Long Only	Long Only	Long Only	Long Only	Long Only	Long Only	Long Only	Long Only	Long Only	Long Only	Long Only	Long Only	Long Only	Long Only	Long+Short	Long Only	Long+Short	Long Only	Long+Short	Long Only	Long+Short	Long Only	Long+Short	Long Only	Long+Short	Long+Short
Pipeline Code	pipeline1	pipeline2	pipeline3	pipeline4	pipeline5	pipeline6	pipeline7	pipeline8	pipeline9	pipeline10	pipeline11	pipeline12	pipeline13	pipeline14	pipeline15	pipeline16	pipeline17	pipeline18	pipeline19	pipeline20	pipeline21	pipeline22	pipeline23	pipeline24	pipeline25	pipeline26	pipeline27	pipeline28	pipeline29	pipeline30	pipeline31	pipeline32	pipeline33	pipeline34	pipeline35	pipeline36	pipeline37	pipeline38	pipeline39	pipeline40	pipeline41	pipeline42	pipeline43	pipeline44	pipeline45	pipeline46	pipeline47
SIRV transcripts	70	82	28	28	28	28	108	108	84	84	77	77	208	53	309	81	63	77	82	82	84	90	150	113	63	115	76	78	74	82	81	75	80	269	103	103	97	97	82	82	146	146	216	216	45	45	92
True Positive detections (TP)	69	80	28	28	28	28	74	74	84	84	75	75	13	44	19	74	23	47	69	81	82	68	21	62	63	65	67	76	74	79	81	74	77	80	21	21	31	31	21	21	50	50	47	47	23	23	69
SIRV transcripts associated to TP (Reference Match)	69	80	28	28	28	28	74	74	84	84	75	75	13	44	19	74	23	47	69	81	82	68	21	62	63	65	67	76	74	79	81	74	77	80	21	21	31	31	21	21	51	51	48	48	23	23	69
Partial True Positive detections (PTP)	0	1	0	0	0	0	4	4	0	0	0	0	8	7	3	2	1	6	6	1	1	10	1	0	0	0	0	0	0	0	0	0	0	1	20	20	20	20	15	15	29	29	28	28	14	14	4
SIRV transcripts associated to PTP	0	2	0	0	0	0	6	6	0	0	0	0	8	7	4	3	1	6	13	1	1	22	70	1	0	2	1	0	0	1	0	0	2	44	44	44	57	57	29	29	82	82	147	147	21	21	5
False Negative (FN)	15	3	56	56	56	56	6	6	0	0	9	9	63	33	62	8	60	31	9	2	1	6	62	22	21	19	17	8	10	5	3	10	7	3	43	43	33	33	48	48	5	5	9	9	47	47	11
False Positive (FP)	1	0	0	0	0	0	28	28	0	0	2	2	187	2	286	4	39	24	0	0	1	0	59	50	0	48	8	2	0	2	0	1	1	145	38	38	9	9	32	32	13	13	21	21	1	1	17
Sensitivity	0.82	0.95	0.33	0.33	0.33	0.33	0.88	0.88	1	1	0.89	0.89	0.15	0.52	0.23	0.88	0.27	0.56	0.82	0.96	0.98	0.81	0.25	0.74	0.75	0.77	0.8	0.9	0.88	0.94	0.96	0.88	0.92	0.95	0.25	0.25	0.37	0.37	0.25	0.25	0.6	0.6	0.56	0.56	0.27	0.27	0.82
Precision	0.99	0.98	1	1	1	1	0.69	0.69	1	1	0.97	0.97	0.06	0.83	0.06	0.91	0.37	0.61	0.84	0.99	0.98	0.76	0.14	0.55	1	0.57	0.88	0.97	1	0.96	1	0.99	0.96	0.3	0.2	0.2	0.32	0.32	0.26	0.26	0.35	0.35	0.22	0.22	0.51	0.51	0.75
Non Redundant Precision	0.99	0.98	1	1	1	1	0.69	0.69	1	1	0.97	0.97	0.06	0.83	0.06	0.91	0.37	0.61	0.84	0.99	0.98	0.76	0.14	0.55	1	0.57	0.88	0.97	1	0.96	1	0.99	0.96	0.3	0.2	0.2	0.32	0.32	0.26	0.26	0.34	0.34	0.22	0.22	0.51	0.51	0.75
Positive Detection Rate	0.82	0.96	0.33	0.33	0.33	0.33	0.93	0.93	1	1	0.89	0.89	0.25	0.61	0.26	0.9	0.29	0.63	0.89	0.98	0.99	0.93	0.26	0.74	0.75	0.77	0.8	0.9	0.88	0.94	0.96	0.88	0.92	0.96	0.49	0.49	0.61	0.61	0.43	0.43	0.94	0.94	0.89	0.89	0.44	0.44	0.87
False Discovery Rate	0.01	0.01	0	0	0	0	0.3	0.3	0	0	0.03	0.03	0.94	0.17	0.94	0.07	0.63	0.39	0.07	0.01	0.02	0.11	0.4	0.44	0	0.42	0.11	0.03	0	0.02	0	0.01	0.01	0.54	0.56	0.56	0.3	0.3	0.57	0.57	0.29	0.29	0.23	0.23	0.33	0.33	0.23
False Detection Rate	0.01	0	0	0	0	0	0.26	0.26	0	0	0.03	0.03	0.9	0.04	0.93	0.05	0.62	0.31	0	0	0.01	0	0.39	0.44	0	0.42	0.11	0.03	0	0.02	0	0.01	0.01	0.54	0.37	0.37	0.09	0.09	0.39	0.39	0.09	0.09	0.1	0.1	0.02	0.02	0.18
Redundancy	1	1.01	1	1	1	1	1.03	1.03	1	1	1	1	1	1	1.05	1.01	1	1	1.09	1	1	1.15	4.14	1.02	1	1.03	1.01	1	1	1.01	1	1	1.03	1.53	1.59	1.59	1.73	1.73	1.39	1.39	1.68	1.68	2.6	2.6	1.19	1.19	1.03
Tool	Bambu						FLAIR						LyRic						IsoTools	Mandalorion			Iso IB	FLAMES				IsoQuant						Spectra	TALON												StringTie2
Platform	ONT	PacBio	ONT	PacBio	ONT	ONT	ONT	ONT	PacBio	PacBio	ONT	ONT	ONT	PacBio	ONT	PacBio	ONT	ONT	PacBio	PacBio	PacBio+ONT	ONT	PacBio	ONT	PacBio	ONT	ONT	ONT	PacBio	ONT	PacBio	ONT	ONT	PacBio	ONT	ONT	PacBio	PacBio	ONT	ONT	PacBio	PacBio	ONT	ONT	ONT	ONT	ONT
Library Preparation	CapTrap	CapTrap	cDNA	cDNA	dRNA	R2C2	cDNA	cDNA	cDNA	cDNA	dRNA	dRNA	CapTrap	CapTrap	cDNA	cDNA	dRNA	R2C2	cDNA	cDNA	cDNA+R2C2	R2C2	cDNA	CapTrap	CapTrap	cDNA	dRNA	CapTrap	CapTrap	cDNA	cDNA	dRNA	R2C2	cDNA	CapTrap	CapTrap	CapTrap	CapTrap	cDNA	cDNA	cDNA	cDNA	dRNA	dRNA	R2C2	R2C2	dRNA
Data category	Long Only	Long Only	Long Only	Long Only	Long Only	Long Only	Long Only	Long+Short	Long Only	Long+Short	Long Only	Long+Short	Long Only	Long Only	Long Only	Long Only	Long Only	Long Only	Long Only	Long Only	Long Only	Long Only	Long Only	Long Only	Long Only	Long Only	Long Only	Long Only	Long Only	Long Only	Long Only	Long Only	Long Only	Long Only	Long Only	Long+Short	Long Only	Long+Short	Long Only	Long+Short	Long Only	Long+Short	Long Only	Long+Short	Long Only	Long+Short	Long+Short
Pipeline Code	pipeline1	pipeline2	pipeline3	pipeline4	pipeline5	pipeline6	pipeline7	pipeline8	pipeline9	pipeline10	pipeline11	pipeline12	pipeline13	pipeline14	pipeline15	pipeline16	pipeline17	pipeline18	pipeline19	pipeline20	pipeline21	pipeline22	pipeline23	pipeline24	pipeline25	pipeline26	pipeline27	pipeline28	pipeline29	pipeline30	pipeline31	pipeline32	pipeline33	pipeline34	pipeline35	pipeline36	pipeline37	pipeline38	pipeline39	pipeline40	pipeline41	pipeline42	pipeline43	pipeline44	pipeline45	pipeline46	pipeline47
Spliced SIRV transcripts	55	67	13	13	13	13	92	92	69	69	71	71	201	45	303	66	62	67	65	67	69	63	9	113	63	115	76	67	65	67	66	65	70	131	66	66	79	79	44	44	131	131	203	203	28	28	79
True Positive detections (TP)	54	65	13	13	13	13	69	69	69	69	69	69	11	41	15	59	22	42	59	66	67	62	6	62	63	65	67	65	65	64	66	64	67	65	17	17	27	27	16	16	35	35	38	38	17	17	56
Spliced SIRV transcripts associated to TP (Reference Match)	54	65	13	13	13	13	69	69	69	69	69	69	11	41	15	59	22	42	59	66	67	62	6	62	63	65	67	65	65	64	66	64	67	65	17	17	27	27	16	16	36	36	39	39	17	17	56
Partial True Positive detections (PTP)	0	1	0	0	0	0	0	0	0	0	0	0	3	2	2	2	1	1	1	1	1	1	1	0	0	0	0	0	0	0	0	0	0	1	11	11	12	12	8	8	29	29	26	26	7	7	4
Spliced SIRV transcripts associated to PTP	0	2	0	0	0	0	1	1	0	0	0	0	3	2	3	3	1	1	6	1	1	1	1	1	0	2	1	0	0	1	0	0	2	44	33	33	43	43	16	16	82	82	143	143	10	10	5
False Negative (FN)	15	3	56	56	56	56	0	0	0	0	0	0	55	26	52	8	46	26	9	2	1	6	62	7	6	4	2	4	4	5	3	5	2	3	41	41	30	30	45	45	5	5	5	5	45	45	9
False Positive (FP)	1	0	0	0	0	0	22	22	0	0	2	2	187	2	285	4	39	24	0	0	1	0	2	50	0	48	8	2	0	2	0	1	1	22	16	16	9	9	12	12	13	13	21	21	1	1	17
Sensitivity	0.78	0.94	0.19	0.19	0.19	0.19	1	1	1	1	1	1	0.16	0.59	0.22	0.86	0.32	0.61	0.86	0.96	0.97	0.9	0.09	0.9	0.91	0.94	0.97	0.94	0.94	0.93	0.96	0.93	0.97	0.94	0.25	0.25	0.39	0.39	0.23	0.23	0.51	0.51	0.55	0.55	0.25	0.25	0.81
Precision	0.98	0.97	1	1	1	1	0.75	0.75	1	1	0.97	0.97	0.05	0.91	0.05	0.89	0.35	0.63	0.91	0.99	0.97	0.98	0.67	0.55	1	0.57	0.88	0.97	1	0.96	1	0.98	0.96	0.5	0.26	0.26	0.34	0.34	0.36	0.36	0.27	0.27	0.19	0.19	0.61	0.61	0.71
Non Redundant Precision	0.98	0.97	1	1	1	1	0.75	0.75	1	1	0.97	0.97	0.05	0.91	0.05	0.89	0.35	0.63	0.91	0.99	0.97	0.98	0.67	0.55	1	0.57	0.88	0.97	1	0.96	1	0.98	0.96	0.5	0.26	0.26	0.34	0.34	0.36	0.36	0.27	0.27	0.19	0.19	0.61	0.61	0.71
Positive Detection Rate	0.78	0.96	0.19	0.19	0.19	0.19	1	1	1	1	1	1	0.2	0.62	0.25	0.88	0.33	0.62	0.87	0.97	0.99	0.91	0.1	0.9	0.91	0.94	0.97	0.94	0.94	0.93	0.96	0.93	0.97	0.96	0.41	0.41	0.57	0.57	0.35	0.35	0.93	0.93	0.93	0.93	0.35	0.35	0.87
False Discovery Rate	0.02	0.01	0	0	0	0	0.24	0.24	0	0	0.03	0.03	0.95	0.09	0.95	0.09	0.65	0.37	0.02	0.01	0.03	0.02	0.33	0.44	0	0.42	0.11	0.03	0	0.03	0	0.02	0.01	0.18	0.41	0.41	0.27	0.27	0.45	0.45	0.32	0.32	0.23	0.23	0.29	0.29	0.27
False Detection Rate	0.02	0	0	0	0	0	0.24	0.24	0	0	0.03	0.03	0.93	0.04	0.94	0.06	0.63	0.36	0	0	0.01	0	0.22	0.44	0	0.42	0.11	0.03	0	0.03	0	0.02	0.01	0.17	0.24	0.24	0.11	0.11	0.27	0.27	0.1	0.1	0.1	0.1	0.04	0.04	0.22
Redundancy	1	1.02	1	1	1	1	1.01	1.01	1	1	1	1	1	1	1.06	1.02	1	1	1.08	1	1	1	1	1.02	1	1.03	1.01	1	1	1.02	1	1	1.03	1.65	1.79	1.79	1.79	1.79	1.33	1.33	1.84	1.84	2.84	2.84	1.12	1.12	1.03
Tool	Bambu						FLAIR						LyRic						IsoTools	Mandalorion			Iso IB	FLAMES				IsoQuant						Spectra	TALON												StringTie2
Platform	ONT	PacBio	ONT	PacBio	ONT	ONT	ONT	ONT	PacBio	PacBio	ONT	ONT	ONT	PacBio	ONT	PacBio	ONT	ONT	PacBio	PacBio	PacBio+ONT	ONT	PacBio	ONT	PacBio	ONT	ONT	ONT	PacBio	ONT	PacBio	ONT	ONT	PacBio	ONT	ONT	PacBio	PacBio	ONT	ONT	PacBio	PacBio	ONT	ONT	ONT	ONT	ONT
Library Preparation	CapTrap	CapTrap	cDNA	cDNA	dRNA	R2C2	cDNA	cDNA	cDNA	cDNA	dRNA	dRNA	CapTrap	CapTrap	cDNA	cDNA	dRNA	R2C2	cDNA	cDNA	cDNA+R2C2	R2C2	cDNA	CapTrap	CapTrap	cDNA	dRNA	CapTrap	CapTrap	cDNA	cDNA	dRNA	R2C2	cDNA	CapTrap	CapTrap	CapTrap	CapTrap	cDNA	cDNA	cDNA	cDNA	dRNA	dRNA	R2C2	R2C2	dRNA
Data category	Long Only	Long Only	Long Only	Long Only	Long Only	Long Only	Long Only	Long+Short	Long Only	Long+Short	Long Only	Long+Short	Long Only	Long Only	Long Only	Long Only	Long Only	Long Only	Long Only	Long Only	Long Only	Long Only	Long Only	Long Only	Long Only	Long Only	Long Only	Long Only	Long Only	Long Only	Long Only	Long Only	Long Only	Long Only	Long Only	Long+Short	Long Only	Long+Short	Long Only	Long+Short	Long Only	Long+Short	Long Only	Long+Short	Long Only	Long+Short	Long+Short
Pipeline Code	pipeline1	pipeline2	pipeline3	pipeline4	pipeline5	pipeline6	pipeline7	pipeline8	pipeline9	pipeline10	pipeline11	pipeline12	pipeline13	pipeline14	pipeline15	pipeline16	pipeline17	pipeline18	pipeline19	pipeline20	pipeline21	pipeline22	pipeline23	pipeline24	pipeline25	pipeline26	pipeline27	pipeline28	pipeline29	pipeline30	pipeline31	pipeline32	pipeline33	pipeline34	pipeline35	pipeline36	pipeline37	pipeline38	pipeline39	pipeline40	pipeline41	pipeline42	pipeline43	pipeline44	pipeline45	pipeline46	pipeline47
Unspliced SIRV transcripts	15	15	15	15	15	15	16	16	15	15	6	6	7	8	6	15	1	10	17	15	15	27	141	0	0	0	0	11	9	15	15	10	10	138	37	37	18	18	38	38	15	15	13	13	17	17	13
True Positive detections (TP)	15	15	15	15	15	15	5	5	15	15	6	6	2	3	4	15	1	5	10	15	15	6	15	0	0	0	0	11	9	15	15	10	10	15	4	4	4	4	5	5	15	15	9	9	6	6	13
Unspliced SIRV transcripts associated to TP (Reference Match)	15	15	15	15	15	15	5	5	15	15	6	6	2	3	4	15	1	5	10	15	15	6	15	0	0	0	0	11	9	15	15	10	10	15	4	4	4	4	5	5	15	15	9	9	6	6	13
Partial True Positive detections (PTP)	0	0	0	0	0	0	4	4	0	0	0	0	5	5	1	0	0	5	5	0	0	9	0	0	0	0	0	0	0	0	0	0	0	0	9	9	8	8	7	7	0	0	2	2	7	7	0
Unspliced SIRV transcripts associated to PTP	0	0	0	0	0	0	5	5	0	0	0	0	5	5	1	0	0	5	7	0	0	21	69	0	0	0	0	0	0	0	0	0	0	0	11	11	14	14	13	13	0	0	4	4	11	11	0
False Negative (FN)	0	0	0	0	0	0	6	6	0	0	9	9	8	7	10	0	14	5	0	0	0	0	0	15	15	15	15	4	6	0	0	5	5	0	2	2	3	3	3	3	0	0	4	4	2	2	2
False Positive (FP)	0	0	0	0	0	0	6	6	0	0	0	0	0	0	1	0	0	0	0	0	0	0	57	0	0	0	0	0	0	0	0	0	0	123	22	22	0	0	20	20	0	0	0	0	0	0	0
Sensitivity	1	1	1	1	1	1	0.33	0.33	1	1	0.4	0.4	0.13	0.2	0.27	1	0.07	0.33	0.67	1	1	0.4	1	0	0	0	0	0.73	0.6	1	1	0.67	0.67	1	0.27	0.27	0.27	0.27	0.33	0.33	1	1	0.6	0.6	0.4	0.4	0.87
Precision	1	1	1	1	1	1	0.31	0.31	1	1	1	1	0.29	0.38	0.67	1	1	0.5	0.59	1	1	0.22	0.11	NaN	NaN	NaN	NaN	1	1	1	1	1	1	0.11	0.11	0.11	0.22	0.22	0.13	0.13	1	1	0.69	0.69	0.35	0.35	1
Non Redundant Precision	1	1	1	1	1	1	0.31	0.31	1	1	1	1	0.29	0.38	0.67	1	1	0.5	0.59	1	1	0.22	0.11	NaN	NaN	NaN	NaN	1	1	1	1	1	1	0.11	0.11	0.11	0.22	0.22	0.13	0.13	1	1	0.69	0.69	0.35	0.35	1
Positive Detection Rate	1	1	1	1	1	1	0.6	0.6	1	1	0.4	0.4	0.47	0.53	0.33	1	0.07	0.67	1	1	1	1	1	0	0	0	0	0.73	0.6	1	1	0.67	0.67	1	0.87	0.87	0.8	0.8	0.8	0.8	1	1	0.73	0.73	0.87	0.87	0.87
False Discovery Rate	0	0	0	0	0	0	0.62	0.62	0	0	0	0	0.71	0.62	0.33	0	0	0.5	0.29	0	0	0.33	0.4	NaN	NaN	NaN	NaN	0	0	0	0	0	0	0.89	0.84	0.84	0.44	0.44	0.71	0.71	0	0	0.15	0.15	0.41	0.41	0
False Detection Rate	0	0	0	0	0	0	0.38	0.38	0	0	0	0	0	0	0.17	0	0	0	0	0	0	0	0.4	NaN	NaN	NaN	NaN	0	0	0	0	0	0	0.89	0.59	0.59	0	0	0.53	0.53	0	0	0	0	0	0	0
Redundancy	1	1	1	1	1	1	1.11	1.11	1	1	1	1	1	1	1	1	1	1	1.13	1	1	1.8	5.6	NaN	NaN	NaN	NaN	1	1	1	1	1	1	1	1.15	1.15	1.5	1.5	1.5	1.5	1	1	1.18	1.18	1.31	1.31	1

### Sheet: Num. Genes and SJ
H1-mix metrics
Tool	Bambu						FLAIR						LyRic						IsoTools	Mandalorion			Iso IB	FLAMES				IsoQuant						Spectra	TALON												StringTie2
Platform	ONT	PacBio	ONT	PacBio	ONT	ONT	ONT	ONT	PacBio	PacBio	ONT	ONT	ONT	PacBio	ONT	PacBio	ONT	ONT	PacBio	PacBio	PacBio+ONT	ONT	PacBio	ONT	PacBio	ONT	ONT	ONT	PacBio	ONT	PacBio	ONT	ONT	PacBio	ONT	ONT	PacBio	PacBio	ONT	ONT	PacBio	PacBio	ONT	ONT	ONT	ONT	ONT
Library Preparation	CapTrap	CapTrap	cDNA	cDNA	dRNA	R2C2	cDNA	cDNA	cDNA	cDNA	dRNA	dRNA	CapTrap	CapTrap	cDNA	cDNA	dRNA	R2C2	cDNA	cDNA	cDNA+R2C2	R2C2	cDNA	CapTrap	CapTrap	cDNA	dRNA	CapTrap	CapTrap	cDNA	cDNA	dRNA	R2C2	cDNA	CapTrap	CapTrap	CapTrap	CapTrap	cDNA	cDNA	cDNA	cDNA	dRNA	dRNA	R2C2	R2C2	dRNA
Data category	Long Only	Long Only	Long Only	Long Only	Long Only	Long Only	Long Only	Long+Short	Long Only	Long+Short	Long Only	Long+Short	Long Only	Long Only	Long Only	Long Only	Long Only	Long Only	Long Only	Long Only	Long Only	Long Only	Long Only	Long Only	Long Only	Long Only	Long Only	Long Only	Long Only	Long Only	Long Only	Long Only	Long Only	Long Only	Long Only	Long+Short	Long Only	Long+Short	Long Only	Long+Short	Long Only	Long+Short	Long Only	Long+Short	Long Only	Long+Short	Long+Short
Pipeline Code	pipeline1	pipeline2	pipeline3	pipeline4	pipeline5	pipeline6	pipeline7	pipeline8	pipeline9	pipeline10	pipeline11	pipeline12	pipeline13	pipeline14	pipeline15	pipeline16	pipeline17	pipeline18	pipeline19	pipeline20	pipeline21	pipeline22	pipeline23	pipeline24	pipeline25	pipeline26	pipeline27	pipeline28	pipeline29	pipeline30	pipeline31	pipeline32	pipeline33	pipeline34	pipeline35	pipeline36	pipeline37	pipeline38	pipeline39	pipeline40	pipeline41	pipeline42	pipeline43	pipeline44	pipeline45	pipeline46	pipeline47
Num. Known Genes	16453	12523	8573	4259	4359	4262	14357	14525	13663	13976	9771	9645	4581	3101	3292	5583	521	4127	16466	13823	15300	12405	18789	7614	6099	10263	7149	14830	11400	16666	15305	13145	13985	21492	11158	11141	12233	12221	13348	13322	18193	18174	16551	16540	13359	13458	16727
Num. SJ	101682	93964	2541	2940	1816	2653	100527	105159	136130	142846	68793	70798	19126	15675	19261	52688	3199	36257	157969	140176	150290	107138	268358	68955	52386	101018	66490	124981	102996	152265	166240	130914	139911	280349	86271	85979	99059	98691	117142	116652	173865	173379	137530	137154	124933	125664	146186
Num. Canonical SJ	101626	93896	2519	2922	1793	2630	100192	104811	135807	142518	68638	70643	19126	15675	19261	52688	3199	36257	157120	139736	149694	106830	236841	52425	52202	84226	66220	124570	102618	151439	165649	130766	139513	259140	85747	85524	98960	98675	116861	116469	173704	173341	137437	137146	124835	125654	144634
Num. Non-Canonical SJ	56	68	22	18	23	23	335	348	323	328	155	155	0	0	0	0	0	0	849	440	596	308	31517	16530	184	16792	270	411	378	826	591	148	398	21209	524	455	99	16	281	183	161	38	93	8	98	10	1552
Num. Known SJ	101032	93081	2541	2896	1782	2591	96233	96769	134459	137785	68466	69971	15490	15102	15139	51714	2985	34971	153251	135263	143604	103792	169801	62888	51362	93919	65607	120121	100150	147127	161377	130234	137627	202641	84108	83816	96203	95825	115212	114720	166164	165635	136109	135739	122483	123094	139293
Num. Novel SJ	650	883	0	44	34	62	4294	8390	1671	5061	327	827	3636	573	4122	974	214	1286	4718	4913	6686	3346	98557	6067	1024	7099	883	4860	2846	5138	4863	680	2284	77708	2163	2163	2856	2866	1930	1932	7701	7744	1421	1415	2450	2570	6893
RT-Switching SJ	1814	1656	55	54	40	47	1897	2012	2568	2705	1304	1318	330	252	397	953	49	712	2941	2654	2869	2052	8866	1193	922	1853	1263	2267	1874	2857	3142	2394	2642	7613	1544	1538	1756	1748	2090	2077	3190	3183	2511	2501	2362	2353	2918
Num. SJ with coverage	96654	91955	2372	2742	1740	2470	96516	100956	134625	141368	67849	69837	17023	15588	16613	52695	3044	35817	156326	140504	149840	106974	190439	48327	51902	80233	65503	117631	100356	144182	162312	129492	136504	216665	83859	83607	97151	96841	115095	114677	169524	169145	136173	135848	122889	123586	143404
