## Extended Tables for "Systematic assessment of long-read RNA-seq methods for transcript identification and quantification": Extended Data Table 6: Challenge 1 ES Metrics.xlsx

### Sheet: ES.Structural_categories
ES Mouse metrics
Tool	Bambu						FLAIR						LyRic						IsoTools	Mandalorion			Iso IB	FLAMES				IsoQuant						Spectra	TALON												StringTie2
Platform	ONT	PacBio	ONT	PacBio	ONT	ONT	ONT	ONT	PacBio	PacBio	ONT	ONT	ONT	PacBio	ONT	PacBio	ONT	ONT	PacBio	PacBio	PacBio+ONT	ONT	PacBio	ONT	PacBio	ONT	ONT	ONT	PacBio	ONT	PacBio	ONT	ONT	PacBio	ONT	ONT	PacBio	PacBio	ONT	ONT	PacBio	PacBio	ONT	ONT	ONT	ONT	ONT
Library Preparation	CapTrap	CapTrap	cDNA	cDNA	dRNA	R2C2	cDNA	cDNA	cDNA	cDNA	dRNA	dRNA	CapTrap	CapTrap	cDNA	cDNA	dRNA	R2C2	cDNA	cDNA	cDNA+R2C2	R2C2	cDNA	CapTrap	CapTrap	cDNA	dRNA	CapTrap	CapTrap	cDNA	cDNA	dRNA	R2C2	cDNA	CapTrap	CapTrap	CapTrap	CapTrap	cDNA	cDNA	cDNA	cDNA	dRNA	dRNA	R2C2	R2C2	dRNA
Data category	Long Only	Long Only	Long Only	Long Only	Long Only	Long Only	Long Only	Long+Short	Long Only	Long+Short	Long Only	Long+Short	Long Only	Long Only	Long Only	Long Only	Long Only	Long Only	Long Only	Long Only	Long Only	Long Only	Long Only	Long Only	Long Only	Long Only	Long Only	Long Only	Long Only	Long Only	Long Only	Long Only	Long Only	Long Only	Long Only	Long+Short	Long Only	Long+Short	Long Only	Long+Short	Long Only	Long+Short	Long Only	Long+Short	Long Only	Long+Short	Long+Short
Pipeline Code	pipeline1	pipeline2	pipeline3	pipeline4	pipeline5	pipeline6	pipeline7	pipeline8	pipeline9	pipeline10	pipeline11	pipeline12	pipeline13	pipeline14	pipeline15	pipeline16	pipeline17	pipeline18	pipeline19	pipeline20	pipeline21	pipeline22	pipeline23	pipeline24	pipeline25	pipeline26	pipeline27	pipeline28	pipeline29	pipeline30	pipeline31	pipeline32	pipeline33	pipeline34	pipeline35	pipeline36	pipeline37	pipeline38	pipeline39	pipeline40	pipeline41	pipeline42	pipeline43	pipeline44	pipeline45	pipeline46	pipeline47
Total	25964	19575	23855	30118	20732	27033	54170	44879	42625	47088	14691	15025	8190	3191	14581	15460	755	5743	53913	50483	59958	36327	282963	25006	11810	25100	12907	28014	20983	28424	33449	18508	31006	134851	25988	25921	25628	25575	23115	19992	75063	74962	48920	48802	34226	34104	34721
FSM	24649	17597	22810	27082	18709	24330	20947	19723	23863	23766	11932	11982	1710	1418	1445	6687	441	3209	19392	23769	27745	21734	44625	14031	9364	15472	10920	21568	15818	22494	22868	16991	22564	29634	16135	16078	17545	17482	15478	14512	30570	30454	25014	24943	21889	21804	19674
ISM	468	757	145	604	789	753	1422	808	507	500	2097	2085	1349	556	366	396	56	282	12314	2147	3248	2832	18100	1897	513	1047	358	1560	1035	836	978	159	2906	17231	4373	4362	3757	3744	3071	2174	18572	18505	17658	17618	4195	4181	1096
NIC	99	361	59	1047	304	651	6018	3454	8674	8427	585	599	987	365	741	1481	29	710	8977	8214	10241	6348	70284	2635	945	2617	468	1498	1945	1763	5240	753	3330	30433	2113	2096	2305	2290	1993	1397	13600	13548	3885	3861	5129	5095	3475
NNC	306	410	286	690	658	873	1	2125	0	3882	0	219	2909	322	2190	809	204	1037	2301	3653	4698	2575	103827	5656	949	5045	1150	2600	1988	2591	4017	550	2065	44096	1179	1192	1716	1751	1078	797	8282	8401	1011	1027	2717	2729	4755
Antisense	165	130	275	237	71	133	741	715	351	417	16	17	160	13	804	153	9	28	760	835	1066	240	7780	58	0	57	0	279	51	201	36	7	18	3655	1781	1782	46	48	1083	780	414	419	75	75	57	56	458
Fusion	3	15	2	57	15	32	114	131	59	113	8	22	62	16	37	33	2	24	224	130	178	85	3716	177	33	210	9	166	101	149	216	36	87	1384	48	50	49	49	55	50	297	300	53	53	81	81	295
GenicGenomic	14	25	24	56	23	30	278	168	177	201	53	72	521	104	370	62	3	48	478	226	429	283	3382	549	6	651	2	216	33	300	67	10	33	1267	163	165	78	78	82	59	441	441	791	791	39	39	381
GenicIntron	0	0	0	0	0	0	1	1	2	1	0	0	0	0	1	0	0	0	0	1	0	0	2	0	0	0	0	0	0	0	0	0	0	0	0	0	0	0	0	0	16	16	0	0	0	0	0
Intergenic	260	280	254	345	163	231	24648	17754	8992	9781	0	29	492	397	8627	5839	11	405	9467	11508	12353	2230	31247	3	0	1	0	127	12	90	27	2	3	7151	196	196	132	133	275	223	2871	2878	433	434	119	119	4587

### Sheet: FSM.metrics
ES Mouse metrics
Tool	Bambu						FLAIR						LyRic						IsoTools	Mandalorion			Iso IB	FLAMES				IsoQuant						Spectra	TALON												StringTie2
Platform	ONT	PacBio	ONT	PacBio	ONT	ONT	ONT	ONT	PacBio	PacBio	ONT	ONT	ONT	PacBio	ONT	PacBio	ONT	ONT	PacBio	PacBio	PacBio+ONT	ONT	PacBio	ONT	PacBio	ONT	ONT	ONT	PacBio	ONT	PacBio	ONT	ONT	PacBio	ONT	ONT	PacBio	PacBio	ONT	ONT	PacBio	PacBio	ONT	ONT	ONT	ONT	ONT
Library Preparation	CapTrap	CapTrap	cDNA	cDNA	dRNA	R2C2	cDNA	cDNA	cDNA	cDNA	dRNA	dRNA	CapTrap	CapTrap	cDNA	cDNA	dRNA	R2C2	cDNA	cDNA	cDNA+R2C2	R2C2	cDNA	CapTrap	CapTrap	cDNA	dRNA	CapTrap	CapTrap	cDNA	cDNA	dRNA	R2C2	cDNA	CapTrap	CapTrap	CapTrap	CapTrap	cDNA	cDNA	cDNA	cDNA	dRNA	dRNA	R2C2	R2C2	dRNA
Data category	Long Only	Long Only	Long Only	Long Only	Long Only	Long Only	Long Only	Long+Short	Long Only	Long+Short	Long Only	Long+Short	Long Only	Long Only	Long Only	Long Only	Long Only	Long Only	Long Only	Long Only	Long Only	Long Only	Long Only	Long Only	Long Only	Long Only	Long Only	Long Only	Long Only	Long Only	Long Only	Long Only	Long Only	Long Only	Long Only	Long+Short	Long Only	Long+Short	Long Only	Long+Short	Long Only	Long+Short	Long Only	Long+Short	Long Only	Long+Short	Long+Short
Pipeline Code	pipeline1	pipeline2	pipeline3	pipeline4	pipeline5	pipeline6	pipeline7	pipeline8	pipeline9	pipeline10	pipeline11	pipeline12	pipeline13	pipeline14	pipeline15	pipeline16	pipeline17	pipeline18	pipeline19	pipeline20	pipeline21	pipeline22	pipeline23	pipeline24	pipeline25	pipeline26	pipeline27	pipeline28	pipeline29	pipeline30	pipeline31	pipeline32	pipeline33	pipeline34	pipeline35	pipeline36	pipeline37	pipeline38	pipeline39	pipeline40	pipeline41	pipeline42	pipeline43	pipeline44	pipeline45	pipeline46	pipeline47
Number of isoforms	24503	17457	22679	26943	18615	24203	20831	19611	23733	23636	11841	11891	1689	1369	1423	6612	407	3155	19262	23639	27606	21585	44371	13971	9302	15408	10851	21422	15683	22361	22733	16895	22429	29494	16081	16024	17471	17408	15440	14474	30448	30332	24921	24850	21840	21755	19578
Reference Match	24503	17457	22678	26942	18615	24201	15887	15865	19205	19207	9955	9952	710	713	644	3467	209	1615	7388	8766	10229	8124	8356	8777	4999	10116	6521	21421	15682	22358	22722	16894	22426	9718	4711	4688	5566	5547	4495	4299	9634	9592	7201	7177	6838	6811	13028
5' reference supported (transcript)	24503	17457	22678	26942	18615	24201	18373	17786	21759	21709	11075	11072	1138	1015	988	4842	289	2303	12198	14893	17437	14036	25708	11562	7256	12951	8550	21421	15682	22359	22727	16894	22426	16766	9033	8993	10305	10264	8430	7996	16497	16424	12779	12738	12658	12607	15217
3' reference supported (transcript)	24503	17457	22679	26943	18615	24203	16475	16272	19568	19558	10168	10185	994	937	872	4692	294	2150	11403	13873	16052	12392	14553	9733	5823	11089	7586	21422	15683	22360	22726	16895	22429	16202	8144	8115	9204	9176	7885	7456	16543	16486	13252	13217	11345	11308	15216
5' reference supported (gene)	24503	17457	22678	26943	18615	24203	19550	18717	22907	22835	11674	11690	1347	1191	1153	5772	371	2736	15807	19486	22692	18239	32772	13295	8830	14778	10353	21421	15682	22359	22729	16894	22426	21701	12246	12194	13951	13897	11446	10820	22386	22287	17328	17272	17092	17023	16066
3' reference supported (gene)	24503	17457	22679	26943	18615	24203	18181	17600	21427	21395	10830	10860	1265	1124	1083	5617	344	2559	15013	18002	21003	16281	21619	11534	7320	12820	9048	21422	15683	22361	22730	16895	22429	23370	11425	11381	12919	12873	10774	10133	23630	23537	18575	18524	15613	15551	16049
5' CAGE supported	12050	9564	10727	14359	9469	13623	11112	10355	13826	13754	5951	5999	1028	965	871	4714	267	2166	15393	18872	21724	17509	25871	9143	6437	10060	7026	12052	9227	12440	13519	9818	13508	18504	10375	10342	11616	11562	9983	9501	18161	18079	11904	11867	14249	14195	8366
3' QuantSeq supported	9959	9181	9749	13525	10247	11827	12557	11861	15216	15155	8246	8286	1142	1044	930	5349	340	2317	13334	17690	19815	15742	21100	9862	7588	11021	9265	10586	8892	11487	12600	10475	11762	19609	10298	10257	11477	11430	9909	9365	19755	19670	16576	16528	12617	12556	8869
3' polyA supported	16582	13560	15515	20656	14672	18208	16905	15869	20192	20103	10196	10243	1552	1292	1252	6380	401	2895	17823	22293	25573	19667	36453	12430	8820	13711	10514	16487	12831	17613	18726	14508	17672	26683	14074	14022	15578	15518	13251	12466	27310	27200	22580	22512	18224	18147	13661
Supported Reference Transcript Model (SRTM)	24503	17457	22678	26943	18615	24203	19684	18847	23085	23008	11586	11626	1371	1217	1182	6074	382	2778	16650	20869	24122	19021	29834	13085	8832	14445	10457	21422	15683	22360	22730	16895	22427	22274	12167	12116	13988	13933	11203	10600	23210	23103	17440	17384	16848	16778	14957
Intra-priming	2091	1073	1913	1668	916	1916	640	599	1079	1068	464	459	13	10	6	12	1	8	1596	746	1417	2028	1967	471	188	275	132	1495	876	1053	1106	568	1847	2661	435	435	523	523	170	155	1015	1015	871	867	528	528	880
Reference redundancy Level	1	1	1	1	1	1	1.12	1.1	1.11	1.11	1.07	1.07	1	1	1	1	1	1	1	1.54	1.58	1.49	1.96	1.27	1.3	1.29	1.24	1	1	1	1	1	1	1.05	1	1	1	1	1	1	1	1	1.01	1.01	1	1	1.02

### Sheet: ISM.metrics
ES Mouse metrics
Tool	Bambu						FLAIR						LyRic						IsoTools	Mandalorion			Iso IB	FLAMES				IsoQuant						Spectra	TALON												StringTie2
Platform	ONT	PacBio	ONT	PacBio	ONT	ONT	ONT	ONT	PacBio	PacBio	ONT	ONT	ONT	PacBio	ONT	PacBio	ONT	ONT	PacBio	PacBio	PacBio+ONT	ONT	PacBio	ONT	PacBio	ONT	ONT	ONT	PacBio	ONT	PacBio	ONT	ONT	PacBio	ONT	ONT	PacBio	PacBio	ONT	ONT	PacBio	PacBio	ONT	ONT	ONT	ONT	ONT
Library Preparation	CapTrap	CapTrap	cDNA	cDNA	dRNA	R2C2	cDNA	cDNA	cDNA	cDNA	dRNA	dRNA	CapTrap	CapTrap	cDNA	cDNA	dRNA	R2C2	cDNA	cDNA	cDNA+R2C2	R2C2	cDNA	CapTrap	CapTrap	cDNA	dRNA	CapTrap	CapTrap	cDNA	cDNA	dRNA	R2C2	cDNA	CapTrap	CapTrap	CapTrap	CapTrap	cDNA	cDNA	cDNA	cDNA	dRNA	dRNA	R2C2	R2C2	dRNA
Data category	Long Only	Long Only	Long Only	Long Only	Long Only	Long Only	Long Only	Long+Short	Long Only	Long+Short	Long Only	Long+Short	Long Only	Long Only	Long Only	Long Only	Long Only	Long Only	Long Only	Long Only	Long Only	Long Only	Long Only	Long Only	Long Only	Long Only	Long Only	Long Only	Long Only	Long Only	Long Only	Long Only	Long Only	Long Only	Long Only	Long+Short	Long Only	Long+Short	Long Only	Long+Short	Long Only	Long+Short	Long Only	Long+Short	Long Only	Long+Short	Long+Short
Pipeline Code	pipeline1	pipeline2	pipeline3	pipeline4	pipeline5	pipeline6	pipeline7	pipeline8	pipeline9	pipeline10	pipeline11	pipeline12	pipeline13	pipeline14	pipeline15	pipeline16	pipeline17	pipeline18	pipeline19	pipeline20	pipeline21	pipeline22	pipeline23	pipeline24	pipeline25	pipeline26	pipeline27	pipeline28	pipeline29	pipeline30	pipeline31	pipeline32	pipeline33	pipeline34	pipeline35	pipeline36	pipeline37	pipeline38	pipeline39	pipeline40	pipeline41	pipeline42	pipeline43	pipeline44	pipeline45	pipeline46	pipeline47
Number of isoforms	468	757	145	604	789	753	1422	808	507	500	2097	2085	1345	554	363	395	55	281	12308	2146	3247	2831	18089	1895	513	1047	358	1560	1035	835	978	159	2904	17192	4350	4339	3741	3728	3066	2169	18495	18428	17551	17511	4189	4175	1093
5' reference supported (transcript)	73	116	26	98	56	268	157	99	88	86	24	25	133	43	70	104	6	115	958	671	1097	1156	5290	598	147	375	51	608	439	256	369	39	1346	2331	437	437	379	379	590	399	1076	1074	595	594	1201	1199	248
3' reference supported (transcript)	226	405	83	383	554	271	712	407	227	226	1110	1116	793	350	171	211	35	111	7876	1088	1468	1034	6238	701	241	405	235	260	221	264	335	75	209	9513	2539	2532	2234	2226	1549	1138	12578	12549	11244	11225	1937	1934	488
5' and 3' reference supported (gene)	44	100	22	124	119	144	119	81	111	114	141	131	100	46	58	123	12	74	1009	608	846	701	2833	302	154	216	99	195	216	118	261	40	441	1998	850	846	759	753	455	319	2375	2365	2059	2048	967	961	256
5' reference supported (gene)	123	217	51	200	168	409	278	181	176	176	196	181	194	72	108	169	15	161	1751	1058	1680	1669	7475	896	265	569	130	901	642	380	533	69	1885	3915	1290	1285	1096	1090	1108	770	3089	3077	2730	2717	2042	2030	453
3' reference supported (gene)	290	509	97	467	644	393	844	489	332	331	1485	1480	1004	435	225	275	46	157	9473	1460	2043	1539	8861	1053	350	591	297	510	442	407	550	107	747	12199	3232	3222	2879	2867	1930	1404	15507	15461	14115	14090	2679	2672	699
5' CAGE supported	160	239	71	246	134	426	321	213	228	229	74	82	206	79	117	185	7	179	1717	1156	1782	1761	6870	827	257	584	103	389	398	170	274	50	821	3352	606	608	556	554	693	468	1639	1633	985	983	1334	1327	319
3' QuantSeq supported	321	536	96	392	642	346	732	446	287	282	1722	1700	1000	440	213	261	49	129	8524	1331	1730	1316	8331	988	369	548	311	368	387	297	467	107	722	12117	3439	3428	3005	2992	1998	1443	15609	15571	15104	15067	2538	2533	566
3' polyA supported	424	688	127	553	760	606	1144	654	422	415	1997	1983	1267	533	279	327	55	216	11307	1871	2621	2020	14153	1528	463	781	341	1121	772	696	841	143	2033	15974	4015	4004	3499	3486	2403	1724	17858	17795	16682	16644	3488	3477	831
Supported Reference Transcript Model (SRTM)	148	237	61	273	211	379	325	215	241	242	205	202	199	80	100	199	17	153	2004	1161	1647	1385	6318	743	267	458	153	682	519	333	496	75	1408	4005	1216	1211	1078	1070	729	516	3302	3287	2733	2719	1682	1672	397
Intra-priming	10	25	1	11	2	30	39	22	25	26	15	15	2	2	2	4	0	5	855	154	430	742	1529	128	20	13	1	159	154	12	33	3	273	793	38	38	40	40	4	2	68	68	74	74	68	68	18
Reference redundancy Level	1.01	1.02	1.01	1.02	1.02	1.02	1.08	1.04	1.03	1.04	1.01	1.01	1.03	1.01	1.02	1.04	1	1.02	1.42	1.25	1.32	1.25	1.67	1.17	1.11	1.15	1.13	1.19	1.19	1.11	1.17	1.01	1.5	1.71	1.55	1.55	1.4	1.4	1.62	1.65	2.53	2.53	2.34	2.34	1.52	1.52	1.08

### Sheet: NIC.metrics
ES Mouse metrics
Tool	Bambu						FLAIR						LyRic						IsoTools	Mandalorion			Iso IB	FLAMES				IsoQuant						Spectra	TALON												StringTie2
Platform	ONT	PacBio	ONT	PacBio	ONT	ONT	ONT	ONT	PacBio	PacBio	ONT	ONT	ONT	PacBio	ONT	PacBio	ONT	ONT	PacBio	PacBio	PacBio+ONT	ONT	PacBio	ONT	PacBio	ONT	ONT	ONT	PacBio	ONT	PacBio	ONT	ONT	PacBio	ONT	ONT	PacBio	PacBio	ONT	ONT	PacBio	PacBio	ONT	ONT	ONT	ONT	ONT
Library Preparation	CapTrap	CapTrap	cDNA	cDNA	dRNA	R2C2	cDNA	cDNA	cDNA	cDNA	dRNA	dRNA	CapTrap	CapTrap	cDNA	cDNA	dRNA	R2C2	cDNA	cDNA	cDNA+R2C2	R2C2	cDNA	CapTrap	CapTrap	cDNA	dRNA	CapTrap	CapTrap	cDNA	cDNA	dRNA	R2C2	cDNA	CapTrap	CapTrap	CapTrap	CapTrap	cDNA	cDNA	cDNA	cDNA	dRNA	dRNA	R2C2	R2C2	dRNA
Data category	Long Only	Long Only	Long Only	Long Only	Long Only	Long Only	Long Only	Long+Short	Long Only	Long+Short	Long Only	Long+Short	Long Only	Long Only	Long Only	Long Only	Long Only	Long Only	Long Only	Long Only	Long Only	Long Only	Long Only	Long Only	Long Only	Long Only	Long Only	Long Only	Long Only	Long Only	Long Only	Long Only	Long Only	Long Only	Long Only	Long+Short	Long Only	Long+Short	Long Only	Long+Short	Long Only	Long+Short	Long Only	Long+Short	Long Only	Long+Short	Long+Short
Pipeline Code	pipeline1	pipeline2	pipeline3	pipeline4	pipeline5	pipeline6	pipeline7	pipeline8	pipeline9	pipeline10	pipeline11	pipeline12	pipeline13	pipeline14	pipeline15	pipeline16	pipeline17	pipeline18	pipeline19	pipeline20	pipeline21	pipeline22	pipeline23	pipeline24	pipeline25	pipeline26	pipeline27	pipeline28	pipeline29	pipeline30	pipeline31	pipeline32	pipeline33	pipeline34	pipeline35	pipeline36	pipeline37	pipeline38	pipeline39	pipeline40	pipeline41	pipeline42	pipeline43	pipeline44	pipeline45	pipeline46	pipeline47
Number of isoforms	99	361	59	1047	304	651	6005	3443	8674	8427	583	597	972	364	728	1480	29	710	8977	8214	10241	6348	70282	2631	944	2614	466	1497	1945	1763	5240	752	3329	30432	2105	2088	2302	2287	1993	1397	13590	13538	3864	3840	5125	5091	3458
5' and 3' reference supported (gene)	62	241	37	746	220	445	4367	2544	6407	6212	360	368	514	269	381	1230	20	561	5788	6194	7416	4428	38864	1421	779	1351	392	862	1313	1111	3028	507	1895	20032	1510	1492	1763	1747	1384	986	9436	9391	1815	1795	3852	3822	2353
5' reference supported (gene)	94	315	52	888	258	560	5359	3113	7755	7535	437	445	603	294	440	1352	20	661	7208	7278	9021	5667	52387	1764	909	1681	441	1069	1614	1310	3563	594	2405	24532	1786	1768	2049	2034	1684	1188	10767	10718	2088	2066	4479	4447	2777
3' reference supported (gene)	66	278	44	873	256	516	4832	2784	7080	6864	472	484	798	324	601	1329	28	599	7127	6951	8368	4936	51212	1524	810	1438	414	1188	1577	1479	4404	646	2617	24692	1764	1747	1976	1960	1599	1128	11836	11785	3314	3293	4397	4366	2888
5' CAGE supported	73	244	43	805	206	481	4646	2727	6999	6778	292	300	544	283	428	1274	10	613	6771	6940	8586	5380	47252	1554	797	1501	338	465	860	519	1757	414	1126	21967	1281	1275	1424	1414	1272	889	8142	8100	1241	1235	3255	3244	1978
3' QuantSeq supported	68	263	45	757	245	461	4905	2855	7230	7026	468	482	799	310	606	1210	25	542	6383	6697	7848	4519	51196	1462	806	1409	403	983	1510	1287	4029	604	2438	24479	1719	1704	1922	1909	1559	1104	11407	11363	3361	3337	4134	4104	2551
3' polyA supported	86	336	55	1003	295	592	5723	3291	8279	8038	554	568	942	356	696	1422	29	656	8158	7838	9391	5392	63863	1816	913	1692	453	1360	1823	1664	4993	707	3009	29094	1995	1979	2211	2197	1803	1267	13085	13035	3731	3709	4775	4744	3130
Supported Novel Transcript Model (SNTM)	68	279	37	854	239	512	4422	2689	7294	7102	357	370	550	288	405	1321	19	605	6430	6957	8160	4748	43175	1604	851	1491	395	977	1502	1205	3361	576	2212	21020	1599	1593	1896	1896	1441	1041	10174	10159	1935	1932	4102	4088	2521
Intra-priming	1	3	0	12	0	6	48	27	185	181	7	8	0	0	0	2	0	7	820	196	736	1055	3558	31	5	7	1	45	50	8	77	8	129	1335	10	10	10	10	2	2	71	71	17	17	50	49	37
Intron retention incidence	9	40	6	168	24	155	1011	561	2770	2695	59	60	183	119	146	463	9	188	2419	2247	2550	1408	38189	412	173	413	51	144	282	221	1246	94	635	15470	700	696	628	628	624	466	5532	5517	1482	1479	1623	1616	504

### Sheet: NNC.metrics
ES Mouse metrics
Tool	Bambu						FLAIR						LyRic						IsoTools	Mandalorion			Iso IB	FLAMES				IsoQuant						Spectra	TALON												StringTie2
Platform	ONT	PacBio	ONT	PacBio	ONT	ONT	ONT	ONT	PacBio	PacBio	ONT	ONT	ONT	PacBio	ONT	PacBio	ONT	ONT	PacBio	PacBio	PacBio+ONT	ONT	PacBio	ONT	PacBio	ONT	ONT	ONT	PacBio	ONT	PacBio	ONT	ONT	PacBio	ONT	ONT	PacBio	PacBio	ONT	ONT	PacBio	PacBio	ONT	ONT	ONT	ONT	ONT
Library Preparation	CapTrap	CapTrap	cDNA	cDNA	dRNA	R2C2	cDNA	cDNA	cDNA	cDNA	dRNA	dRNA	CapTrap	CapTrap	cDNA	cDNA	dRNA	R2C2	cDNA	cDNA	cDNA+R2C2	R2C2	cDNA	CapTrap	CapTrap	cDNA	dRNA	CapTrap	CapTrap	cDNA	cDNA	dRNA	R2C2	cDNA	CapTrap	CapTrap	CapTrap	CapTrap	cDNA	cDNA	cDNA	cDNA	dRNA	dRNA	R2C2	R2C2	dRNA
Data category	Long Only	Long Only	Long Only	Long Only	Long Only	Long Only	Long Only	Long+Short	Long Only	Long+Short	Long Only	Long+Short	Long Only	Long Only	Long Only	Long Only	Long Only	Long Only	Long Only	Long Only	Long Only	Long Only	Long Only	Long Only	Long Only	Long Only	Long Only	Long Only	Long Only	Long Only	Long Only	Long Only	Long Only	Long Only	Long Only	Long+Short	Long Only	Long+Short	Long Only	Long+Short	Long Only	Long+Short	Long Only	Long+Short	Long Only	Long+Short	Long+Short
Pipeline Code	pipeline1	pipeline2	pipeline3	pipeline4	pipeline5	pipeline6	pipeline7	pipeline8	pipeline9	pipeline10	pipeline11	pipeline12	pipeline13	pipeline14	pipeline15	pipeline16	pipeline17	pipeline18	pipeline19	pipeline20	pipeline21	pipeline22	pipeline23	pipeline24	pipeline25	pipeline26	pipeline27	pipeline28	pipeline29	pipeline30	pipeline31	pipeline32	pipeline33	pipeline34	pipeline35	pipeline36	pipeline37	pipeline38	pipeline39	pipeline40	pipeline41	pipeline42	pipeline43	pipeline44	pipeline45	pipeline46	pipeline47
Number of isoforms	306	410	286	690	657	872	1	2125	0	3882	0	219	2667	317	1967	805	171	1008	2301	3653	4698	2575	103775	5653	949	5041	1145	2600	1988	2591	4017	549	2063	44069	1178	1191	1715	1750	1078	797	8274	8393	1011	1027	2717	2729	4755
5' and 3' reference supported (gene)	115	93	146	241	354	431	1	975	0	2129	0	130	1686	159	1296	423	111	668	925	1642	1972	1120	47777	2828	491	2709	768	453	688	662	1417	192	696	22531	570	578	966	995	552	414	4719	4789	423	431	1512	1521	1374
5' reference supported (gene)	186	180	197	348	457	592	1	1401	0	2774	0	184	2059	220	1581	517	131	814	1370	2222	2772	1569	68062	3859	674	3524	936	976	1054	1111	1968	287	1017	30298	752	761	1238	1269	694	526	5857	5946	560	569	1874	1884	2962
3' reference supported (gene)	171	221	192	444	486	624	1	1440	0	2929	0	158	2098	222	1565	647	142	822	1530	2699	3380	1858	71109	3584	664	3271	923	1344	1308	1582	2830	364	1440	31945	852	863	1316	1346	803	587	6592	6685	724	736	2179	2190	2449
5' CAGE supported	197	199	198	377	410	585	1	1364	0	2786	0	125	2042	234	1623	586	77	816	1529	2412	2988	1709	65082	3481	653	3270	692	461	611	515	1112	201	526	28819	544	554	893	902	501	360	4441	4503	403	409	1459	1468	2260
3' QuantSeq supported	197	208	202	393	489	591	1	1580	0	3187	0	171	2124	243	1637	638	147	808	1505	2698	3292	1819	73784	3757	715	3412	993	1108	1308	1447	2659	367	1445	32844	851	860	1326	1355	764	546	6576	6666	763	773	2143	2149	2289
3' polyA supported	264	346	255	593	623	786	1	1947	0	3712	0	206	2530	291	1864	759	165	967	2017	3387	4271	2279	93766	4599	860	4082	1114	2024	1768	2166	3585	470	1839	40922	1052	1063	1608	1642	943	682	7827	7941	922	937	2523	2534	3094
Supported Novel Transcript Model (SNTM)	61	147	30	275	98	186	0	1404	0	2967	0	156	659	194	395	500	31	370	969	1880	2281	1201	21429	1358	457	1174	201	582	730	555	1317	168	684	11802	609	615	1013	1035	469	340	4919	4991	446	454	1593	1598	1530
Non-canonical SJ incidence	20	19	94	39	32	32	1	21	0	24	0	1	0	0	0	0	0	0	566	875	1038	538	30825	1306	180	1489	317	250	336	447	965	96	300	10974	23	23	13	13	17	16	87	87	9	9	14	14	1726
Full Illumina SJ support	136	319	82	484	201	320	0	1964	0	3678	0	208	903	255	515	652	50	448	1505	2674	3356	1815	31356	1972	634	1610	292	1730	1432	1575	2552	358	1452	16064	878	889	1414	1438	748	531	6731	6822	787	802	2151	2159	2778
Intra-priming	3	6	4	12	2	6	0	15	0	60	0	3	1	0	2	1	1	2	171	97	204	250	5020	72	19	26	7	60	47	21	47	4	77	1865	8	8	16	16	3	2	46	47	5	5	27	27	321
RT-switching incidence	23	26	21	92	74	139	0	94	0	150	0	13	120	26	109	78	17	97	276	399	478	259	5770	270	87	359	133	157	196	203	526	76	210	3035	72	73	78	85	92	71	342	355	77	78	141	143	620

### Sheet: SIRVs.metrics
ES Mouse metrics
Tool	Bambu						FLAIR						LyRic						IsoTools	Mandalorion			Iso IB	FLAMES				IsoQuant						Spectra	TALON												StringTie2
Platform	ONT	PacBio	ONT	PacBio	ONT	ONT	ONT	ONT	PacBio	PacBio	ONT	ONT	ONT	PacBio	ONT	PacBio	ONT	ONT	PacBio	PacBio	PacBio+ONT	ONT	PacBio	ONT	PacBio	ONT	ONT	ONT	PacBio	ONT	PacBio	ONT	ONT	PacBio	ONT	ONT	PacBio	PacBio	ONT	ONT	PacBio	PacBio	ONT	ONT	ONT	ONT	ONT
Library Preparation	CapTrap	CapTrap	cDNA	cDNA	dRNA	R2C2	cDNA	cDNA	cDNA	cDNA	dRNA	dRNA	CapTrap	CapTrap	cDNA	cDNA	dRNA	R2C2	cDNA	cDNA	cDNA+R2C2	R2C2	cDNA	CapTrap	CapTrap	cDNA	dRNA	CapTrap	CapTrap	cDNA	cDNA	dRNA	R2C2	cDNA	CapTrap	CapTrap	CapTrap	CapTrap	cDNA	cDNA	cDNA	cDNA	dRNA	dRNA	R2C2	R2C2	dRNA
Data category	Long Only	Long Only	Long Only	Long Only	Long Only	Long Only	Long Only	Long+Short	Long Only	Long+Short	Long Only	Long+Short	Long Only	Long Only	Long Only	Long Only	Long Only	Long Only	Long Only	Long Only	Long Only	Long Only	Long Only	Long Only	Long Only	Long Only	Long Only	Long Only	Long Only	Long Only	Long Only	Long Only	Long Only	Long Only	Long Only	Long+Short	Long Only	Long+Short	Long Only	Long+Short	Long Only	Long+Short	Long Only	Long+Short	Long Only	Long+Short	Long+Short
Pipeline Code	pipeline1	pipeline2	pipeline3	pipeline4	pipeline5	pipeline6	pipeline7	pipeline8	pipeline9	pipeline10	pipeline11	pipeline12	pipeline13	pipeline14	pipeline15	pipeline16	pipeline17	pipeline18	pipeline19	pipeline20	pipeline21	pipeline22	pipeline23	pipeline24	pipeline25	pipeline26	pipeline27	pipeline28	pipeline29	pipeline30	pipeline31	pipeline32	pipeline33	pipeline34	pipeline35	pipeline36	pipeline37	pipeline38	pipeline39	pipeline40	pipeline41	pipeline42	pipeline43	pipeline44	pipeline45	pipeline46	pipeline47
SIRV transcripts	71	81	73	81	68	68	100	92	84	84	78	78	287	57	273	81	68	84	82	83	85	98	365	100	63	108	76	75	76	81	80	77	81	286	94	94	71	71	66	66	175	175	209	209	56	56	95
True Positive detections (TP)	69	81	69	81	67	67	75	75	84	84	76	76	17	44	21	74	33	46	69	81	82	68	79	60	62	63	66	73	76	79	80	75	76	80	27	27	31	31	20	20	49	49	46	46	24	24	69
SIRV transcripts associated to TP (Reference Match)	69	81	69	81	67	67	75	75	84	84	76	76	17	44	21	74	33	46	69	81	82	68	79	60	62	63	66	73	76	79	80	75	76	80	27	27	31	31	20	20	49	49	47	47	24	24	69
Partial True Positive detections (PTP)	0	0	0	0	0	0	5	4	0	0	0	0	5	6	1	2	2	8	7	1	1	10	2	0	0	0	0	0	0	0	0	0	0	0	15	15	19	19	14	14	31	31	30	30	14	14	6
SIRV transcripts associated to PTP	0	0	0	0	0	0	7	4	0	0	0	0	8	7	4	2	2	9	13	2	2	30	126	2	0	1	3	0	0	1	0	0	2	39	38	38	36	36	23	23	107	107	138	138	28	28	8
False Negative (FN)	15	3	15	3	17	17	4	5	0	0	8	8	62	34	62	8	49	30	8	2	1	6	3	24	22	21	18	11	8	5	4	9	8	4	42	42	34	34	50	50	4	4	8	8	46	46	9
False Positive (FP)	2	0	4	0	1	1	18	13	0	0	2	2	262	6	248	5	33	29	0	0	1	0	160	38	1	44	7	2	0	1	0	2	3	167	29	29	4	4	23	23	19	19	24	24	4	4	17
Sensitivity	0.82	0.96	0.82	0.96	0.8	0.8	0.89	0.89	1	1	0.9	0.9	0.2	0.52	0.25	0.88	0.39	0.55	0.82	0.96	0.98	0.81	0.94	0.71	0.74	0.75	0.79	0.87	0.9	0.94	0.95	0.89	0.9	0.95	0.32	0.32	0.37	0.37	0.24	0.24	0.58	0.58	0.55	0.55	0.29	0.29	0.82
Precision	0.97	1	0.95	1	0.99	0.99	0.75	0.82	1	1	0.97	0.97	0.06	0.77	0.08	0.91	0.49	0.55	0.84	0.98	0.96	0.69	0.22	0.6	0.98	0.58	0.87	0.97	1	0.98	1	0.97	0.94	0.28	0.29	0.29	0.44	0.44	0.3	0.3	0.28	0.28	0.22	0.22	0.43	0.43	0.73
Non Redundant Precision	0.97	1	0.95	1	0.99	0.99	0.75	0.82	1	1	0.97	0.97	0.06	0.77	0.08	0.91	0.49	0.55	0.84	0.98	0.96	0.69	0.22	0.6	0.98	0.58	0.87	0.97	1	0.98	1	0.97	0.94	0.28	0.29	0.29	0.44	0.44	0.3	0.3	0.28	0.28	0.22	0.22	0.43	0.43	0.73
Positive Detection Rate	0.82	0.96	0.82	0.96	0.8	0.8	0.95	0.94	1	1	0.9	0.9	0.26	0.6	0.26	0.9	0.42	0.64	0.9	0.98	0.99	0.93	0.96	0.71	0.74	0.75	0.79	0.87	0.9	0.94	0.95	0.89	0.9	0.95	0.5	0.5	0.6	0.6	0.4	0.4	0.95	0.95	0.9	0.9	0.45	0.45	0.89
False Discovery Rate	0.03	0	0.05	0	0.01	0.01	0.23	0.18	0	0	0.03	0.03	0.93	0.21	0.91	0.09	0.51	0.44	0.09	0.01	0.02	0.1	0.44	0.38	0.02	0.41	0.09	0.03	0	0.01	0	0.03	0.04	0.58	0.47	0.47	0.32	0.32	0.56	0.56	0.29	0.29	0.26	0.26	0.32	0.32	0.24
False Detection Rate	0.03	0	0.05	0	0.01	0.01	0.18	0.14	0	0	0.03	0.03	0.91	0.11	0.91	0.06	0.49	0.35	0	0	0.01	0	0.44	0.38	0.02	0.41	0.09	0.03	0	0.01	0	0.03	0.04	0.58	0.31	0.31	0.06	0.06	0.35	0.35	0.11	0.11	0.11	0.11	0.07	0.07	0.18
Redundancy	1	1	1	1	1	1	1.02	1	1	1	1	1	1.14	1.02	1.14	1	1	1.02	1.08	1.01	1.01	1.26	2.53	1.03	1	1.02	1.05	1	1	1.01	1	1	1.03	1.49	1.55	1.55	1.34	1.34	1.26	1.26	1.95	1.95	2.43	2.43	1.37	1.37	1.04
Tool	Bambu						FLAIR						LyRic						IsoTools	Mandalorion			Iso IB	FLAMES				IsoQuant						Spectra	TALON												StringTie2
Platform	ONT	PacBio	ONT	PacBio	ONT	ONT	ONT	ONT	PacBio	PacBio	ONT	ONT	ONT	PacBio	ONT	PacBio	ONT	ONT	PacBio	PacBio	PacBio+ONT	ONT	PacBio	ONT	PacBio	ONT	ONT	ONT	PacBio	ONT	PacBio	ONT	ONT	PacBio	ONT	ONT	PacBio	PacBio	ONT	ONT	PacBio	PacBio	ONT	ONT	ONT	ONT	ONT
Library Preparation	CapTrap	CapTrap	cDNA	cDNA	dRNA	R2C2	cDNA	cDNA	cDNA	cDNA	dRNA	dRNA	CapTrap	CapTrap	cDNA	cDNA	dRNA	R2C2	cDNA	cDNA	cDNA+R2C2	R2C2	cDNA	CapTrap	CapTrap	cDNA	dRNA	CapTrap	CapTrap	cDNA	cDNA	dRNA	R2C2	cDNA	CapTrap	CapTrap	CapTrap	CapTrap	cDNA	cDNA	cDNA	cDNA	dRNA	dRNA	R2C2	R2C2	dRNA
Data category	Long Only	Long Only	Long Only	Long Only	Long Only	Long Only	Long Only	Long+Short	Long Only	Long+Short	Long Only	Long+Short	Long Only	Long Only	Long Only	Long Only	Long Only	Long Only	Long Only	Long Only	Long Only	Long Only	Long Only	Long Only	Long Only	Long Only	Long Only	Long Only	Long Only	Long Only	Long Only	Long Only	Long Only	Long Only	Long Only	Long+Short	Long Only	Long+Short	Long Only	Long+Short	Long Only	Long+Short	Long Only	Long+Short	Long Only	Long+Short	Long+Short
Pipeline Code	pipeline1	pipeline2	pipeline3	pipeline4	pipeline5	pipeline6	pipeline7	pipeline8	pipeline9	pipeline10	pipeline11	pipeline12	pipeline13	pipeline14	pipeline15	pipeline16	pipeline17	pipeline18	pipeline19	pipeline20	pipeline21	pipeline22	pipeline23	pipeline24	pipeline25	pipeline26	pipeline27	pipeline28	pipeline29	pipeline30	pipeline31	pipeline32	pipeline33	pipeline34	pipeline35	pipeline36	pipeline37	pipeline38	pipeline39	pipeline40	pipeline41	pipeline42	pipeline43	pipeline44	pipeline45	pipeline46	pipeline47
Spliced SIRV transcripts	56	66	58	66	53	53	82	80	69	69	71	71	280	51	268	66	67	70	66	67	68	63	134	100	63	108	76	66	67	66	65	66	71	133	71	71	59	59	29	29	161	161	196	196	34	34	81
True Positive detections (TP)	54	66	54	66	52	52	69	69	69	69	69	69	15	42	17	59	32	40	60	66	67	62	64	60	62	63	66	65	67	64	65	64	66	65	24	24	28	28	16	16	36	36	37	37	19	19	55
Spliced SIRV transcripts associated to TP (Reference Match)	54	66	54	66	52	52	69	69	69	69	69	69	15	42	17	59	32	40	60	66	67	62	64	60	62	63	66	65	67	64	65	64	66	65	24	24	28	28	16	16	36	36	37	37	19	19	55
Partial True Positive detections (PTP)	0	0	0	0	0	0	0	0	0	0	0	0	1	2	0	2	2	1	1	1	1	1	2	0	0	0	0	0	0	0	0	0	0	0	7	7	11	11	5	5	30	30	28	28	5	5	6
Spliced SIRV transcripts associated to PTP	0	0	0	0	0	0	0	0	0	0	0	0	4	3	3	2	2	1	6	1	1	1	15	2	0	1	3	0	0	1	0	0	2	39	30	30	27	27	10	10	106	106	135	135	11	11	8
False Negative (FN)	15	3	15	3	17	17	0	0	0	0	0	0	53	25	52	8	35	28	8	2	1	6	3	9	7	6	3	4	2	5	4	5	3	4	38	38	30	30	48	48	3	3	4	4	45	45	8
False Positive (FP)	2	0	4	0	1	1	13	11	0	0	2	2	261	6	248	5	33	29	0	0	0	0	55	38	1	44	7	1	0	1	0	2	3	29	17	17	4	4	3	3	19	19	24	24	4	4	17
Sensitivity	0.78	0.96	0.78	0.96	0.75	0.75	1	1	1	1	1	1	0.22	0.61	0.25	0.86	0.46	0.58	0.87	0.96	0.97	0.9	0.93	0.87	0.9	0.91	0.96	0.94	0.97	0.93	0.94	0.93	0.96	0.94	0.35	0.35	0.41	0.41	0.23	0.23	0.52	0.52	0.54	0.54	0.28	0.28	0.8
Precision	0.96	1	0.93	1	0.98	0.98	0.84	0.86	1	1	0.97	0.97	0.05	0.82	0.06	0.89	0.48	0.57	0.91	0.99	0.99	0.98	0.48	0.6	0.98	0.58	0.87	0.98	1	0.97	1	0.97	0.93	0.49	0.34	0.34	0.47	0.47	0.55	0.55	0.22	0.22	0.19	0.19	0.56	0.56	0.68
Non Redundant Precision	0.96	1	0.93	1	0.98	0.98	0.84	0.86	1	1	0.97	0.97	0.05	0.82	0.06	0.89	0.48	0.57	0.91	0.99	0.99	0.98	0.48	0.6	0.98	0.58	0.87	0.98	1	0.97	1	0.97	0.93	0.49	0.34	0.34	0.47	0.47	0.55	0.55	0.22	0.22	0.19	0.19	0.56	0.56	0.68
Positive Detection Rate	0.78	0.96	0.78	0.96	0.75	0.75	1	1	1	1	1	1	0.23	0.64	0.25	0.88	0.49	0.59	0.88	0.97	0.99	0.91	0.96	0.87	0.9	0.91	0.96	0.94	0.97	0.93	0.94	0.93	0.96	0.94	0.45	0.45	0.57	0.57	0.3	0.3	0.96	0.96	0.94	0.94	0.35	0.35	0.88
False Discovery Rate	0.04	0	0.07	0	0.02	0.02	0.16	0.14	0	0	0.03	0.03	0.94	0.16	0.93	0.11	0.52	0.43	0.02	0.01	0.01	0.02	0.43	0.38	0.02	0.41	0.09	0.02	0	0.02	0	0.03	0.04	0.22	0.34	0.34	0.25	0.25	0.28	0.28	0.3	0.3	0.27	0.27	0.26	0.26	0.28
False Detection Rate	0.04	0	0.07	0	0.02	0.02	0.16	0.14	0	0	0.03	0.03	0.93	0.12	0.93	0.08	0.49	0.41	0	0	0	0	0.41	0.38	0.02	0.41	0.09	0.02	0	0.02	0	0.03	0.04	0.22	0.24	0.24	0.07	0.07	0.1	0.1	0.12	0.12	0.12	0.12	0.12	0.12	0.21
Redundancy	1	1	1	1	1	1	1	1	1	1	1	1	1.19	1.02	1.18	1	1	1	1.08	1	1	1	1.2	1.03	1	1.02	1.05	1	1	1.02	1	1	1.03	1.6	1.74	1.74	1.41	1.41	1.24	1.24	2.15	2.15	2.65	2.65	1.25	1.25	1.05
Tool	Bambu						FLAIR						LyRic						IsoTools	Mandalorion			Iso IB	FLAMES				IsoQuant						Spectra	TALON												StringTie2
Platform	ONT	PacBio	ONT	PacBio	ONT	ONT	ONT	ONT	PacBio	PacBio	ONT	ONT	ONT	PacBio	ONT	PacBio	ONT	ONT	PacBio	PacBio	PacBio+ONT	ONT	PacBio	ONT	PacBio	ONT	ONT	ONT	PacBio	ONT	PacBio	ONT	ONT	PacBio	ONT	ONT	PacBio	PacBio	ONT	ONT	PacBio	PacBio	ONT	ONT	ONT	ONT	ONT
Library Preparation	CapTrap	CapTrap	cDNA	cDNA	dRNA	R2C2	cDNA	cDNA	cDNA	cDNA	dRNA	dRNA	CapTrap	CapTrap	cDNA	cDNA	dRNA	R2C2	cDNA	cDNA	cDNA+R2C2	R2C2	cDNA	CapTrap	CapTrap	cDNA	dRNA	CapTrap	CapTrap	cDNA	cDNA	dRNA	R2C2	cDNA	CapTrap	CapTrap	CapTrap	CapTrap	cDNA	cDNA	cDNA	cDNA	dRNA	dRNA	R2C2	R2C2	dRNA
Data category	Long Only	Long Only	Long Only	Long Only	Long Only	Long Only	Long Only	Long+Short	Long Only	Long+Short	Long Only	Long+Short	Long Only	Long Only	Long Only	Long Only	Long Only	Long Only	Long Only	Long Only	Long Only	Long Only	Long Only	Long Only	Long Only	Long Only	Long Only	Long Only	Long Only	Long Only	Long Only	Long Only	Long Only	Long Only	Long Only	Long+Short	Long Only	Long+Short	Long Only	Long+Short	Long Only	Long+Short	Long Only	Long+Short	Long Only	Long+Short	Long+Short
Pipeline Code	pipeline1	pipeline2	pipeline3	pipeline4	pipeline5	pipeline6	pipeline7	pipeline8	pipeline9	pipeline10	pipeline11	pipeline12	pipeline13	pipeline14	pipeline15	pipeline16	pipeline17	pipeline18	pipeline19	pipeline20	pipeline21	pipeline22	pipeline23	pipeline24	pipeline25	pipeline26	pipeline27	pipeline28	pipeline29	pipeline30	pipeline31	pipeline32	pipeline33	pipeline34	pipeline35	pipeline36	pipeline37	pipeline38	pipeline39	pipeline40	pipeline41	pipeline42	pipeline43	pipeline44	pipeline45	pipeline46	pipeline47
Unspliced SIRV transcripts	15	15	15	15	15	15	18	12	15	15	7	7	7	6	5	15	1	14	16	16	17	35	231	0	0	0	0	9	9	15	15	11	10	153	23	23	12	12	37	37	14	14	13	13	22	22	14
True Positive detections (TP)	15	15	15	15	15	15	6	6	15	15	7	7	2	2	4	15	1	6	9	15	15	6	15	0	0	0	0	8	9	15	15	11	10	15	3	3	3	3	4	4	13	13	9	9	5	5	14
Unspliced SIRV transcripts associated to TP (Reference Match)	15	15	15	15	15	15	6	6	15	15	7	7	2	2	4	15	1	6	9	15	15	6	15	0	0	0	0	8	9	15	15	11	10	15	3	3	3	3	4	4	13	13	10	10	5	5	14
Partial True Positive detections (PTP)	0	0	0	0	0	0	5	4	0	0	0	0	4	4	1	0	0	7	6	0	0	9	0	0	0	0	0	0	0	0	0	0	0	0	8	8	8	8	9	9	1	1	2	2	9	9	0
Unspliced SIRV transcripts associated to PTP	0	0	0	0	0	0	7	4	0	0	0	0	4	4	1	0	0	8	7	1	1	29	111	0	0	0	0	0	0	0	0	0	0	0	8	8	9	9	13	13	1	1	3	3	17	17	0
False Negative (FN)	0	0	0	0	0	0	4	5	0	0	8	8	9	9	10	0	14	2	0	0	0	0	0	15	15	15	15	7	6	0	0	4	5	0	4	4	4	4	2	2	1	1	4	4	1	1	1
False Positive (FP)	0	0	0	0	0	0	5	2	0	0	0	0	1	0	0	0	0	0	0	0	1	0	105	0	0	0	0	1	0	0	0	0	0	138	12	12	0	0	20	20	0	0	0	0	0	0	0
Sensitivity	1	1	1	1	1	1	0.4	0.4	1	1	0.47	0.47	0.13	0.13	0.27	1	0.07	0.4	0.6	1	1	0.4	1	0	0	0	0	0.53	0.6	1	1	0.73	0.67	1	0.2	0.2	0.2	0.2	0.27	0.27	0.87	0.87	0.6	0.6	0.33	0.33	0.93
Precision	1	1	1	1	1	1	0.33	0.5	1	1	1	1	0.29	0.33	0.8	1	1	0.43	0.56	0.94	0.88	0.17	0.06	NaN	NaN	NaN	NaN	0.89	1	1	1	1	1	0.1	0.13	0.13	0.25	0.25	0.11	0.11	0.93	0.93	0.77	0.77	0.23	0.23	1
Non Redundant Precision	1	1	1	1	1	1	0.33	0.5	1	1	1	1	0.29	0.33	0.8	1	1	0.43	0.56	0.94	0.88	0.17	0.06	NaN	NaN	NaN	NaN	0.89	1	1	1	1	1	0.1	0.13	0.13	0.25	0.25	0.11	0.11	0.93	0.93	0.69	0.69	0.23	0.23	1
Positive Detection Rate	1	1	1	1	1	1	0.73	0.67	1	1	0.47	0.47	0.4	0.4	0.33	1	0.07	0.87	1	1	1	1	1	0	0	0	0	0.53	0.6	1	1	0.73	0.67	1	0.73	0.73	0.73	0.73	0.87	0.87	0.93	0.93	0.73	0.73	0.93	0.93	0.93
False Discovery Rate	0	0	0	0	0	0	0.56	0.5	0	0	0	0	0.71	0.67	0.2	0	0	0.5	0.38	0	0.06	0.26	0.45	NaN	NaN	NaN	NaN	0.11	0	0	0	0	0	0.9	0.87	0.87	0.67	0.67	0.78	0.78	0.07	0.07	0.15	0.15	0.41	0.41	0
False Detection Rate	0	0	0	0	0	0	0.28	0.17	0	0	0	0	0.14	0	0	0	0	0	0	0	0.06	0	0.45	NaN	NaN	NaN	NaN	0.11	0	0	0	0	0	0.9	0.52	0.52	0	0	0.54	0.54	0	0	0	0	0	0	0
Redundancy	1	1	1	1	1	1	1.18	1	1	1	1	1	1	1	1	1	1	1.08	1.07	1.07	1.07	2.33	8.4	NaN	NaN	NaN	NaN	1	1	1	1	1	1	1	1	1	1.09	1.09	1.31	1.31	1	1	1.18	1.18	1.57	1.57	1

### Sheet: Num. Genes and SJ
ES Mouse metrics
Tool	Bambu						FLAIR						LyRic						IsoTools	Mandalorion			Iso IB	FLAMES				IsoQuant						Spectra	TALON												StringTie2
Platform	ONT	PacBio	ONT	PacBio	ONT	ONT	ONT	ONT	PacBio	PacBio	ONT	ONT	ONT	PacBio	ONT	PacBio	ONT	ONT	PacBio	PacBio	PacBio+ONT	ONT	PacBio	ONT	PacBio	ONT	ONT	ONT	PacBio	ONT	PacBio	ONT	ONT	PacBio	ONT	ONT	PacBio	PacBio	ONT	ONT	PacBio	PacBio	ONT	ONT	ONT	ONT	ONT
Library Preparation	CapTrap	CapTrap	cDNA	cDNA	dRNA	R2C2	cDNA	cDNA	cDNA	cDNA	dRNA	dRNA	CapTrap	CapTrap	cDNA	cDNA	dRNA	R2C2	cDNA	cDNA	cDNA+R2C2	R2C2	cDNA	CapTrap	CapTrap	cDNA	dRNA	CapTrap	CapTrap	cDNA	cDNA	dRNA	R2C2	cDNA	CapTrap	CapTrap	CapTrap	CapTrap	cDNA	cDNA	cDNA	cDNA	dRNA	dRNA	R2C2	R2C2	dRNA
Data category	Long Only	Long Only	Long Only	Long Only	Long Only	Long Only	Long Only	Long+Short	Long Only	Long+Short	Long Only	Long+Short	Long Only	Long Only	Long Only	Long Only	Long Only	Long Only	Long Only	Long Only	Long Only	Long Only	Long Only	Long Only	Long Only	Long Only	Long Only	Long Only	Long Only	Long Only	Long Only	Long Only	Long Only	Long Only	Long Only	Long+Short	Long Only	Long+Short	Long Only	Long+Short	Long Only	Long+Short	Long Only	Long+Short	Long Only	Long+Short	Long+Short
Pipeline Code	pipeline1	pipeline2	pipeline3	pipeline4	pipeline5	pipeline6	pipeline7	pipeline8	pipeline9	pipeline10	pipeline11	pipeline12	pipeline13	pipeline14	pipeline15	pipeline16	pipeline17	pipeline18	pipeline19	pipeline20	pipeline21	pipeline22	pipeline23	pipeline24	pipeline25	pipeline26	pipeline27	pipeline28	pipeline29	pipeline30	pipeline31	pipeline32	pipeline33	pipeline34	pipeline35	pipeline36	pipeline37	pipeline38	pipeline39	pipeline40	pipeline41	pipeline42	pipeline43	pipeline44	pipeline45	pipeline46	pipeline47
Num. Known Genes	13643	10838	13470	14519	11992	13676	12356	11764	13050	13170	9375	9427	4256	2192	2853	6506	606	3820	14897	12417	13599	11781	18709	8227	5392	8373	6606	13179	10375	13867	13855	11718	13041	17743	10556	10536	10886	10871	10525	9969	16118	16099	14521	14506	12927	12906	13458
Num. SJ	80843	81442	83924	139885	98909	121283	83947	81973	129138	133682	61432	61874	18605	11359	16769	62677	3952	34623	142714	126968	135590	108312	290767	68519	44431	80070	61600	106752	89136	120291	146993	113721	129690	228372	80979	80721	86726	86469	93971	89178	157066	156792	119476	119194	124853	124462	114186
Num. Canonical SJ	80787	81375	83670	139750	98847	121205	83736	81749	128892	133432	61315	61757	18605	11359	16769	62677	3952	34623	141593	126033	134489	107732	255078	59735	44209	69069	61246	106162	88720	119517	145844	113514	129253	211873	80695	80503	86640	86446	93810	89103	156863	156698	119388	119175	124746	124441	112088
Num. Non-Canonical SJ	56	67	254	135	62	78	211	224	246	250	117	117	0	0	0	0	0	0	1121	935	1101	580	35689	8784	222	11001	354	590	416	774	1149	207	437	16499	284	218	86	23	161	75	203	94	88	19	107	21	2098
Num. Known SJ	79871	80186	82824	137946	97698	119593	81480	77524	127240	127735	61307	61464	14835	10830	12826	61402	3712	33354	137948	121873	128984	104673	163446	62069	43273	74257	60404	102428	86383	116024	141539	112871	126977	164799	78745	78473	84275	83987	92204	87818	146527	146138	117842	117549	121166	120763	106588
Num. Novel SJ	972	1256	1100	1939	1211	1690	2467	4449	1898	5947	125	410	3770	529	3943	1275	240	1269	4766	5095	6606	3639	127321	6450	1158	5813	1196	4324	2753	4267	5454	850	2713	63573	2234	2248	2451	2482	1767	1360	10539	10654	1634	1645	3687	3699	7598
RT-Switching SJ	1298	1302	1447	2450	1579	2028	1381	1570	2123	2280	965	975	313	186	842	1058	56	576	2645	2390	2589	1929	10716	1188	722	1435	1042	1840	1561	2105	2847	1886	2247	6844	1331	1327	1398	1398	1587	1492	2717	2723	1947	1939	2083	2074	2852
Num. SJ with coverage	77624	80123	81549	135386	97789	117751	81694	80007	127672	132271	60822	61272	16433	11256	13824	62546	3794	34100	139747	126427	134190	107779	189475	56985	44050	66666	60530	101233	87263	114212	141804	112195	126164	176441	79139	78930	85383	85166	92352	87856	151256	151047	118149	117906	121875	121542	110707
