## Extended Tables for "Systematic assessment of long-read RNA-seq methods for transcript identification and quantification": Extended Data Table 7: Challenge 1 Human Simulation Metrics.xlsx

### Sheet: Complete simulation
Metrics for human simulated data
Tool	Bambu		FLAIR				LyRic		IsoTools	StringTie2	Mandalorion	Iso IB	FLAMES	IsoQuant		Spectra	TALON
Platform	ONT	PacBio	ONT	ONT	PacBio	PacBio	ONT	PacBio	PacBio	ONT	PacBio	PacBio	ONT	ONT	PacBio	PacBio	ONT	ONT	PacBio	PacBio
Library Preparation	cDNA	cDNA	cDNA	cDNA	cDNA	cDNA	cDNA	cDNA	cDNA	cDNA	cDNA	cDNA	cDNA	cDNA	cDNA	cDNA	cDNA	cDNA	cDNA	cDNA
Data category	Long Only	Long Only	Long Only	Long+Short	Long Only	Long+Short	Long Only	Long Only	Long Only	Long+Short	Long Only	Long Only	Long Only	Long Only	Long Only	Long Only	Long Only	Long+Short	Long Only	Long+Short
Pipeline Code	pipeline1	pipeline2	pipeline3	pipeline4	pipeline5	pipeline6	pipeline7	pipeline8	pipeline9	pipeline10	pipeline11	pipeline12	pipeline13	pipeline14	pipeline15	pipeline16	pipeline17	pipeline18	pipeline19	pipeline20
Number of isoforms simulated	48192	48192	48192	48192	48192	48192	48192	48192	48192	48192	48192	48192	48192	48192	48192	48192	48192	48192	48192	48192
True Positive detections (TP)	15133	42475	6727	6967	41339	44402	5593	42473	39165	30768	39738	30284	4520	22561	42625	44292	3669	3643	32142	30737
Number of transcripts associated to TP (Reference Match)	15175	42501	6752	6989	41411	44474	5594	42474	39167	30795	39750	30287	4531	22566	42645	44580	3672	3646	32160	30753
Partial True Positive detections (PTP)	3129	2843	15215	18158	649	462	22486	1179	5902	5273	765	3012	4406	1361	517	8858	8552	8533	5103	4837
Number of transcripts associated to PTP	3714	2944	21503	30793	654	467	48436	1182	6124	5430	770	3096	7582	1418	518	10180	9405	9379	5120	4852
False Negative (FN)	30693	5171	27025	23850	6635	3600	20638	4632	7964	12612	8017	16221	39466	24531	5091	3124	36180	36226	11157	12817
False Positive (FP)	3313	1519	7478	10784	1474	1193	30013	6418	1475	11320	2089	135843	12116	1572	998	34056	1373	1377	426	406
Sensitivity	0.31	0.88	0.14	0.14	0.86	0.92	0.12	0.88	0.81	0.64	0.82	0.63	0.09	0.47	0.88	0.92	0.08	0.08	0.67	0.64
Precision	0.68	0.9	0.19	0.14	0.95	0.96	0.07	0.85	0.84	0.65	0.93	0.18	0.19	0.88	0.97	0.5	0.25	0.25	0.85	0.85
Non Redundant Precision	0.68	0.9	0.19	0.14	0.95	0.96	0.07	0.85	0.84	0.65	0.93	0.18	0.19	0.88	0.97	0.5	0.25	0.25	0.85	0.85
Positive Detection Rate	0.36	0.89	0.44	0.51	0.86	0.93	0.57	0.9	0.83	0.74	0.83	0.66	0.18	0.49	0.89	0.94	0.25	0.25	0.77	0.73
False Discovery Rate	0.29	0.09	0.64	0.6	0.05	0.04	0.62	0.15	0.16	0.35	0.07	0.82	0.68	0.11	0.03	0.48	0.69	0.69	0.15	0.15
False Detection Rate	0.15	0.03	0.21	0.22	0.03	0.03	0.36	0.13	0.03	0.24	0.05	0.8	0.5	0.06	0.02	0.38	0.1	0.1	0.01	0.01
Redundancy	1.08	1.06	1.33	1.55	1.01	1.01	1.96	1	1.13	1.02	1.01	1.04	1.39	1.01	1	1.22	1.09	1.09	1.01	1.01

### Sheet: All knowns
Metrics for human simulated data
Tool	Bambu		FLAIR				LyRic		IsoTools	StringTie2	Mandalorion	Iso IB	FLAMES	IsoQuant		Spectra	TALON
Platform	ONT	PacBio	ONT	ONT	PacBio	PacBio	ONT	PacBio	PacBio	ONT	PacBio	PacBio	ONT	ONT	PacBio	PacBio	ONT	ONT	PacBio	PacBio
Library Preparation	cDNA	cDNA	cDNA	cDNA	cDNA	cDNA	cDNA	cDNA	cDNA	cDNA	cDNA	cDNA	cDNA	cDNA	cDNA	cDNA	cDNA	cDNA	cDNA	cDNA
Data category	Long Only	Long Only	Long Only	Long+Short	Long Only	Long+Short	Long Only	Long Only	Long Only	Long+Short	Long Only	Long Only	Long Only	Long Only	Long Only	Long Only	Long Only	Long+Short	Long Only	Long+Short
Pipeline Code	pipeline1	pipeline2	pipeline3	pipeline4	pipeline5	pipeline6	pipeline7	pipeline8	pipeline9	pipeline10	pipeline11	pipeline12	pipeline13	pipeline14	pipeline15	pipeline16	pipeline17	pipeline18	pipeline19	pipeline20
Number of isoforms simulated	41964	41964	41964	41964	41964	41964	41964	41964	41964	41964	41964	41964	41964	41964	41964	41964	41964	41964	41964	41964
True Positive detections (TP)	15016	38769	6606	6607	39821	39821	4435	37154	33946	30020	34992	25160	4477	21979	39590	39078	3636	3610	32021	30621
Number of transcripts associated to TP (Reference Match)	15058	38795	6631	6629	39893	39893	4436	37154	33946	30044	35003	25160	4488	21982	39595	39112	3639	3613	32039	30637
Partial True Positive detections (PTP)	2575	2344	13498	15289	464	292	18592	1056	5030	3600	698	2552	3353	847	380	7276	8158	8135	5070	4808
Number of transcripts associated to PTP	3066	2436	19039	26232	465	292	37525	1059	5225	3690	703	2626	5575	888	380	8054	8958	8928	5087	4823
False Negative (FN)	25127	2921	22626	20833	2099	2103	19315	3831	7017	8795	6583	15266	34332	19388	2021	2232	30379	30429	5081	6732
False Positive (FP)	4078	5733	10063	15705	3181	5949	42082	11861	7595	13811	6903	141440	14166	2686	4186	41650	1853	1861	580	551
Sensitivity	0.36	0.92	0.16	0.16	0.95	0.95	0.11	0.89	0.81	0.72	0.83	0.6	0.11	0.52	0.94	0.93	0.09	0.09	0.76	0.73
Positive Detection Rate	0.4	0.93	0.46	0.5	0.95	0.95	0.54	0.91	0.83	0.79	0.84	0.64	0.18	0.54	0.95	0.95	0.28	0.27	0.88	0.84
Redundancy	1.08	1.06	1.33	1.56	1.01	1.01	1.85	1	1.12	1.02	1.01	1.04	1.32	1.01	1	1.19	1.09	1.09	1.01	1.01

### Sheet: Known simulated with >1 TPM
Metrics for human simulated data
Tool	Bambu		FLAIR				LyRic		IsoTools	StringTie2	Mandalorion	Iso IB	FLAMES	IsoQuant		Spectra	TALON
Platform	ONT	PacBio	ONT	ONT	PacBio	PacBio	ONT	PacBio	PacBio	ONT	PacBio	PacBio	ONT	ONT	PacBio	PacBio	ONT	ONT	PacBio	PacBio
Library Preparation	cDNA	cDNA	cDNA	cDNA	cDNA	cDNA	cDNA	cDNA	cDNA	cDNA	cDNA	cDNA	cDNA	cDNA	cDNA	cDNA	cDNA	cDNA	cDNA	cDNA
Data category	Long Only	Long Only	Long Only	Long+Short	Long Only	Long+Short	Long Only	Long Only	Long Only	Long+Short	Long Only	Long Only	Long Only	Long Only	Long Only	Long Only	Long Only	Long+Short	Long Only	Long+Short
Pipeline Code	pipeline1	pipeline2	pipeline3	pipeline4	pipeline5	pipeline6	pipeline7	pipeline8	pipeline9	pipeline10	pipeline11	pipeline12	pipeline13	pipeline14	pipeline15	pipeline16	pipeline17	pipeline18	pipeline19	pipeline20
Number of isoforms simulated	28414	28414	28414	28414	28414	28414	28414	28414	28414	28414	28414	28414	28414	28414	28414	28414	28414	28414	28414	28414
True Positive detections (TP)	10122	26823	4327	4328	28301	28301	3156	26022	25257	22130	26065	21624	3347	15269	26710	26607	2968	2949	23385	22384
Number of transcripts associated to TP (Reference Match)	10159	26845	4345	4345	28372	28372	3157	26022	25257	22148	26073	21624	3356	15271	26713	26615	2971	2952	23402	22399
Partial True Positive detections (PTP)	2020	2006	11863	13547	367	244	15657	477	3895	2050	363	1876	3051	681	258	5509	6450	6435	2462	2328
Number of transcripts associated to PTP	2431	2083	17132	24073	368	244	32810	479	4075	2123	367	1942	5122	720	258	6172	7173	7152	2475	2339
False Negative (FN)	16850	1436	12859	11194	109	109	9956	1976	2759	4634	2234	5900	22173	12683	1464	1370	19194	19229	2755	3879
False Positive (FP)	9612	18036	14256	20148	14799	17518	48076	23573	17434	23274	16169	145660	15751	9565	17190	56029	4306	4298	11829	11273
Sensitivity	0.36	0.94	0.15	0.15	1	1	0.11	0.92	0.89	0.78	0.92	0.76	0.12	0.54	0.94	0.94	0.1	0.1	0.82	0.79
Positive Detection Rate	0.41	0.95	0.55	0.61	1	1	0.65	0.93	0.9	0.84	0.92	0.79	0.22	0.55	0.95	0.95	0.32	0.32	0.9	0.86
Redundancy	1.09	1.07	1.38	1.65	1.02	1.01	1.95	1	1.14	1.02	1.01	1.05	1.36	1.02	1	1.21	1.1	1.1	1.01	1.01

### Sheet: Known simulated with >5 TPM
Metrics for human simulated data
Tool	Bambu		FLAIR				LyRic		IsoTools	StringTie2	Mandalorion	Iso IB	FLAMES	IsoQuant		Spectra	TALON
Platform	ONT	PacBio	ONT	ONT	PacBio	PacBio	ONT	PacBio	PacBio	ONT	PacBio	PacBio	ONT	ONT	PacBio	PacBio	ONT	ONT	PacBio	PacBio
Library Preparation	cDNA	cDNA	cDNA	cDNA	cDNA	cDNA	cDNA	cDNA	cDNA	cDNA	cDNA	cDNA	cDNA	cDNA	cDNA	cDNA	cDNA	cDNA	cDNA	cDNA
Data category	Long Only	Long Only	Long Only	Long+Short	Long Only	Long+Short	Long Only	Long Only	Long Only	Long+Short	Long Only	Long Only	Long Only	Long Only	Long Only	Long Only	Long Only	Long+Short	Long Only	Long+Short
Pipeline Code	pipeline1	pipeline2	pipeline3	pipeline4	pipeline5	pipeline6	pipeline7	pipeline8	pipeline9	pipeline10	pipeline11	pipeline12	pipeline13	pipeline14	pipeline15	pipeline16	pipeline17	pipeline18	pipeline19	pipeline20
Number of isoforms simulated	16196	16196	16196	16196	16196	16196	16196	16196	16196	16196	16196	16196	16196	16196	16196	16196	16196	16196	16196	16196
True Positive detections (TP)	5898	15418	2413	2414	16162	16162	1991	14959	15301	13450	15371	14209	1992	9001	15131	15250	1931	1918	13379	12796
Number of transcripts associated to TP (Reference Match)	5925	15436	2424	2426	16209	16209	1992	14959	15301	13463	15374	14209	1996	9002	15131	15252	1933	1920	13387	12804
Partial True Positive detections (PTP)	1340	1237	8487	9806	182	110	10816	240	2620	968	154	1080	2430	429	137	3303	4295	4288	1489	1400
Number of transcripts associated to PTP	1630	1287	12983	19112	183	110	24584	241	2756	1019	157	1135	4180	459	137	3754	4861	4849	1499	1408
False Negative (FN)	9346	718	5717	4442	34	34	3688	1027	708	2080	770	1718	11884	6919	943	683	10124	10145	1480	2144
False Positive (FP)	14647	30241	20326	27028	27147	29815	57467	34874	28709	33063	27078	153882	18053	16095	28893	69810	7656	7633	22820	21799
Sensitivity	0.36	0.95	0.15	0.15	1	1	0.12	0.92	0.94	0.83	0.95	0.88	0.12	0.56	0.93	0.94	0.12	0.12	0.83	0.79
Positive Detection Rate	0.42	0.96	0.65	0.73	1	1	0.77	0.94	0.96	0.87	0.95	0.89	0.27	0.57	0.94	0.96	0.37	0.37	0.91	0.87
Redundancy	1.1	1.08	1.47	1.83	1.01	1.01	2.12	1	1.17	1.03	1.01	1.06	1.43	1.02	1	1.23	1.12	1.12	1.01	1.01

### Sheet: Novels
Metrics for human simulated data
Tool	Bambu		FLAIR				LyRic		IsoTools	StringTie2	Mandalorion	Iso IB	FLAMES	IsoQuant		Spectra	TALON
Platform	ONT	PacBio	ONT	ONT	PacBio	PacBio	ONT	PacBio	PacBio	ONT	PacBio	PacBio	ONT	ONT	PacBio	PacBio	ONT	ONT	PacBio	PacBio
Library Preparation	cDNA	cDNA	cDNA	cDNA	cDNA	cDNA	cDNA	cDNA	cDNA	cDNA	cDNA	cDNA	cDNA	cDNA	cDNA	cDNA	cDNA	cDNA	cDNA	cDNA
Data category	Long Only	Long Only	Long Only	Long+Short	Long Only	Long+Short	Long Only	Long Only	Long Only	Long+Short	Long Only	Long Only	Long Only	Long Only	Long Only	Long Only	Long Only	Long+Short	Long Only	Long+Short
Pipeline Code	pipeline1	pipeline2	pipeline3	pipeline4	pipeline5	pipeline6	pipeline7	pipeline8	pipeline9	pipeline10	pipeline11	pipeline12	pipeline13	pipeline14	pipeline15	pipeline16	pipeline17	pipeline18	pipeline19	pipeline20
Number of isoforms simulated	6228	6228	6228	6228	6228	6228	6228	6228	6228	6228	6228	6228	6228	6228	6228	6228	6228	6228	6228	6228
True Positive detections (TP)	117	3706	121	360	1518	4581	1158	5319	5219	748	4746	5124	43	582	3035	5214	33	33	121	116
Number of transcripts associated to TP (Reference Match)	117	3706	121	360	1518	4581	1158	5320	5221	751	4747	5127	43	584	3050	5468	33	33	121	116
Partial True Positive detections (PTP)	554	499	1717	2869	185	170	3894	123	872	1673	67	460	1053	514	137	1582	394	398	33	29
Number of transcripts associated to PTP	648	508	2464	4561	189	175	10911	123	899	1740	67	470	2007	530	138	2126	447	451	33	29
False Negative (FN)	5566	2250	4399	3017	4536	1497	1323	801	947	3817	1434	955	5134	5143	3070	892	5801	5797	6076	6085
False Positive (FP)	21437	42750	33148	43645	41832	41378	71974	44631	40646	45054	37795	163629	22179	24442	40973	81222	13970	13918	37552	35866
Sensitivity	0.02	0.6	0.02	0.06	0.24	0.74	0.19	0.85	0.84	0.12	0.76	0.82	0.01	0.09	0.49	0.84	0.01	0.01	0.02	0.02
Positive Detection Rate	0.11	0.64	0.29	0.52	0.27	0.76	0.79	0.87	0.85	0.39	0.77	0.85	0.18	0.17	0.51	0.86	0.07	0.07	0.02	0.02
Redundancy	1.16	1.06	1.41	1.53	1.01	1.01	2.46	1	1.16	1.03	1	1.06	1.87	1.03	1.01	1.42	1.12	1.12	1.01	1.01
