## Extended Tables for "Systematic assessment of long-read RNA-seq methods for transcript identification and quantification": Extended Data Table 8: Challenge 1 Mouse Simulation Metrics.xlsx

### Sheet: Complete simulation
Metrics for mouse simulated data
Tool	Bambu		FLAIR				LyRic		IsoTools	StringTie2	Mandalorion	Iso IB	FLAMES	IsoQuant		Spectra	TALON
Platform	PacBio	ONT	PacBio	PacBio	ONT	ONT	PacBio	ONT	PacBio	ONT	PacBio	PacBio	ONT	PacBio	ONT	PacBio	PacBio	PacBio	ONT	ONT
Library Preparation	cDNA	dRNA	cDNA	cDNA	dRNA	dRNA	cDNA	dRNA	cDNA	dRNA	cDNA	cDNA	dRNA	cDNA	dRNA	cDNA	cDNA	cDNA	dRNA	dRNA
Data category	Long Only	Long Only	Long Only	Long+Short	Long Only	Long+Short	Long Only	Long Only	Long Only	Long+Short	Long Only	Long Only	Long Only	Long Only	Long Only	Long Only	Long Only	Long+Short	Long Only	Long+Short
Pipeline Code	pipeline1	pipeline2	pipeline3	pipeline4	pipeline5	pipeline6	pipeline7	pipeline8	pipeline9	pipeline10	pipeline11	pipeline12	pipeline13	pipeline14	pipeline15	pipeline16	pipeline17	pipeline18	pipeline19	pipeline20
Number of isoforms simulated	27152	27152	27152	27152	27152	27152	27152	27152	27152	27152	27152	27152	27152	27152	27152	27152	27152	27152	27152	27152
True Positive detections (TP)	21352	8262	22292	22960	3964	4003	24634	2136	23385	15378	23628	22241	4174	22855	13237	25109	17910	17731	3953	3925
Number of transcripts associated to TP (Reference Match)	21367	8275	22341	23009	3979	4017	24634	2136	23386	15385	23635	22244	4200	22867	13240	25461	17925	17746	3967	3939
Partial True Positive detections (PTP)	976	1462	468	434	8671	9064	383	9729	3412	2961	254	1885	10713	190	725	5522	1969	1947	8507	8470
Number of transcripts associated to PTP	993	1620	481	446	11499	12602	384	17991	3575	3008	257	1979	44203	190	760	7006	1988	1966	9814	9775
False Negative (FN)	5496	17713	4660	3998	14938	14509	2169	15428	3451	8937	3388	4257	13053	4136	13314	1650	7354	7555	14983	15047
False Positive (FP)	946	2172	1757	1680	3703	3908	9710	7908	1284	7286	1982	134418	10398	963	1190	31192	559	552	2830	2817
Sensitivity	0.79	0.3	0.82	0.85	0.15	0.15	0.91	0.08	0.86	0.57	0.87	0.82	0.15	0.84	0.49	0.92	0.66	0.65	0.15	0.14
Precision	0.92	0.69	0.91	0.92	0.21	0.2	0.71	0.08	0.83	0.6	0.91	0.14	0.07	0.95	0.87	0.4	0.88	0.88	0.24	0.24
Non Redundant Precision	0.92	0.68	0.91	0.91	0.21	0.2	0.71	0.08	0.83	0.6	0.91	0.14	0.07	0.95	0.87	0.39	0.87	0.88	0.24	0.24
Positive Detection Rate	0.8	0.35	0.83	0.85	0.45	0.47	0.92	0.43	0.87	0.67	0.88	0.84	0.52	0.85	0.51	0.94	0.73	0.72	0.45	0.45
False Discovery Rate	0.08	0.3	0.09	0.08	0.65	0.63	0.29	0.63	0.17	0.4	0.09	0.86	0.36	0.05	0.13	0.58	0.12	0.12	0.68	0.68
False Detection Rate	0.04	0.18	0.07	0.07	0.19	0.19	0.28	0.28	0.05	0.28	0.08	0.85	0.18	0.04	0.08	0.49	0.03	0.03	0.17	0.17
Redundancy	1.03	1.05	1.01	1.01	1.27	1.31	1	1.72	1.14	1.01	1.01	1.06	3.43	1	1.01	1.27	1.01	1.01	1.13	1.13

### Sheet: All knowns
Metrics for mouse simulated data
Tool	Bambu		FLAIR				LyRic		IsoTools	StringTie2	Mandalorion	Iso IB	FLAMES	IsoQuant		Spectra	TALON
Platform	PacBio	ONT	PacBio	PacBio	ONT	ONT	PacBio	ONT	PacBio	ONT	PacBio	PacBio	ONT	PacBio	ONT	PacBio	PacBio	PacBio	ONT	ONT
Library Preparation	cDNA	dRNA	cDNA	cDNA	dRNA	dRNA	cDNA	dRNA	cDNA	dRNA	cDNA	cDNA	dRNA	cDNA	dRNA	cDNA	cDNA	cDNA	dRNA	dRNA
Data category	Long Only	Long Only	Long Only	Long+Short	Long Only	Long+Short	Long Only	Long Only	Long Only	Long+Short	Long Only	Long Only	Long Only	Long Only	Long Only	Long Only	Long Only	Long+Short	Long Only	Long+Short
Pipeline Code	pipeline1	pipeline2	pipeline3	pipeline4	pipeline5	pipeline6	pipeline7	pipeline8	pipeline9	pipeline10	pipeline11	pipeline12	pipeline13	pipeline14	pipeline15	pipeline16	pipeline17	pipeline18	pipeline19	pipeline20
Number of isoforms simulated	20152	20152	20152	20152	20152	20152	20152	20152	20152	20152	20152	20152	20152	20152	20152	20152	20152	20152	20152	20152
True Positive detections (TP)	18956	8198	20057	20057	3807	3807	18518	1199	17360	14414	17999	16023	3171	19162	12185	18979	17785	17606	3900	3872
Number of transcripts associated to TP (Reference Match)	18971	8211	20106	20106	3822	3821	18518	1199	17361	14420	18006	16023	3191	19164	12186	18981	17800	17621	3914	3886
Partial True Positive detections (PTP)	677	993	245	216	6829	7032	282	6455	2217	1719	187	1158	6430	70	296	3303	1940	1918	7768	7731
Number of transcripts associated to PTP	690	1101	248	219	9107	9915	283	10356	2313	1742	190	1200	24372	70	312	3674	1958	1936	8877	8838
False Negative (FN)	1123	11245	90	90	9926	9725	1376	12586	2538	4127	2072	3598	11187	936	7790	890	507	708	8770	8834
False Positive (FP)	3645	2755	4225	4810	6252	6791	15927	16480	8571	9517	7678	141418	31238	4786	2692	41004	714	707	3820	3807
Sensitivity	0.94	0.41	1	1	0.19	0.19	0.92	0.06	0.86	0.72	0.89	0.8	0.16	0.95	0.6	0.94	0.88	0.87	0.19	0.19
Positive Detection Rate	0.94	0.44	1	1	0.51	0.52	0.93	0.38	0.87	0.8	0.9	0.82	0.44	0.95	0.61	0.96	0.97	0.96	0.56	0.56
Redundancy	1.03	1.05	1.01	1.01	1.26	1.32	1	1.53	1.12	1.01	1.01	1.04	3.07	1	1.01	1.18	1.01	1.01	1.12	1.12

### Sheet: Known simulated with > 1TPM
Metrics for mouse simulated data
Tool	Bambu		FLAIR				LyRic		IsoTools	StringTie2	Mandalorion	Iso IB	FLAMES	IsoQuant		Spectra	TALON
Platform	PacBio	ONT	PacBio	PacBio	ONT	ONT	PacBio	ONT	PacBio	ONT	PacBio	PacBio	ONT	PacBio	ONT	PacBio	PacBio	PacBio	ONT	ONT
Library Preparation	cDNA	dRNA	cDNA	cDNA	dRNA	dRNA	cDNA	dRNA	cDNA	dRNA	cDNA	cDNA	dRNA	cDNA	dRNA	cDNA	cDNA	cDNA	dRNA	dRNA
Data category	Long Only	Long Only	Long Only	Long+Short	Long Only	Long+Short	Long Only	Long Only	Long Only	Long+Short	Long Only	Long Only	Long Only	Long Only	Long Only	Long Only	Long Only	Long+Short	Long Only	Long+Short
Pipeline Code	pipeline1	pipeline2	pipeline3	pipeline4	pipeline5	pipeline6	pipeline7	pipeline8	pipeline9	pipeline10	pipeline11	pipeline12	pipeline13	pipeline14	pipeline15	pipeline16	pipeline17	pipeline18	pipeline19	pipeline20
Number of isoforms simulated	15608	15608	15608	15608	15608	15608	15608	15608	15608	15608	15608	15608	15608	15608	15608	15608	15608	15608	15608	15608
True Positive detections (TP)	14772	6554	15572	15572	3113	3113	14476	1038	14127	11859	14581	13539	2769	14810	10092	14774	13899	13785	3144	3128
Number of transcripts associated to TP (Reference Match)	14783	6564	15611	15611	3125	3124	14476	1038	14128	11865	14585	13539	2789	14812	10093	14776	13911	13797	3156	3140
Partial True Positive detections (PTP)	598	865	161	140	6368	6554	200	5922	1809	1080	108	845	6092	59	255	2586	1447	1431	6270	6247
Number of transcripts associated to PTP	607	963	164	143	8574	9352	201	9568	1884	1099	110	880	23304	59	271	2892	1460	1444	7280	7255
False Negative (FN)	790	8435	36	36	6492	6308	948	8733	1323	2766	983	1804	7334	752	5372	628	334	464	6445	6484
False Positive (FP)	7916	4540	8804	9381	7482	8051	20051	17429	12233	12715	11179	144222	32708	9149	4826	45991	5101	5023	6175	6136
Sensitivity	0.95	0.42	1	1	0.2	0.2	0.93	0.07	0.91	0.76	0.93	0.87	0.18	0.95	0.65	0.95	0.89	0.88	0.2	0.2
Positive Detection Rate	0.95	0.46	1	1	0.58	0.6	0.94	0.44	0.92	0.82	0.94	0.88	0.53	0.95	0.66	0.96	0.98	0.97	0.59	0.58
Redundancy	1.04	1.05	1.01	1.01	1.28	1.34	1	1.54	1.12	1.01	1	1.04	3.15	1	1.01	1.18	1.01	1.01	1.14	1.14

### Sheet: Known simulated with >5TPM
Metrics for mouse simulated data
Tool	Bambu		FLAIR				LyRic		IsoTools	StringTie2	Mandalorion	Iso IB	FLAMES	IsoQuant		Spectra	TALON
Platform	PacBio	ONT	PacBio	PacBio	ONT	ONT	PacBio	ONT	PacBio	ONT	PacBio	PacBio	ONT	PacBio	ONT	PacBio	PacBio	PacBio	ONT	ONT
Library Preparation	cDNA	dRNA	cDNA	cDNA	dRNA	dRNA	cDNA	dRNA	cDNA	dRNA	cDNA	cDNA	dRNA	cDNA	dRNA	cDNA	cDNA	cDNA	dRNA	dRNA
Data category	Long Only	Long Only	Long Only	Long+Short	Long Only	Long+Short	Long Only	Long Only	Long Only	Long+Short	Long Only	Long Only	Long Only	Long Only	Long Only	Long Only	Long Only	Long+Short	Long Only	Long+Short
Pipeline Code	pipeline1	pipeline2	pipeline3	pipeline4	pipeline5	pipeline6	pipeline7	pipeline8	pipeline9	pipeline10	pipeline11	pipeline12	pipeline13	pipeline14	pipeline15	pipeline16	pipeline17	pipeline18	pipeline19	pipeline20
Number of isoforms simulated	9428	9428	9428	9428	9428	9428	9428	9428	9428	9428	9428	9428	9428	9428	9428	9428	9428	9428	9428	9428
True Positive detections (TP)	9044	4431	9416	9416	2129	2129	8900	888	9047	7755	9105	8771	1919	8932	6900	9031	8248	8217	2103	2100
Number of transcripts associated to TP (Reference Match)	9052	4439	9430	9430	2137	2136	8900	888	9048	7761	9106	8771	1937	8934	6901	9033	8254	8223	2112	2109
Partial True Positive detections (PTP)	307	606	73	65	4909	5050	96	4667	1172	406	45	493	5119	28	163	1510	1079	1069	4170	4160
Number of transcripts associated to PTP	311	686	76	68	6889	7552	97	7862	1215	414	47	515	20515	28	174	1694	1088	1078	4935	4924
False Negative (FN)	366	4561	12	12	2670	2533	445	3954	317	1341	308	591	2848	474	2451	290	161	202	3337	3350
False Positive (FP)	13943	6942	15073	15637	10155	10839	25731	19285	17982	17504	16721	149355	36349	15058	8115	52932	11130	10963	9564	9498
Sensitivity	0.96	0.47	1	1	0.23	0.23	0.94	0.09	0.96	0.82	0.97	0.93	0.2	0.95	0.73	0.96	0.87	0.87	0.22	0.22
Positive Detection Rate	0.96	0.52	1	1	0.72	0.73	0.95	0.58	0.97	0.86	0.97	0.94	0.7	0.95	0.74	0.97	0.98	0.98	0.65	0.64
Redundancy	1.03	1.05	1.01	1.01	1.34	1.41	1	1.6	1.13	1.01	1	1.05	3.41	1	1.01	1.17	1.01	1.01	1.16	1.16

### Sheet: Novels
Metrics for mouse simulated data
Tool	Bambu		FLAIR				LyRic		IsoTools	StringTie2	Mandalorion	Iso IB	FLAMES	IsoQuant		Spectra	TALON
Platform	PacBio	ONT	PacBio	PacBio	ONT	ONT	PacBio	ONT	PacBio	ONT	PacBio	PacBio	ONT	PacBio	ONT	PacBio	PacBio	PacBio	ONT	ONT
Library Preparation	cDNA	dRNA	cDNA	cDNA	dRNA	dRNA	cDNA	dRNA	cDNA	dRNA	cDNA	cDNA	dRNA	cDNA	dRNA	cDNA	cDNA	cDNA	dRNA	dRNA
Data category	Long Only	Long Only	Long Only	Long+Short	Long Only	Long+Short	Long Only	Long Only	Long Only	Long+Short	Long Only	Long Only	Long Only	Long Only	Long Only	Long Only	Long Only	Long+Short	Long Only	Long+Short
Pipeline Code	pipeline1	pipeline2	pipeline3	pipeline4	pipeline5	pipeline6	pipeline7	pipeline8	pipeline9	pipeline10	pipeline11	pipeline12	pipeline13	pipeline14	pipeline15	pipeline16	pipeline17	pipeline18	pipeline19	pipeline20
Number of isoforms simulated	7000	7000	7000	7000	7000	7000	7000	7000	7000	7000	7000	7000	7000	7000	7000	7000	7000	7000	7000	7000
True Positive detections (TP)	2396	64	2235	2903	157	196	6116	937	6025	964	5629	6218	1003	3693	1052	6130	125	125	53	53
Number of transcripts associated to TP (Reference Match)	2396	64	2235	2903	157	196	6116	937	6025	965	5629	6221	1009	3703	1054	6480	125	125	53	53
Partial True Positive detections (PTP)	299	469	223	218	1842	2032	101	3274	1195	1242	67	727	4283	120	429	2219	29	29	739	739
Number of transcripts associated to PTP	303	519	233	227	2392	2687	101	7635	1262	1266	67	779	19831	120	448	3332	30	30	937	937
False Negative (FN)	4373	6468	4570	3908	5012	4784	793	2842	913	4810	1316	659	1866	3200	5524	760	6847	6847	6213	6213
False Positive (FP)	20607	11484	22111	22005	16632	17644	28511	19463	20958	23448	20178	151641	37961	20197	13688	53847	20317	20109	15621	15541
Sensitivity	0.34	0.01	0.32	0.41	0.02	0.03	0.87	0.13	0.86	0.14	0.8	0.89	0.14	0.53	0.15	0.88	0.02	0.02	0.01	0.01
Positive Detection Rate	0.38	0.08	0.35	0.44	0.28	0.32	0.89	0.59	0.87	0.31	0.81	0.91	0.73	0.54	0.21	0.89	0.02	0.02	0.11	0.11
Redundancy	1.03	1.1	1.02	1.01	1.28	1.3	1	2.06	1.2	1.02	1	1.1	4.06	1.01	1.02	1.57	1.01	1.01	1.26	1.26
