## Extended Tables for "Systematic assessment of long-read RNA-seq methods for transcript identification and quantification": Extended Data Table 9: Challenge 2 RNA-Seq Data.xlsx

### Sheet: RNA-Seq Data
Tools	Samples	Library Preparation	Sequencing Platforms	Irreproducibility	ACVC	Consistency	ACC	Average Resolution Entropy
IsoTools	H1-DE	cDNA	PacBio	0.339573	0.886885	0.822165	9.29264	0.00787969
IsoTools	H1-mix	cDNA	PacBio	0.329087	0.71978	0.805804	9.33206	0.00752504
IsoTools	WTC11	cDNA	PacBio	0.310663	0.729631	0.821902	9.33816	0.0071571
IsoTools	H1-hESC	cDNA	PacBio	0.627039	1.72185	0.690629	8.77776	0.0087679
NanoSim	H1-DE	dRNA	ONT	0.980515	3.07463	0.478874	7.97393	0.00319345
NanoSim	H1-DE	cDNA	ONT	0.137652	0.363564	0.900206	9.64164	0.00453853
NanoSim	H1-mix	dRNA	ONT	0.582231	1.33624	0.723194	9.0212	0.00300651
NanoSim	WTC11	dRNA	ONT	0.628324	1.57681	0.695986	8.90479	0.00286094
NanoSim	H1-hESC	cDNA	ONT	0.135238	0.330233	0.904008	9.65154	0.00446173
NanoSim	H1-hESC	dRNA	ONT	0.782549	2.65293	0.494567	8.16051	0.00353248
TALON	H1-DE	CapTrap	ONT	0.619673	2.12442	0.755538	8.85614	0.00783775
TALON	H1-DE	cDNA	PacBio	0.827302	3.04037	0.557098	7.92107	0.0105358
TALON	H1-DE	dRNA	ONT	1.13539	4.21008	0.406956	7.46666	0.00642479
TALON	H1-DE	cDNA	ONT	0.849936	2.77118	0.623698	8.32919	0.00920783
TALON	H1-DE	R2C2	ONT	0.193498	0.685761	0.900357	9.48711	0.010165
TALON	H1-DE	CapTrap	PacBio	0.444216	1.5457	0.858705	9.13142	0.00806748
TALON	H1-mix	dRNA	ONT	0.541672	1.39076	0.7398	8.90238	0.00342891
TALON	H1-mix	cDNA	ONT	0.647721	2.10544	0.74741	8.8291	0.0064597
TALON	H1-mix	cDNA	PacBio	0.354382	0.934849	0.81746	9.27939	0.00724487
TALON	H1-mix	CapTrap	PacBio	0.422249	1.31172	0.853563	9.11649	0.00498525
TALON	H1-mix	R2C2	ONT	0.807115	4.10992	0.464515	7.61264	0.00723501
TALON	H1-mix	CapTrap	ONT	0.522756	1.67623	0.78549	8.88679	0.0048349
TALON	WTC11	R2C2	ONT	0.780231	3.66902	0.481891	7.64819	0.00815181
TALON	WTC11	dRNA	ONT	0.585795	1.81724	0.729278	8.75506	0.00337058
TALON	WTC11	CapTrap	PacBio	0.401994	1.38283	0.820598	9.09834	0.0057146
TALON	WTC11	cDNA	PacBio	0.337529	0.919604	0.716495	9.26027	0.00626657
TALON	WTC11	CapTrap	ONT	0.727997	2.77626	0.598165	8.13982	0.00556723
TALON	WTC11	cDNA	ONT	0.903159	5.34179	0.39576	7.37427	0.00545432
TALON	H1-hESC	CapTrap	ONT	0.587378	1.75651	0.745581	8.74089	0.00818353
TALON	H1-hESC	R2C2	ONT	0.261274	0.885696	0.890053	9.29831	0.0112794
TALON	H1-hESC	cDNA	ONT	0.864174	2.74651	0.625443	8.37607	0.00938781
TALON	H1-hESC	dRNA	ONT	0.841863	3.38706	0.437251	7.86875	0.0049639
TALON	H1-hESC	CapTrap	PacBio	1.04357	4.97249	0.412307	7.32188	0.00582079
TALON	H1-hESC	cDNA	PacBio	0.626283	1.92031	0.709187	8.72737	0.01374
FLAMES	H1-DE	CapTrap	ONT	0.112249	0.504335	0.926184	9.57112	0.00946547
FLAMES	H1-DE	dRNA	ONT	0.761132	4.40679	0.584603	7.1976	0.0122366
FLAMES	H1-DE	cDNA	ONT	0.18571	0.951958	0.846699	9.34056	0.00533449
FLAMES	H1-DE	CapTrap	PacBio	0.136388	0.474182	0.922296	9.55999	0.00858188
FLAMES	H1-mix	dRNA	ONT	0.3849	2.0379	0.721929	8.69232	0.00661417
FLAMES	H1-mix	cDNA	ONT	0.109548	0.402381	0.90472	9.62987	0.00496071
FLAMES	H1-mix	CapTrap	PacBio	0.182324	0.462824	0.876142	9.52043	0.00808522
FLAMES	H1-mix	CapTrap	ONT	0.138962	0.48089	0.904365	9.56417	0.00702926
FLAMES	WTC11	dRNA	ONT	0.422461	2.04606	0.767946	8.66923	0.00724537
FLAMES	WTC11	CapTrap	PacBio	0.216692	0.759797	0.845211	9.39756	0.00778906
FLAMES	WTC11	CapTrap	ONT	0.148548	0.531147	0.88779	9.52985	0.00649986
FLAMES	WTC11	cDNA	ONT	0.24015	0.973727	0.809277	9.2947	0.00455556
FLAMES	H1-hESC	CapTrap	ONT	0.119121	0.306578	0.934655	9.65754	0.00814428
FLAMES	H1-hESC	cDNA	ONT	0.106615	0.373683	0.915172	9.63424	0.00512895
FLAMES	H1-hESC	dRNA	ONT	0.668994	4.62503	0.404425	7.51956	0.00837936
FLAMES	H1-hESC	CapTrap	PacBio	0.215969	0.860064	0.880033	9.35286	0.00752158
IsoQuant	H1-DE	CapTrap	ONT	0.10524	0.390204	0.940654	9.62635	0.00742924
IsoQuant	H1-DE	cDNA	PacBio	0.306323	0.89128	0.853286	9.3263	0.0123358
IsoQuant	H1-DE	dRNA	ONT	0.766898	3.77145	0.584259	7.75549	0.0109235
IsoQuant	H1-DE	cDNA	ONT	0.105774	0.376112	0.945057	9.63937	0.00488648
IsoQuant	H1-DE	R2C2	ONT	0.168183	0.572769	0.907634	9.52379	0.00804786
IsoQuant	H1-DE	CapTrap	PacBio	0.296269	0.884853	0.838509	9.3225	0.00865091
IsoQuant	H1-mix	dRNA	ONT	0.320305	1.30704	0.875872	9.28184	0.00769767
IsoQuant	H1-mix	cDNA	ONT	0.095151	0.284841	0.942901	9.68326	0.00467585
IsoQuant	H1-mix	cDNA	PacBio	0.298029	0.827605	0.867608	9.35497	0.0128034
IsoQuant	H1-mix	CapTrap	PacBio	0.32728	0.9603	0.812514	9.27624	0.00697993
IsoQuant	H1-mix	R2C2	ONT	0.310502	0.823072	0.809862	9.34199	0.00853917
IsoQuant	H1-mix	CapTrap	ONT	0.126396	0.453498	0.923242	9.57406	0.00621695
IsoQuant	WTC11	R2C2	ONT	0.342532	1.09293	0.800663	9.2373	0.00982318
IsoQuant	WTC11	dRNA	ONT	0.368445	1.57889	0.869339	9.15881	0.00730882
IsoQuant	WTC11	CapTrap	PacBio	0.319584	0.984404	0.821949	9.25155	0.00786785
IsoQuant	WTC11	cDNA	PacBio	0.300746	1.00154	0.851108	9.20814	0.0124489
IsoQuant	WTC11	CapTrap	ONT	0.139051	0.465124	0.909725	9.56574	0.00641581
IsoQuant	WTC11	cDNA	ONT	0.1398	0.498579	0.922467	9.54439	0.00502012
IsoQuant	H1-hESC	CapTrap	ONT	0.123713	0.370124	0.933745	9.62316	0.00707388
IsoQuant	H1-hESC	R2C2	ONT	0.178289	0.555407	0.896685	9.51753	0.0095536
IsoQuant	H1-hESC	cDNA	ONT	0.105072	0.31837	0.938246	9.66086	0.00505188
IsoQuant	H1-hESC	dRNA	ONT	0.631914	2.86053	0.534395	7.86416	0.00882697
IsoQuant	H1-hESC	CapTrap	PacBio	0.396989	1.40376	0.82737	9.15261	0.00734554
IsoQuant	H1-hESC	cDNA	PacBio	0.557192	1.91092	0.754466	8.81434	0.0131174
Bambu	H1-mix	dRNA	ONT	0.423554	2.25016	0.873172	9.04672	0.0231173
Bambu	H1-mix	cDNA	ONT	0.211023	0.469494	0.932562	9.49617	0.0144992
Bambu	H1-mix	cDNA	PacBio	0.364595	2.01409	0.91146	9.14455	0.0312418
Bambu	H1-mix	CapTrap	PacBio	0.350091	0.963141	0.833703	9.23008	0.00644292
Bambu	H1-mix	R2C2	ONT	0.674178	3.89324	0.797795	8.32843	0.0205492
Bambu	H1-mix	CapTrap	ONT	0.199365	0.504948	0.897947	9.49214	0.00586399
Bambu	WTC11	R2C2	ONT	0.726797	3.34676	0.712765	8.34377	0.00806026
Bambu	WTC11	dRNA	ONT	0.539683	1.80734	0.769981	8.8179	0.0050885
Bambu	WTC11	CapTrap	PacBio	0.337089	1.00784	0.83214	9.208	0.006732
Bambu	WTC11	cDNA	PacBio	0.307397	0.914714	0.850574	9.24067	0.0093854
Bambu	WTC11	CapTrap	ONT	0.198788	0.549977	0.887635	9.48689	0.00615903
Bambu	WTC11	cDNA	ONT	0.227901	0.633665	0.876508	9.42284	0.00510781
Bambu	H1-DE	CapTrap	ONT	0.252503	0.500165	0.863922	9.46739	0.00489614
Bambu	H1-DE	cDNA	PacBio	0.422098	1.16989	0.777363	9.16927	0.00966204
Bambu	H1-DE	dRNA	ONT	1.06487	3.56296	0.436977	7.52347	0.00488485
Bambu	H1-DE	cDNA	ONT	0.247148	0.497263	0.864957	9.47665	0.00467603
Bambu	H1-DE	R2C2	ONT	0.607813	2.9285	0.70589	8.62738	0.00481623
Bambu	H1-DE	CapTrap	PacBio	0.425649	1.07432	0.775412	9.16305	0.00585428
Bambu	H1-mix	dRNA	ONT	0.606498	1.72342	0.723917	8.76777	0.0070674
Bambu	H1-mix	cDNA	ONT	0.413345	0.7581	0.805492	9.17886	0.0050212
Bambu	H1-mix	cDNA	PacBio	0.488123	1.03972	0.785453	9.00103	0.0140398
Bambu	H1-mix	CapTrap	PacBio	0.421948	1.0802	0.787317	9.14976	0.0054642
Bambu	H1-mix	R2C2	ONT	0.778572	2.82075	0.688166	8.51912	0.0093897
Bambu	H1-mix	CapTrap	ONT	0.265526	0.553955	0.854749	9.41966	0.00488111
Bambu	WTC11	R2C2	ONT	0.795827	3.34417	0.662177	8.35732	0.00727636
Bambu	WTC11	dRNA	ONT	0.650828	1.86784	0.687235	8.70803	0.00408608
Bambu	WTC11	CapTrap	PacBio	0.398655	1.11972	0.783587	9.15129	0.00596815
Bambu	WTC11	cDNA	PacBio	0.360569	0.981054	0.813582	9.18831	0.00889415
Bambu	WTC11	CapTrap	ONT	0.245065	0.589422	0.852549	9.43938	0.00537107
Bambu	WTC11	cDNA	ONT	0.284087	0.679787	0.837941	9.36159	0.00464235
Bambu	H1-hESC	CapTrap	ONT	0.261577	0.482341	0.859001	9.45539	0.00502735
Bambu	H1-hESC	R2C2	ONT	0.621706	3.00456	0.700399	8.59344	0.00566348
Bambu	H1-hESC	cDNA	ONT	0.230275	0.439262	0.869055	9.51799	0.00466802
Bambu	H1-hESC	dRNA	ONT	0.823496	3.0123	0.433375	7.74421	0.00633025
Bambu	H1-hESC	CapTrap	PacBio	0.510861	1.36335	0.7459	9.00764	0.00509344
Bambu	H1-hESC	cDNA	PacBio	0.714145	2.14907	0.650925	8.57386	0.00984356
FLAIR	H1-DE	cDNA	PacBio	0.367443	1.3027	0.895054	9.2006	0.0083502
FLAIR	H1-DE	dRNA	ONT	1.05504	4.35798	0.423514	7.16439	0.0084706
FLAIR	H1-DE	cDNA	ONT	0.179146	0.495753	0.864527	9.5344	0.00385997
FLAIR	H1-mix	dRNA	ONT	0.393936	1.97763	0.858671	8.97905	0.00742161
FLAIR	H1-mix	cDNA	ONT	0.163484	0.423382	0.851076	9.57967	0.00369023
FLAIR	H1-mix	cDNA	PacBio	0.325996	1.05347	0.849305	9.24381	0.00850131
FLAIR	WTC11	dRNA	ONT	0.485908	2.52289	0.80898	8.69472	0.0073358
FLAIR	WTC11	cDNA	PacBio	0.363988	1.18703	0.840935	9.15598	0.00672773
FLAIR	WTC11	cDNA	ONT	0.698964	3.42146	0.630541	8.16334	0.00223646
FLAIR	H1-hESC	cDNA	ONT	0.177705	0.467372	0.854151	9.55315	0.00396874
FLAIR	H1-hESC	dRNA	ONT	0.767915	3.07817	0.462107	7.53763	0.00785212
FLAIR	H1-hESC	cDNA	PacBio	0.634273	1.94544	0.674688	8.58198	0.00910067
RSEM	H1-mix	cDNA	Illumina	0.34932	0.772249	0.833344	9.49398	0.00343049
RSEM	WTC11	cDNA	Illumina	0.357497	0.902121	0.821623	9.44183	0.00325353
RSEM	H1-hESC	cDNA	Illumina	0.358329	0.709444	0.855291	9.55683	0.00320669
RSEM	H1-DE	cDNA	Illumina	0.327188	0.711185	0.856403	9.53547	0.00305975
