## Extended Tables for "Systematic assessment of long-read RNA-seq methods for transcript identification and quantification": Extended Data Table 10: Challenge 2 Cell mixing.xlsx

### Sheet: Cell mixing
Tools	Library Preparation	Sequencing Platforms	MRD	SCC	NRMSE
Bambu	CapTrap	ONT	0.137597	0.84755	0.390295
Bambu	cDNA	ONT	0.288616	0.547464	0.934569
Bambu	dRNA	ONT	0.3184	0.521124	0.962396
Bambu	R2C2	ONT	0.383522	0.398089	1.08475
Bambu	CapTrap	PacBio	0.164808	0.811872	0.45125
Bambu	cDNA	PacBio	0.327979	0.482928	0.993502
FLAIR	cDNA	ONT	0.148317	0.840856	0.359458
FLAIR	dRNA	ONT	0.215239	0.745575	0.622438
FLAIR	cDNA	PacBio	0.155243	0.83108	0.434783
FLAMES	CapTrap	ONT	0.18661	0.697541	0.673726
FLAMES	cDNA	ONT	0.169355	0.760103	0.558547
FLAMES	dRNA	ONT	0.156007	0.790972	0.548677
FLAMES	CapTrap	PacBio	0.157684	0.807244	0.456657
IsoQuant	CapTrap	ONT	0.130241	0.87628	0.391425
IsoQuant	cDNA	ONT	0.124073	0.879892	0.390465
IsoQuant	dRNA	ONT	0.135456	0.824736	0.537323
IsoQuant	R2C2	ONT	0.259381	0.686388	0.676869
IsoQuant	CapTrap	PacBio	0.149552	0.841565	0.448925
IsoQuant	cDNA	PacBio	0.138851	0.859369	0.453051
IsoTools	cDNA	PacBio	0.148593	0.850301	0.406123
TALON	CapTrap	ONT	0.168401	0.842678	0.475618
TALON	cDNA	ONT	0.17997	0.83272	0.502892
TALON	dRNA	ONT	0.229389	0.754553	0.565734
TALON	R2C2	ONT	0.322803	0.565927	0.875311
TALON	CapTrap	PacBio	0.148081	0.865785	0.424681
TALON	cDNA	PacBio	0.176667	0.862068	0.483149
NanoSim	dRNA	ONT	0.207983	0.743649	0.542309
RSEM	cDNA	Illumina	0.130959	0.87138	0.383346
