## Extended Tables for "Systematic assessment of long-read RNA-seq methods for transcript identification and quantification": Extended Data Table 11: Challenge 2 SIRV Metrics.xlsx

### Sheet: MRD_SCC_NRMSE_metrics
Tools	Samples	Library Preparation	Sequencing Platforms	MRD	SCC	NRMSE
Bambu	H1-DE	CapTrap	ONT	0.666949	0.786591	1.37593
Bambu	H1-DE	CapTrap	PacBio	1	0.642186	1.63633
Bambu	H1-DE	cDNA	ONT	0.597722	0.80278	1.34252
Bambu	H1-DE	cDNA	PacBio	0.672227	0.70015	1.46566
Bambu	H1-DE	dRNA	ONT	1	0.567801	1.69492
Bambu	H1-DE	R2C2	ONT	0.662351	0.789037	1.34671
Bambu	H1-hESC	CapTrap	ONT	0.676139	0.773326	1.37923
Bambu	H1-hESC	CapTrap	PacBio	1	0.672342	1.56684
Bambu	H1-hESC	cDNA	ONT	0.62076	0.792958	1.32826
Bambu	H1-hESC	cDNA	PacBio	1	0.688137	1.55508
Bambu	H1-hESC	dRNA	ONT	1	0.633639	1.61059
Bambu	H1-mix	CapTrap	ONT	0.665559	0.798685	1.33033
Bambu	H1-mix	CapTrap	PacBio	0.645956	0.690746	1.49673
Bambu	H1-mix	cDNA	ONT	0.568864	0.816418	1.28852
Bambu	H1-mix	cDNA	PacBio	0.730353	0.772612	1.51288
Bambu	H1-mix	dRNA	ONT	1	0.682792	1.5196
Bambu	H1-mix	R2C2	ONT	0.550339	0.781158	1.32767
Bambu	H1-hESC	R2C2	ONT	0.604503	0.77905	1.33198
Bambu	H1-mix	CapTrap	ONT	0.790681	0.691851	1.59398
Bambu	H1-mix	CapTrap	PacBio	1	0.67242	1.54226
Bambu	H1-mix	cDNA	ONT	1	0.355555	2.03107
Bambu	H1-mix	cDNA	PacBio	1	0.479957	2.08576
Bambu	H1-mix	dRNA	ONT	1	0.375492	2.25685
Bambu	H1-mix	R2C2	ONT	1	0.41033	2.03187
Bambu	WTC11	CapTrap	ONT	0.742321	0.694437	1.53085
Bambu	WTC11	CapTrap	PacBio	0.696897	0.698079	1.50108
Bambu	WTC11	cDNA	ONT	0.712257	0.769848	1.43556
Bambu	WTC11	cDNA	PacBio	0.599066	0.694115	1.42298
Bambu	WTC11	dRNA	ONT	1	0.545833	1.78667
Bambu	WTC11	R2C2	ONT	1	0.618413	1.66532
Bambu	WTC11	CapTrap	ONT	0.650821	0.81865	1.28037
Bambu	WTC11	CapTrap	PacBio	0.681199	0.717049	1.4524
Bambu	WTC11	cDNA	ONT	0.637964	0.805014	1.34544
Bambu	WTC11	cDNA	PacBio	0.557491	0.713237	1.3675
Bambu	WTC11	dRNA	ONT	1	0.575749	1.7132
Bambu	WTC11	R2C2	ONT	0.660704	0.717501	1.47684
FLAIR	H1-DE	cDNA	ONT	0.280533	0.668019	1.21572
FLAIR	H1-DE	cDNA	PacBio	0.126718	0.795804	0.777463
FLAIR	H1-DE	dRNA	ONT	1	0.743377	1.47816
FLAIR	H1-hESC	cDNA	ONT	0.306116	0.652183	1.25403
FLAIR	H1-hESC	cDNA	PacBio	0.132654	0.788822	0.793825
FLAIR	H1-hESC	dRNA	ONT	1	0.752725	1.44212
FLAIR	H1-mix	cDNA	ONT	0.288992	0.675293	1.18654
FLAIR	H1-mix	cDNA	PacBio	0.124098	0.804298	0.7689
FLAIR	H1-mix	dRNA	ONT	1	0.702019	1.42183
FLAIR	WTC11	cDNA	ONT	0.257367	0.697363	1.1343
FLAIR	WTC11	cDNA	PacBio	0.119815	0.796545	0.751873
FLAIR	WTC11	dRNA	ONT	0.358053	0.716734	1.34093
FLAMES	H1-DE	CapTrap	ONT	1	0.37135	2.14384
FLAMES	H1-DE	CapTrap	PacBio	1	0.531232	1.78753
FLAMES	H1-DE	cDNA	ONT	1	0.470438	1.92564
FLAMES	H1-DE	dRNA	ONT	1	0.543402	1.74315
FLAMES	H1-hESC	CapTrap	ONT	1	0.37135	2.14436
FLAMES	H1-hESC	CapTrap	PacBio	1	0.531232	1.78861
FLAMES	H1-hESC	cDNA	ONT	1	0.470438	1.92569
FLAMES	H1-hESC	dRNA	ONT	1	0.549493	1.72777
FLAMES	H1-mix	CapTrap	ONT	1	0.543402	1.7598
FLAMES	H1-mix	CapTrap	PacBio	1	0.537315	1.75933
FLAMES	H1-mix	cDNA	ONT	1	0.555589	1.7193
FLAMES	H1-mix	dRNA	ONT	1	0.561691	1.69375
FLAMES	WTC11	CapTrap	ONT	1	0.549493	1.74833
FLAMES	WTC11	CapTrap	PacBio	1	0.531232	1.77606
FLAMES	WTC11	cDNA	ONT	1	0.561692	1.7056
FLAMES	WTC11	dRNA	ONT	1	0.555589	1.70978
IsoQuant	H1-DE	CapTrap	ONT	0.151661	0.713615	0.906217
IsoQuant	H1-DE	CapTrap	PacBio	0.167696	0.710237	1.00025
IsoQuant	H1-DE	cDNA	ONT	0.222049	0.812366	0.808915
IsoQuant	H1-DE	cDNA	PacBio	0.108174	0.829351	0.567618
IsoQuant	H1-DE	dRNA	ONT	1	0.703674	1.48788
IsoQuant	H1-DE	R2C2	ONT	0.106177	0.730536	0.887829
IsoQuant	H1-hESC	CapTrap	ONT	0.170097	0.705103	0.89769
IsoQuant	H1-hESC	CapTrap	PacBio	0.196764	0.708312	1.01088
IsoQuant	H1-hESC	cDNA	ONT	0.228278	0.811936	0.829546
IsoQuant	H1-hESC	cDNA	PacBio	0.115383	0.823789	0.579559
IsoQuant	H1-hESC	dRNA	ONT	0.235168	0.781561	1.28923
IsoQuant	H1-mix	CapTrap	ONT	0.118585	0.74623	0.812987
IsoQuant	H1-mix	CapTrap	PacBio	0.104481	0.748037	0.869908
IsoQuant	H1-mix	cDNA	ONT	0.203197	0.811992	0.776134
IsoQuant	H1-mix	cDNA	PacBio	0.108194	0.830114	0.566116
IsoQuant	H1-mix	dRNA	ONT	0.289469	0.728124	1.28119
IsoQuant	H1-mix	R2C2	ONT	0.120721	0.732317	0.797838
IsoQuant	H1-hESC	R2C2	ONT	0.102936	0.741119	0.85498
IsoQuant	WTC11	CapTrap	ONT	0.117516	0.707157	0.875999
IsoQuant	WTC11	CapTrap	PacBio	0.089567	0.687596	0.966741
IsoQuant	WTC11	cDNA	ONT	0.19441	0.819983	0.726124
IsoQuant	WTC11	cDNA	PacBio	0.112298	0.824536	0.577564
IsoQuant	WTC11	dRNA	ONT	0.150506	0.774741	1.14117
IsoQuant	WTC11	R2C2	ONT	0.096776	0.763177	0.729086
IsoTools	H1-DE	cDNA	PacBio	0.124336	0.685262	1.02496
IsoTools	H1-hESC	cDNA	PacBio	0.113156	0.689059	1.01887
IsoTools	H1-mix	cDNA	PacBio	0.110355	0.688858	1.02368
IsoTools	WTC11	cDNA	PacBio	0.109369	0.688373	1.01803
TALON	H1-mix	CapTrap	ONT	1	0.292842	2.25395
TALON	H1-mix	CapTrap	PacBio	1	0.278154	2.05083
TALON	H1-mix	cDNA	ONT	1	0.232276	2.37947
TALON	H1-mix	cDNA	PacBio	1	0.332951	1.95353
TALON	H1-mix	dRNA	ONT	1	0.364971	2.15245
TALON	H1-mix	R2C2	ONT	1	0.251181	2.32619
TALON	WTC11	CapTrap	ONT	1	0.330956	2.24083
TALON	WTC11	CapTrap	PacBio	1	0.278136	2.06438
TALON	WTC11	cDNA	ONT	1	0.215922	2.40361
TALON	WTC11	cDNA	PacBio	1	0.368195	1.90484
TALON	WTC11	dRNA	ONT	1	0.364971	2.15239
TALON	WTC11	R2C2	ONT	1	0.180236	2.44711
NanoSim	H1-DE	cDNA	ONT	0.27065	0.82641	0.803842
NanoSim	H1-DE	dRNA	ONT	0.236653	0.669329	1.09998
NanoSim	H1-hESC	cDNA	ONT	0.275941	0.825737	0.819765
NanoSim	H1-hESC	dRNA	ONT	0.120138	0.745722	0.783229
NanoSim	H1-mix	dRNA	ONT	0.292351	0.804821	0.981272
NanoSim	WTC11	dRNA	ONT	0.202275	0.804386	0.880791
RSEM	H1-hESC	cDNA	Illumina	0.111861	0.832834	0.457615
RSEM	H1-DE	cDNA	Illumina	0.121363	0.834995	0.453813
RSEM	H1-mix	cDNA	Illumina	0.119486	0.835375	0.450458
RSEM	WTC11	cDNA	Illumina	0.115799	0.838062	0.438524

### Sheet: ERCC_PET_metric
Tools	Samples	Library Preparation	Sequencing Platforms	PET
Bambu	H1-DE	CapTrap	ONT	0.195652
Bambu	H1-DE	CapTrap	PacBio	0.043478
Bambu	H1-DE	cDNA	ONT	0.206522
Bambu	H1-DE	cDNA	PacBio	0.065217
Bambu	H1-DE	R2C2	ONT	0.206522
Bambu	H1-hESC	CapTrap	ONT	0.23913
Bambu	H1-hESC	CapTrap	PacBio	0.054348
Bambu	H1-hESC	cDNA	ONT	0.228261
Bambu	H1-hESC	cDNA	PacBio	0.043478
Bambu	H1-hESC	dRNA	ONT	0.032609
Bambu	H1-mix	CapTrap	ONT	0.217391
Bambu	H1-mix	CapTrap	PacBio	0.086957
Bambu	H1-mix	cDNA	ONT	0.358696
Bambu	H1-mix	cDNA	PacBio	0.130435
Bambu	H1-mix	dRNA	ONT	0.043478
Bambu	H1-mix	R2C2	ONT	0.23913
Bambu	H1-hESC	R2C2	ONT	0.25
Bambu	H1-mix	CapTrap	ONT	0.217391
Bambu	H1-mix	CapTrap	PacBio	0.086957
Bambu	H1-mix	cDNA	ONT	0.358696
Bambu	H1-mix	cDNA	PacBio	0.130435
Bambu	H1-mix	dRNA	ONT	0.043478
Bambu	H1-mix	R2C2	ONT	0.23913
Bambu	WTC11	CapTrap	ONT	0.326087
Bambu	WTC11	CapTrap	PacBio	0.119565
Bambu	WTC11	cDNA	ONT	0.206522
Bambu	WTC11	cDNA	PacBio	0.119565
Bambu	WTC11	dRNA	ONT	0.01087
Bambu	WTC11	R2C2	ONT	0.108696
Bambu	WTC11	CapTrap	ONT	0.326087
Bambu	WTC11	CapTrap	PacBio	0.119565
Bambu	WTC11	cDNA	ONT	0.206522
Bambu	WTC11	cDNA	PacBio	0.119565
Bambu	WTC11	dRNA	ONT	0.01087
Bambu	WTC11	R2C2	ONT	0.108696
FLAIR	H1-DE	cDNA	ONT	0.456522
FLAIR	H1-DE	cDNA	PacBio	0.445652
FLAIR	H1-DE	dRNA	ONT	0.119565
FLAIR	H1-hESC	cDNA	ONT	0.445652
FLAIR	H1-hESC	cDNA	PacBio	0.445652
FLAIR	H1-hESC	dRNA	ONT	0.119565
FLAIR	H1-mix	cDNA	ONT	0.456522
FLAIR	H1-mix	cDNA	PacBio	0.445652
FLAIR	H1-mix	dRNA	ONT	0.119565
FLAIR	WTC11	cDNA	ONT	0.445652
FLAIR	WTC11	cDNA	PacBio	0.478261
FLAIR	WTC11	dRNA	ONT	0.173913
IsoQuant	H1-DE	CapTrap	ONT	0.684783
IsoQuant	H1-DE	CapTrap	PacBio	0.521739
IsoQuant	H1-DE	cDNA	ONT	0.521739
IsoQuant	H1-DE	cDNA	PacBio	0.630435
IsoQuant	H1-DE	dRNA	ONT	0.141304
IsoQuant	H1-DE	R2C2	ONT	0.619565
IsoQuant	H1-hESC	CapTrap	ONT	0.706522
IsoQuant	H1-hESC	CapTrap	PacBio	0.532609
IsoQuant	H1-hESC	cDNA	ONT	0.51087
IsoQuant	H1-hESC	cDNA	PacBio	0.597826
IsoQuant	H1-hESC	dRNA	ONT	0.141304
IsoQuant	H1-mix	CapTrap	ONT	0.75
IsoQuant	H1-mix	CapTrap	PacBio	0.652174
IsoQuant	H1-mix	cDNA	ONT	0.565217
IsoQuant	H1-mix	cDNA	PacBio	0.663043
IsoQuant	H1-mix	dRNA	ONT	0.141304
IsoQuant	H1-mix	R2C2	ONT	0.663043
IsoQuant	H1-hESC	R2C2	ONT	0.630435
IsoQuant	WTC11	CapTrap	ONT	0.793478
IsoQuant	WTC11	CapTrap	PacBio	0.717391
IsoQuant	WTC11	cDNA	ONT	0.586957
IsoQuant	WTC11	cDNA	PacBio	0.641304
IsoQuant	WTC11	dRNA	ONT	0.217391
IsoQuant	WTC11	R2C2	ONT	0.706522
IsoTools	H1-DE	cDNA	PacBio	0.586957
IsoTools	H1-hESC	cDNA	PacBio	0.576087
IsoTools	H1-mix	cDNA	PacBio	0.586957
IsoTools	WTC11	cDNA	PacBio	0.586957
TALON	H1-mix	CapTrap	ONT	0.076087
TALON	H1-mix	CapTrap	PacBio	0.217391
TALON	H1-mix	cDNA	PacBio	0.184783
TALON	H1-mix	R2C2	ONT	0.01087
TALON	WTC11	CapTrap	ONT	0.054348
TALON	WTC11	CapTrap	PacBio	0.206522
TALON	WTC11	cDNA	PacBio	0.195652
NanoSim	H1-DE	cDNA	ONT	0.717391
NanoSim	H1-DE	dRNA	ONT	0.423913
NanoSim	H1-hESC	cDNA	ONT	0.652174
NanoSim	H1-hESC	dRNA	ONT	0.663043
NanoSim	H1-mix	dRNA	ONT	0.326087
NanoSim	WTC11	dRNA	ONT	0.391304
RSEM	H1-hESC	cDNA	Illumina	0.945652
RSEM	H1-DE	cDNA	Illumina	0.913043
RSEM	H1-mix	cDNA	Illumina	0.902174
RSEM	WTC11	cDNA	Illumina	0.945652

### Sheet: Long_SIRV_PET_metric
Tools	Samples	Library Preparation	Sequencing Platforms	PET
Bambu	H1-DE	CapTrap	ONT	1
Bambu	H1-DE	CapTrap	PacBio	0.466667
Bambu	H1-DE	cDNA	ONT	1
Bambu	H1-DE	cDNA	PacBio	0.866667
Bambu	H1-DE	dRNA	ONT	0.133333
Bambu	H1-DE	R2C2	ONT	0.933333
Bambu	H1-hESC	CapTrap	ONT	0.933333
Bambu	H1-hESC	CapTrap	PacBio	0.733333
Bambu	H1-hESC	cDNA	ONT	0.933333
Bambu	H1-hESC	cDNA	PacBio	0.933333
Bambu	H1-hESC	dRNA	ONT	0.333333
Bambu	H1-mix	CapTrap	ONT	0.933333
Bambu	H1-mix	CapTrap	PacBio	0.733333
Bambu	H1-mix	cDNA	ONT	1
Bambu	H1-mix	cDNA	PacBio	1
Bambu	H1-mix	dRNA	ONT	0.666667
Bambu	H1-mix	R2C2	ONT	0.8
Bambu	H1-hESC	R2C2	ONT	1
Bambu	H1-mix	CapTrap	ONT	0.933333
Bambu	H1-mix	CapTrap	PacBio	0.733333
Bambu	H1-mix	cDNA	ONT	1
Bambu	H1-mix	cDNA	PacBio	1
Bambu	H1-mix	dRNA	ONT	0.666667
Bambu	H1-mix	R2C2	ONT	0.8
Bambu	WTC11	CapTrap	ONT	0.933333
Bambu	WTC11	CapTrap	PacBio	0.8
Bambu	WTC11	cDNA	ONT	1
Bambu	WTC11	cDNA	PacBio	0.933333
Bambu	WTC11	dRNA	ONT	0.2
Bambu	WTC11	R2C2	ONT	0.933333
Bambu	WTC11	CapTrap	ONT	0.933333
Bambu	WTC11	CapTrap	PacBio	0.8
Bambu	WTC11	cDNA	ONT	1
Bambu	WTC11	cDNA	PacBio	0.933333
Bambu	WTC11	dRNA	ONT	0.2
Bambu	WTC11	R2C2	ONT	0.933333
FLAIR	H1-DE	cDNA	ONT	0.2
FLAIR	H1-DE	cDNA	PacBio	1
FLAIR	H1-DE	dRNA	ONT	0.266667
FLAIR	H1-hESC	cDNA	ONT	0.2
FLAIR	H1-hESC	cDNA	PacBio	1
FLAIR	H1-hESC	dRNA	ONT	0.333333
FLAIR	H1-mix	cDNA	ONT	0.333333
FLAIR	H1-mix	cDNA	PacBio	1
FLAIR	H1-mix	dRNA	ONT	0.4
FLAIR	WTC11	cDNA	ONT	0.466667
FLAIR	WTC11	cDNA	PacBio	1
FLAIR	WTC11	dRNA	ONT	0.4
IsoQuant	H1-DE	CapTrap	ONT	0.666667
IsoQuant	H1-DE	CapTrap	PacBio	0.466667
IsoQuant	H1-DE	cDNA	ONT	1
IsoQuant	H1-DE	cDNA	PacBio	1
IsoQuant	H1-DE	dRNA	ONT	0.066667
IsoQuant	H1-DE	R2C2	ONT	0.533333
IsoQuant	H1-hESC	CapTrap	ONT	0.666667
IsoQuant	H1-hESC	CapTrap	PacBio	0.466667
IsoQuant	H1-hESC	cDNA	ONT	1
IsoQuant	H1-hESC	cDNA	PacBio	1
IsoQuant	H1-hESC	dRNA	ONT	0.533333
IsoQuant	H1-mix	CapTrap	ONT	0.733333
IsoQuant	H1-mix	CapTrap	PacBio	0.6
IsoQuant	H1-mix	cDNA	ONT	1
IsoQuant	H1-mix	cDNA	PacBio	1
IsoQuant	H1-mix	dRNA	ONT	0.666667
IsoQuant	H1-mix	R2C2	ONT	0.666667
IsoQuant	H1-hESC	R2C2	ONT	0.6
IsoQuant	WTC11	CapTrap	ONT	0.6
IsoQuant	WTC11	CapTrap	PacBio	0.266667
IsoQuant	WTC11	cDNA	ONT	1
IsoQuant	WTC11	cDNA	PacBio	1
IsoQuant	WTC11	dRNA	ONT	0.733333
IsoQuant	WTC11	R2C2	ONT	0.866667
IsoTools	H1-DE	cDNA	PacBio	1
IsoTools	H1-hESC	cDNA	PacBio	1
IsoTools	H1-mix	cDNA	PacBio	1
IsoTools	WTC11	cDNA	PacBio	1
TALON	H1-mix	CapTrap	ONT	0.066667
TALON	H1-mix	CapTrap	PacBio	0.133333
TALON	H1-mix	cDNA	ONT	0.066667
TALON	H1-mix	cDNA	PacBio	0.266667
TALON	H1-mix	R2C2	ONT	0.266667
TALON	WTC11	CapTrap	ONT	0.133333
TALON	WTC11	CapTrap	PacBio	0.133333
TALON	WTC11	cDNA	PacBio	0.333333
TALON	WTC11	R2C2	ONT	0.066667
NanoSim	H1-DE	cDNA	ONT	1
NanoSim	H1-DE	dRNA	ONT	0.866667
NanoSim	H1-hESC	cDNA	ONT	1
NanoSim	H1-hESC	dRNA	ONT	1
NanoSim	H1-mix	dRNA	ONT	1
NanoSim	WTC11	dRNA	ONT	1
RSEM	H1-hESC	cDNA	Illumina	1
RSEM	H1-DE	cDNA	Illumina	1
RSEM	H1-mix	cDNA	Illumina	1
RSEM	WTC11	cDNA	Illumina	1

### Sheet: SIRV_PET_metric
Tools	Samples	Library Preparation	Sequencing Platforms	PET
Bambu	H1-DE	CapTrap	ONT	0.985507
Bambu	H1-DE	CapTrap	PacBio	0.927536
Bambu	H1-DE	cDNA	ONT	1
Bambu	H1-DE	cDNA	PacBio	0.942029
Bambu	H1-DE	dRNA	ONT	0.956522
Bambu	H1-DE	R2C2	ONT	0.971014
Bambu	H1-hESC	CapTrap	ONT	0.985507
Bambu	H1-hESC	CapTrap	PacBio	0.942029
Bambu	H1-hESC	cDNA	ONT	1
Bambu	H1-hESC	cDNA	PacBio	0.942029
Bambu	H1-hESC	dRNA	ONT	0.971014
Bambu	H1-mix	CapTrap	ONT	1
Bambu	H1-mix	CapTrap	PacBio	0.927536
Bambu	H1-mix	cDNA	ONT	1
Bambu	H1-mix	cDNA	PacBio	0.956522
Bambu	H1-mix	dRNA	ONT	0.985507
Bambu	H1-mix	R2C2	ONT	0.985507
Bambu	H1-hESC	R2C2	ONT	0.956522
Bambu	H1-mix	CapTrap	ONT	0.782609
Bambu	H1-mix	CapTrap	PacBio	0.884058
Bambu	H1-mix	cDNA	ONT	0.188406
Bambu	H1-mix	cDNA	PacBio	0.188406
Bambu	H1-mix	dRNA	ONT	0.188406
Bambu	H1-mix	R2C2	ONT	0.188406
Bambu	WTC11	CapTrap	ONT	0.782609
Bambu	WTC11	CapTrap	PacBio	0.898551
Bambu	WTC11	cDNA	ONT	0.927536
Bambu	WTC11	cDNA	PacBio	0.898551
Bambu	WTC11	dRNA	ONT	0.855072
Bambu	WTC11	R2C2	ONT	0.695652
Bambu	WTC11	CapTrap	ONT	1
Bambu	WTC11	CapTrap	PacBio	0.942029
Bambu	WTC11	cDNA	ONT	1
Bambu	WTC11	cDNA	PacBio	0.942029
Bambu	WTC11	dRNA	ONT	0.927536
Bambu	WTC11	R2C2	ONT	0.927536
FLAIR	H1-DE	cDNA	ONT	0.956522
FLAIR	H1-DE	cDNA	PacBio	0.927536
FLAIR	H1-DE	dRNA	ONT	0.898551
FLAIR	H1-hESC	cDNA	ONT	0.942029
FLAIR	H1-hESC	cDNA	PacBio	0.927536
FLAIR	H1-hESC	dRNA	ONT	0.898551
FLAIR	H1-mix	cDNA	ONT	0.927536
FLAIR	H1-mix	cDNA	PacBio	0.927536
FLAIR	H1-mix	dRNA	ONT	0.913043
FLAIR	WTC11	cDNA	ONT	0.942029
FLAIR	WTC11	cDNA	PacBio	0.927536
FLAIR	WTC11	dRNA	ONT	0.898551
FLAMES	H1-DE	CapTrap	ONT	0.521739
FLAMES	H1-DE	CapTrap	PacBio	0.898551
FLAMES	H1-DE	cDNA	ONT	0.753623
FLAMES	H1-DE	dRNA	ONT	0.927536
FLAMES	H1-hESC	CapTrap	ONT	0.521739
FLAMES	H1-hESC	CapTrap	PacBio	0.898551
FLAMES	H1-hESC	cDNA	ONT	0.753623
FLAMES	H1-hESC	dRNA	ONT	0.942029
FLAMES	H1-mix	CapTrap	ONT	0.927536
FLAMES	H1-mix	CapTrap	PacBio	0.913043
FLAMES	H1-mix	cDNA	ONT	0.956522
FLAMES	H1-mix	dRNA	ONT	0.971014
FLAMES	WTC11	CapTrap	ONT	0.942029
FLAMES	WTC11	CapTrap	PacBio	0.898551
FLAMES	WTC11	cDNA	ONT	0.971014
FLAMES	WTC11	dRNA	ONT	0.956522
IsoQuant	H1-DE	CapTrap	ONT	0.927536
IsoQuant	H1-DE	CapTrap	PacBio	0.942029
IsoQuant	H1-DE	cDNA	ONT	0.927536
IsoQuant	H1-DE	cDNA	PacBio	0.956522
IsoQuant	H1-DE	dRNA	ONT	0.898551
IsoQuant	H1-DE	R2C2	ONT	0.942029
IsoQuant	H1-hESC	CapTrap	ONT	0.942029
IsoQuant	H1-hESC	CapTrap	PacBio	0.942029
IsoQuant	H1-hESC	cDNA	ONT	0.927536
IsoQuant	H1-hESC	cDNA	PacBio	0.956522
IsoQuant	H1-hESC	dRNA	ONT	0.927536
IsoQuant	H1-mix	CapTrap	ONT	0.942029
IsoQuant	H1-mix	CapTrap	PacBio	0.942029
IsoQuant	H1-mix	cDNA	ONT	0.927536
IsoQuant	H1-mix	cDNA	PacBio	0.956522
IsoQuant	H1-mix	dRNA	ONT	0.927536
IsoQuant	H1-mix	R2C2	ONT	0.971014
IsoQuant	H1-hESC	R2C2	ONT	0.942029
IsoQuant	WTC11	CapTrap	ONT	0.956522
IsoQuant	WTC11	CapTrap	PacBio	0.956522
IsoQuant	WTC11	cDNA	ONT	0.942029
IsoQuant	WTC11	cDNA	PacBio	0.956522
IsoQuant	WTC11	dRNA	ONT	0.927536
IsoQuant	WTC11	R2C2	ONT	0.942029
IsoTools	H1-DE	cDNA	PacBio	0.768116
IsoTools	H1-hESC	cDNA	PacBio	0.768116
IsoTools	H1-mix	cDNA	PacBio	0.768116
IsoTools	WTC11	cDNA	PacBio	0.768116
TALON	H1-mix	CapTrap	ONT	0.275362
TALON	H1-mix	CapTrap	PacBio	0.362319
TALON	H1-mix	cDNA	ONT	0.217391
TALON	H1-mix	cDNA	PacBio	0.507246
TALON	H1-mix	dRNA	ONT	0.507246
TALON	H1-mix	R2C2	ONT	0.231884
TALON	WTC11	CapTrap	ONT	0.289855
TALON	WTC11	CapTrap	PacBio	0.362319
TALON	WTC11	cDNA	ONT	0.202899
TALON	WTC11	cDNA	PacBio	0.507246
TALON	WTC11	dRNA	ONT	0.507246
TALON	WTC11	R2C2	ONT	0.130435
NanoSim	H1-DE	cDNA	ONT	1
NanoSim	H1-DE	dRNA	ONT	1
NanoSim	H1-hESC	cDNA	ONT	1
NanoSim	H1-hESC	dRNA	ONT	1
NanoSim	H1-mix	dRNA	ONT	1
NanoSim	WTC11	dRNA	ONT	1
RSEM	H1-hESC	cDNA	Illumina	1
RSEM	H1-DE	cDNA	Illumina	1
RSEM	H1-mix	cDNA	Illumina	1
RSEM	WTC11	cDNA	Illumina	1
