## Extended Tables for "Systematic assessment of long-read RNA-seq methods for transcript identification and quantification": Extended Data Table 12: Challenge 2 Simulation Metrics.xlsx

### Sheet: Simulation Metrics
Tools	Samples	Library Preparation	Sequencing Platforms	MRD	SCC	NRMSE
Bambu	human	cDNA	ONT	0.243619	0.681577	0.856048
Bambu	human	cDNA	PacBio	0.150427	0.711192	0.806194
Bambu	human	cDNA	ONT	0.292224	0.693239	0.841926
Bambu	human	cDNA	PacBio	0.131124	0.739047	0.758048
Bambu	mouse	cDNA	PacBio	0.175323	0.564781	1.01324
Bambu	mouse	dRNA	ONT	0.216045	0.647685	0.912171
Bambu	mouse	cDNA	PacBio	0.173959	0.566475	1.00703
Bambu	mouse	dRNA	ONT	0.232456	0.694963	0.831282
FLAIR	human	cDNA	ONT	0.340917	0.636345	0.783729
FLAIR	human	cDNA	PacBio	0.016448	0.985029	0.160171
FLAIR	mouse	cDNA	PacBio	0.006477	0.98198	0.175767
FLAIR	mouse	dRNA	ONT	0.199399	0.718224	0.749257
FLAMES	human	cDNA	ONT	0.201944	0.700289	0.710894
FLAMES	mouse	dRNA	ONT	0.138606	0.783603	0.629743
IsoQuant	human	cDNA	ONT	0.120506	0.812894	0.602502
IsoQuant	human	cDNA	PacBio	0.026296	0.971828	0.243333
IsoQuant	mouse	cDNA	PacBio	0.024998	0.962636	0.261652
IsoQuant	mouse	dRNA	ONT	0.083752	0.817926	0.590168
IsoTools	human	cDNA	PacBio	0.165253	0.919911	0.386063
IsoTools	mouse	cDNA	PacBio	0.088352	0.968823	0.242835
TALON	human	cDNA	ONT	0.355046	0.49905	0.969069
TALON	human	cDNA	PacBio	0.060759	0.964287	0.244517
TALON	mouse	cDNA	PacBio	0.042698	0.972832	0.204344
TALON	mouse	dRNA	ONT	0.307676	0.671597	0.84639
NanoSim	mouse	dRNA	ONT	0.340994	0.747523	0.725354
RSEM	human	cDNA	Illumina	0.022656	0.891246	0.51103
RSEM	mouse	cDNA	Illumina	0.01777	0.901608	0.535773
