## Extended Tables for "Systematic assessment of long-read RNA-seq methods for transcript identification and quantification": Extended Data Table 13: Challenge 3 ES Metrics.xlsx

### Sheet: ES.challenge3_metrics
Metrics ES Mouse dataset in Challenge3
Tool	Bambu						RNA-Bloom		IsoQuant					rnaSPAdes
Platform	ONT	PacBio	ONT	PacBio	ONT	ONT	ONT	ONT	PacBio	PacBio	ONT	ONT	ONT	ONT	PacBio	ONT	Illumina
Library_Preps	CapTrap	CapTrap	cDNA	cDNA	dRNA	R2C2	cDNA	cDNA	CapTrap	cDNA	cDNA	dRNA	R2C2	cDNA	cDNA	dRNA	cDNA
Data_Category	Long Only	Long Only	Long Only	Long Only	Long Only	Long Only	Long Only	Long+Short	Long Only	Long Only	Long Only	Long Only	Long Only	Long+Short	Long+Short	Long+Short	Short Only
Pipeline Code	ONT_1	PB_1	ONT_2	PB_2	ONT_3	ONT_4	ONT_5	ONT_6	PB_3	PB_4	ONT_7	ONT_9	ONT_11	ONT_8	PB_5	ONT_10	illumina_1
Number of transcripts	23487	15038	21318	27208	21900	27031	85424	107530	28246	52902	75779	29400	44031	151439	171115	92772	218462
Mapping transcripts	23486	15038	21288	27202	21899	27028	85319	107348	28243	52897	75034	29396	44022	144419	163852	91543	191952
Average length	1387.79	1794.32	1793.35	3377.52	2425.34	2490.89	2498.89	2378.76	1937.77	3771.12	1786.53	2791.59	2893.24	1197.65	1121.08	1356.99	719.39
Transcripts with coding potential	17767	13324	16144	25604	20096	25247	68624	82418	24177	48916	44593	26132	40612	43061	43688	32492	32220
Transcripts with Full Illumina SJ Support	19339	14143	14981	24696	19835	24096	38133	45270	23585	40500	33365	22418	34140	30626	30141	23662	25849
Non-canonical transcripts	159	137	2184	363	144	194	27981	34904	1477	4271	10674	1087	2034	30083	29783	21045	23991
Transcripts with possible intra-priming	770	262	599	460	162	466	2893	3496	450	539	766	398	484	5556	6280	3077	6980
Transcripts with possible RT-switching	1242	1054	2205	2100	1393	1816	5365	6044	1707	3526	10311	2121	2562	4381	4474	3705	4442
Splice Junctions with short-read coverage	69235	67875	70791	127936	90341	113916	126196	132903	92731	153127	135534	120180	137882	87864	88472	83058	85857
Non-canonical Splice Junctions	137	102	2480	248	105	134	68116	80931	1128	3130	9912	812	1430	74065	74803	68081	72182
BUSCO metrics
Complete and single-copy BUSCOs	3219	3462	3132	4006	3735	3825	2894	2744	2885	2483	2888	3826	2955	3527	3476	3801	4273
Complete and duplicated BUSCOs	1581	1503	1962	3903	2510	3467	4544	4935	2975	6065	4791	3614	5105	4068	4131	3772	3260
Fragmented BUSCOs	377	213	300	104	175	223	373	361	256	110	305	182	195	433	427	390	486
Missing BUSCOs	6189	6188	5972	3353	4946	3851	3555	3326	5250	2708	3382	3744	3111	3338	3332	3403	3347

### Sheet: ES.ch3.structural_categories
Tool	Bambu						RNA-Bloom		IsoQuant					rnaSPAdes
Platform	ONT	PacBio	ONT	PacBio	ONT	ONT	ONT	ONT	PacBio	PacBio	ONT	ONT	ONT	ONT	PacBio	ONT	Illumina
Library_Preps	CapTrap	CapTrap	cDNA	cDNA	dRNA	R2C2	cDNA	cDNA	CapTrap	cDNA	cDNA	dRNA	R2C2	cDNA	cDNA	dRNA	cDNA
Data_Category	Long Only	Long Only	Long Only	Long Only	Long Only	Long Only	Long Only	Long+Short	Long Only	Long Only	Long Only	Long Only	Long Only	Long+Short	Long+Short	Long+Short	Short Only
Pipeline Code	ONT_1	PB_1	ONT_2	PB_2	ONT_3	ONT_4	ONT_5	ONT_6	PB_3	PB_4	ONT_7	ONT_9	ONT_11	ONT_8	PB_5	ONT_10	illumina_1
total	23540	15054	21312	27215	21913	27056	85720	107832	28293	52944	75106	29458	44079	144752	164117	91833	192324
FSM	9447	8907	8836	14384	10478	13219	18591	20805	11825	16967	14584	13383	15394	16524	16194	14827	17320
ISM	6493	2792	3785	3627	7013	4836	7799	10945	2621	2247	3328	1737	3735	17447	17708	12834	19834
NIC	1507	1398	1115	5142	1542	4294	12392	15500	5522	15901	9811	5479	10854	9570	10181	5813	8802
NNC	3272	1380	3790	3170	2474	4044	30706	37889	6348	13884	20713	6833	11992	9920	10028	6449	6346
Antisense	944	155	1588	236	76	151	8089	11158	470	851	9206	283	390	32482	33557	23280	37267
Fusion	60	31	45	125	48	122	1374	1492	271	1107	786	305	628	1053	1165	635	520
GenicGenomic	390	73	385	97	76	93	1978	2524	258	377	1750	308	284	3539	3814	2741	3935
GenicIntron	0	0	0	0	0	0	6	5	1	7	6	0	1	15	21	4	31
Intergenic	1427	318	1768	434	206	297	4785	7514	977	1603	14922	1130	801	54202	71449	25250	98269

### Sheet: ES.ch3.FSM_metrics
Tool	Bambu						RNA-Bloom		IsoQuant					rnaSPAdes
Platform	ONT	PacBio	ONT	PacBio	ONT	ONT	ONT	ONT	PacBio	PacBio	ONT	ONT	ONT	ONT	PacBio	ONT	Illumina
Library_Preps	CapTrap	CapTrap	cDNA	cDNA	dRNA	R2C2	cDNA	cDNA	CapTrap	cDNA	cDNA	dRNA	R2C2	cDNA	cDNA	dRNA	cDNA
Data_Category	Long Only	Long Only	Long Only	Long Only	Long Only	Long Only	Long Only	Long+Short	Long Only	Long Only	Long Only	Long Only	Long Only	Long+Short	Long+Short	Long+Short	Short Only
Pipeline Code	ONT_1	PB_1	ONT_2	PB_2	ONT_3	ONT_4	ONT_5	ONT_6	PB_3	PB_4	ONT_7	ONT_9	ONT_11	ONT_8	PB_5	ONT_10	illumina_1
Number of isoforms	9416	8892	8820	14371	10466	13197	18425	20613	11786	16934	14558	13330	15366	15744	15578	14357	16422
Reference Match	3526	3590	3436	6403	4252	5526	5829	6219	4083	4894	4564	4909	4474	3209	3162	3229	3148
5' reference supported (transcript)	6262	6092	5773	9746	6627	9194	10181	11147	6924	8082	7883	7963	7774	6832	6628	6628	6763
3' reference supported (transcript)	5252	5248	5193	9267	6564	7881	10220	11079	6836	9956	8224	8023	8601	6534	6422	6463	6453
5' reference supported (gene)	7963	7838	7492	12243	8663	11508	13752	15074	9099	10948	10504	9826	10401	9479	9227	9223	9323
3' reference supported (gene)	6949	6862	6698	11803	8457	10205	12730	13883	8988	13050	10781	10078	11331	8003	7851	7842	7829
5' CAGE supported	7139	7164	6795	11076	7266	10200	11494	12622	4972	5783	6087	5701	5425	7240	7081	7187	7102
3' QuantSeq supported	6379	6757	6450	10634	8445	9253	11891	13027	8274	11437	9553	9031	9723	7133	7008	7201	6978
3' polyA supported	8561	8348	8166	13620	10114	12001	15681	17249	10764	15343	12907	12292	13275	9901	9780	9664	9879
Supported Reference Transcript Model (SRTM)	7954	7959	7518	12893	9060	11610	13081	14176	8972	10872	10172	9843	9945	7128	6993	7072	6957
Intra-priming	196	100	34	163	45	133	973	1045	121	133	41	241	112	644	656	581	672
Reference redundancy Level	1	1	1.03	1	1	1	1.49	1.54	1.01	1.02	1.01	1	1.01	1.76	1.73	1.76	1.76

### Sheet: ES.ch3.ISM_metrics
Tool	Bambu						RNA-Bloom		IsoQuant					rnaSPAdes
Platform	ONT	PacBio	ONT	PacBio	ONT	ONT	ONT	ONT	PacBio	PacBio	ONT	ONT	ONT	ONT	PacBio	ONT	Illumina
Library_Preps	CapTrap	CapTrap	cDNA	cDNA	dRNA	R2C2	cDNA	cDNA	CapTrap	cDNA	cDNA	dRNA	R2C2	cDNA	cDNA	dRNA	cDNA
Data_Category	Long Only	Long Only	Long Only	Long Only	Long Only	Long Only	Long Only	Long+Short	Long Only	Long Only	Long Only	Long Only	Long Only	Long+Short	Long+Short	Long+Short	Short Only
Pipeline Code	ONT_1	PB_1	ONT_2	PB_2	ONT_3	ONT_4	ONT_5	ONT_6	PB_3	PB_4	ONT_7	ONT_9	ONT_11	ONT_8	PB_5	ONT_10	illumina_1
Number of isoforms	6489	2792	3783	3627	7013	4836	7773	10891	2619	2247	3324	1735	3729	17349	17631	12747	19725
5' reference supported (transcript)	1541	550	585	647	268	1974	1260	1819	785	763	702	285	1469	2052	1819	1328	1708
3' reference supported (transcript)	2554	1291	1775	2027	4238	1418	3612	4581	979	1050	1331	950	827	3677	3572	3155	3528
5' and 3' reference supported (gene)	563	331	289	565	499	741	931	1113	427	686	437	279	693	601	551	480	458
5' reference supported (gene)	2235	872	930	1022	773	2712	2166	2977	1162	1106	1097	471	2080	3173	2856	2162	2726
3' reference supported (gene)	3480	1756	2319	2601	5367	2160	4553	5805	1441	1440	1796	1249	1425	4961	4725	4147	4716
5' CAGE supported	1997	792	926	992	535	2520	1949	2643	767	635	579	353	1014	2470	2201	1702	2069
3' QuantSeq supported	3333	1797	2249	2397	5671	2001	4243	5418	1160	1106	1253	912	1103	3997	3753	3511	3741
3' polyA supported	5185	2418	3083	3276	6685	3699	5796	7533	2064	1871	2509	1536	2629	6866	6732	5602	7006
Supported Reference Transcript Model (SRTM)	1676	740	776	1085	899	2173	1703	2081	941	1047	897	484	1604	1252	1140	973	1063
Intra-priming	280	109	30	78	60	190	191	266	154	33	23	6	130	348	356	244	365
Reference redundancy Level	1.22	1.14	1.21	1.18	1.36	1.28	1.31	1.44	1.09	1.11	1.1	1.04	1.28	1.75	1.73	1.74	1.73

### Sheet: ES.ch3.NIC_metrics
Tool	Bambu						RNA-Bloom		IsoQuant					rnaSPAdes
Platform	ONT	PacBio	ONT	PacBio	ONT	ONT	ONT	ONT	PacBio	PacBio	ONT	ONT	ONT	ONT	PacBio	ONT	Illumina
Library_Preps	CapTrap	CapTrap	cDNA	cDNA	dRNA	R2C2	cDNA	cDNA	CapTrap	cDNA	cDNA	dRNA	R2C2	cDNA	cDNA	dRNA	cDNA
Data_Category	Long Only	Long Only	Long Only	Long Only	Long Only	Long Only	Long Only	Long+Short	Long Only	Long Only	Long Only	Long Only	Long Only	Long+Short	Long+Short	Long+Short	Short Only
Pipeline Code	ONT_1	PB_1	ONT_2	PB_2	ONT_3	ONT_4	ONT_5	ONT_6	PB_3	PB_4	ONT_7	ONT_9	ONT_11	ONT_8	PB_5	ONT_10	illumina_1
Number of isoforms	1505	1397	1115	5142	1540	4292	12373	15491	5513	15887	9800	5473	10846	9507	10119	5757	8743
5' and 3' reference supported (gene)	928	995	679	3409	931	2890	7246	8458	3420	8248	5437	3257	5642	1601	1655	959	693
5' reference supported (gene)	1278	1243	954	4180	1129	3656	9439	11181	4223	10094	7041	3893	7297	3545	3555	1981	1881
3' reference supported (gene)	1095	1106	787	4152	1272	3369	9142	10968	4446	12813	7453	4579	8290	3307	3570	2102	1908
5' CAGE supported	1064	1048	780	3749	898	3199	8032	9360	2029	4913	3727	2266	3619	2582	2535	1442	1234
3' QuantSeq supported	889	1021	694	3806	1255	3070	8961	10628	4072	11669	6719	4174	7291	2917	3183	1897	1568
3' polyA supported	1305	1294	973	4841	1472	3847	10641	12780	5082	14667	8632	5133	9418	4147	4534	2699	2879
Supported Novel Transcript Model (SNTM)	1069	1121	795	4004	1091	3388	7961	9205	3709	8853	5499	3637	6113	1885	1915	1110	780
Intra-priming	42	15	10	72	9	60	253	318	44	103	23	15	70	198	204	122	169
Intron retention incidence	185	207	196	1588	350	1258	6276	7344	1368	6872	2802	1764	3884	4385	4650	1941	1465

### Sheet: ES.ch3.NNC_metrics
Tool	Bambu						RNA-Bloom		IsoQuant					rnaSPAdes
Platform	ONT	PacBio	ONT	PacBio	ONT	ONT	ONT	ONT	PacBio	PacBio	ONT	ONT	ONT	ONT	PacBio	ONT	Illumina
Library_Preps	CapTrap	CapTrap	cDNA	cDNA	dRNA	R2C2	cDNA	cDNA	CapTrap	cDNA	cDNA	dRNA	R2C2	cDNA	cDNA	dRNA	cDNA
Data_Category	Long Only	Long Only	Long Only	Long Only	Long Only	Long Only	Long Only	Long+Short	Long Only	Long Only	Long Only	Long Only	Long Only	Long+Short	Long+Short	Long+Short	Short Only
Pipeline Code	ONT_1	PB_1	ONT_2	PB_2	ONT_3	ONT_4	ONT_5	ONT_6	PB_3	PB_4	ONT_7	ONT_9	ONT_11	ONT_8	PB_5	ONT_10	illumina_1
Number of isoforms	3262	1380	3788	3170	2474	4040	30536	37677	6348	13884	20694	6813	11980	9919	10027	6447	6344
5' and 3' reference supported (gene)	896	487	1789	1347	1198	1867	14130	16746	1932	4242	6241	2775	3869	578	586	413	345
5' reference supported (gene)	1764	796	2612	1923	1594	2727	20149	24394	3103	6195	9877	3835	5776	2548	2625	1665	1398
3' reference supported (gene)	1696	851	2467	2170	1812	2756	20226	24325	3978	9241	12326	4863	7857	1920	1917	1397	1216
5' CAGE supported	1594	737	2420	1896	1383	2549	18122	21930	1667	3201	5702	2367	3119	1939	2000	1350	1125
3' QuantSeq supported	1395	835	2454	2057	1901	2666	21960	26410	3758	8487	11385	4642	7011	1750	1791	1324	1101
3' polyA supported	2624	1204	3305	2859	2346	3592	25801	31230	5402	11797	16575	6057	9951	2905	2996	2102	1906
Supported Novel Transcript Model (SNTM)	746	587	483	1489	522	1436	3115	3703	1766	3316	2584	1369	2483	560	573	406	356
Non-canonical SJ incidence	98	106	1672	272	111	161	1086	3595	1139	2949	3810	820	1689	6681	6771	4200	3666
Full Illumina SJ support	1525	1029	950	2227	876	2145	29059	32928	3891	7447	6718	2921	5650	2779	2798	1910	2307
Intra-priming	77	23	29	58	17	59	582	711	69	132	106	26	108	162	178	125	126
RT-switching incidence	202	105	293	315	239	373	2370	2761	506	1357	1581	669	1001	838	835	758	760

### Sheet: ES.ch3.SIRVs
Tool	Bambu						RNA-Bloom		IsoQuant					rnaSPAdes
Platform	ONT	PacBio	ONT	PacBio	ONT	ONT	ONT	ONT	PacBio	PacBio	ONT	ONT	ONT	ONT	PacBio	ONT	Illumina
Library_Preps	CapTrap	CapTrap	cDNA	cDNA	dRNA	R2C2	cDNA	cDNA	CapTrap	cDNA	cDNA	dRNA	R2C2	cDNA	cDNA	dRNA	cDNA
Data_Category	Long Only	Long Only	Long Only	Long Only	Long Only	Long Only	Long Only	Long+Short	Long Only	Long Only	Long Only	Long Only	Long Only	Long+Short	Long+Short	Long+Short	Short Only
Pipeline Code	ONT_1	PB_1	ONT_2	PB_2	ONT_3	ONT_4	ONT_5	ONT_6	PB_3	PB_4	ONT_7	ONT_9	ONT_11	ONT_8	PB_5	ONT_10	illumina_1
SIRV transcripts	54	16	24	13	14	28	401	484	50	47	72	62	57	333	265	290	372
True Positive detections (TP)	31	15	16	13	12	22	49	52	31	26	20	29	22	22	20	23	23
SIRV transcripts associated to TP (Reference Match)	31	15	16	13	12	22	80	94	31	26	20	29	22	37	36	35	35
Partial True Positive detections (PTP)	3	0	1	0	0	0	17	17	7	5	6	4	8	33	34	30	35
SIRV transcripts associated to PTP	4	0	2	0	0	0	64	100	9	5	8	6	12	154	118	140	180
False Negative (FN)	50	69	67	71	72	62	18	15	46	53	58	51	54	29	30	31	26
False Positive (FP)	19	1	6	0	2	6	257	290	10	16	42	27	23	142	111	115	157
Sensitivity	0.37	0.18	0.19	0.15	0.14	0.26	0.58	0.62	0.37	0.31	0.24	0.35	0.26	0.26	0.24	0.27	0.27
Precision	0.57	0.94	0.67	1	0.86	0.79	0.2	0.19	0.62	0.55	0.28	0.47	0.39	0.11	0.14	0.12	0.09
Non Redundant Precision	0.57	0.94	0.67	1	0.86	0.79	0.12	0.11	0.62	0.55	0.28	0.47	0.39	0.07	0.08	0.08	0.06
Positive Detection Rate	0.4	0.18	0.2	0.15	0.14	0.26	0.79	0.82	0.45	0.37	0.31	0.39	0.36	0.65	0.64	0.63	0.69
False Discovery Rate	0.41	0.06	0.29	0	0.14	0.21	0.68	0.63	0.34	0.45	0.67	0.5	0.54	0.53	0.55	0.5	0.52
False Detection Rate	0.35	0.06	0.25	0	0.14	0.21	0.64	0.6	0.2	0.34	0.58	0.44	0.4	0.43	0.42	0.4	0.42
Redundancy	1.03	1	1.06	1	1	1	2.18	2.81	1.05	1	1.15	1.06	1.13	3.47	2.85	3.3	3.71
