## Extended Tables for "Systematic assessment of long-read RNA-seq methods for transcript identification and quantification": Extended Data Table 14: Challenge 3 Manatee Metrics.xlsx

### Sheet: manatee.challenge3_metrics
Metrics Manatee dataset in Challenge3
Tool	Bambu		RNA-Bloom		IsoQuant		rnaSPAdes
Platform	ONT	PacBio	ONT	ONT	ONT	PacBio	ONT	PacBio	Illumina
Library_Preps	cDNA	cDNA	cDNA	cDNA	cDNA	cDNA	cDNA	cDNA	cDNA
Data Category	Long Only	Long Only	Long Only	Long+Short	Long Only	Long Only	Long+Short	Long+Short	Long Only
Pipeline Code	ONT1	PB1	ONT2	ONT5	ONT3	PB2	ONT4	PB3	illumina1
Number of transcripts	0	1916	179356	177141	63001	25643	543468	294610	916861
Mapping transcripts	0	1911	179258	176895	63000	25643	535845	288958	695167
Average length	NA	410.11	1721.73	1808.78	1998.02	1519.39	856.94	1084.9	667.4
Transcripts with coding potential	0	1233	89030	78878	42146	17643	41985	29637	43135
Transcripts with Full Illumina SJ Support	0	1815	46876	39989	35005	18578	1735	995	1941
Non-canonical transcripts	0	16	41420	39936	4661	1741	61007	40005	55653
Transcripts with possible intra-priming	0	148	29034	31105	490	6919	21931	13345	25752
Transcripts with possible RT-switching	0	27	6388	6280	2735	1412	7146	4893	7423
Splice Junctions with short-read coverage	0	1942	103786	109497	106117	55774	2951	2007	2790
Non-canonical Splice Junctions	0	16	77437	80574	4214	1611	114811	93031	118088
BUSCO metrics
Complete and single-copy BUSCOs	0	10	2524	2480	2378	1481	2592	2637	2886
Complete and duplicated BUSCOs	0	1	3084	3347	3202	1014	1228	934	763
Fragmented BUSCOs	0	72	868	870	757	955	1894	1676	1985
Missing BUSCOs	11366	11283	4890	4669	5029	7916	5652	6119	5732

### Sheet: manatee.ch3.SIRVs
Tool	Bambu		RNA-Bloom		IsoQuant		rnaSPAdes
Platform	ONT	PacBio	ONT	ONT	ONT	PacBio	ONT	PacBio	Illumina
Library_Preps	cDNA	cDNA	cDNA	cDNA	cDNA	cDNA	cDNA	cDNA	cDNA
Data Category	Long Only	Long Only	Long Only	Long+Short	Long Only	Long Only	Long+Short	Long+Short	Long Only
Pipeline Code	ONT1	PB1	ONT2	ONT5	ONT3	PB2	ONT4	PB3	illumina1
SIRV transcripts	64	19	26302	386	97	38	0	0	0
True Positive detections (TP)	1	1	45	26	15	15	0	0	0
SIRV transcripts associated to TP (Reference Match)	1	1	1053	49	16	15	0	0	0
Partial True Positive detections (PTP)	14	8	17	19	4	2	0	0	0
SIRV transcripts associated to PTP	20	8	18900	153	6	2	0	0	0
False Negative (FN)	54	60	7	24	50	52	69	69	69
False Positive (FP)	43	10	6347	183	74	21	0	0	0
Sensitivity	0.01	0.01	0.65	0.38	0.22	0.22	0	0	0
Precision	0.02	0.05	0.04	0.13	0.16	0.39	NaN	NaN	NaN
Non Redundant Precision	0.02	0.05	0	0.07	0.15	0.39	NaN	NaN	NaN
Positive Detection Rate	0.22	0.13	0.9	0.65	0.28	0.25	0	0	0
False Discovery Rate	0.98	0.95	0.96	0.87	0.84	0.61	NaN	NaN	NaN
Redundancy	1.4	1	321.85	4.51	1.21	1	NaN	NaN	NaN
