## Extended Tables for "Systematic assessment of long-read RNA-seq methods for transcript identification and quantification": Extended Data Table 15: Challenge 1 GENCODE Annotated Genes.xlsx

### Sheet: Sheet1
Human		Mouse
gene symbol	gene_id	gene symbol	gene_id	Ortholog
BTG2	ENSG00000159388	Btg2	ENSMUSG00000020423	Yes
CXCL16	ENSG00000161921	Cxcl16	ENSMUSG00000018920	Yes
DLX4	ENSG00000108813	Dlx4	ENSMUSG00000020871	Yes
DUSP4	ENSG00000120875	Dusp4	ENSMUSG00000031530	Yes
GFRA3	ENSG00000146013	Gfra3	ENSMUSG00000024366	Yes
HBEGF	ENSG00000113070	Hbegf	ENSMUSG00000024486	Yes
HEY1	ENSG00000164683	Hey1	ENSMUSG00000040289	Yes
LBX2	ENSG00000179528	Lbx2	ENSMUSG00000034968	Yes
NPW	ENSG00000183971	Npw	ENSMUSG00000071230	Yes
PPP1R3C	ENSG00000119938	Ppp1r3c	ENSMUSG00000067279	Yes
RAB33B	ENSG00000172007	Rab33b	ENSMUSG00000027739	Yes
SLC38A3	ENSG00000188338	Slc38a3	ENSMUSG00000010064	Yes
SPON2	ENSG00000159674	Spon2	ENSMUSG00000037379	Yes
ZADH2	ENSG00000180011	Zadh2	ENSMUSG00000049090	Yes
ZCCHC12	ENSG00000174460	Zcchc18	ENSMUSG00000031428	Yes
ANGPT1	ENSG00000154188	Ak3	ENSMUSG00000024782
ARL11	ENSG00000152213	Anxa8	ENSMUSG00000021950
B3GAT2	ENSG00000112309	C1qtnf6	ENSMUSG00000022440
BGN	ENSG00000182492	Cbln1	ENSMUSG00000031654
C22orf42	ENSG00000205856	Cckbr	ENSMUSG00000030898
CSDC2	ENSG00000172346	Cmpk2	ENSMUSG00000020638
CYSRT1	ENSG00000197191	Dennd2d	ENSMUSG00000027901
DEGS2	ENSG00000168350	Efnb3	ENSMUSG00000003934
DGAT2	ENSG00000062282	Epdr1	ENSMUSG00000002808
DNLZ	ENSG00000213221	Fgf15	ENSMUSG00000031073
FAM241A	ENSG00000174749	Gan	ENSMUSG00000052557
FRZB	ENSG00000162998	Hhex	ENSMUSG00000024986
GPR3	ENSG00000181773	Irf6	ENSMUSG00000026638
HES2	ENSG00000069812	Kctd7	ENSMUSG00000034110
IFFO2	ENSG00000169991	Klhl28	ENSMUSG00000020948
IFIT5	ENSG00000152778	Lysmd1	ENSMUSG00000053769
KCNJ8	ENSG00000121361	Madcam1	ENSMUSG00000020310
MPZL3	ENSG00000160588	Map3k8	ENSMUSG00000024235
MSC	ENSG00000178860	Mfsd9	ENSMUSG00000041945
NEUROG3	ENSG00000122859	Nuak2	ENSMUSG00000009772
PDXP	ENSG00000241360	Nudt16	ENSMUSG00000032565
PEX12	ENSG00000108733	Rab17	ENSMUSG00000026304
PID1	ENSG00000153823	Rab32	ENSMUSG00000019832
PLAC9	ENSG00000189129	Rab37	ENSMUSG00000020732
PLLP	ENSG00000102934	Rasl11a	ENSMUSG00000029641
POMGNT2	ENSG00000144647	Rcan1	ENSMUSG00000022951
PRAF2	ENSG00000243279	Rnf128	ENSMUSG00000031438
RCAN1	ENSG00000159200	Rom1	ENSMUSG00000071648
RERG	ENSG00000134533	Selenop	ENSMUSG00000064373
RGS4	ENSG00000117152	Sfrp2	ENSMUSG00000027996
RHCG	ENSG00000140519	Sfrp5	ENSMUSG00000018822
SGPP1	ENSG00000126821	Srd5a1	ENSMUSG00000021594
SYT4	ENSG00000132872	Zc4h2	ENSMUSG00000035062
TIFA	ENSG00000145365	Zfp964	ENSMUSG00000091764
UBXN10	ENSG00000162543	Zkscan4	ENSMUSG00000054931
