## Extended Tables for "Systematic assessment of long-read RNA-seq methods for transcript identification and quantification": Extended Data Table 16: UIC Barcode.xlsx

### Sheet: UIC barcode
Table 7: Description of barcode associated with each Unique Intron Chain (UIC)
Position	Description
1	Number of pipelines using Pacbio reads where the UIC was detected
2	Number of pipelines using Nanopore reads where the UIC was detected
3	Number of pipelines using the freestyle category where the UIC was detected
4	Number of pipelines using cDNA library prep where the UIC was detected
5	Number of pipelines using dRNA library prep where the UIC was detected
6	Number of pipelines using R2C2 library prep where the UIC was detected
7	Number of pipelines using CapTrap library prep where the UIC was detected
8	Number of pipelines using only long reads where the UIC was detected
9	Number of pipelines using long and short reads where the UIC was detected
10	Number of pipelines using only short reads where the UIC was detected
11	Number of exons of the UIC
12	Median length of the transcript models in the UIC
13	Median Counts Per Million of the UIC in the detected pipelines
14	Standard deviation of the 5’ end positions of the transcript models in the UIC
15	Standard deviation of the 3’ end positions of the transcript models in the UIC
