## Extended Tables for "Systematic assessment of long-read RNA-seq methods for transcript identification and quantification": Extended Data Table 18: Challenge 1 WTC11 Validation Batches.xlsx

### Sheet: Amplicons Created with WTC_Rep_
Batch 2 Amplicons	Batch 3 Amplicons	Batch 4 Amplicons
ANKMY2+1	ALG6+1	ARL11+A_pp4
ARPC2+1	ANAPC16+1	B3GAT2+A_pp5
ASNS+1	APMAP+1	B3GAT2+B_pp3
B2M+1	ASNSD1+1	BGN+A_pp3
CALM2+1	CALB1+1	BGN+B_pp2
CCDC106+1	CC2D2A+1	BGN+C_pp2
CD200+1	CCL26+1	BTG2+A_pp3
CENPK+1	CD24+1	BTG2+B_pp2
CERNA1+1	CERCAM+1	C22orf42+A_pp3
CNN1+1	CIBAR1+1	C22orf42+C_pp5
DGUOK+1	CYB5B+1	C22orf42+D_pp5
DPP3+1	EIF4G1+1	CSDC2+A_pp2
DUSP6+1	ENO1+1	CSDC2+B_pp2
EFHD2+1	GABPA+1	CSDC2+C_pp3
ENG+1	HNRNPH2+1	CSDC2+D_pp3
FBXL16+1	HSPA9+1	CYSRT1+A_pp3
IGF2BP3+1	HSPB11+1	CYSRT1+B_pp3
KDELR3+1	ID3+1	CYSRT1+C_pp3
KLF10+1	ITGA7+1	DEGS2+A_pp2
LRFN3+1	KLF10+2	DEGS2+B_pp5
LRRC42+1	LDHA+1	DEGS2+C_pp4
MRPS17+1	MAL2+1	DGAT2+A_pp4
NACC2+1	MICOS13+1	DGAT2+D_pp3
NEK2+2	MRPS28+1	DLX4+A_pp5
NUDT21+1	MRPS34+1	DLX4+B_pp5
PDLIM1+1	MTHFS+1	DNLZ+C_pp1
PSMC1+1	NODAL+1	DUSP4+A_pp3
PYM1+1	NUDC+1	DUSP4+B_pp1
QTRT1+1	PIN4+1	DUSP4+C_pp2
RASL11B+1	PSMD2+1	FAM241A+A_pp1
RHPN2+1	RND2+1	FAM241A+B_pp1
RPS11+1	RPL37+1	FRZB+A_pp5
SAC3D1+1	RPL39L+1	GFRA3+A_pp3
SDHC+1	RPSA+1	GFRA3+B_pp4
SLC46A1+1	RUVBL2+1	GFRA3+C_pp1
SNHG3+1	SLC9B1+1	GPR3+A_pp3
SPRING1+1	SORD+1	GPR3+C_pp4
TAGLN2+1	TNPO3+1	HBEGF+A_pp4
TEX264+1	WSB1+1	HBEGF+B_pp1
THBS4+1	XPO7+1	HBEGF+C_pp3
TIMM22+1	XRCC6+1	HBEGF+D_pp1
TMEM167B+1	ZNF148+1	HES2+A_pp2
UBE2E1+1	ZNF749+1	HES2+B_pp4
UBE2V1+1	ZSCAN21+1	IFFO2+A_pp1
USF1+1		IFFO2+B_pp5
ZBTB45+1		IFFO2+C_pp5
ZDHHC8+1		IFFO2+D_pp5
ZNF622+1		IFIT5+A_pp4
		IFIT5+B_pp4
		LBX2+A_pp5
		LBX2+B_pp5
		LBX2+C_pp2
		MPZL3+B_pp3
		MSC+A_pp4
		NEUROG3+A_pp1
		NEUROG3+B_pp3
		PID1+A_pp2
		PID1+B_pp4
		PLAC9+A_pp4
		PLAC9+B_pp3
		PLLP+A_pp5
		PLLP+B_pp4
		PLLP+C_pp1
		PLLP+D_pp4
		PLLP+E_pp1
		PLLP+F_pp5
		POMGNT2+A_pp3
		POMGNT2+B_pp3
		POMGNT2+C_pp5
		RERG+A_pp2
		RERG+B_pp5
		RGS4+A_pp1
		RGS4+B_pp2
		RHCG+A_pp4
		SGPP1+A_pp2
		SLC38A3+A_pp2
		SLC38A3+B_pp3
		SYT4+A_pp2
		TIFA+A_pp3
		ALG6+1_pp1
		ASNSD1+1_pp1
