## Extended Tables for "Systematic assessment of long-read RNA-seq methods for transcript identification and quantification": Extended Data Table 20: Challenge 3 Manatee Info and RINs.xlsx

### Sheet: Manatee info and RINs
Florida manatee data showing original identification, sample location, sex, age category, staight length (cm), weight (kg) veterinary general evaluation category based on body condition (Fair, Good or Excellent), 260/280 ratio of RNA extraction and Rna Integrity Number (RIN).
Samples collected during the U.S Geological Survey (USGS) Sirenia Project and Florida Fish and Wildlife Conservation Commission health assessments at Crystal River (Citrus County, Florida, USA) and Brevard County (Florida, USA) under USGS Research permit (USFWS MA-791721-5) and proccessed under IACUC, University of Florida (permit # 201609674)
ID	Sample Location	Sex	Age Category	Condition	260/280	RIN
CBC1902	Brevard County	Female	Juvenile	Excellent	2.05	8.4
CCR1830	Crystal River	Female	Juvenile	Good	1.94	8.2
CCR1827	Crystal River	Female	Juvenile	Good	2.03	8.2
CCR1818	Crystal River	Male	Juvenile	Good	2.03	8.8
CCR1815	Crystal River	Female	Juvenile	Excellent	2.04	8.5
CCR1814	Crystal River	Female	Calf	Good	2.01	8
CCR1813	Crystal River	Female	Adult	Good	2.03	8.2
CCR1808	Crystal River	Female	Juvenile	Good	2.05	8.4
CCR1801	Crystal River	Female	Juvenile	Good	1.98	5.8
