## Extended Tables for "Systematic assessment of long-read RNA-seq methods for transcript identification and quantification": Extended Data Table 22: Challenge 3 Manatee Validation Analysis.xlsx

### Sheet: Legend
coiumn	description
gene	gene name
target	amplicon target identifier
transcript	transcript identifier
position	location in genome
plat	sequencing platform 'PB' or 'ONT', or 'cntl' for the control sequence
chain	number of genomic alignments with intron chains matching predicted amplicon
chain_in2	number of matching chains with no more two indels in amplicon reference alignment
sim_100	number of 100% similarity alignments to the amplicon reference
sim_98	number of 98% similarity alignments to the amplicon reference
sim_95	number of 95% similarity alignments to the amplicon reference
indel_0	number of amplicon reference alignments with no indel
indel_2	number of amplicon reference alignments with no more than two indel
category	classification based on manual assessment of evidence: 'supported', "likely", and 'unsupported'; second row for a target maybe contain more details: 'other iso' for apparent alignment of different isoform of the gene or 'end exon' for cases were one of the exons regions at an end of the amplicon did not align
notes	notes from review
left_primer	5' primer sequence for target
right_primer	3' primer sequence for target
trans_len	transcript length
amplicon_len	amplicon length
mediaCpm	Median value of Count Per Million accross the submissions that reported that isoform
pbPlatformCount	PB platform pipelines that found this isoform
ontPlatformCount	ONT platform pipelines that found this isoform
freestylePlatformCount	Freestyle platform pipelines that found this isoform
cDNAPrepCount	cDNA prep pipelines that found this isoform
dRNAPrepCount	dRNA prep pipelines that found this isoform
capTrapPrepCount	CapTrap prep pipelines that found this isoform
r2c2PrepCount	R2C2 prep pipelines that found this isoform
freestylePrepCount	Freestyle prep pipelines that found this isoform
longOnlyCatCount	long-only category pipelines that found this isoform
longShortCatCount	long-short category pipelines that found this isoform
freeStyleCatCount	freestyle category pipelines that found this isoform

### Sheet: manatee-support
					genomic		amp-ref			amp-ref
gene	target	transcript	position	plat	chain	chain_in2	sim_100	sim_98	sim_95	indel_0	indel_2	category	notes	left_primer	right_primer	trans_len	amplicon_len	mediaCpm	pbPlatformCount	ontPlatformCount	cDNAPrepCount	longOnlyCatCount	longShortCatCount
GZMK	GZMK_beg	FSM-11716	contig_12137_pilon:358446-375887	pb	4889	4601	2644	4693	4736	2727	4242	supported		AGGTGGTTTTAGGAGCACACT	ACTAGATGCCAACTGTGCCC	1796	671	11.9479	1	3	4	3	1
GZMK	GZMK_beg	FSM-11716		cntl	1	1	1	1	2	1	1			AGGTGGTTTTAGGAGCACACT	ACTAGATGCCAACTGTGCCC
GZMK	GZMK_end	FSM-11716	contig_12137_pilon:358446-375887	pb	0	0	0	0	0	0	0	unsupported		GTGGATACTGACAGCAGCCC	GAGTGTGCTCCTAAAACCACC	1796	78	11.9479	1	3	4	3	1
GZMK	GZMK_end	FSM-11716		cntl	0	0	1	1	1	1	1			GTGGATACTGACAGCAGCCC	GAGTGTGCTCCTAAAACCACC
GZMK	GZMK_full	FSM-11716	contig_12137_pilon:358446-375887	pb	0	0	0	0	4637	0	0	unsupported	amplicon alignments start ~56 bases from start of amplicon.	GTGGATACTGACAGCAGCCC	ACTAGATGCCAACTGTGCCC	1796	727	11.9479	1	3	4	3	1
GZMK	GZMK_full	FSM-11716		cntl	1	1	1	1	2	1	1	other iso		GTGGATACTGACAGCAGCCC	ACTAGATGCCAACTGTGCCC
IL1B	IL1B+2_long	ISM-113494	contig_14815_pilon:16457-21237	pb	81289	71371	0	20327	76308	6	17	supported		CCAGCTTGATTCCCTCAGCA	CAAAAAGGTCCAGGCTGCAG	3782	1586	2.01387	0	2	2	1	1
IL1B	IL1B+2_long	ISM-113494		cntl	1	1	1	1	1	1	1			CCAGCTTGATTCCCTCAGCA	CAAAAAGGTCCAGGCTGCAG
IL1B	IL1B+2_long	NIC-118574		pb	71441	55808	0	36064	37693	0	0	supported		CCAGCTTGATTCCCTCAGCA	CAAAAAGGTCCAGGCTGCAG	4683	2584	9.61382	0	2	2	1	1
IL1B	IL1B+2_long	NIC-118574		cntl	4	4	1	1	1	1	1			CCAGCTTGATTCCCTCAGCA	CAAAAAGGTCCAGGCTGCAG
IL1B	IL1B+2_long5	ISM-113494	contig_14815_pilon:15376-21076	pb	71446	55811	528	1354	1505	529	795	supported		CACAGTCCTTCCTGACCACC	TGCTGAGGGAATCAAGCTGG	3782	1396	2.01387	0	2	2	1	1
IL1B	IL1B+2_long5	ISM-113494		cntl	4	4	1	1	1	1	1			CACAGTCCTTCCTGACCACC	TGCTGAGGGAATCAAGCTGG
IL1B	IL1B+2_long5	NIC-118574		pb	2564	2455	4883	5702	5749	4894	5448	supported		CACAGTCCTTCCTGACCACC	TGCTGAGGGAATCAAGCTGG	4683	379	9.61382	0	2	2	1	1
IL1B	IL1B+2_long5	NIC-118574		cntl	10	10	1	1	1	1	1			CACAGTCCTTCCTGACCACC	TGCTGAGGGAATCAAGCTGG
IL1B	IL1B+3	ISM-113494	contig_14815_pilon:16697-21032	pb	71446	55811	0	257	319	25	51	supported		CACAGTCCTTCCTGACCACC	TCATTGAGGTGAAGGGCCTG	3782	1195	2.01387	0	2	2	1	1
IL1B	IL1B+3	ISM-113494		cntl	4	4	2	2	2	3	3			CACAGTCCTTCCTGACCACC	TCATTGAGGTGAAGGGCCTG
IL1B	IL1B+3	ISM-113495		pb	71376	55744	0	258	319	25	51	supported		CACAGTCCTTCCTGACCACC	TCATTGAGGTGAAGGGCCTG	2037	1195	1.06503	0	2	2	1	1
IL1B	IL1B+3	ISM-113495		cntl	4	4	2	2	2	3	3			CACAGTCCTTCCTGACCACC	TCATTGAGGTGAAGGGCCTG
IL1B	IL1B+3	ISM-113496		pb	2564	2455	0	0	0	0	0	unsupported	amplicon alignments end ~19 bases from end of amplicon.	CACAGTCCTTCCTGACCACC	TCATTGAGGTGAAGGGCCTG	1845	178	5.40232	0	2	2	1	1
IL1B	IL1B+3	ISM-113496		cntl	10	10	2	2	2	2	2	other iso		CACAGTCCTTCCTGACCACC	TCATTGAGGTGAAGGGCCTG
IL1B	IL1B+3	NIC-118574		pb	2564	2455	0	0	0	0	0	unsupported	amplicon alignments end ~19 bases from end of amplicon.	CACAGTCCTTCCTGACCACC	TCATTGAGGTGAAGGGCCTG	4683	178	9.61382	0	2	2	1	1
IL1B	IL1B+3	NIC-118574		cntl	10	10	2	2	2	2	2	other iso		CACAGTCCTTCCTGACCACC	TCATTGAGGTGAAGGGCCTG
IL1B	IL1B+3	NNC-130497		pb	2564	2455	0	0	0	0	0	unsupported	amplicon alignments end ~19 bases from end of amplicon.	CACAGTCCTTCCTGACCACC	TCATTGAGGTGAAGGGCCTG	1157	178	1.51397	0	2	2	1	1
IL1B	IL1B+3	NNC-130497		cntl	10	10	3	3	3	3	3	other iso		CACAGTCCTTCCTGACCACC	TCATTGAGGTGAAGGGCCTG
IL1B	IL1B+3	NNC-130498		pb	2564	2455	0	0	0	0	0	unsupported	amplicon alignments end ~19 bases from end of amplicon.	CACAGTCCTTCCTGACCACC	TCATTGAGGTGAAGGGCCTG	1796	178	67.5455	1	2	3	3	0
IL1B	IL1B+3	NNC-130498		cntl	10	10	4	4	4	4	4	other iso		CACAGTCCTTCCTGACCACC	TCATTGAGGTGAAGGGCCTG
IL1B	IL1B+3	NNC-130500		pb	2564	2455	0	0	0	0	0	unsupported	amplicon alignments end ~19 bases from end of amplicon.	CACAGTCCTTCCTGACCACC	TCATTGAGGTGAAGGGCCTG	3846	178	2.85174	0	3	3	2	1
IL1B	IL1B+3	NNC-130500		cntl	10	10	1	1	1	1	1	other iso		CACAGTCCTTCCTGACCACC	TCATTGAGGTGAAGGGCCTG
IL1B	IL1B+3	NNC-250679		pb	2564	2455	0	0	1	0	0	unsupported	amplicon alignments end ~19 bases from end of amplicon.	CACAGTCCTTCCTGACCACC	TCATTGAGGTGAAGGGCCTG	1462	178	1.11875	0	1	1	0	1
IL1B	IL1B+3	NNC-250679		cntl	10	10	3	3	3	3	3	other iso		CACAGTCCTTCCTGACCACC	TCATTGAGGTGAAGGGCCTG
IL1B	IL1B+3	NNC-250680		pb	2564	2455	0	0	0	0	0	unsupported	amplicon alignments end ~19 bases from end of amplicon.	CACAGTCCTTCCTGACCACC	TCATTGAGGTGAAGGGCCTG	1323	178	2.79791	0	1	1	0	1
IL1B	IL1B+3	NNC-250680		cntl	10	10	4	4	4	4	4	other iso		CACAGTCCTTCCTGACCACC	TCATTGAGGTGAAGGGCCTG
IL1B	IL1B+3	NNC-250681		pb	2564	2455	0	0	0	0	0	unsupported	amplicon alignments end ~19 bases from end of amplicon.	CACAGTCCTTCCTGACCACC	TCATTGAGGTGAAGGGCCTG	1584	178	4.60997	0	1	1	0	1
IL1B	IL1B+3	NNC-250681		cntl	10	10	0	0	0	0	0	other iso		CACAGTCCTTCCTGACCACC	TCATTGAGGTGAAGGGCCTG
IL1B	IL1B+3	NNC-297076		pb	2564	2455	0	0	0	0	0	unsupported	amplicon alignments end ~19 bases from end of amplicon.	CACAGTCCTTCCTGACCACC	TCATTGAGGTGAAGGGCCTG	1563	178	49.5048	0	1	1	1	0
IL1B	IL1B+3	NNC-297076		cntl	10	10	3	3	3	3	3	other iso		CACAGTCCTTCCTGACCACC	TCATTGAGGTGAAGGGCCTG
IL1B	IL1B+5	ISM-113496	contig_14815_pilon:16457-22110	pb	35882	31356	0	28189	28560	0	5	supported		CTTTGAGACTGATGGCCCCA	CAGCCTCGGTGAAAGGACTT	1845	1266	5.40232	0	2	2	1	1
IL1B	IL1B+5	ISM-113496		cntl	3	3	2	3	3	2	2			CTTTGAGACTGATGGCCCCA	CAGCCTCGGTGAAAGGACTT
IL1B	IL1B+5	NNC-130497		pb	0	0	0	0	0	0	0	unsupported		CTTTGAGACTGATGGCCCCA	CAGCCTCGGTGAAAGGACTT	1157	916	1.51397	0	2	2	1	1
IL1B	IL1B+5	NNC-130497		cntl	1	1	1	1	1	1	1			CTTTGAGACTGATGGCCCCA	CAGCCTCGGTGAAAGGACTT
IL1B	IL1B+5	NNC-130498		pb	35882	31356	0	28198	28573	0	5	supported		CTTTGAGACTGATGGCCCCA	CAGCCTCGGTGAAAGGACTT	1796	1266	67.5455	1	2	3	3	0
IL1B	IL1B+5	NNC-130498		cntl	3	3	2	2	2	2	2			CTTTGAGACTGATGGCCCCA	CAGCCTCGGTGAAAGGACTT
IL1B	IL1B+5	NNC-130500		pb	618	411	0	210	861	0	0	supported		CTTTGAGACTGATGGCCCCA	CAGCCTCGGTGAAAGGACTT	3846	2264	2.85174	0	3	3	2	1
IL1B	IL1B+5	NNC-130500		cntl	1	1	1	1	2	1	1			CTTTGAGACTGATGGCCCCA	CAGCCTCGGTGAAAGGACTT
IL1B	IL1B+5	NNC-250679		pb	0	0	0	0	2	0	0	unsupported		CTTTGAGACTGATGGCCCCA	CAGCCTCGGTGAAAGGACTT	1462	1258	1.11875	0	1	1	0	1
IL1B	IL1B+5	NNC-250679		cntl	1	1	1	1	2	1	1			CTTTGAGACTGATGGCCCCA	CAGCCTCGGTGAAAGGACTT
IL1B	IL1B+5	NNC-250680		pb	0	0	0	32	95	0	0	unsupported	amplicon alignments start 29 bases from start of amplicon.	CTTTGAGACTGATGGCCCCA	CAGCCTCGGTGAAAGGACTT	1323	1200	2.79791	0	1	1	0	1
IL1B	IL1B+5	NNC-250680		cntl	1	1	1	1	1	1	1	other iso		CTTTGAGACTGATGGCCCCA	CAGCCTCGGTGAAAGGACTT
IL1B	IL1B+5	NNC-250681		pb	0	0	0	0	0	0	0	unsupported		CTTTGAGACTGATGGCCCCA	CAGCCTCGGTGAAAGGACTT	1584	1343	4.60997	0	1	1	0	1
IL1B	IL1B+5	NNC-250681		cntl	1	1	1	1	2	1	1			CTTTGAGACTGATGGCCCCA	CAGCCTCGGTGAAAGGACTT
IL1B	IL1B+5	NNC-297076		pb	35882	31356	0	28243	28629	0	5	supported		CTTTGAGACTGATGGCCCCA	CAGCCTCGGTGAAAGGACTT	1563	1266	49.5048	0	1	1	1	0
IL1B	IL1B+5	NNC-297076		cntl	3	3	3	4	4	3	3			CTTTGAGACTGATGGCCCCA	CAGCCTCGGTGAAAGGACTT
IL1B	IL1B+6	ISM-113496	contig_14815_pilon:16260-22960	pb	822	279	0	0	0	0	0	unsupported	amplicon alignments end ~249 bases from end of amplicon.	GCCACATACCAGGTGCTGAG	CGAAGCTTGTCTTTGGTGGC	1845	1699	5.40232	0	2	2	1	1
IL1B	IL1B+6	ISM-113496		cntl	1	1	1	1	2	1	1	other iso		GCCACATACCAGGTGCTGAG	CGAAGCTTGTCTTTGGTGGC
IL1B	IL1B+6_long	NNC-130500	contig_14815_pilon:15127-23316	pb	12693	11314	0	5	10	1	1	unsupported	amplicon alignments end ~195 bases from end of amplicon.	CAACAGGCCACTCCAGGATT	GGGAGCGTAATGTAGGTGGG	3846	1208	2.85174	0	3	3	2	1
IL1B	IL1B+6_long	NNC-130500		cntl	3	3	1	1	1	1	1	other iso		CAACAGGCCACTCCAGGATT	GGGAGCGTAATGTAGGTGGG
IL1B	IL1B+7	NNC-130498	contig_14815_pilon:16191-23328	pb	77432	66766	0	0	0	0	0	unsupported	amplicon alignments end ~253 bases from end of amplicon.	AGGCCACTCCAGGATTCTCT	CGAAGCTTGTCTTTGGTGGC	1796	1635	67.5455	1	2	3	3	0
IL1B	IL1B+7	NNC-130498		cntl	3	3	1	1	2	1	1	other iso		AGGCCACTCCAGGATTCTCT	CGAAGCTTGTCTTTGGTGGC
IL1B	IL1B+7	NNC-130500		pb	12693	11314	0	42	56	0	0	unsupported	amplicon alignments end ~143 bases from end of amplicon.	AGGCCACTCCAGGATTCTCT	CGAAGCTTGTCTTTGGTGGC	3846	2633	2.85174	0	3	3	2	1
IL1B	IL1B+7	NNC-130500		cntl	3	3	1	1	1	1	1	other iso		AGGCCACTCCAGGATTCTCT	CGAAGCTTGTCTTTGGTGGC
IL1B	IL1B+8	NNC-130497	contig_14815_pilon:13548-23339	pb	0	0	0	0	30	0	0	unsupported		CAACAGGCCACTCCAGGATT	CTCAGCCTCGGTGAAAGGAC	1157	1038	1.51397	0	2	2	1	1
IL1B	IL1B+8	NNC-130497		cntl	1	1	1	1	1	1	1			CAACAGGCCACTCCAGGATT	CTCAGCCTCGGTGAAAGGAC
IL1B	IL1B+8	NNC-130498		pb	77432	66766	0	72555	97230	0	7	supported		CAACAGGCCACTCCAGGATT	CTCAGCCTCGGTGAAAGGAC	1796	1388	67.5455	1	2	3	3	0
IL1B	IL1B+8	NNC-130498		cntl	3	3	2	3	6	2	2			CAACAGGCCACTCCAGGATT	CTCAGCCTCGGTGAAAGGAC
IL1B	IL1B+8	NNC-130500		pb	12693	11314	0	639	885	2	10	supported		CAACAGGCCACTCCAGGATT	CTCAGCCTCGGTGAAAGGAC	3846	2386	2.85174	0	3	3	2	1
IL1B	IL1B+8	NNC-130500		cntl	3	3	1	1	2	1	1			CAACAGGCCACTCCAGGATT	CTCAGCCTCGGTGAAAGGAC
IL1B	IL1B+8	NNC-250679		pb	0	0	0	150	414	0	0	unsupported	amplicon alignments start ~35 bases from start of amplicon or are secondary alignments with multiple insertions	CAACAGGCCACTCCAGGATT	CTCAGCCTCGGTGAAAGGAC	1462	1346	1.11875	0	1	1	0	1
IL1B	IL1B+8	NNC-250679		cntl	1	1	1	3	4	1	1	other iso		CAACAGGCCACTCCAGGATT	CTCAGCCTCGGTGAAAGGAC
IL1B	IL1B+8	NNC-250681		pb	0	0	0	0	72557	0	0	unsupported	amplicon alignments have ~64 base deletion in amplicon.	CAACAGGCCACTCCAGGATT	CTCAGCCTCGGTGAAAGGAC	1584	1465	4.60997	0	1	1	0	1
IL1B	IL1B+8	NNC-250681		cntl	1	1	1	1	4	1	1	other iso		CAACAGGCCACTCCAGGATT	CTCAGCCTCGGTGAAAGGAC
IL1B	IL1B+8	NNC-297076		pb	77432	66766	0	72550	97231	0	7	supported		CAACAGGCCACTCCAGGATT	CTCAGCCTCGGTGAAAGGAC	1563	1388	49.5048	0	1	1	1	0
IL1B	IL1B+8	NNC-297076		cntl	3	3	2	3	8	2	2			CAACAGGCCACTCCAGGATT	CTCAGCCTCGGTGAAAGGAC
IL2	IL2	FSM-11703	contig_12072_pilon:25714-31272	pb	645	633	12	568	603	14	15	supported		GACACAGCAACAACTGGAGC	AGGCAATCCAGTTGTTCAGGA	670	335	0.842038	0	2	2	2	0
IL2	IL2	FSM-11703		cntl	1	1	1	1	1	1	1			GACACAGCAACAACTGGAGC	AGGCAATCCAGTTGTTCAGGA
IL7	IL7+2	NNC-252608	contig_18545_pilon:246934-309664	pb	8380	7837	3158	7163	7776	3325	5410	supported		CGGTAGCAATTGCCCGACTA	ACAGATCGATACGTGCCCAC	3191	611	2.81969	1	2	3	2	1
IL7	IL7+2	NNC-252608		cntl	2	2	2	2	2	2	2			CGGTAGCAATTGCCCGACTA	ACAGATCGATACGTGCCCAC
IL7	IL7+2	NNC-298416		pb	51	31	6	33	36	7	16	supported		CGGTAGCAATTGCCCGACTA	ACAGATCGATACGTGCCCAC	7336	2415	2.43519	0	1	1	1	0
IL7	IL7+2	NNC-298416		cntl	1	1	1	1	1	1	1			CGGTAGCAATTGCCCGACTA	ACAGATCGATACGTGCCCAC
IL7	IL7+2	NNC-298417		pb	8380	7837	3177	7178	7800	3347	5435	supported		CGGTAGCAATTGCCCGACTA	ACAGATCGATACGTGCCCAC	3955	611	2.54456	1	1	2	2	0
IL7	IL7+2	NNC-298417		cntl	2	2	2	2	2	2	2			CGGTAGCAATTGCCCGACTA	ACAGATCGATACGTGCCCAC
IL7	IL7_long_beg	NNC-298416	contig_18545_pilon:245282-309532	pb	26719	22775	0	1	20475	2	3	supported		CGGTAGCAATTGCCCGACTA	GCATACCTATGACCCCGACC	7336	1379	2.43519	0	1	1	1	0
IL7	IL7_long_beg	NNC-298416		cntl	1	1	1	1	1	1	1			CGGTAGCAATTGCCCGACTA	GCATACCTATGACCCCGACC
IL7	IL7_short	ISM-314146	contig_18545_pilon:303253-309797	pb	15803	14827	273	4757	19051	6885	12096	supported		TGAACCACAGCCCTTCTGAC	ACAGATCGATACGTGCCCAC	1582	529	3.11349	1	0	1	1	0
IL7	IL7_short	ISM-314146		cntl	1	1	1	1	1	1	1			TGAACCACAGCCCTTCTGAC	ACAGATCGATACGTGCCCAC
PTX3	PTX3	NIC-121112	contig_6343_pilon:283329-289935	pb	28	25	1	1	1	10	17	supported		TTCAGGCTTTCCCCAGCATT	TTCTTGGAACGCATCGGGAA	1670	318	4.42659	0	2	2	2	0
PTX3	PTX3	NIC-121112		cntl	1	1	1	1	1	1	1			TTCAGGCTTTCCCCAGCATT	TTCTTGGAACGCATCGGGAA
SPP1	SPP1_beg	NNC-123200	contig_10129_pilon:179172-185700	pb	11	11	0	1	3	0	0	supported		AGCCTGACCCATCTTACAAGC	GTCCTGCTGATAGCTGTCCC	1476	536	1.07169	1	3	4	3	1
SPP1	SPP1_beg	NNC-123200		cntl	1	1	1	1	1	1	1			AGCCTGACCCATCTTACAAGC	GTCCTGCTGATAGCTGTCCC
SPP1	SPP1_end	NNC-123200	contig_10129_pilon:179172-185700	pb	5	5	0	0	5	0	0	unsupported	amplicon alignments start ~24 bases from start of amplicon.	CTGACTGGACTCTTCCGCC	GCTTGTAAGATGGGTCAGGCT	1476	223	1.07169	1	3	4	3	1
SPP1	SPP1_end	NNC-123200		cntl	1	1	1	1	1	1	1	other iso		CTGACTGGACTCTTCCGCC	GCTTGTAAGATGGGTCAGGCT
SPP1	SPP1_full	NNC-123200	contig_10129_pilon:179172-185700	pb	113	81	1	30	102	1	1	unsupported	amplicon alignments end ~139 bases from end of amplicon.	CATTGCCTACGCCCTTCCG	GTCCTGCTGATAGCTGTCCC	1476	637	1.07169	1	3	4	3	1
SPP1	SPP1_full	NNC-123200		cntl	1	1	1	1	1	1	1	other iso		CATTGCCTACGCCCTTCCG	GTCCTGCTGATAGCTGTCCC
TAP	TAP+1_long	NNC-303935	contig_7963_pilon:245888-265740	pb	305148	213368	0	291237	301681	0	0	supported		CGTGAAGATGGGGCACTAGG	AAGAGACACAGCCCACGTAC	3079	1295	12.1759	0	1	1	1	0
TAP	TAP+1_long	NNC-303935		cntl	2	2	1	1	1	1	1			CGTGAAGATGGGGCACTAGG	AAGAGACACAGCCCACGTAC
TAP	TAP_short	FSM-158881	contig_7963_pilon:246301-253517	pb	18460	15097	0	11	68	0	1	unsupported	amplicon alignments have ~115 base insertion in amplicon.	CTGCTTCTTGTGGACTGGGT	CAAGAGACACAGCCCACGTA	2516	756	20.9668	0	2	2	1	1
TAP	TAP_short	FSM-158881		cntl	1	1	1	1	1	1	1	other iso		CTGCTTCTTGTGGACTGGGT	CAAGAGACACAGCCCACGTA
TAP	TAP_short	NNC-145259		pb	0	0	0	0	295	0	0	unsupported	amplicon alignments have ~53 base insertion in amplicon.	CTGCTTCTTGTGGACTGGGT	CAAGAGACACAGCCCACGTA	2727	818	11.0719	0	2	2	1	1
TAP	TAP_short	NNC-145259		cntl	1	1	1	1	2	1	1	other iso		CTGCTTCTTGTGGACTGGGT	CAAGAGACACAGCCCACGTA
TAP	TAP_short	NNC-145266		pb	305148	213368	0	348	1434	0	14	supported		CTGCTTCTTGTGGACTGGGT	CAAGAGACACAGCCCACGTA	2847	871	11.2964	0	2	2	1	1
TAP	TAP_short	NNC-145266		cntl	2	2	1	1	2	1	1			CTGCTTCTTGTGGACTGGGT	CAAGAGACACAGCCCACGTA
TNFAIP3	TNFAIP3+1	NNC-141786	contig_6299_pilon:952667-969087	pb	55497	37959	0	1	16038	0	0	supported		TCAAGGAGACTGACACACGC	GGCAACGCTCACAAAATCCA	3616	1107	4.49526	0	2	2	1	1
TNFAIP3	TNFAIP3+1	NNC-141786		cntl	1	1	1	1	2	1	1			TCAAGGAGACTGACACACGC	GGCAACGCTCACAAAATCCA
TNFAIP3	TNFAIP3+1	NNC-141787		pb	3837	2099	0	0	267	0	0	supported		TCAAGGAGACTGACACACGC	GGCAACGCTCACAAAATCCA	3987	1760	5.73814	0	1	1	1	0
TNFAIP3	TNFAIP3+1	NNC-141787		cntl	1	1	1	1	1	1	1			TCAAGGAGACTGACACACGC	GGCAACGCTCACAAAATCCA
TNFAIP3	TNFAIP3+1	NNC-302078		pb	13	6	0	0	118	0	0	supported		TCAAGGAGACTGACACACGC	GGCAACGCTCACAAAATCCA	3530	1014	8.33091	0	1	1	1	0
TNFAIP3	TNFAIP3+1	NNC-302078		cntl	1	1	1	1	2	1	1			TCAAGGAGACTGACACACGC	GGCAACGCTCACAAAATCCA
